# Towards a Health-Associated Core Keystone (HACK) index for the human gut microbiome

**DOI:** 10.1101/2024.05.27.596018

**Authors:** Abhishek Goel, Omprakash Shete, Sourav Goswami, Amit Samal, Lavanya CB, Saurabh Kedia, Vineet Ahuja, Paul W O’Toole, Fergus Shanahan, Tarini Shankar Ghosh

**Affiliations:** Department of Computational Biology, Indraprastha Institute of Information Technology (IIIT-Delhi), Okhla Phase III, New Delhi, India; Department of Gastroenterology, All India Institute of Medical Sciences (AIIMS), New Delhi, India; Schools of Microbiology and Medicine, APC Microbiome Ireland, University College Cork, Ireland

## Abstract

Variations in the normal gut microbiome and the existence of context-dependent disease associations have confounded the identification of microbiome markers of health. A reliable indexing of taxa based on their association with host health and microbiome resilience could accelerate development of microbiome-based therapeutics including selection of live biotherapeutics and facilitate microbiome comparisons in diverse study populations.

Here we first investigated 196 taxa for their association with three hallmark properties of health and microbiome-resilience, namely prevalence/community-influence in non-diseased subjects, longitudinal stability and host health, using a discovery cohort of 39,926 publicly available adult (> 18 years) gut microbiomes from 127 studies spanning 42 countries and 28 disease conditions (including 9,434 longitudinal samples). We identified 18 species-level-taxa, referred to as ‘Health-Associated Core Keystones’ (HACKs), with association-strengths in the top 30 percentile for all three properties. We integrated these association-strengths into a single value, the HACK-index, that ranks taxa based on their estimated contribution to both microbiome stability and host health. We then demonstrate the reproducibility of these indices for the taxon associations with the three properties, using a validation cohort of 4,500 gut microbiomes (from 11 studies with various demographics and diseases). Specific consortia of high HACK-index taxa are also associated with positive response to Mediterranean Diet interventions and Immuno-Checkpoint-Inhibitor therapies. We finally identify the distinguishing microbial genomic functions associated with high HACK-indices/HACK-taxa that can be investigated using targeted mechanistic studies to identify microbiome effectors of improved health.

The availability of HACK-indices provides a rational basis for microbiome comparisons and will facilitate the selection and design of microbiome-based therapeutics.
