## Supplementary Tables for "Towards a Health-Associated Core Keystone (HACK) index for the human gut microbiome": SupplementaryTable1.xlsx

### Sheet: Sheet1
Supplementary Table 1: Details of the 127 discovery study cohorts investigated for computing the association of the 196 taxa with three properties of Core-Influence, Stability-Association and Health-Association. For each cohort, along with the other details, we have also indicated for each specific analyses was it utilized. Those cohorts that were directly obtained from curatedMetagenomicData, ha…
Sl.No	Study Name	Accession Number	"Control" Samples	Diseased Samples	Disease Type	Sequence Type	Cohort Type	Country	Used For			DOI links
									Core Influence	Health Association	Stability Association
1	AG	PRJEB11419	2404	0	-	16s	IndustrializedUrban	USA, GBR	1	0	0	https://doi.org/10.1128/msystems.00031-18
2	Arivale	PRJNA826350, PRJNA826648	1106	0	-	16s	IndustrializedUrban	USA	1	0	0	https://doi.org/10.1038/s42255-022-00670-1
3	AsnicarF 2021	CMD	1096	0	-	WGS	IndustrializedUrban	USA, GBR	1	0	0	https://doi.org/10.1038/nmeth.4468
4	BackhedF 2015	CMD	99	0	-	WGS	IndustrializedUrban	SWE	1	0	0	https://doi.org/10.1038/nmeth.4468
5	Barton 2018	CMD	84	0	-	WGS	IndustrializedUrban	IRL	1	0	0	https://doi.org/10.1038/nmeth.4468
6	Bengtsson-PalmeJ 2015	CMD	70	0	-	WGS	IndustrializedUrban	SWE	1	0	0	https://doi.org/10.1038/nmeth.4468
7	BritoIL 2016	CMD	154	0	-	WGS	UrbanRuralMixed	FJI	1	0	0	https://doi.org/10.1038/nmeth.4468
8	CosteaPI 2017	CMD	253	0	-	WGS	IndustrializedUrban	DEU, KAZ	1	0	0	https://doi.org/10.1038/nmeth.4468
9	Cronin et.al 2018	CMD	55	0	-	WGS	IndustrializedUrban	IRL	1	0	0	https://doi.org/10.1038/nmeth.4468
10	CuestaZuluaga et.al 2018	PRJNA417579	441	0	-	16s	UrbanRuralMixed	COL	1	0	0	https://doi.org/10.1038/ijo.2017.281
11	DeFilippisF 2019	CMD	97	0	-	WGS	IndustrializedUrban	ITA	1	0	0	https://doi.org/10.1038/nmeth.4468
12	DhakanDB 2019	CMD	88	0	-	WGS	UrbanRuralMixed	IND	1	0	0	https://doi.org/10.1038/nmeth.4468
13	FerrettiP 2018	CMD	22	0	-	WGS	IndustrializedUrban	ITA	1	0	0	https://doi.org/10.1038/nmeth.4468
14	HansenLBS 2018	CMD	207	0	-	WGS	IndustrializedUrban	DNK	1	0	0	https://doi.org/10.1038/nmeth.4468
15	HMP 2012	CMD	145	0	-	WGS	IndustrializedUrban	USA	1	0	0	https://doi.org/10.1038/nmeth.4468
16	IjazUZ 2017	CMD	25	0	-	WGS	IndustrializedUrban	GBR	1	0	0	https://doi.org/10.1038/nmeth.4468
17	KaurK 2020	CMD	30	0	-	WGS	RuralTribal	IND	1	0	0	https://doi.org/10.1038/nmeth.4468
18	KeohaneDM 2020	CMD	111	0	-	WGS	UrbanRuralMixed	IRL	1	0	0	https://doi.org/10.1038/nmeth.4468
19	LifeLinesDeep 2016	CMD	1124	0	-	WGS	IndustrializedUrban	NLD	1	0	0	https://doi.org/10.1038/nmeth.4468
20	LiJ 2014	CMD	10	0	-	WGS	IndustrializedUrban	DNK, CHN	1	0	0	https://doi.org/10.1038/nmeth.4468
21	LiuW 2016	CMD	110	0	-	WGS	RuralTribal	MNG	1	0	0	https://doi.org/10.1038/nmeth.4468
22	LogMPie	PRJEB25642	874	0	-	16s	UrbanRuralMixed	IND	1	0	0	https://doi.org/10.1038/sdata.2018.232
23	LokmerA 2019	CMD	57	0	-	WGS	RuralTribal	CMR	1	0	0	https://doi.org/10.1038/nmeth.4468
24	MehtaRS 2018	CMD	928	0	-	WGS	IndustrializedUrban	USA	1	0	0	https://doi.org/10.1038/nmeth.4468
25	MobegiF 2020	CMD	100	0	-	WGS	UrbanRuralMixed	AUS	1	0	0	https://doi.org/10.7554/eLife.58407
26	Obregon-TitoAJ 2015	CMD	17	0	-	WGS	RuralTribal	PER	1	0	0	https://doi.org/10.1038/nmeth.4468
27	Odamaki	DRA004160	306	0	-	16s	IndustrializedUrban	JPN	1	0	0	https://doi.org/10.1186/s12866-016-0708-5
28	PasolliE 2019	CMD	111	0	-	WGS	RuralTribal	MDG	1	0	0	https://doi.org/10.1038/nmeth.4468
29	PehrssonE 2016	CMD	119	0	-	WGS	UrbanRuralMixed	SLV, PER	1	0	0	https://doi.org/10.1038/nmeth.4468
30	RampelliS 2015	CMD	22	0	-	WGS	RuralTribal	TZA	1	0	0	https://doi.org/10.1038/nmeth.4468
31	RenallN 2023	CMD	382	0	-	WGS	UrbanRuralMixed	NZL	1	0	0	https://doi.org//10.1080/19490976.2023.2178801
32	SchirmerM 2016	CMD	456	0	-	WGS	IndustrializedUrban	NLD	1	0	0	https://doi.org/10.1038/nmeth.4468
33	ShaoY 2019	CMD	174	0	-	WGS	IndustrializedUrban	GBR	1	0	0	https://doi.org/10.1038/nmeth.4468
34	SmitsSA 2017	CMD	31	0	-	WGS	RuralTribal	TZA	1	0	0	https://doi.org/10.1038/nmeth.4468
35	TettAJ 2019_a	CMD	36	0	-	WGS	RuralTribal	TZA	1	0	0	https://doi.org/10.1038/nmeth.4468
36	TettAJ 2019_b	CMD	23	0	-	WGS	RuralTribal	GHA	1	0	0	https://doi.org/10.1038/nmeth.4468
37	TettAJ 2019_c	CMD	24	0	-	WGS	RuralTribal	ETH	1	0	0	https://doi.org/10.1038/nmeth.4468
38	ThomasAM 2018a	CMD	14	0	-	WGS	IndustrializedUrban	ITA	1	0	0	https://doi.org/10.1038/nmeth.4468
39	WampachL 2018	CMD	14	0	-	WGS	IndustrializedUrban	LUX	1	0	0	https://doi.org/10.1038/nmeth.4468
40	YassourM 2016	CMD	36	0	-	WGS	IndustrializedUrban	KOR	1	0	0	https://doi.org/10.1038/nmeth.4468
41	YassourM 2018	CMD	116	0	-	WGS	IndustrializedUrban	FIN	1	0	0	https://doi.org/10.1038/nmeth.4468
42	ZeeviD 2015	CMD	900	0	-	WGS	IndustrializedUrban	ISR	1	0	0	https://doi.org/10.1038/nmeth.4468
43	SankaranarayananK 2015	CMD	18	19	T2D	WGS	IndustrializedUrban	USA	1	1	0	https://doi.org/10.1038/nmeth.4468
44	YeZ 2018	CMD	45	20	Behcets_Disease	WGS	IndustrializedUrban	CHN	1	1	0	https://doi.org/10.1038/nmeth.4468
45	BedarfJR 2017	CMD	28	31	Parkinsons	WGS	IndustrializedUrban	DEU	1	1	0	https://doi.org/10.1038/nmeth.4468
46	ThomasAM 2018b	CMD	28	32	CRC	WGS	IndustrializedUrban	ITA	1	1	0	https://doi.org/10.1038/nmeth.4468
47	ThomasAM 2019_c	CMD	40	40	CRC	WGS	IndustrializedUrban	JPN	1	1	0	https://doi.org/10.1038/nmeth.4468
48	XieH 2016	CMD	169	49	Migraine	WGS	IndustrializedUrban	GBR	1	1	0	https://doi.org/10.1038/nmeth.4468
49	NagySzakalD 2017	CMD	50	50	ME_CFS	WGS	IndustrializedUrban	USA	1	1	0	https://doi.org/10.1038/nmeth.4468
50	VogtmannE 2016	CMD	58	52	CRC	WGS	IndustrializedUrban	USA	1	1	0	https://doi.org/10.1038/nmeth.4468
51	Ghosh 2020	CMD	135	53	Unhealthy_Elderly	WGS	IndustrializedUrban	IRL	1	1	0	https://doi.org/10.1038/nmeth.4468
52	HanniganGD 2017	CMD	28	53	CRC, Polyps	WGS	IndustrializedUrban	CAN, USA	1	1	0	https://doi.org/10.1038/nmeth.4468
53	WirbelJ 2018	CMD	65	60	CRC	WGS	IndustrializedUrban	DEU	1	1	0	https://doi.org/10.1038/nmeth.4468
54	Kedia 2021	MG-RAST ID: 310885-3110242	85	73	IBD_GutInflammation	16s	UrbanRuralMixed	IND	1	1	0	https://doi.org/10.1111/jgh.15232
55	ZhuF 2020	CMD	78	76	Schizophrenia	WGS	IndustrializedUrban	CHN	1	1	0	https://doi.org/10.1038/nmeth.4468
56	RubelMA 2020	CMD	76	77	Helminth_Infection	WGS	RuralTribal	CMR	1	1	0	https://doi.org/10.1038/nmeth.4468
57	Jeffery 2020	CMD	58	78	IBS	WGS	IndustrializedUrban	IRL	1	1	0	https://doi.org/10.1038/nmeth.4468
58	HMP 2019 t2d	CMD	42	86	Resp_Infection	WGS	IndustrializedUrban	USA	1	1	0	https://doi.org/10.1038/nmeth.4468
59	YuJ 2015	CMD	38	90	CRC, T2D	WGS	IndustrializedUrban	CHN	1	1	0	https://doi.org/10.1038/nmeth.4468
60	ZellerG 2014	CMD	61	95	CRC, Polyps	WGS	IndustrializedUrban	FRA	1	1	0	https://doi.org/10.1038/nmeth.4468
61	KarlssonFH 2013	CMD	43	101	Prediabetes, T2D	WGS	IndustrializedUrban	SWE, DEU, FRA, ISL, NOR, SVK, DNK, HUN, EST, FIN	1	1	0	https://doi.org/10.1038/nmeth.4468
62	FengQ 2015	CMD	16	106	CRC, T2D, Polyps	WGS	IndustrializedUrban	AUT	1	1	0	https://doi.org/10.1038/nmeth.4468
63	QinN 2014	CMD	114	122	Cirrhosis, Hepatitis	WGS	IndustrializedUrban	CHN	1	1	0	https://doi.org/10.1038/nmeth.4468
64	NielsenHB 2014	CMD	248	148	IBD_GutInflammation	WGS	IndustrializedUrban	DNK, ESP	1	1	0	https://doi.org/10.1038/nmeth.4468
65	LiJ 2017	CMD	41	155	Hypertension	WGS	IndustrializedUrban	CHN	1	1	0	https://doi.org/10.1038/nmeth.4468
66	QinJ 2012	CMD	192	169	T2D	WGS	IndustrializedUrban	CHN	1	1	0	https://doi.org/10.1038/nmeth.4468
67	HallAB 2017	CMD	74	184	IBD_GutInflammation	WGS	IndustrializedUrban	USA	1	1	0	https://doi.org/10.1038/nmeth.4468
68	JieZ 2017	CMD	171	214	CVD	WGS	IndustrializedUrban	CHN	1	1	0	https://doi.org/10.1038/nmeth.4468
69	MicroDiab India	PRJNA517829	137	298	Parkinsons, T2D	16s	UrbanRuralMixed	IND	1	1	0	https://doi.org/10.1186/s13073-021-00851-9
70	YachidaS 2019	CMD	246	330	CRC, Polyps	WGS	IndustrializedUrban	JPN	1	1	0	https://doi.org/10.1038/nmeth.4468
71	MetaCardis 2020_a	CMD	234	1597	CVD, T2D, Skin_Disorders, Prediabetes, Multiple_Sclerosis	WGS	IndustrializedUrban	FRA, DEU, DNK	1	1	0	https://doi.org/10.1038/nmeth.4468
72	He	PRJEB18535	3553	2301	Gastritis, Metabolic_Syndrome	16s	UrbanRuralMixed	CHN	1	1	0	https://doi.org/10.1002/hep.26093
73	Weis S 2021	PRJEB45549	18	18	Parkinsons	16s	IndustrializedUrban	DEU	0	1	0	https://doi.org/10.1038/s41531-021-00244-0
74	ChenW 2012	SRP009633	21	21	CRC	16s	IndustrializedUrban	CHN	0	1	0	https://doi.org/10.1371/journal.pone.0039743
75	ZhuL 2012	https://zenodo.org/records/569601	40	21	NAFLD_FLD	16s	IndustrializedUrban	USA	0	1	0	https://doi.org/10.1002/hep.26093
76	YoungsterI 2014	https://zenodo.org/records/569601	17	27	CDI	16s	IndustrializedUrban	USA	0	1	0	https://doi.org/10.1093/cid/ciu135
77	Hopfner F 2017	PRJEB14928	29	29	Parkinsons	16s	IndustrializedUrban	DEU	0	1	0	https://doi.org/10.1016/j.brainres.2017.04.019
78	LozuponeC 2013	PRJEB4335	21	29	HIV	16s	IndustrializedUrban	USA	0	1	0	https://doi.org/10.1016/j.chom.2013.08.006
79	Yoshida N 2018	PRJDB6472	30	30	CVD	16s	IndustrializedUrban	JPN	0	1	0	https://doi.org/10.1161/CIRCULATIONAHA.118.033714
80	WongV 2013	SRP011160	21	32	NAFLD_FLD	16s	IndustrializedUrban	CHN	0	1	0	https://doi.org/10.1371/journal.pone.0062885
81	HeintzBuschart A 2017	PRJNA381395	58	33	Parkinsons	16s	IndustrializedUrban	DEU	0	1	0	https://doi.org/10.1002/mds.27105
82	Dong Y 2023	PRJNA881485	32	35	CVD	16s	UrbanRuralMixed, IndustrializedUrban	CHN	0	1	0	https://doi.org/10.7717/peerj.15245
83	WillingB 2010	https://zenodo.org/records/569601	35	44	IBD_GutInflammation	16s	IndustrializedUrban	SWE	0	1	0	https://doi.org/10.1053/j.gastro.2010.08.049
84	Qian Y 2018	PRJNA391524	45	45	Parkinsons	16s	UrbanRuralMixed, IndustrializedUrban	CHN	0	1	0	https://doi.org/10.1016/j.bbi.2018.02.016
85	WangT 2012	SRP005150	56	45	CRC	16s	IndustrializedUrban	CHN	0	1	0	https://doi.org/10.1038/ismej.2011.109
86	Li 2021	PRJEB43555	19	46	Covid	WGS	IndustrializedUrban	CHN	0	1	0	https://doi.org/10.3389/fmicb.2021.712081
87	ZhangZ 2013	PRJNA174838	26	50	Cirrhosis, NAFLD_FLD	16s	IndustrializedUrban	CHN	0	1	0	https://doi.org/10.1038/ajg.2013.221
88	Zuo 2020	PRJNA624223	15	52	Covid	WGS	IndustrializedUrban	CHN	0	1	0	https://doi.org/10.1053/j.gastro.2020.05.048
89	ZackularJ 2014	https://zenodo.org/records/569601	30	58	CRC, Polyps	16s	IndustrializedUrban	USA	0	1	0	https://doi.org/10.1158/1940-6207.CAPR-14-0129
90	Zhang P 2022	PRJNA822998	54	67	Parkinsons	16s	IndustrializedUrban, UrbanRuralMixed	CHN	0	1	0	https://doi.org/10.1038/s41531-022-00359-y
91	ScheperjansF 2015	PRJEB4927	73	74	Parkinsons	16s	IndustrializedUrban	FIN	0	1	0	https://doi.org/10.1002/mds.26069
92	Pietrucci D 2019	PRJNA510730	72	80	Parkinsons	16s	IndustrializedUrban	ITA	0	1	0	https://doi.org/10.1016/j.parkreldis.2019.06.003
93	ScherJ 2013	PRJNA203810	28	85	Arthritis_Variants	16s	IndustrializedUrban	USA	0	1	0	https://doi.org/10.7554/eLife.01202
94	Zhang 2022	PRJNA689961	70	129	Covid	WGS	IndustrializedUrban	CHN	0	1	0	https://doi.org/10.1053/j.gastro.2021.10.013
95	Aho V 2019	PRJEB27564	130	136	Parkinsons	16s	IndustrializedUrban	FIN	0	1	0	https://doi.org/10.1016/j.ebiom.2019.05.064
96	Arumugam M 2013	PRJEB30615	100	156	Parkinsons	16s	IndustrializedUrban	DEU	0	1	0	https://doi.org/10.1038/nature09944
97	SchubertA 2014	https://zenodo.org/records/569601	154	174	CDI, Gut_Infection	16s	IndustrializedUrban	USA	0	1	0	https://doi.org/10.1128/mBio.01021-14
98	Liu 2022	PRJNA714459	67	176	Covid	WGS	IndustrializedUrban	CHN	0	1	0	https://doi.org/10.1038/s41467-022-34535-8
99	Yeoh 2021	PRJNA650244	78	177	Covid	WGS	IndustrializedUrban	CHN	0	1	0	https://doi.org/10.1136/gutjnl-2020-323020
100	Boertien J 2022	PRJEB55464	172	192	Parkinsons	16s	IndustrializedUrban	NLD, FIN	0	1	0	https://doi.org/10.1038/s41531-022-00395-8
101	Hill Burns E 2017	PRJEB14674	105	206	Parkinsons	16s	IndustrializedUrban	USA	0	1	0	https://doi.org/10.1002/mds.26942
102	SinghP 2015	https://zenodo.org/records/569601	82	221	Gut_Infection	16s	IndustrializedUrban	USA	0	1	0	https://doi.org/10.1186/s40168-015-0109-2
103	BaxterN 2016	PRJNA290926	121	248	CRC, Polyps	16s	IndustrializedUrban	USA	0	1	0	https://doi.org/10.1186/s13073-016-0290-3
104	Wallen Z 2020	PRJNA601994	212	323	Parkinsons	16s	IndustrializedUrban	USA	0	1	0	https://doi.org/10.1038/s41531-020-0112-6
105	LouisS 2016	PRJNA290729	92	0	-	WGS	IndustrializedUrban	DEU	0	0	1	https://doi.org/10.1371/journal.pone.0149564
106	NUAGE	Ghosh et.al Nature Ageing	1228	0	-	16s	IndustrializedUrban	ITA, GBR, NLD, POL, FRA	0	0	1	https://doi.org/10.1136/gutjnl-2019-319654
107	PallejaA 2018	PRJEB20800	57	0	-	WGS	IndustrializedUrban	DNK	0	0	1	https://doi.org/10.1038/s41564-018-0257-9
108	PoyetM 2019	PRJNA544527	1128	0	-	16s	IndustrializedUrban	USA	0	0	1	https://doi.org/10.1038/s41591-019-0559-3
109	RaymondF 2016	PRJEB8094	72	0	-	WGS	IndustrializedUrban	CAN	0	0	1	https://doi.org/10.1038/ismej.2015.148
110	DavidLA 2015	PRJEB9150	1	26	Others	16s	UrbanRuralMixed	BGD	0	0	1	https://doi.org/10.1128/mBio.00381-15
111	VincentC 2016	PRJNA297252	169	31	Others	WGS	IndustrializedUrban	CAN	0	0	1	https://doi.org/10.1186/s40168-016-0156-3
112	Kovatcheva 2015	PRJNA293971	0	60	Fiber	16s	IndustrializedUrban	SWE	0	0	1	https://doi.org/10.1016/j.cmet.2015.10.001
113	Morales 2016	https://doi.org/10.1038/s41597-023-02254-4	20	62	Fiber, Others	16s	UrbanRuralMixed	CHL	0	0	1	https://doi.org/10.1038/ctg.2016.20
114	Healey 2018	PRJNA414683	66	68	Fiber	16s	UrbanRuralMixed	NZL	0	0	1	https://doi.org/10.1017/S0007114517003440
115	Tap 2015	ERA008162	0	76	Fiber	16s	IndustrializedUrban	FRA	0	0	1	https://doi.org/10.1111/1462-2920.13006
116	Dahl 2016	PRJNA309319	106	106	Fiber	16s	IndustrializedUrban	USA	0	0	1	https://doi.org/10.1016/j.jff.2016.02.013
117	KangJ 2022	PRJEB49334	240	112	Others	WGS	IndustrializedUrban	SGP	0	0	1	https://doi.org/10.1038/s41564-022-01221-w
118	IaniroG 2022	PRJEB47909	0	127	Others	WGS	IndustrializedUrban	ITA	0	0	1	https://doi.org/10.1038/s41591-022-01964-3
119	MetwalyA 2020	PRJNA565903	0	129	CD	16s	IndustrializedUrban	ESP	0	0	1	https://doi.org/10.1038/s41467-020-17956-1
120	TeeM 2022	PRJNA797994	235	140	Others	WGS	UrbanRuralMixed	MYS	0	0	1	https://doi.org/10.1186/s40168-022-01385-x
121	WedenojaS 2022	PRJEB51818	0	144	Others	16s	IndustrializedUrban	SWE	0	0	1	https://doi.org/10.1371/journal.pone.0269561
122	Deehan 2020	PRJNA560950	50	150	Fiber	16s	IndustrializedUrban	CAN	0	0	1	https://doi.org/10.1016/j.chom.2020.01.006
123	Mars 2020	PRJEB37924	165	344	Others	WGS	IndustrializedUrban	USA	0	0	1	https://doi.org/10.1016/j.cell.2020.08.007
124	HalfvarsonJ 2017	PRJEB18471	61	599	CD, UC, Others	16s	IndustrializedUrban	SWE	0	0	1	https://doi.org/10.1038/nmicrobiol.2017.4
125	LloydPriceJ 2019	PRJNA398089	219	629	CD, UC	WGS	IndustrializedUrban	USA	0	0	1	https://doi.org/10.1038/s41586-019-1237-9
126	Baxter 2019	PRJNA428736	251	954	Fiber	16s	IndustrializedUrban	USA	0	0	1	https://doi.org/10.1128/mBio.02566-18
127	ClooneyA 2020	PRJNA414072	132	1386	CD, UC, Others	16s	IndustrializedUrban	IRL, CAN	0	0	1	https://doi.org/10.1136/gutjnl-2020-321106
