## Supplementary Tables for "Towards a Health-Associated Core Keystone (HACK) index for the human gut microbiome": SupplementaryTable4.xlsx

### Sheet: Sheet1
Supplementary Table 3: Results of the 10 iterations of the Random Effects Model based Meta-analysis associating the abundances of the different taxa at Time-point T0 with the corresponding A. Aitchison and B. Bray-Curtis Follow-up Distances. Listed are the Median and Inter-Quartile Ranges (IQRs) of the Summarized Effect Sizes and the Summarized -log(Q-value, base-10) for each of the taxon across …
A. Aitchison Follow-up Distance	Summarized Effect Size		Summarized -log(Q,10)		Directionality
Taxon	Median	IQR	Median	IQR
Faecalibacterium prausnitzii	0.163434	0.0283556	5.27674	3.40732	2
Agathobaculum butyriciproducens	0.146358	0.0412176	1.69894	1.22931	2
Oscillibacter sp 57 20	0.13441	0.0280459	2.40008	2.07052	2
Odoribacter splanchnicus	0.134288	0.0205045	5.77049	3.2636	2
Bacteroides uniformis	0.132268	0.0395071	5.78628	13.3173	2
Lawsonibacter asaccharolyticus	0.128823	0.0657977	1.45418	1.08861	2
Roseburia hominis	0.1194	0.0224252	3.65532	2.63787	2
Coprococcus catus	0.106942	0.0207867	3.44167	1.18495	2
Anaeromassilibacillus sp An250	0.106003	0.0321656	2.48805	2.04219	2
Parabacteroides distasonis	0.105774	0.0363305	4.80156	6.4142	2
Alistipes finegoldii	0.101768	0.0273957	7.61895	9.4978	2
Eubacterium siraeum	0.100186	0.010937	9.39837	5.82469	2
Ruminococcus bicirculans	0.0995745	0.0751805	1.53608	1.70971	2
Bacteroides xylanisolvens	0.0986978	0.0163695	6.41438	6.79582	2
Butyricimonas virosa	0.0964726	0.0181441	2.74529	1.13347	2
Roseburia inulinivorans	0.0957194	0.0307774	1.34957	1.23376	2
Fusicatenibacter saccharivorans	0.0940545	0.0190243	2.77685	2.24482	2
Parabacteroides merdae	0.0923555	0.0195865	1.82417	1.57433	2
Eubacterium ramulus	0.0920434	0.0214725	2.89725	1.22901	2
Bacteroides cellulosilyticus	0.0895503	0.0104838	3.77551	2.8495	2
Eubacterium ventriosum	0.0894703	0.0356047	2.0201	3.46228	2
Coprococcus eutactus	0.0887394	0.0172157	3.33724	1.72543	2
Eubacterium rectale	0.0871752	0.0480986	1.343	2.61557	2
Lachnospira pectinoschiza	0.0869586	0.00656993	2.04454	1.21401	2
Alistipes shahii	0.0857735	0.029846	2.72916	6.37351	2
Alistipes putredinis	0.082906	0.0225141	1.33908	1.48315	2
Ruminococcus bromii	0.0822331	0.0296638	1.90256	2.14336	2
Coprococcus comes	0.0807549	0.0338928	1.45515	0.684351	2
Barnesiella intestinihominis	0.080168	0.0251711	1.55189	0.560182	2
Eubacterium hallii	0.0789776	0.0251243	2.63675	1.30184	2
Clostridium leptum	0.0786228	0.0284521	1.98827	1.81249	2
Ruminococcus callidus	0.0779784	0.0293441	2.86357	3.42274	2
Ruminococcaceae bacterium D16	0.0775309	0.0130969	1.21701	1.00689	2
Bacteroides caccae	0.0770455	0.0352536	1.47016	2.92225	2
Intestinimonas butyriciproducens	0.0769657	0.0190897	2.02888	2.32642	2
Bilophila wadsworthia	0.0766506	0.0360301	2.71982	2.77406	2
Ruminococcus lactaris	0.0761583	0.0183563	3.57344	4.02969	2
Phascolarctobacterium faecium	0.0753496	0.034233	2.68414	3.32589	2
Anaerotruncus colihominis	0.0752207	0.0262974	1.39794	1.39214	2
Roseburia faecis	0.0740155	0.0495075	1.89722	1.73749	2
Alistipes indistinctus	0.0739569	0.0194069	1.63868	0.800784	2
Roseburia intestinalis	0.0733273	0.0475323	3.45583	0.270805	2
Adlercreutzia equolifaciens	0.0725481	0.0283899	1.56894	1.25272	2
Gemmiger formicilis	0.0689728	0.0235278	1.33635	1.27235	2
Butyricimonas synergistica	0.0677866	0.0157202	1.65154	0.660761	2
Bacteroides stercoris	0.0654631	0.0242525	1.495	5.66614	2
Parasutterella excrementihominis	0.0651781	0.00918624	1.66927	0.345382	2
Dorea formicigenerans	0.0649328	0.0468259	1.0488	1.24705	2
Holdemania filiformis	0.0638908	0.0221645	1.06394	0.881863	2
Anaerostipes hadrus	0.0627168	0.0366089	1.76456	3.97803	2
Bacteroides finegoldii	0.0610745	0.0375797	1.02647	2.74236	2
Desulfovibrionaceae bacterium	0.0596419	0.0122922	1.13861	1.0181	2
Akkermansia muciniphila	0.058019	0.01533	2.46841	0.894414	2
Allisonella histaminiformans	0.0572473	0.0281198	1.17471	1.47055	2
Dorea longicatena	0.0569909	0.032511	1.00529	0.682661	2
Bacteroides eggerthii	0.0567014	0.0199658	1.44926	1.3328	2
Bacteroides thetaiotaomicron	0.0561153	0.0460094	1.73358	3.22016	2
Bacteroides intestinalis	0.0557394	0.0209189	1.3255	1.25386	2
Victivallis vadensis	0.0530407	0.0157002	2.77727	1.14535	2
Dialister invisus	0.0419687	0.0125025	1.60636	1.87351	2
Bacteroides plebeius	0.0342731	0.0125411	1.01781	0.531801	2
Oscillibacter sp CAG 241	0.155831	0.112119	0.890443	0.536261	1
Clostridium sp CAG 253	0.15102	0	0.428057	0	1
Bacteroides sp CAG 144	0.135912	0.181519	0.642	1.02515	1
Firmicutes bacterium CAG 110	0.127278	0.133164	0.582619	1.10728	1
Firmicutes bacterium CAG 94	0.125571	0.0799475	0.635524	0.458606	1
Firmicutes bacterium CAG 83	0.125026	0.0484853	0.557448	0.892679	1
Eubacterium sp CAG 38	0.120816	0.0455279	0.293893	0.91936	1
Asaccharobacter celatus	0.116455	0.11754	0.439018	0.582006	1
Roseburia sp CAG 303	0.11399	0.0928655	0.553532	0.354487	1
Roseburia sp CAG 309	0.106965	0.11493	0.644628	0.721865	1
Firmicutes bacterium CAG 95	0.0876774	0.0226238	0.519099	0.365364	1
Blautia obeum	0.0804946	0.0311113	0.868236	1.06577	1
Eubacterium eligens	0.0779322	0.0605497	0.70554	3.8468	1
Clostridium sp CAG 167	0.0777398	0.00582134	0.304707	0.0281228	1
Firmicutes bacterium CAG 238	0.077129	0.00923002	0.281839	0.2157	1
Clostridium sp CAG 58	0.0707297	0.0925467	0.373231	0.758448	1
Firmicutes bacterium CAG 170	0.0706303	0.100714	0.293893	0.268281	1
Bacteroides massiliensis	0.0684591	0.0269902	0.973486	2.6988	1
Blautia wexlerae	0.0682726	0.0461216	0.946985	0.881248	1
Bacteroides vulgatus	0.0658984	0.0256644	0.734892	0.791942	1
Ruthenibacterium lactatiformans	0.0632394	0.0717132	0.976262	0.745009	1
Prevotella sp CAG 279	0.0615445	0.247921	0.224926	0.249255	1
Eubacterium sp CAG 251	0.061457	0.103781	0.224263	0.555357	1
Coprobacter secundus	0.0608821	0.0505633	0.31322	0.61479	1
Alistipes inops	0.0608025	0.0394983	0.89246	0.486781	1
Bacteroides faecis	0.0582674	0.0238487	0.885198	1.22729	1
Enorma massiliensis	0.0573294	0.0596091	0.332647	0.587637	1
Dielma fastidiosa	0.0566789	0.0410662	0.410691	0.326382	1
Roseburia sp CAG 182	0.0544299	0.0788313	0.303246	0.459282	1
Flavonifractor plautii	0.053172	0.0146506	0.5376	0.278746	1
Ruminococcus torques	0.0522884	0.0231518	0.7954	0.647792	1
Firmicutes bacterium CAG 145	0.0515237	0.276781	0.602412	0.531896	1
Coprobacter fastidiosus	0.0514014	0.0247874	0.471039	0.803426	1
Parabacteroides johnsonii	0.0504651	0.013743	0.535554	0.247838	1
Bacteroides dorei	0.0481175	0.0263475	0.933629	1.05316	1
Methanobrevibacter smithii	0.0460826	0.0151261	0.852795	0.549548	1
Bacteroides nordii	0.0453156	0.040932	0.698209	2.00538	1
Monoglobus pectinilyticus	0.0451621	0.0171425	0.811556	0.715175	1
Proteobacteria bacterium CAG 139	0.044954	0.0165245	0.209932	0.0655951	1
Turicibacter sanguinis	0.0432033	0.0120369	0.955764	0.448306	1
Bifidobacterium bifidum	0.0404324	0.0188453	0.767971	0.642542	1
Bacteroides galacturonicus	0.0404005	0.0221682	0.300531	0.280967	1
Dialister sp CAG 357	0.0400015	0.0115967	0.149804	0.104161	1
Clostridium spiroforme	0.0396258	0.0239557	0.561413	0.720758	1
Alistipes onderdonkii	0.0387304	0.0237896	0.332327	0.968214	1
Parabacteroides goldsteinii	0.0371003	0.0246814	0.554734	1.42762	1
Collinsella aerofaciens	0.0361129	0.0454721	0.218627	0.730165	1
Romboutsia ilealis	0.0354146	0.0261497	0.37616	0.236276	1
Blautia hydrogenotrophica	0.0343245	0.00773232	0.515846	0.379845	1
Phascolarctobacterium succinatutens	0.0336787	0.0264839	0.674137	0.997864	1
Lactobacillus rogosae	0.0335135	0.0429525	0.371725	0.72516	1
Haemophilus parainfluenzae	0.0327302	0.0308654	0.4765	1.00172	1
Eubacterium sp CAG 180	0.0326698	0.135467	0.307577	0.708612	1
Butyrivibrio crossotus	0.0310705	0.0216912	0.541251	0.599436	1
Bacteroides clarus	0.0302725	0.049592	0.225766	0.733243	1
Eisenbergiella tayi	0.0288621	0.0236003	0.314137	0.0494813	1
Eubacterium sp CAG 274	0.0281601	0.116959	0.369483	0.287781	1
Paraprevotella clara	0.0279192	0.0458653	0.254297	1.14967	1
Collinsella intestinalis	0.0277605	0.00598185	0.594755	0.331898	1
Clostridium bolteae CAG 59	0.0268593	0.110883	0.266047	0.498549	1
Bacteroides coprocola	0.026284	0.0155641	0.231174	0.252322	1
Bifidobacterium adolescentis	0.0260449	0.0259329	0.259835	0.971017	1
Olsenella scatoligenes	0.0259702	0.107106	0.827356	1.36351	1
Butyrivibrio sp CAG 318	0.0248211	0.000423678	0.069495	0.0239559	1
Clostridium disporicum	0.023879	0.00948344	0.314816	0.198102	1
Turicimonas muris	0.0235654	0.0616934	0.193213	0.135566	1
Haemophilus sp HMSC71H05	0.0230545	0.0100066	0.188706	0.128953	1
Clostridium hathewayi	0.0230405	0.0331162	0.175797	0.332022	1
Slackia isoflavoniconvertens	0.0228845	0.0310912	0.318675	0.561378	1
Christensenella minuta	0.0220529	0.023768	0.249743	0.469192	1
Bacteroides salyersiae	0.0214063	0.0265424	0.290241	0.573801	1
Desulfovibrio piger	0.0195604	0.0276006	0.19182	0.570702	1
Ruminococcaceae bacterium D5	0.0194188	0.0213348	0.217349	0.224791	1
Clostridium saccharolyticum	0.0188432	0.0795696	0.239938	0.112826	1
Streptococcus vestibularis	0.0185075	0.0136976	0.115257	0.1233	1
Sellimonas intestinalis	0.0179967	0.0253659	0.227769	0.315847	1
Bifidobacterium longum	0.0170312	0.0219704	0.324719	0.520818	1
Bacteroides ovatus	0.0166949	0.0326731	0.121927	0.269504	1
Eisenbergiella massiliensis	0.0159889	0.0170728	0.118564	0.185564	1
Eggerthella lenta	0.0150101	0.018652	0.217752	0.1465	1
Clostridium symbiosum	0.0137434	0.0226781	0.136917	0.239131	1
Bifidobacterium pseudocatenulatum	0.0126173	0.0307684	0.156423	0.268674	1
Intestinibacter bartlettii	0.0125344	0.0382907	0.153577	0.178004	1
Coprobacillus cateniformis	0.01215	0.0101754	0.163369	0.163646	1
Bacteroides fragilis	0.011855	0.0194044	0.228094	0.23093	1
Acidaminococcus intestini	0.00707103	0.013495	0.138335	0.162214	1
Roseburia sp CAG 471	0.00554762	0.040688	0.124713	0.116495	1
Streptococcus salivarius	0.00232754	0.0263163	0.114924	0.116888	1
Gordonibacter pamelaeae	0.00123767	0.0322112	0.140569	0.236676	1
Clostridium asparagiforme	0.0010999	0	0.00457491	0	1
Lactococcus lactis	-0.000215794	0.0335642	0.162964	0.232741	-1
Clostridium citroniae	-0.000711831	0.0337219	0.16607	0.19741	-1
Clostridium lavalense	-0.00127484	0.0220004	0.0948268	0.143855	-1
Veillonella sp T11011 6	-0.00159998	0.021227	0.0748182	0.108374	-1
Paraprevotella xylaniphila	-0.00640406	0.012236	0.0763108	0.110651	-1
Streptococcus thermophilus	-0.00785521	0.0150019	0.0964569	0.097524	-1
Streptococcus gordonii	-0.00892848	0.0699456	0.0870246	0.215736	-1
Streptococcus australis	-0.00986621	0.0306546	0.122813	0.10241	-1
Eubacterium sp OM08 24	-0.010303	0.0332797	0.0906247	0.0794417	-1
Bifidobacterium catenulatum	-0.0109922	0	0.0921789	0	-1
Streptococcus parasanguinis	-0.0125443	0.0220141	0.110962	0.285789	-1
Megasphaera elsdenii	-0.0134806	0.0320539	0.271958	0.274335	-1
Veillonella atypica	-0.0138956	0.0290518	0.220504	0.104378	-1
Prevotella stercorea	-0.0161966	0.0257206	0.12537	0.233284	-1
Catenibacterium mitsuokai	-0.0165265	0.0557139	0.13307	0.203229	-1
Megamonas funiformis	-0.0165697	0.032145	0.189196	0.21363	-1
Bifidobacterium dentium	-0.0168701	0.020191	0.301729	0.226157	-1
Holdemanella biformis	-0.0173687	0.0253273	0.163323	0.26898	-1
Ruminococcus gnavus	-0.0202556	0.0312796	0.218049	0.304208	-1
Streptococcus mitis	-0.020711	0.00663045	0.189863	0.0403169	-1
Veillonella infantium	-0.0232305	0.0187133	0.163586	0.135161	-1
Clostridium clostridioforme	-0.0244999	0.0269615	0.214916	0.21395	-1
Streptococcus sanguinis	-0.0278203	0.0478818	0.244734	0.263301	-1
Rothia mucilaginosa	-0.0286854	0.00398121	0.449348	0.697156	-1
Veillonella dispar	-0.0296403	0.0210909	0.227008	0.179607	-1
Clostridium innocuum	-0.0305842	0.0143216	0.743331	0.501002	-1
Mitsuokella multacida	-0.0418712	0.0391921	0.302248	0.171819	-1
Actinomyces sp ICM47	-0.0425639	0.0449665	0.164069	0.463569	-1
Klebsiella quasipneumoniae	-0.0453223	0.123314	0.442305	1.72008	-1
Actinomyces odontolyticus	-0.045388	0.0244818	0.489991	0.255218	-1
Veillonella parvula	-0.0507851	0.0345234	0.692989	0.532059	-1
Streptococcus anginosus group	-0.0537685	0.056258	0.200994	0.130309	-1
Streptococcus oralis	-0.0544023	0.0241982	0.446658	0.370685	-1
Clostridium bolteae	-0.0564301	0.0470861	0.35537	0.623815	-1
Streptococcus infantis	-0.0570396	0.024024	0.216366	0.0973963	-1
Lactobacillus ruminis	-0.0587857	0.0299267	0.443689	0.349947	-1
Gemella sanguinis	-0.066377	0.0636496	0.344326	0.274215	-1
Blautia sp CAG 257	-0.0665143	0.0421597	0.321697	0.217572	-1
Actinomyces sp HMSC035G02	-0.0862136	0.0386825	0.299939	0.352869	-1
Clostridium ramosum	-0.100745	0.0915443	0.911961	0.440455	-1
Escherichia coli	-0.111059	0.10421	0.794337	0.566135	-1
Prevotella copri	-0.0813493	0.05414	1.05259	0.558128	-2
Klebsiella pneumoniae	-0.0887905	0.0357715	1.35124	0.388976	-2
Klebsiella variicola	-0.117276	0.0496685	3.10006	2.89432	-2
B. Bray-Curtis Follow-up Distance	Summarized Effect Size		Summarized -log(Q,10)		Directionality
Taxon	Median	IQR	Median	IQR
Faecalibacterium prausnitzii	0.127925	0.020346	3.06747	3.20867	2
Bacteroides stercoris	0.058681	0.0177772	1.11867	0.599315	2
Eubacterium siraeum	0.0601592	0.00788758	1.57786	0.301421	2
Parabacteroides distasonis	0.0806303	0.0325558	2.16354	2.81673	2
Bacteroides uniformis	0.0929014	0.0348218	1.25721	2.76338	2
Dialister invisus	0.0321359	0.00896244	1.00949	0.884024	2
Roseburia hominis	0.0755177	0.0185565	1.15685	1.02992	2
Roseburia intestinalis	0.0602062	0.0310709	1.79414	0.261902	2
Alistipes finegoldii	0.0605314	0.0189973	1.90662	2.25625	2
Ruminococcus lactaris	0.0565313	0.0140172	2.16287	1.8069	2
Bacteroides xylanisolvens	0.0774653	0.0207795	3.35496	4.89749	2
Anaeromassilibacillus sp An250	0.0751026	0.0329221	1.22261	1.9706	2
Bacteroides salyersiae	0.00261373	0.0299915	0.112894	0.160055	1
Fusicatenibacter saccharivorans	0.0649318	0.0377291	0.85981	0.481205	1
Alistipes shahii	0.0325511	0.0389636	0.278155	1.60754	1
Bifidobacterium longum	0.00180866	0.0334832	0.101233	0.165529	1
Eubacterium rectale	0.096668	0.0390152	0.699671	1.67381	1
Anaerostipes hadrus	0.0239301	0.0637668	0.230567	0.455414	1
Alistipes putredinis	0.0349169	0.0314978	0.242261	0.71068	1
Odoribacter splanchnicus	0.0652774	0.025402	0.961854	0.834119	1
Slackia isoflavoniconvertens	0.0271958	0.0276952	0.188926	0.303675	1
Coprococcus catus	0.0550396	0.0292127	0.624518	0.43189	1
Bifidobacterium bifidum	0.0342182	0.0247901	0.320927	0.482347	1
Roseburia inulinivorans	0.0711344	0.0229734	0.672742	0.639426	1
Flavonifractor plautii	0.023869	0.0428435	0.121599	0.145212	1
Clostridium symbiosum	0.0107586	0.0257285	0.118137	0.22141	1
Desulfovibrio piger	0.00566099	0.036596	0.135196	0.149587	1
Haemophilus parainfluenzae	0.0158073	0.0173303	0.115085	0.883466	1
Parasutterella excrementihominis	0.0505202	0.00617842	0.843218	0.0349376	1
Bacteroides nordii	0.03076	0.0310051	0.381388	1.49258	1
Eubacterium ramulus	0.0597172	0.0225274	0.87254	0.828414	1
Dorea longicatena	0.0117265	0.0305161	0.117822	0.216223	1
Coprococcus eutactus	0.0537481	0.0149342	0.95423	0.653774	1
Dorea formicigenerans	0.0278004	0.0406618	0.163934	0.407501	1
Parabacteroides merdae	0.0535178	0.00464258	0.554253	0.166652	1
Bacteroides ovatus	0.0145943	0.0345418	0.0942153	0.264458	1
Ruminococcus bromii	0.0336423	0.0173282	0.291735	0.476867	1
Parabacteroides goldsteinii	0.0204912	0.0224248	0.184719	0.329075	1
Phascolarctobacterium succinatutens	0.0184324	0.0119028	0.306286	0.346262	1
Clostridium disporicum	0.00172362	0.0174194	0.0443726	0.0587971	1
Bacteroides finegoldii	0.0386872	0.0265835	0.363057	0.721282	1
Roseburia faecis	0.0636284	0.0319751	0.672085	0.593826	1
Bifidobacterium adolescentis	0.0146278	0.0177214	0.0693675	0.208058	1
Bacteroides caccae	0.0510803	0.0570309	0.485816	1.1109	1
Coprococcus comes	0.0509039	0.0261721	0.398767	0.366249	1
Bacteroides thetaiotaomicron	0.0459126	0.0218467	0.747122	1.25857	1
Eubacterium eligens	0.0307049	0.0556657	0.140955	0.874046	1
Eubacterium hallii	0.0038404	0.0262683	0.0855417	0.151017	1
Bacteroides vulgatus	0.0605909	0.0326644	0.352334	0.279562	1
Lachnospira pectinoschiza	0.0664728	0.0226115	0.981492	0.322644	1
Bifidobacterium pseudocatenulatum	0.0184546	0.0598921	0.240028	0.162538	1
Blautia wexlerae	0.0309783	0.0290227	0.240181	0.366508	1
Coprobacter fastidiosus	0.0232706	0.0301875	0.0860919	0.195671	1
Butyricimonas virosa	0.054142	0.0136338	0.499655	0.343266	1
Bacteroides cellulosilyticus	0.0523334	0.013841	0.813099	1.30219	1
Holdemania filiformis	0.0479985	0.0275139	0.331908	0.448294	1
Barnesiella intestinihominis	0.0374007	0.0204646	0.231981	0.229348	1
Anaerotruncus colihominis	0.0331836	0.021318	0.327327	0.470288	1
Bacteroides eggerthii	0.0119659	0.0194374	0.0796016	0.195297	1
Adlercreutzia equolifaciens	0.0581515	0.0271393	0.684243	0.478124	1
Clostridium leptum	0.022561	0.0185083	0.270427	0.283062	1
Bilophila wadsworthia	0.0436222	0.0412954	0.47956	0.817604	1
Bacteroides clarus	0.00751695	0.0515688	0.200469	0.607118	1
Alistipes indistinctus	0.0329779	0.0362052	0.294669	0.545304	1
Intestinimonas butyriciproducens	0.0535098	0.0248259	0.489383	0.550893	1
Paraprevotella clara	0.0176486	0.0478018	0.13097	0.393581	1
Eubacterium ventriosum	0.0730805	0.0271068	0.94819	1.32145	1
Ruminococcus callidus	0.0363079	0.0233049	0.56506	1.10746	1
Lactococcus lactis	0.0142087	0.033592	0.132855	0.0830403	1
Coprobacillus cateniformis	0.00978858	0.0202714	0.0723573	0.228444	1
Clostridium spiroforme	0.0088164	0.0179111	0.156575	0.207011	1
Bacteroides intestinalis	0.0351965	0.0188307	0.445956	0.784557	1
Phascolarctobacterium faecium	0.0435593	0.0287794	0.428481	1.74233	1
Bacteroides dorei	0.0247238	0.0155461	0.338667	0.332346	1
Bacteroides coprocola	0.0102792	0.0153477	0.0594964	0.11992	1
Bacteroides massiliensis	0.0416029	0.0249139	0.431572	0.401999	1
Clostridium lavalense	0.0112278	0.0106306	0.0884206	0.127181	1
Blautia hydrogenotrophica	0.0125176	0.0247219	0.138608	0.221696	1
Alistipes onderdonkii	0.0318656	0.0467049	0.184401	0.608799	1
Bacteroides plebeius	0.045133	0.0242397	0.633938	0.184437	1
Turicibacter sanguinis	0.0166992	0.0105419	0.186807	0.185257	1
Gemmiger formicilis	0.0315352	0.0218856	0.262876	0.303589	1
Acidaminococcus intestini	0.00938081	0.029037	0.144718	0.108162	1
Bacteroides galacturonicus	0.0220238	0.0126116	0.159862	0.119643	1
Allisonella histaminiformans	0.0580964	0.02045	0.792784	2.16264	1
Victivallis vadensis	0.0241186	0.0058383	0.210525	0.293397	1
Akkermansia muciniphila	0.0351148	0.0366639	0.379204	0.393213	1
Parabacteroides johnsonii	0.0518662	0.0169301	0.556683	0.380086	1
Butyricimonas synergistica	0.0577776	0.0252337	0.754163	0.910707	1
Lactobacillus rogosae	0.0400942	0.0372381	0.346034	0.737054	1
Methanobrevibacter smithii	0.00919506	0.028563	0.103866	0.189865	1
Collinsella intestinalis	0.0149165	0.0143617	0.181277	0.186109	1
Prevotella stercorea	0.00127547	0.0210256	0.0672616	0.190459	1
Butyrivibrio crossotus	0.0195293	0.0166798	0.158198	0.15096	1
Bacteroides faecis	0.0464282	0.0185497	0.641061	0.761353	1
Clostridium saccharolyticum	0.0209051	0.0463243	0.198779	0.0748763	1
Clostridium asparagiforme	0.00624687	0	0.0171648	0	1
Agathobaculum butyriciproducens	0.103135	0.0858836	0.697939	0.71125	1
Blautia obeum	0.0248234	0.043241	0.143823	0.21203	1
Ruminococcus bicirculans	0.0415784	0.227907	0.289496	0.246874	1
Ruthenibacterium lactatiformans	0.019932	0.192231	0.14845	0.268755	1
Enorma massiliensis	0.0418345	0.0502814	0.141854	0.226404	1
Oscillibacter sp 57 20	0.116739	0.0520624	0.586482	0.756429	1
Haemophilus sp HMSC71H05	0.0779094	0.0692891	0.0727828	0.065077	1
Olsenella scatoligenes	0.0532511	0.106223	0.600137	0.468768	1
Clostridium sp CAG 253	0.104311	0	0.153536	0	1
Eubacterium sp CAG 180	0.0864974	0.181225	0.199955	0.241549	1
Eubacterium sp CAG 251	0.0338411	0.0817243	0.0999852	0.239657	1
Eubacterium sp CAG 38	0.0405666	0.0455297	0.0869806	0.361886	1
Firmicutes bacterium CAG 110	0.0890617	0.134849	0.222054	0.489736	1
Firmicutes bacterium CAG 170	0.066144	0.15867	0.205735	0.19154	1
Firmicutes bacterium CAG 83	0.0786484	0.0529032	0.161825	0.301884	1
Firmicutes bacterium CAG 95	0.0490563	0.0511569	0.186939	0.297425	1
Oscillibacter sp CAG 241	0.12349	0.123237	0.489856	0.625588	1
Roseburia sp CAG 182	0.0224981	0.0176869	0.081516	0.0360525	1
Alistipes inops	0.0332433	0.0212177	0.30659	0.230707	1
Coprobacter secundus	0.0533172	0.0362924	0.308109	0.357203	1
Desulfovibrionaceae bacterium	0.0327924	0.0205107	0.232853	0.316524	1
Dielma fastidiosa	0.0248443	0.0345913	0.251165	0.221569	1
Eisenbergiella massiliensis	0.0121824	0.0121163	0.059845	0.105074	1
Eisenbergiella tayi	0.0104255	0.0187776	0.155801	0.126667	1
Sellimonas intestinalis	0.00972618	0.0883784	0.136225	0.176978	1
Monoglobus pectinilyticus	0.0192072	0.0126856	0.152911	0.168171	1
Ruminococcaceae bacterium D5	0.00499544	0.0192953	0.11397	0.0972171	1
Lawsonibacter asaccharolyticus	0.0782455	0.0832449	0.554733	0.752955	1
Asaccharobacter celatus	0.121405	0.16249	0.260928	0.540178	1
Ruminococcaceae bacterium D16	0.0547467	0.00943495	0.495125	0.596498	1
Bacteroides sp CAG 144	0.139636	0.22821	0.472549	0.713548	1
Clostridium sp CAG 167	0.0162994	0.00128184	0.0266569	0.0201178	1
Clostridium sp CAG 58	0.0228678	0.123305	0.118887	0.229541	1
Firmicutes bacterium CAG 145	0.064161	0.271415	0.338165	0.383782	1
Firmicutes bacterium CAG 94	0.0705738	0.0736879	0.189698	0.271004	1
Roseburia sp CAG 303	0.114904	0.104497	0.303886	0.259982	1
Roseburia sp CAG 309	0.0628825	0.124102	0.197142	0.418386	1
Romboutsia ilealis	0.0415429	0.0269749	0.257715	0.152302	1
Firmicutes bacterium CAG 238	0.0661492	0.028281	0.162166	0.0692134	1
Gordonibacter pamelaeae	-0.0191879	0.0517596	0.254301	0.197744	-1
Ruminococcus gnavus	-0.0284207	0.0298228	0.296335	0.442141	-1
Ruminococcus torques	-0.00252982	0.0245012	0.0605223	0.0531484	-1
Collinsella aerofaciens	-0.00777119	0.0396657	0.10632	0.132576	-1
Eggerthella lenta	-0.000425771	0.0378363	0.126673	0.2315	-1
Rothia mucilaginosa	-0.0391795	0.0180851	0.744454	0.827934	-1
Streptococcus thermophilus	-0.0298274	0.014032	0.293242	0.296253	-1
Bacteroides fragilis	-0.00250844	0.00882204	0.0287436	0.281211	-1
Streptococcus parasanguinis	-0.0350589	0.0141367	0.359968	0.237578	-1
Prevotella copri	-0.0411654	0.0214718	0.393612	0.409598	-1
Veillonella parvula	-0.075478	0.0425478	0.834508	0.28006	-1
Clostridium clostridioforme	-0.0172479	0.0116898	0.159718	0.177537	-1
Christensenella minuta	-0.00724073	0.0386407	0.11443	0.173865	-1
Paraprevotella xylaniphila	-0.0107233	0.0163621	0.0598129	0.137632	-1
Clostridium citroniae	-0.00622242	0.0300544	0.126882	0.119687	-1
Actinomyces odontolyticus	-0.0519082	0.0214503	0.935903	0.540404	-1
Streptococcus sanguinis	-0.0210119	0.018133	0.173867	0.205568	-1
Veillonella atypica	-0.0244468	0.0248611	0.118926	0.293861	-1
Bifidobacterium dentium	-0.0379063	0.0103972	0.551391	0.229547	-1
Veillonella dispar	-0.0689116	0.0314728	0.386069	0.173139	-1
Megasphaera elsdenii	-0.0513721	0.0548117	0.308678	0.064681	-1
Catenibacterium mitsuokai	-0.0104982	0.0416664	0.0602636	0.209302	-1
Lactobacillus ruminis	-0.0372532	0.0240841	0.224518	0.0519861	-1
Streptococcus australis	-0.0387074	0.0227654	0.2009	0.0886902	-1
Streptococcus mitis	-0.0100953	0.00621885	0.0731213	0.129483	-1
Streptococcus gordonii	-0.0379743	0.0399922	0.332116	0.346988	-1
Clostridium bolteae	-0.0331499	0.0364523	0.150281	0.280953	-1
Bifidobacterium catenulatum	-0.00135196	0	0.00798593	0	-1
Clostridium hathewayi	-0.00820779	0.0287792	0.0611044	0.112691	-1
Megamonas funiformis	-0.0138687	0.0304741	0.0749705	0.104369	-1
Mitsuokella multacida	-0.0241066	0.0364853	0.227001	0.11169	-1
Streptococcus salivarius	-0.0268431	0.00663827	0.278278	0.165279	-1
Gemella sanguinis	-0.0431044	0.0224384	0.357505	0.393919	-1
Streptococcus oralis	-0.0482471	0.033782	0.806361	1.43106	-1
Streptococcus vestibularis	-0.0234206	0.020974	0.165302	0.155275	-1
Streptococcus infantis	-0.0105778	0.00734867	0.0627881	0.0514238	-1
Escherichia coli	-0.0832978	0.0323495	0.567224	0.867564	-1
Holdemanella biformis	-0.00512815	0.128101	0.192067	0.294106	-1
Turicimonas muris	-0.023189	0.0190251	0.154937	0.148618	-1
Veillonella infantium	-0.0358411	0.0194684	0.18947	0.223168	-1
Klebsiella quasipneumoniae	-0.00496433	0.187591	0.0656138	0.234258	-1
Dialister sp CAG 357	-0.0401444	0.029007	0.0639249	0.0763673	-1
Proteobacteria bacterium CAG 139	-0.00596357	0.0321318	0.018916	0.0295123	-1
Roseburia sp CAG 471	-0.00243497	0.014656	0.00989399	0.0345243	-1
Eubacterium sp OM08 24	-0.00294805	0.0161906	0.0229811	0.0458161	-1
Blautia sp CAG 257	-0.0400332	0.105907	0.18335	0.288375	-1
Clostridium bolteae CAG 59	-0.00978969	0.10346	0.161087	0.230463	-1
Eubacterium sp CAG 274	-0.012437	0.0759365	0.076419	0.103171	-1
Prevotella sp CAG 279	-0.0142861	0.142154	0.0557098	0.214745	-1
Actinomyces sp ICM47	-0.00841616	0.00735688	0.0671694	0.0219396	-1
Intestinibacter bartlettii	-0.0260497	0.0339242	0.154402	0.492491	-1
Veillonella sp T11011 6	-0.0281488	0.0255794	0.0656138	0.145947	-1
Actinomyces sp HMSC035G02	-0.0337943	0.0415506	0.183484	0.155528	-1
Streptococcus anginosus group	-0.0556065	0.0528038	0.193891	0.0487962	-1
Butyrivibrio sp CAG 318	-0.00439146	0.0128083	0.0139816	0.00598456	-1
Clostridium innocuum	-0.0580192	0.00121084	1.47231	0.350947	-2
Klebsiella pneumoniae	-0.0583459	0.0212107	1.11664	0.410775	-2
Klebsiella variicola	-0.0979757	0.0207927	2.76292	2.75261	-2
Clostridium ramosum	-0.0939013	0.0470539	1.09633	0.898734	-2
