## Supplementary Tables for "Towards a Health-Associated Core Keystone (HACK) index for the human gut microbiome": SupplementaryTable5.xlsx

### Sheet: Sheet1
Supplementary Table 5: Ranked order of taxa arranged in terms of their Stability-Association Scores. Also indicated are the median and inter-quartile ranges for stability-association scores obtained individually for Aitchison and Bray-Curtis Follow-up Distances across the 10 iterations
Taxon	Stability Score based on Aitchison Follow-up Distances (10 iterations)		Stability Score based on Bray-Curtis Follow-up Distances (10 iterations)		Stability-Association Score	Rank
	Median	IQR_Aitchison	Median	IQR_Aitchison
Faecalibacterium_prausnitzii	0.986063	0.0168852	0.996894	0.00992128	0.991479	1
Bacteroides_uniformis	0.99375	0.0224618	0.969129	0.0391939	0.981439	2
Bacteroides_xylanisolvens	0.951801	0.0888923	0.974902	0.0227554	0.963351	3
Parabacteroides_distasonis	0.952296	0.0784598	0.969162	0.0738425	0.960729	4
Alistipes_finegoldii	0.971548	0.0476025	0.944272	0.0218435	0.95791	5
Roseburia_hominis	0.940584	0.0455016	0.937141	0.0806072	0.938862	6
Odoribacter_splanchnicus	0.982853	0.0255793	0.881533	0.0943392	0.932193	7
Roseburia_intestinalis	0.9	0.0398557	0.928177	0.0336096	0.914088	8
Ruminococcus_lactaris	0.889253	0.0961876	0.936832	0.0235154	0.913043	9
Eubacterium_siraeum	0.966851	0.027553	0.838889	0.125168	0.90287	10
Oscillibacter_sp_57_20	0.911458	0.122251	0.88022	0.0678535	0.895839	11
Eubacterium_ventriosum	0.853685	0.147887	0.924081	0.0767871	0.888883	12
Agathobaculum_butyriciproducens	0.858828	0.125078	0.905016	0.0920648	0.881922	13
Bacteroides_cellulosilyticus	0.895732	0.0708233	0.853105	0.104467	0.874418	14
Coprococcus_eutactus	0.863576	0.108286	0.880092	0.134207	0.871834	15
Anaeromassilibacillus_sp_An250	0.836433	0.141475	0.892149	0.209357	0.864291	16
Eubacterium_rectale	0.783709	0.203879	0.9354	0.148184	0.859555	17
Bilophila_wadsworthia	0.887331	0.15152	0.831475	0.303635	0.859403	18
Eubacterium_ramulus	0.901491	0.0889455	0.801105	0.105823	0.851298	19
Clostridium_sp_CAG_253	0.849711	0	0.83908	0	0.844396	20
Fusicatenibacter_saccharivorans	0.860028	0.0747643	0.827227	0.0797911	0.843628	21
Oscillibacter_sp_CAG_241	0.80791	0.121547	0.875706	0.283908	0.841808	22
Phascolarctobacterium_faecium	0.850311	0.259693	0.827614	0.303698	0.838962	23
Coprococcus_catus	0.939412	0.0983839	0.727669	0.248735	0.83354	24
Bacteroides_stercoris	0.76253	0.221687	0.886184	0.0999631	0.824357	25
Lachnospira_pectinoschiza	0.773481	0.147159	0.872928	0.113196	0.823204	26
Bacteroides_thetaiotaomicron	0.769069	0.305718	0.876035	0.201079	0.822552	27
Roseburia_faecis	0.807516	0.107542	0.828269	0.0681362	0.817893	28
Roseburia_inulinivorans	0.745959	0.1846	0.876507	0.135585	0.811233	29
Lawsonibacter_asaccharolyticus	0.82238	0.213708	0.786405	0.261982	0.804393	30
Butyricimonas_virosa	0.872636	0.160271	0.733237	0.260958	0.802937	31
Parabacteroides_merdae	0.856354	0.1546	0.740331	0.272605	0.798343	32
Alistipes_shahii	0.901289	0.325414	0.680654	0.472062	0.790971	33
Victivallis_vadensis	0.881988	0.0403666	0.682927	0.0319824	0.782457	34
Intestinimonas_butyriciproducens	0.815246	0.103472	0.74581	0.116813	0.780528	35
Ruminococcus_bicirculans	0.845304	0.0998627	0.701657	0.32076	0.773481	36
Ruminococcus_bromii	0.848704	0.0920064	0.679143	0.159423	0.763924	37
Allisonella_histaminiformans	0.669316	0.33028	0.856903	0.101232	0.76311	38
Bacteroides_sp_CAG_144	0.68298	0.487401	0.827524	0.571967	0.755252	39
Butyricimonas_synergistica	0.771833	0.220394	0.723534	0.33673	0.747684	40
Adlercreutzia_equolifaciens	0.724007	0.0931282	0.766056	0.110583	0.745031	41
Parasutterella_excrementihominis	0.677966	0.0774119	0.79096	0.0773481	0.734463	42
Ruminococcaceae_bacterium_D16	0.717998	0.184531	0.749026	0.238625	0.733512	43
Eubacterium_sp_CAG_38	0.761111	0.255229	0.689655	0.303899	0.725383	44
Firmicutes_bacterium_CAG_110	0.683117	0.356473	0.756073	0.227362	0.719595	45
Bacteroides_faecis	0.631593	0.145904	0.799801	0.150671	0.715697	46
Coprococcus_comes	0.699082	0.142649	0.715366	0.278204	0.707224	47
Dialister_invisus	0.655367	0.193753	0.756906	0.0376262	0.706137	48
Bacteroides_caccae	0.731699	0.263329	0.679708	0.428768	0.705704	49
Bacteroides_finegoldii	0.649919	0.256904	0.746951	0.210207	0.698435	50
Holdemania_filiformis	0.677288	0.0789477	0.716193	0.106503	0.69674	51
Akkermansia_muciniphila	0.778484	0.166006	0.606737	0.378492	0.692611	52
Bacteroides_vulgatus	0.653819	0.182454	0.724498	0.17219	0.689159	53
Ruminococcus_callidus	0.762618	0.228511	0.615663	0.271238	0.68914	54
Bacteroides_intestinalis	0.665506	0.229333	0.710359	0.177135	0.687932	55
Roseburia_sp_CAG_303	0.622222	0.155614	0.751381	0.143055	0.686802	56
Clostridium_leptum	0.822354	0.15692	0.533429	0.204363	0.677892	57
Gemmiger_formicilis	0.706766	0.14278	0.640884	0.310293	0.673825	58
Asaccharobacter_celatus	0.591878	0.198475	0.754222	0.398726	0.67305	59
Alistipes_indistinctus	0.722959	0.099036	0.621486	0.226529	0.672223	60
Firmicutes_bacterium_CAG_83	0.682081	0.175568	0.661111	0.315448	0.671596	61
Roseburia_sp_CAG_309	0.695833	0.276851	0.64039	0.3709	0.668112	62
Bacteroides_plebeius	0.544722	0.131335	0.78671	0.119676	0.665716	63
Blautia_wexlerae	0.664355	0.170792	0.664064	0.076559	0.664209	64
Anaerotruncus_colihominis	0.71574	0.0914442	0.609223	0.183271	0.662481	65
Barnesiella_intestinihominis	0.719605	0.124232	0.58788	0.139969	0.653742	66
Alistipes_putredinis	0.737695	0.176612	0.563698	0.225622	0.650697	67
Alistipes_inops	0.633681	0.237903	0.643638	0.11124	0.63866	68
Parabacteroides_johnsonii	0.517614	0.135624	0.753905	0.128744	0.635759	69
Bacteroides_nordii	0.531232	0.303071	0.724163	0.173991	0.627697	70
Firmicutes_bacterium_CAG_95	0.624759	0.11909	0.629817	0.107755	0.627288	71
Firmicutes_bacterium_CAG_170	0.558011	0.128891	0.696133	0.556428	0.627072	72
Firmicutes_bacterium_CAG_94	0.581799	0.457944	0.668056	0.380832	0.624927	73
Eubacterium_eligens	0.65795	0.371672	0.581048	0.428445	0.619499	74
Eubacterium_hallii	0.866318	0.0789024	0.357836	0.141291	0.612077	75
Ruthenibacterium_lactatiformans	0.725728	0.221008	0.488733	0.405555	0.60723	76
Bacteroides_massiliensis	0.612538	0.14733	0.600557	0.176468	0.606548	77
Bacteroides_dorei	0.597849	0.244497	0.610315	0.0900037	0.604082	78
Coprobacter_secundus	0.507712	0.273543	0.687174	0.0471215	0.597443	79
Anaerostipes_hadrus	0.701624	0.258893	0.483494	0.275277	0.592559	80
Clostridium_sp_CAG_167	0.645963	0.156347	0.509317	0.0974599	0.57764	81
Firmicutes_bacterium_CAG_238	0.508287	0.203072	0.63203	0.104161	0.570159	82
Bacteroides_galacturonicus	0.5	0.0220994	0.635359	0.0995304	0.56768	83
Bacteroides_eggerthii	0.683423	0.240784	0.451494	0.284312	0.567459	84
Methanobrevibacter_smithii	0.618367	0.369478	0.508991	0.389456	0.563679	85
Desulfovibrionaceae_bacterium	0.649765	0.145947	0.457986	0.245201	0.553875	86
Eubacterium_sp_CAG_180	0.378672	0.384253	0.722917	0.455875	0.550794	87
Enorma_massiliensis	0.51201	0.355866	0.588956	0.307556	0.550483	88
Butyrivibrio_crossotus	0.489033	0.218775	0.597768	0.280549	0.543401	89
Phascolarctobacterium_succinatutens	0.530387	0.268868	0.544631	0.0477919	0.537509	90
Coprobacter_fastidiosus	0.543353	0.177822	0.522989	0.143151	0.533171	91
Turicibacter_sanguinis	0.532193	0.146192	0.519337	0.170016	0.525765	92
Lactobacillus_rogosae	0.435812	0.223224	0.603523	0.306219	0.519667	93
Alistipes_onderdonkii	0.485731	0.207139	0.550776	0.394314	0.518254	94
Dorea_formicigenerans	0.562256	0.110454	0.473757	0.24218	0.518006	95
Bifidobacterium_bifidum	0.450255	0.0810769	0.583097	0.121284	0.516676	96
Blautia_obeum	0.565244	0.218883	0.438789	0.274664	0.502016	97
Parabacteroides_goldsteinii	0.512488	0.227544	0.488848	0.153827	0.500668	98
Flavonifractor_plautii	0.495826	0.112155	0.500076	0.0725326	0.497951	99
Clostridium_sp_CAG_58	0.582234	0.276735	0.400153	0.447741	0.491193	100
Dorea_longicatena	0.568644	0.0709828	0.406566	0.0917911	0.487605	101
Haemophilus_parainfluenzae	0.405637	0.0454474	0.562535	0.21233	0.484086	102
Slackia_isoflavoniconvertens	0.398572	0.0902348	0.565948	0.152537	0.48226	103
Haemophilus_sp_HMSC71H05	0.373787	0.16929	0.583162	0.205037	0.478474	104
Collinsella_intestinalis	0.453039	0.0875994	0.480663	0.207881	0.466851	105
Romboutsia_ilealis	0.430409	0.0827599	0.498465	0.196406	0.464437	106
Firmicutes_bacterium_CAG_145	0.351881	0.648864	0.569022	0.801801	0.460452	107
Monoglobus_pectinilyticus	0.525018	0.0788551	0.392277	0.0803826	0.458648	108
Clostridium_spiroforme	0.488377	0.089055	0.428884	0.180926	0.458631	109
Olsenella_scatoligenes	0.271186	0.475138	0.58011	0.380414	0.425648	110
Eisenbergiella_tayi	0.384181	0.0613558	0.464088	0.0214214	0.424135	111
Ruminococcus_torques	0.574037	0.166504	0.272077	0.0865758	0.423057	112
Dielma_fastidiosa	0.438446	0.172282	0.405048	0.204801	0.421747	113
Bifidobacterium_adolescentis	0.382967	0.252098	0.450058	0.249163	0.416513	114
Bacteroides_clarus	0.357855	0.23059	0.4698	0.482925	0.413828	115
Eubacterium_sp_CAG_251	0.409711	0.307569	0.410435	0.256402	0.410073	116
Blautia_hydrogenotrophica	0.429435	0.224951	0.387041	0.287555	0.408238	117
Roseburia_sp_CAG_182	0.40113	0.25706	0.408046	0.0697053	0.404588	118
Paraprevotella_clara	0.361142	0.307184	0.444029	0.313196	0.402585	119
Clostridium_symbiosum	0.315316	0.115477	0.45	0.115835	0.382658	120
Bacteroides_ovatus	0.321369	0.0522451	0.442037	0.14472	0.381703	121
Clostridium_disporicum	0.421755	0.160445	0.340486	0.228462	0.38112	122
Acidaminococcus_intestini	0.342541	0.0871523	0.414365	0.124099	0.378453	123
Bacteroides_coprocola	0.356892	0.132012	0.396698	0.172108	0.376795	124
Bacteroides_salyersiae	0.383857	0.126298	0.349156	0.228697	0.366507	125
Coprobacillus_cateniformis	0.309814	0.124526	0.422881	0.197192	0.366348	126
Bifidobacterium_catenulatum	0.254335	0	0.471264	0	0.3628	127
Proteobacteria_bacterium_CAG_139	0.430939	0.113183	0.288889	0.128039	0.359914	128
Butyrivibrio_sp_CAG_318	0.360369	0.048099	0.353625	0.0232395	0.356997	129
Sellimonas_intestinalis	0.29903	0.0859967	0.407958	0.23058	0.353494	130
Bifidobacterium_pseudocatenulatum	0.294654	0.0951376	0.412112	0.326838	0.353383	131
Turicimonas_muris	0.392265	0.266949	0.303867	0.155426	0.348066	132
Clostridium_saccharolyticum	0.297569	0.268303	0.396163	0.359625	0.346866	133
Desulfovibrio_piger	0.304404	0.187393	0.387347	0.227998	0.345875	134
Bifidobacterium_longum	0.360676	0.109318	0.307892	0.127625	0.334284	135
Ruminococcaceae_bacterium_D5	0.297696	0.12619	0.363522	0.231268	0.330609	136
Clostridium_bolteae_CAG_59	0.37372	0.266863	0.286432	0.341034	0.330076	137
Eisenbergiella_massiliensis	0.263408	0.138016	0.385747	0.193714	0.324577	138
Roseburia_sp_CAG_471	0.237288	0.101136	0.402299	0.176827	0.319793	139
Clostridium_hathewayi	0.364529	0.054724	0.271874	0.151773	0.318201	140
Clostridium_lavalense	0.226849	0.126639	0.406193	0.158093	0.316521	141
Collinsella_aerofaciens	0.380556	0.327203	0.25229	0.0893462	0.316423	142
Eggerthella_lenta	0.330032	0.096026	0.299108	0.138048	0.31457	143
Christensenella_minuta	0.364101	0.210942	0.263652	0.134981	0.313877	144
Prevotella_sp_CAG_279	0.4	0.397952	0.207547	0.353483	0.303774	145
Bacteroides_fragilis	0.325012	0.0994655	0.277308	0.139619	0.30116	146
Lactococcus_lactis	0.213836	0.200374	0.383648	0.342219	0.298742	147
Prevotella_stercorea	0.179322	0.140953	0.399977	0.106498	0.28965	148
Clostridium_asparagiforme	0.235294	0	0.30719	0	0.271242	149
Dialister_sp_CAG_357	0.333333	0.142081	0.20904	0.0655003	0.271186	150
Streptococcus_vestibularis	0.345304	0.184923	0.182824	0.208334	0.264064	151
Eubacterium_sp_CAG_274	0.291313	0.367854	0.228793	0.208374	0.260053	152
Eubacterium_sp_OM08_24	0.19568	0.172795	0.300497	0.258448	0.248088	153
Paraprevotella_xylaniphila	0.197917	0.0745414	0.280292	0.149921	0.239105	154
Intestinibacter_bartlettii	0.312199	0.266043	0.160537	0.145598	0.236368	155
Clostridium_citroniae	0.225694	0.136314	0.235061	0.202545	0.230378	156
Catenibacterium_mitsuokai	0.194969	0.112361	0.264151	0.21615	0.22956	157
Gordonibacter_pamelaeae	0.254834	0.138724	0.201932	0.217768	0.228383	158
Megamonas_funiformis	0.158036	0.0978879	0.248219	0.167291	0.203128	159
Holdemanella_biformis	0.162386	0.0738353	0.239334	0.460934	0.20086	160
Veillonella_atypica	0.15625	0.123907	0.22561	0.151808	0.19093	161
Veillonella_sp_T11011_6	0.205556	0.0896776	0.166667	0.129419	0.186111	162
Actinomyces_sp_ICM47	0.0944444	0.0986984	0.270718	0.140678	0.182581	163
Streptococcus_mitis	0.143646	0.0518293	0.220994	0.0843155	0.18232	164
Streptococcus_salivarius	0.232486	0.144847	0.129603	0.065058	0.181044	165
Klebsiella_quasipneumoniae	0.081761	0.237807	0.27044	0.54064	0.176101	166
Streptococcus_infantis	0.090609	0.039423	0.235797	0.0598564	0.163203	167
Streptococcus_australis	0.182088	0.0790232	0.134461	0.0544737	0.158275	168
Streptococcus_thermophilus	0.19843	0.0686414	0.116312	0.073186	0.157371	169
Mitsuokella_multacida	0.112994	0.0516718	0.189655	0.229173	0.151325	170
Streptococcus_sanguinis	0.127884	0.144186	0.172745	0.106484	0.150315	171
Ruminococcus_gnavus	0.146823	0.123264	0.145735	0.158497	0.146279	172
Streptococcus_gordonii	0.201695	0.124843	0.0899306	0.0989002	0.145813	173
Streptococcus_parasanguinis	0.17386	0.0618704	0.112893	0.0573325	0.143377	174
Clostridium_clostridioforme	0.124203	0.0617785	0.157527	0.105473	0.140865	175
Veillonella_infantium	0.139672	0.0886947	0.134322	0.124021	0.136997	176
Clostridium_bolteae	0.0775236	0.0862073	0.17732	0.125148	0.127422	177
Blautia_sp_CAG_257	0.0523628	0.0545305	0.194261	0.207345	0.123312	178
Megasphaera_elsdenii	0.127072	0.0566857	0.104972	0.0435418	0.116022	179
Actinomyces_sp_HMSC035G02	0.0621118	0.0435535	0.152542	0.10304	0.107327	180
Bifidobacterium_dentium	0.144509	0.0331492	0.0689655	0.038674	0.106737	181
Streptococcus_anginosus_group	0.115854	0.124952	0.0915033	0.0621069	0.103678	182
Veillonella_dispar	0.120628	0.0776569	0.0645482	0.0378054	0.0925882	183
Lactobacillus_ruminis	0.0698099	0.0508908	0.111128	0.116029	0.0904691	184
Gemella_sanguinis	0.0810734	0.0883862	0.067211	0.0604911	0.0741422	185
Streptococcus_oralis	0.0737337	0.0641362	0.0708671	0.138443	0.0723004	186
Rothia_mucilaginosa	0.0787978	0.0732124	0.0656862	0.0403271	0.072242	187
Prevotella_copri	0.0246175	0.023422	0.0996493	0.0381574	0.0621334	188
Actinomyces_odontolyticus	0.0747477	0.043425	0.0321025	0.0399537	0.0534251	189
Veillonella_parvula	0.0570267	0.0360052	0.0383124	0.0339494	0.0476696	190
Clostridium_innocuum	0.0738562	0.040614	0.0123087	0.0149477	0.0430825	191
Escherichia_coli	0.0262936	0.0513045	0.0404869	0.0963471	0.0333903	192
Klebsiella_pneumoniae	0.025	0.0243091	0.025	0.0144394	0.025	193
Clostridium_ramosum	0.0184631	0.0475497	0.0118449	0.0214765	0.015154	194
Klebsiella_variicola	0.003125	0.0161254	0.00625	0.0273489	0.0046875	195
