## Supplementary Tables for "Towards a Health-Associated Core Keystone (HACK) index for the human gut microbiome": SupplementaryTable6.xlsx

### Sheet: Sheet1
Supplementary Table 6: Results of the Random Effects Model with where in the effect-sizes were computed using Robust Linear Regression models between the taxon abundance at Tx and the Follow-up distance (between Tx+1 and Tx) within each study cohort are further adjusted by abundance variation of the taxon between Tx+1 and Tx. A and B show the associations with Follow-up distances computed using t…
A. Aitchison Follow-up Distance	Summarized Effect Size	Effect Size Confidence Intervals		P-Value	Q-value (P-value BH Corrected)	Consistency	Stability Score	Directionality
Taxon		Upper Bound	Lower Bound																		SpeciesType
Faecalibacterium prausnitzii	-0.130129	-0.072301	-0.187957	1.03149e-05	0.000251427	0.826087	0.994845	-3													CoreKeyStone
Fusicatenibacter saccharivorans	-0.0408596	-0.00863093	-0.0730883	0.0129607	0.0648033	0.695652	0.850515	-3													Others
Alistipes putredinis	-0.087532	-0.0494308	-0.125633	6.70852e-06	0.00018688	0.826087	0.984536	-3													CoreKeyStone
Odoribacter splanchnicus	-0.113067	-0.0831841	-0.14295	1.20851e-13	2.35659e-11	0.954545	1	-3													Others
Coprococcus catus	-0.0551259	-0.0155505	-0.0947013	0.00633153	0.0342958	0.73913	0.891753	-3													Others
Desulfovibrio piger	-0.0368499	-0.00506154	-0.0686383	0.023084	0.097856	0.73913	0.819588	-3													CoreKeyStone
Eubacterium siraeum	-0.0501455	-0.020482	-0.079809	0.000922103	0.0110271	0.727273	0.92268	-3													CoreKeyStone
Coprococcus eutactus	-0.0659133	-0.0404214	-0.0914053	4.02452e-07	2.61594e-05	0.772727	0.979381	-3													CoreKeyStone
Bacteroides uniformis	-0.0618481	-0.0205809	-0.103115	0.00330927	0.0239038	0.695652	0.917526	-3													CoreKeyStone
Roseburia hominis	-0.0680907	-0.0309685	-0.105213	0.000324357	0.00527081	0.826087	0.958763	-3													CoreKeyStone
Bacteroides finegoldii	-0.0629671	-0.0282996	-0.0976346	0.000370983	0.00556474	0.809524	0.953608	-3													CoreKeyStone
Roseburia faecis	-0.053736	-0.0155652	-0.0919068	0.00579443	0.0322833	0.772727	0.896907	-3													Others
Coprococcus comes	-0.0503165	-0.017434	-0.083199	0.00270763	0.0219995	0.772727	0.902062	-3													CoreKeyStone
Butyricimonas virosa	-0.058295	-0.019398	-0.097192	0.00330976	0.0239038	0.772727	0.927835	-3													Others
Bacteroides cellulosilyticus	-0.0488753	-0.0188079	-0.0789427	0.0014427	0.0147012	0.863636	0.93299	-3													CoreKeyStone
Alistipes finegoldii	-0.0484189	-0.0205278	-0.07631	0.000667744	0.00868067	0.681818	0.912371	-3													CoreKeyStone
Barnesiella intestinihominis	-0.0594517	-0.0173882	-0.101515	0.00560267	0.0322833	0.727273	0.907216	-3													CoreKeyStone
Adlercreutzia equolifaciens	-0.0298025	-0.00949648	-0.0501086	0.00402016	0.0270321	0.636364	0.840206	-3													Others
Eubacterium ventriosum	-0.06329	-0.0257185	-0.100861	0.000961339	0.0110271	0.727273	0.948454	-3													CoreKeyStone
Ruminococcus callidus	-0.059981	-0.0380561	-0.0819058	8.23184e-08	8.02605e-06	0.75	0.974227	-3													Others
Ruminococcus lactaris	-0.0422883	-0.0205406	-0.064036	0.000138327	0.00245216	0.809524	0.943299	-3													CoreKeyStone
Bacteroides coprocola	-0.039214	-0.0146414	-0.0637865	0.00176124	0.015611	0.666667	0.871134	-3													Others
Bacteroides massiliensis	-0.0597293	-0.0358368	-0.0836217	9.59539e-07	3.998e-05	0.833333	0.969072	-3													Others
Victivallis vadensis	-0.0352309	-0.0060604	-0.0644014	0.0179251	0.0812882	0.722222	0.824742	-3													Others
Ruminococcus bicirculans	-0.0873989	-0.046352	-0.128446	3.00301e-05	0.000650652	1	0.989691	-3													Others
Oscillibacter sp 57 20	-0.0866199	-0.0331177	-0.140122	0.00150781	0.0147012	1	0.963918	-3													CoreKeyStone
Desulfovibrionaceae bacterium	-0.0583407	-0.019873	-0.0968083	0.00295373	0.0230391	0.888889	0.938144	-3													CoreKeyStone
Lawsonibacter asaccharolyticus	-0.065623	-0.0115764	-0.11967	0.0173232	0.0804289	0.8	0.886598	-3													CoreKeyStone
Ruminococcus bromii	-0.0424414	-0.00536758	-0.0795152	0.0248498	0.102002	0.695652	0.829897	-2													Others
Clostridium leptum	-0.0330566	-0.00164563	-0.0644675	0.0391461	0.139681	0.727273	0.798969	-2													CoreKeyStone
Allisonella histaminiformans	-0.0328237	-0.00363139	-0.0620161	0.0275402	0.107407	0.818182	0.814433	-2													Others
Agathobaculum butyriciproducens	-0.0853569	-0.00272597	-0.167988	0.0429061	0.146784	0.7	0.876289	-2													Others
Alistipes inops	-0.0398191	-0.00135148	-0.0782868	0.0424763	0.146784	0.888889	0.835052	-2													CoreKeyStone
Anaeromassilibacillus sp An250	-0.0441218	-0.00417993	-0.0840637	0.030382	0.113932	0.777778	0.845361	-2													CoreKeyStone
Bacteroides salyersiae	-0.0208541	0.00451541	-0.0462236	0.107154	0.274934	0.727273	0.690722	-1													CoreKeyStone
Alistipes shahii	-0.0276485	0.0217843	-0.0770812	0.272975	0.466931	0.681818	0.675258	-1													CoreKeyStone
Eubacterium rectale	-0.0473927	0.00821538	-0.103001	0.0948393	0.25354	0.608696	0.768041	-1													Others
Anaerostipes hadrus	-0.0188807	0.0220015	-0.0597629	0.365373	0.539906	0.565217	0.572165	-1													CoreKeyStone
Slackia isoflavoniconvertens	-0.0241738	0.00845165	-0.0567993	0.146437	0.317279	0.782609	0.71134	-1													Others
Roseburia inulinivorans	-0.018253	0.00868557	-0.0451917	0.184168	0.369731	0.478261	0.608247	-1													Others
Bacteroides stercoris	-0.0154674	0.0180831	-0.0490179	0.366218	0.539906	0.73913	0.587629	-1													Others
Bacteroides nordii	-0.0205939	0.0117581	-0.0529459	0.212166	0.413469	0.590909	0.634021	-1													Others
Eubacterium ramulus	-0.0322669	0.00133447	-0.0658682	0.0598191	0.194412	0.695652	0.757732	-1													Others
Parabacteroides distasonis	-0.00664188	0.0368913	-0.0501751	0.764915	0.862188	0.521739	0.458763	-1													CoreKeyStone
Dorea longicatena	-0.0158525	0.0296204	-0.0613254	0.494434	0.669547	0.521739	0.546392	-1													Others
Dialister invisus	-0.00485221	0.031181	-0.0408854	0.791836	0.881145	0.590909	0.448454	-1													CoreKeyStone
Dorea formicigenerans	-0.000742272	0.0425941	-0.0440786	0.97322	0.978236	0.652174	0.402062	-1													CoreKeyStone
Parabacteroides merdae	-0.0187251	0.0160223	-0.0534725	0.290873	0.476385	0.681818	0.623711	-1													Others
Phascolarctobacterium succinatutens	-0.0261204	0.00621144	-0.0584522	0.113325	0.279726	0.636364	0.706186	-1													CoreKeyStone
Streptococcus thermophilus	-0.0149201	0.0175803	-0.0474206	0.368243	0.539906	0.5	0.561856	-1													Others
Roseburia intestinalis	-0.0113303	0.0307887	-0.0534492	0.598025	0.737262	0.619048	0.520619	-1													CoreKeyStone
Eubacterium eligens	-0.0433485	0.007526	-0.0942231	0.0949151	0.25354	0.736842	0.78866	-1													CoreKeyStone
Eubacterium hallii	-0.00762405	0.0253909	-0.040639	0.65083	0.769163	0.526316	0.484536	-1													CoreKeyStone
Lachnospira pectinoschiza	-0.0325812	0.00737089	-0.0725333	0.109962	0.277215	0.7	0.742268	-1													CoreKeyStone
Blautia wexlerae	-0.0478489	0.0227651	-0.118463	0.184147	0.369731	0.65	0.747423	-1													CoreKeyStone
Coprobacter fastidiosus	-0.0230665	0.00345522	-0.0495883	0.0882649	0.25354	0.619048	0.695876	-1													CoreKeyStone
Holdemania filiformis	-0.0115008	0.0316201	-0.0546217	0.601153	0.737262	0.590909	0.515464	-1													Others
Bacteroides eggerthii	-0.00308251	0.0244661	-0.0306311	0.826411	0.895278	0.636364	0.42268	-1													Others
Bilophila wadsworthia	-0.0153778	0.0252336	-0.0559892	0.457994	0.63792	0.545455	0.556701	-1													Others
Bacteroides clarus	-0.018606	0.0190415	-0.0562534	0.332722	0.510872	0.636364	0.592784	-1													Others
Alistipes indistinctus	-0.0289183	0.00458326	-0.0624198	0.0906791	0.25354	0.636364	0.731959	-1													CoreKeyStone
Intestinimonas butyriciproducens	-0.0215102	0.0164116	-0.0594319	0.26625	0.466931	0.5	0.597938	-1													Others
Paraprevotella clara	-0.0202319	0.0120568	-0.0525206	0.219409	0.415385	0.772727	0.664948	-1													Others
Lactococcus lactis	-0.00325058	0.0211855	-0.0276867	0.794307	0.881145	0.65	0.43299	-1													Others
Bacteroides intestinalis	-0.0179459	0.0117948	-0.0476867	0.236942	0.435218	0.55	0.603093	-1													Others
Phascolarctobacterium faecium	-0.0286144	0.0229492	-0.0801781	0.276749	0.46927	0.619048	0.654639	-1													Others
Bacteroides dorei	-0.00365907	0.0403867	-0.0477048	0.870658	0.917663	0.611111	0.417526	-1													CoreKeyStone
Alistipes onderdonkii	-0.0116778	0.0482142	-0.0715697	0.702347	0.80985	0.7	0.489691	-1													CoreKeyStone
Bacteroides plebeius	-0.019273	0.00488496	-0.0434311	0.117902	0.285419	0.8125	0.701031	-1													Others
Gemmiger formicilis	-0.0362951	0.00102768	-0.0736179	0.0566506	0.187235	0.681818	0.778351	-1													Others
Bacteroides galacturonicus	-0.022749	0.0207609	-0.0662588	0.305476	0.480386	0.777778	0.649485	-1													CoreKeyStone
Parabacteroides johnsonii	-0.00901908	0.0234675	-0.0415056	0.586349	0.737262	0.684211	0.505155	-1													Others
Butyricimonas synergistica	-0.0254577	0.00432733	-0.0552427	0.093893	0.25354	0.705882	0.721649	-1													CoreKeyStone
Streptococcus australis	-0.0117399	0.0234574	-0.0469372	0.51328	0.685546	0.4	0.494845	-1													Others
Lactobacillus rogosae	-0.00598452	0.0245654	-0.0365345	0.70102	0.80985	0.727273	0.479381	-1													Others
Collinsella intestinalis	-0.0215112	0.00849125	-0.0515136	0.159945	0.342739	0.666667	0.680412	-1													Others
Prevotella stercorea	-0.0044719	0.039217	-0.0481608	0.840997	0.901069	0.578947	0.438144	-1													Others
Butyrivibrio crossotus	-0.0230369	0.0180157	-0.0640896	0.2714	0.466931	0.777778	0.659794	-1													Others
Streptococcus salivarius	-0.0104909	0.0179337	-0.0389155	0.469446	0.644661	0.526316	0.525773	-1													Others
Bacteroides faecis	-0.0412587	0.00559827	-0.0881156	0.0843842	0.249317	0.75	0.783505	-1													Others
Clostridium saccharolyticum	-0.00216391	0.0336259	-0.0379538	0.90567	0.929503	0.6	0.412371	-1													Others
Streptococcus vestibularis	-0.0378488	0.0124563	-0.0881539	0.140308	0.314483	0.571429	0.726804	-1													Others
Blautia obeum	-0.052015	0.025039	-0.129069	0.185813	0.369731	0.8	0.773196	-1													Others
Enorma massiliensis	-0.0013896	0.0375505	-0.0403297	0.94424	0.954024	0.75	0.407216	-1													Others
Turicimonas muris	-0.00334196	0.0400737	-0.0467576	0.880078	0.917663	0.857143	0.427835	-1													Others
Haemophilus sp HMSC71H05	-0.0140949	0.0394073	-0.0675971	0.605616	0.737262	0.833333	0.551546	-1													Others
Klebsiella quasipneumoniae	-0.00883946	0.0465082	-0.0641871	0.754264	0.855125	0.4	0.463918	-1													Others
Clostridium sp CAG 253	-0.061647	0.0355048	-0.158799	0.213617	0.413469	1	0.804124	-1													CoreKeyStone
Dialister sp CAG 357	-0.0368411	0.0531127	-0.126795	0.42214	0.596502	0.75	0.670103	-1													Others
Eubacterium sp CAG 180	-0.039135	0.048693	-0.126963	0.382481	0.556595	0.8	0.685567	-1													Others
Eubacterium sp CAG 251	-0.0576759	0.0425774	-0.157929	0.259501	0.460025	0.5	0.716495	-1													Others
Eubacterium sp CAG 38	-0.0275389	0.0623904	-0.117468	0.548376	0.717673	1	0.618557	-1													Others
Firmicutes bacterium CAG 110	-0.0731479	0.0167814	-0.163077	0.110886	0.277215	1	0.865979	-1													Others
Firmicutes bacterium CAG 170	-0.0390319	0.0654345	-0.143498	0.463984	0.641679	0.666667	0.639175	-1													Others
Firmicutes bacterium CAG 83	-0.04917	0.0458393	-0.144179	0.310422	0.484258	0.75	0.737113	-1													Others
Firmicutes bacterium CAG 95	-0.0475393	0.04239	-0.137469	0.300158	0.479761	1	0.752577	-1													Others
Oscillibacter sp CAG 241	-0.0818255	0.00810377	-0.171755	0.0745299	0.234409	1	0.881443	-1													Others
Proteobacteria bacterium CAG 139	-0.0278769	0.0620524	-0.117806	0.543477	0.716068	0.75	0.57732	-1													Others
Roseburia sp CAG 182	-0.00980137	0.098097	-0.1177	0.858691	0.910026	0.5	0.453608	-1													Others
Roseburia sp CAG 471	-0.0321401	0.0577892	-0.122069	0.48363	0.659495	0.75	0.628866	-1													CoreKeyStone
Coprobacter secundus	-0.0100631	0.0284046	-0.0485307	0.608145	0.737262	0.666667	0.510309	-1													CoreKeyStone
Dielma fastidiosa	-0.000477299	0.0379904	-0.038945	0.980598	0.980598	0.777778	0.396907	-1													Others
Eisenbergiella massiliensis	-0.00757343	0.0308942	-0.0460411	0.69959	0.80985	0.555556	0.469072	-1													Others
Monoglobus pectinilyticus	-0.0100116	0.0301964	-0.0502196	0.625534	0.748338	0.625	0.5	-1													Others
Ruminococcaceae bacterium D5	-0.0172468	0.0415656	-0.0760592	0.565453	0.735089	0.625	0.541237	-1													Others
Asaccharobacter celatus	-0.0302269	0.0460842	-0.106538	0.437546	0.613824	0.6	0.613402	-1													Others
Eubacterium sp OM08 24	-0.0055442	0.0484304	-0.0595188	0.840444	0.901069	0.6	0.443299	-1													Others
Ruminococcaceae bacterium D16	-0.0276511	0.0263156	-0.0816178	0.315266	0.487912	0.6	0.64433	-1													Others
Bacteroides sp CAG 144	-0.0716168	0.0183125	-0.161546	0.118559	0.285419	1	0.860825	-1													Others
Clostridium sp CAG 167	-0.0280133	0.0799719	-0.135998	0.611138	0.737262	0.666667	0.56701	-1													Others
Clostridium sp CAG 58	-0.0845755	0.0132422	-0.182393	0.0901454	0.25354	0.5	0.809278	-1													Others
Eubacterium sp CAG 274	-0.017558	0.0736743	-0.10879	0.706023	0.80985	0.75	0.536082	-1													Others
Firmicutes bacterium CAG 94	-0.0307631	0.0857008	-0.147227	0.604661	0.737262	0.75	0.582474	-1													Others
Roseburia sp CAG 303	-0.0791184	0.0661567	-0.224393	0.285783	0.476305	0.666667	0.762887	-1													Others
Roseburia sp CAG 309	-0.0703936	0.0195357	-0.160323	0.124982	0.29644	1	0.85567	-1													Others
Romboutsia ilealis	-0.0145976	0.0397935	-0.0689887	0.598875	0.737262	0.6	0.530928	-1													Others
Butyrivibrio sp CAG 318	-0.0149001	0.105727	-0.135528	0.808704	0.886707	0.5	0.474227	-1													Others
Firmicutes bacterium CAG 238	-0.0631272	0.0575002	-0.183755	0.305035	0.480386	1	0.793814	-1													Others
Gordonibacter pamelaeae	0.0292739	0.0815395	-0.0229917	0.272303	0.466931	0.571429	0.242268	1													Others
Bifidobacterium bifidum	0.0406682	0.0952405	-0.013904	0.144125	0.315779	0.5	0.185567	1													Others
Ruminococcus torques	0.0142282	0.0669191	-0.0384626	0.596629	0.737262	0.565217	0.324742	1													Others
Flavonifractor plautii	0.0281891	0.0737944	-0.0174163	0.225715	0.419185	0.478261	0.252577	1													Others
Collinsella aerofaciens	0.0219265	0.0680873	-0.0242344	0.351861	0.531884	0.695652	0.268041	1													Others
Haemophilus parainfluenzae	0.018551	0.0484591	-0.0113571	0.2241	0.419185	0.478261	0.278351	1													Others
Parasutterella excrementihominis	0.0108499	0.033646	-0.0119462	0.350894	0.531884	0.454545	0.309278	1													Others
Bacteroides ovatus	0.0305237	0.066815	-0.00576754	0.0992543	0.261549	0.652174	0.159794	1													Others
Parabacteroides goldsteinii	0.0444273	0.114849	-0.0259945	0.216276	0.413469	0.47619	0.201031	1													Others
Clostridium disporicum	0.0332572	0.070158	-0.00364362	0.0773229	0.239333	0.684211	0.149485	1													Others
Bifidobacterium adolescentis	0.0195881	0.0658229	-0.0266466	0.406328	0.581427	0.590909	0.28866	1													Others
Bacteroides caccae	0.00641639	0.0585564	-0.0457236	0.809404	0.886707	0.428571	0.360825	1													Others
Bacteroides thetaiotaomicron	0.0054832	0.035711	-0.0247446	0.722193	0.823554	0.545455	0.345361	1													Others
Prevotella copri	0.0143005	0.0577146	-0.0291137	0.518535	0.687852	0.473684	0.319588	1													Others
Bacteroides vulgatus	0.00362064	0.0525655	-0.0453242	0.884722	0.917663	0.421053	0.371134	1													Others
Bifidobacterium pseudocatenulatum	0.0366454	0.0765363	-0.00324542	0.0717807	0.229463	0.47619	0.170103	1													Others
Clostridium clostridioforme	0.0234673	0.0545729	-0.00763825	0.139227	0.314483	0.5	0.226804	1													Others
Anaerotruncus colihominis	0.0324856	0.0759658	-0.0109947	0.143097	0.315779	0.590909	0.195876	1													Others
Christensenella minuta	0.022932	0.0654194	-0.0195555	0.290118	0.476385	0.666667	0.257732	1													Others
Clostridium spiroforme	0.0207773	0.0588477	-0.017293	0.284766	0.476305	0.52381	0.273196	1													Others
Paraprevotella xylaniphila	0.00553339	0.0269449	-0.0158781	0.612495	0.737262	0.4	0.340206	1													CoreKeyStone
Clostridium citroniae	0.0573571	0.121599	-0.0068849	0.0801335	0.2404	0.705882	0.108247	1													CoreKeyStone
Clostridium lavalense	0.0372238	0.0895394	-0.0150919	0.163149	0.345805	0.5625	0.190722	1													Others
Blautia hydrogenotrophica	0.0147931	0.036665	-0.00707889	0.184966	0.369731	0.5	0.283505	1													Others
Streptococcus sanguinis	0.00234044	0.0277795	-0.0230986	0.856901	0.910026	0.529412	0.381443	1													CoreKeyStone
Turicibacter sanguinis	0.0139426	0.0465851	-0.0186998	0.402501	0.58139	0.55	0.298969	1													Others
Acidaminococcus intestini	0.027094	0.0628331	-0.00864503	0.137316	0.314483	0.52381	0.21134	1													Others
Bifidobacterium dentium	0.0189182	0.0431825	-0.00534614	0.126481	0.29644	0.578947	0.231959	1													CoreKeyStone
Enterorhabdus caecimuris	0.0284782	0.075862	-0.0189056	0.238812	0.435218	0.6	0.221649	1													Others
Catenibacterium mitsuokai	0.00801272	0.078873	-0.0628476	0.824603	0.895278	0.470588	0.350515	1													Others
Akkermansia muciniphila	0.0312828	0.067643	-0.00507733	0.0917429	0.25354	0.714286	0.154639	1													Others
Bifidobacterium catenulatum	0.0314317	0.069625	-0.00676164	0.106749	0.274934	0.6	0.180412	1													Others
Methanobrevibacter smithii	0.00815442	0.0496582	-0.0333493	0.700176	0.80985	0.411765	0.335052	1													Others
Megamonas funiformis	0.0480959	0.101797	-0.00560493	0.0791915	0.2404	0.6	0.134021	1													Others
Mitsuokella multacida	0.0478306	0.149365	-0.0537037	0.355853	0.533779	0.4375	0.237113	1													Others
Streptococcus oralis	0.0239001	0.0546524	-0.00685223	0.127697	0.29644	0.916667	0.164948	1													Others
Clostridium asparagiforme	0.0152655	0.060529	-0.0299979	0.508601	0.683981	0.666667	0.304124	1													Others
Streptococcus infantis	0.038268	0.109618	-0.0330817	0.29316	0.476385	0.6	0.206186	1													Others
Holdemanella biformis	0.0275621	0.075107	-0.0199828	0.255871	0.457751	0.555556	0.247423	1													Others
Ruthenibacterium lactatiformans	0.0204215	0.058731	-0.0178879	0.296118	0.477215	0.7	0.262887	1													Others
Veillonella infantium	0.0250149	0.111804	-0.0617746	0.572134	0.737262	0.333333	0.314433	1													Others
Olsenella scatoligenes	0.00621943	0.144553	-0.132114	0.929782	0.949254	0.4	0.376289	1													Others
Eisenbergiella tayi	0.00353289	0.0617873	-0.0547216	0.905383	0.929503	0.375	0.386598	1													Others
Sellimonas intestinalis	0.0451044	0.110113	-0.0199044	0.173874	0.364574	0.777778	0.14433	1													Others
Blautia sp CAG 257	0.0800986	0.215867	-0.0556694	0.247553	0.44697	0.75	0.128866	1													Others
Clostridium bolteae CAG 59	0.0379249	0.127854	-0.0520044	0.40849	0.581427	0.75	0.216495	1													Others
Firmicutes bacterium CAG 145	0.083875	0.216494	-0.0487446	0.215133	0.413469	0.75	0.113402	1													Others
Prevotella sp CAG 279	0.00379425	0.109777	-0.102188	0.94406	0.954024	0.333333	0.391753	1													Others
Actinomyces sp ICM47	0.0444376	0.109477	-0.0206014	0.180526	0.369731	0.571429	0.175258	1													Others
Intestinibacter bartlettii	0.00833105	0.0712669	-0.0546048	0.79529	0.881145	0.333333	0.35567	1													Others
Veillonella sp T11011 6	0.00700557	0.101346	-0.0873351	0.884282	0.917663	0.4	0.365979	1													Others
Actinomyces sp HMSC035G02	0.0145172	0.0703795	-0.0413452	0.610512	0.737262	1	0.293814	1													Others
Streptococcus anginosus group	0.013543	0.0704552	-0.0433693	0.640931	0.762083	0.5	0.329897	1													Others
Eggerthella lenta	0.035646	0.0695607	0.00173122	0.0393973	0.139681	0.521739	0.139175	2													Others
Megasphaera elsdenii	0.0448701	0.0886272	0.00111307	0.0444502	0.149445	0.631579	0.118557	2													Others
Streptococcus mitis	0.0335879	0.0629803	0.00419554	0.0251082	0.102002	0.666667	0.123711	2													CoreKeyStone
Clostridium bolteae	0.0772345	0.14518	0.00928943	0.0258852	0.103013	0.6	0.0773196	2													CoreKeyStone
Klebsiella variicola	0.0383542	0.0728085	0.00389985	0.0291235	0.111355	0.75	0.0979381	2													Others
Clostridium ramosum	0.0556127	0.10672	0.00450578	0.0329443	0.12121	0.692308	0.0927835	2													Others
Ruminococcus gnavus	0.0669004	0.10798	0.0258206	0.00141342	0.0147012	0.565217	0.0515464	3													Others
Bifidobacterium longum	0.0793576	0.135081	0.0236337	0.00525088	0.0322833	0.608696	0.0463918	3													Others
Clostridium symbiosum	0.0669486	0.104891	0.0290056	0.000543662	0.00757244	0.695652	0.0257732	3													Others
Clostridium innocuum	0.0750514	0.105153	0.04495	1.02513e-06	3.998e-05	0.818182	0	3													Others
Rothia mucilaginosa	0.0612794	0.105761	0.0167979	0.00693137	0.0365302	0.7	0.0618557	3													Others
Bacteroides fragilis	0.054953	0.0920532	0.0178528	0.00369474	0.0257313	0.590909	0.0721649	3													Others
Streptococcus parasanguinis	0.0453525	0.0820002	0.00870484	0.0152869	0.0745236	0.809524	0.0876289	3													Others
Klebsiella pneumoniae	0.109188	0.186718	0.0316578	0.00577529	0.0322833	0.857143	0.0103093	3													Others
Veillonella parvula	0.10124	0.172079	0.0304011	0.00509284	0.0322833	0.75	0.0206186	3													Others
Coprobacillus cateniformis	0.0328117	0.0601835	0.00543983	0.0187994	0.0833157	0.761905	0.103093	3													Others
Actinomyces odontolyticus	0.0562906	0.084043	0.0285381	7.02583e-05	0.00137004	0.833333	0.0154639	3													Others
Veillonella atypica	0.0483098	0.0844747	0.012145	0.00884046	0.0453655	0.7	0.0824742	3													Others
Veillonella dispar	0.066714	0.121653	0.0117748	0.0173111	0.0804289	0.75	0.0670103	3													Others
Lactobacillus ruminis	0.0802753	0.137149	0.0234014	0.00566765	0.0322833	0.785714	0.0309278	3													Others
Streptococcus gordonii	0.0488261	0.0791275	0.0185247	0.00158754	0.0147414	0.769231	0.056701	3													Others
Clostridium hathewayi	0.0562613	0.0801907	0.0323319	4.0627e-06	0.000132038	0.923077	0.00515464	3													Others
Gemella sanguinis	0.054864	0.0896144	0.0201136	0.00197216	0.0167205	0.933333	0.0360825	3													Others
Escherichia coli	0.124689	0.230265	0.0191127	0.020625	0.0893749	0.636364	0.0412371	3													Others
																					Others
B. Bray-Curtis Follow-up Distance	Summarized Effect Size	Effect Size Confidence Intervals		P-Value	Q-value (P-value BH Corrected)	Consistency	Stability Score	Directionality
Taxon		Upper Bound	Lower Bound
Faecalibacterium prausnitzii	-0.108782	-0.0552357	-0.162329	6.84112e-05	0.00191551	0.782609	1	-3
Odoribacter splanchnicus	-0.0518992	-0.0299331	-0.0738653	3.64266e-06	0.000356981	0.863636	0.994872	-3
Coprococcus eutactus	-0.034103	-0.00812847	-0.0600775	0.0100729	0.0812608	0.590909	0.964103	-3
Prevotella copri	-0.0461407	-0.0178839	-0.0743974	0.00137217	0.0179297	0.789474	0.989744	-3
Eubacterium ventriosum	-0.0439684	-0.0112036	-0.0767331	0.00853467	0.0727303	0.727273	0.979487	-3
Bacteroides massiliensis	-0.0364665	-0.0114082	-0.0615247	0.00434075	0.0425393	0.611111	0.974359	-3
Roseburia hominis	-0.0362627	-0.00162573	-0.0708997	0.0401738	0.174979	0.652174	0.938462	-2
Bacteroides finegoldii	-0.0343941	-0.00328234	-0.0655059	0.0302545	0.16139	0.666667	0.94359	-2
Bacteroides coprocola	-0.0338854	-0.00478442	-0.0629864	0.0224777	0.146667	0.666667	0.948718	-2
Bacteroides xylanisolvens	-0.0322592	-0.00260026	-0.0619181	0.0330234	0.165964	0.6	0.928205	-2
Allisonella histaminiformans	-0.0254337	-0.00462375	-0.0462437	0.0166001	0.120505	0.636364	0.923077	-2
Bacteroides salyersiae	-0.00767272	0.0143449	-0.0296904	0.494601	0.718088	0.636364	0.682051	-1
Fusicatenibacter saccharivorans	-0.0204956	0.0162885	-0.0572798	0.274804	0.560007	0.608696	0.789744	-1
Eubacterium rectale	-0.0473218	0.0117183	-0.106362	0.116194	0.373345	0.695652	0.907692	-1
Alistipes putredinis	-0.0263066	0.0192919	-0.0719051	0.258165	0.550003	0.565217	0.815385	-1
Slackia isoflavoniconvertens	-0.00858576	0.0247623	-0.0419338	0.613833	0.818885	0.391304	0.646154	-1
Bacteroides stercoris	-0.0154892	0.0178238	-0.0488021	0.362137	0.651891	0.652174	0.758974	-1
Desulfovibrio piger	-0.0147895	0.0209065	-0.0504854	0.416765	0.681959	0.652174	0.738462	-1
Eubacterium siraeum	-0.0160677	0.0112482	-0.0433837	0.248957	0.536216	0.681818	0.784615	-1
Bacteroides nordii	-0.0016135	0.0256252	-0.0288522	0.907573	0.941187	0.5	0.579487	-1
Eubacterium ramulus	-0.00859319	0.0260933	-0.0432797	0.62728	0.820743	0.521739	0.65641	-1
Bacteroides uniformis	-0.0472799	0.00341268	-0.0979725	0.067547	0.249456	0.695652	0.953846	-1
Dialister invisus	-0.00442196	0.0283674	-0.0372113	0.791533	0.902945	0.545455	0.605128	-1
Parabacteroides merdae	-0.00359544	0.0295618	-0.0367527	0.831693	0.917917	0.454545	0.584615	-1
Ruminococcus bromii	-0.0150305	0.0239174	-0.0539784	0.449424	0.71038	0.608696	0.712821	-1
Phascolarctobacterium succinatutens	-0.0105328	0.0196678	-0.0407334	0.494253	0.718088	0.636364	0.692308	-1
Roseburia faecis	-0.0362023	0.00636753	-0.0787721	0.0955551	0.32291	0.636364	0.892308	-1
Coprococcus comes	-0.0143786	0.0260502	-0.0548073	0.485762	0.71586	0.727273	0.723077	-1
Eubacterium eligens	-0.0155075	0.0278516	-0.0588666	0.483311	0.71586	0.684211	0.728205	-1
Bacteroides vulgatus	-0.0341491	0.0269559	-0.0952541	0.273366	0.560007	0.684211	0.830769	-1
Lachnospira pectinoschiza	-0.0317919	0.0111831	-0.0747669	0.147076	0.400373	0.6	0.866667	-1
Blautia wexlerae	-0.0191528	0.0324503	-0.070756	0.466948	0.710605	0.6	0.753846	-1
Coprobacter fastidiosus	-0.0076784	0.0126816	-0.0280384	0.459808	0.710605	0.380952	0.661538	-1
Butyricimonas virosa	-0.0101686	0.0309775	-0.0513147	0.628119	0.820743	0.545455	0.666667	-1
Bacteroides cellulosilyticus	-0.0229063	0.00515146	-0.050964	0.109574	0.357942	0.727273	0.861538	-1
Alistipes finegoldii	-0.0164962	0.00644178	-0.0394341	0.158676	0.409218	0.681818	0.820513	-1
Barnesiella intestinihominis	-0.0190622	0.0335178	-0.0716422	0.477356	0.71586	0.590909	0.74359	-1
Adlercreutzia equolifaciens	-0.0056325	0.0219759	-0.0332409	0.68926	0.871497	0.590909	0.625641	-1
Bacteroides clarus	-0.0153566	0.0256583	-0.0563716	0.463046	0.710605	0.545455	0.707692	-1
Paraprevotella clara	-0.00372802	0.0358588	-0.0433148	0.853561	0.917917	0.545455	0.594872	-1
Ruminococcus callidus	-0.0178344	0.01482	-0.0504889	0.284418	0.560007	0.6	0.779487	-1
Ruminococcus lactaris	-0.0158718	0.00775227	-0.039496	0.187906	0.449701	0.666667	0.8	-1
Bacteroides plebeius	-0.0318638	0.00244655	-0.0661741	0.0687277	0.249456	0.875	0.933333	-1
Gemmiger formicilis	-0.00700153	0.0319683	-0.0459713	0.724735	0.871497	0.5	0.630769	-1
Bacteroides galacturonicus	-0.0141727	0.0176388	-0.0459843	0.38255	0.655112	0.777778	0.769231	-1
Victivallis vadensis	-0.0163157	0.0221274	-0.0547588	0.405504	0.673548	0.555556	0.733333	-1
Butyricimonas synergistica	-0.0153203	0.0219955	-0.0526361	0.421005	0.681959	0.647059	0.748718	-1
Collinsella intestinalis	-0.0153546	0.0146397	-0.0453488	0.315697	0.594968	0.666667	0.774359	-1
Prevotella stercorea	-0.0110323	0.0267087	-0.0487733	0.566692	0.793421	0.578947	0.671795	-1
Butyrivibrio crossotus	-0.00609198	0.0270515	-0.0392354	0.718657	0.871497	0.611111	0.635897	-1
Bacteroides faecis	-0.0261586	0.00882157	-0.0611388	0.142734	0.394026	0.6875	0.851282	-1
Clostridium saccharolyticum	-0.0030126	0.032779	-0.0388042	0.868966	0.925638	0.7	0.589744	-1
Streptococcus vestibularis	-0.0269703	0.0233348	-0.0772754	0.293348	0.56927	0.571429	0.805128	-1
Agathobaculum butyriciproducens	-0.0457569	0.018362	-0.109876	0.161909	0.412132	0.5	0.882051	-1
Ruminococcus bicirculans	-0.113964	0.0345632	-0.262491	0.132615	0.376705	0.888889	0.984615	-1
Enorma massiliensis	-0.00367411	0.0362989	-0.0436471	0.857035	0.917917	0.75	0.6	-1
Oscillibacter sp 57 20	-0.0464452	0.0070925	-0.0999829	0.0890718	0.306282	0.833333	0.958974	-1
Klebsiella quasipneumoniae	-0.0109081	0.0444396	-0.0662557	0.699293	0.871497	0.4	0.641026	-1
Olsenella scatoligenes	-0.0422316	0.0117578	-0.096221	0.125245	0.376705	0.8	0.917949	-1
Clostridium sp CAG 253	-0.0700558	0.027096	-0.167208	0.157561	0.409218	1	0.969231	-1
Eubacterium sp CAG 180	-0.0522012	0.0356763	-0.140079	0.244318	0.53207	0.8	0.897436	-1
Eubacterium sp CAG 251	-0.0233699	0.0948649	-0.141605	0.69846	0.871497	0.5	0.676923	-1
Firmicutes bacterium CAG 110	-0.023577	0.0710218	-0.118176	0.625207	0.820743	0.75	0.717949	-1
Firmicutes bacterium CAG 170	-0.0274762	0.124001	-0.178954	0.722205	0.871497	0.666667	0.697436	-1
Firmicutes bacterium CAG 83	-0.0182509	0.0833438	-0.119846	0.724766	0.871497	0.75	0.687179	-1
Firmicutes bacterium CAG 95	-0.0263532	0.0635761	-0.116283	0.565728	0.793421	0.75	0.764103	-1
Oscillibacter sp CAG 241	-0.0342353	0.055694	-0.124165	0.455582	0.710605	0.75	0.810256	-1
Roseburia sp CAG 182	-0.0201768	0.0697525	-0.110106	0.660123	0.845647	0.75	0.702564	-1
Roseburia sp CAG 471	-0.0399077	0.0500217	-0.129837	0.384428	0.655112	1	0.85641	-1
Alistipes inops	-0.0263867	0.0120809	-0.0648544	0.178809	0.438083	0.666667	0.841026	-1
Anaeromassilibacillus sp An250	-0.0296179	0.00884981	-0.0680855	0.131284	0.376705	0.888889	0.887179	-1
Desulfovibrionaceae bacterium	-0.028183	0.0103566	-0.0667227	0.15178	0.407519	0.777778	0.876923	-1
Lawsonibacter asaccharolyticus	-0.0418725	0.0121304	-0.0958754	0.128584	0.376705	0.8	0.912821	-1
Asaccharobacter celatus	-0.0304239	0.0236502	-0.084498	0.270139	0.560007	0.8	0.835897	-1
Eubacterium sp OM08 24	-0.0100245	0.0439587	-0.0640077	0.715889	0.871497	0.6	0.651282	-1
Ruminococcaceae bacterium D16	-0.0245638	0.0294029	-0.0785305	0.372334	0.651891	0.8	0.794872	-1
Bacteroides sp CAG 144	-0.0489831	0.0409462	-0.138912	0.285718	0.560007	1	0.902564	-1
Eubacterium sp CAG 274	-0.00984281	0.0800865	-0.0997721	0.830142	0.917917	0.5	0.620513	-1
Roseburia sp CAG 303	-0.0570152	0.0883097	-0.20234	0.441922	0.704201	0.666667	0.825641	-1
Roseburia sp CAG 309	-0.0465743	0.043355	-0.136504	0.310075	0.590046	0.75	0.871795	-1
Romboutsia ilealis	-0.00775257	0.0509136	-0.0664187	0.795632	0.902945	0.4	0.610256	-1
Actinomyces sp HMSC035G02	-0.000285055	0.0555773	-0.0561474	0.99202	0.99202	0.5	0.574359	-1
Butyrivibrio sp CAG 318	-0.0090809	0.111547	-0.129708	0.8827	0.930157	0.5	0.615385	-1
Firmicutes bacterium CAG 238	-0.0446967	0.0759307	-0.165324	0.467694	0.710605	1	0.846154	-1
Gordonibacter pamelaeae	0.0438505	0.117284	-0.0295835	0.24185	0.53207	0.571429	0.282051	1
Alistipes shahii	0.0206244	0.0853945	-0.0441456	0.53256	0.761911	0.545455	0.384615	1
Anaerostipes hadrus	0.0213476	0.0697876	-0.0270924	0.387719	0.655112	0.652174	0.34359	1
Coprococcus catus	0.000574166	0.0399733	-0.038825	0.977213	0.987288	0.478261	0.564103	1
Bifidobacterium bifidum	0.043738	0.112137	-0.024661	0.210094	0.484453	0.545455	0.271795	1
Roseburia inulinivorans	0.0081789	0.0388455	-0.0224877	0.601163	0.812606	0.652174	0.435897	1
Parasutterella excrementihominis	0.011306	0.0361884	-0.0135763	0.373161	0.651891	0.545455	0.389744	1
Parabacteroides distasonis	0.0105145	0.0472516	-0.0262226	0.574825	0.793421	0.608696	0.410256	1
Dorea longicatena	0.036762	0.0787235	-0.00519954	0.0859608	0.300863	0.695652	0.225641	1
Dorea formicigenerans	0.0333151	0.0881678	-0.0215376	0.233892	0.526928	0.652174	0.292308	1
Bacteroides ovatus	0.0262086	0.068113	-0.0156958	0.22026	0.501988	0.608696	0.307692	1
Parabacteroides goldsteinii	0.0748524	0.163328	-0.0136233	0.0972827	0.323177	0.666667	0.153846	1
Streptococcus thermophilus	0.00384883	0.034779	-0.0270814	0.807316	0.904194	0.5	0.507692	1
Bifidobacterium adolescentis	0.0354449	0.0862599	-0.01537	0.171584	0.426432	0.636364	0.261538	1
Roseburia intestinalis	0.003896	0.0296942	-0.0219022	0.767238	0.887572	0.619048	0.497436	1
Bacteroides caccae	0.0185957	0.0702486	-0.0330572	0.48043	0.71586	0.571429	0.374359	1
Bacteroides thetaiotaomicron	0.00690134	0.0440702	-0.0302675	0.71592	0.871497	0.545455	0.476923	1
Eubacterium hallii	0.0463351	0.110242	-0.0175715	0.155299	0.409218	0.684211	0.235897	1
Bifidobacterium pseudocatenulatum	0.0509501	0.115335	-0.0134348	0.120904	0.376147	0.666667	0.2	1
Clostridium clostridioforme	0.0191898	0.0576442	-0.0192646	0.328037	0.612336	0.5625	0.353846	1
Holdemania filiformis	0.0115071	0.0514928	-0.0284786	0.572727	0.793421	0.5	0.420513	1
Anaerotruncus colihominis	0.0694962	0.14104	-0.00204718	0.0569257	0.226242	0.681818	0.133333	1
Bacteroides eggerthii	0.0149772	0.0419121	-0.0119577	0.275783	0.560007	0.409091	0.369231	1
Clostridium leptum	0.0255945	0.0723198	-0.0211307	0.283001	0.560007	0.545455	0.328205	1
Bilophila wadsworthia	0.00783502	0.0547836	-0.0391136	0.743601	0.877986	0.545455	0.471795	1
Alistipes indistinctus	0.00945499	0.0432095	-0.0242995	0.583001	0.799078	0.545455	0.430769	1
Intestinimonas butyriciproducens	0.00359372	0.0420044	-0.034817	0.854504	0.917917	0.590909	0.512821	1
Lactococcus lactis	0.00897919	0.0295113	-0.0115529	0.391368	0.655624	0.45	0.4	1
Paraprevotella xylaniphila	0.00610686	0.0274396	-0.0152259	0.574747	0.793421	0.4	0.466667	1
Bacteroides intestinalis	0.00959428	0.0468944	-0.0277058	0.614163	0.818885	0.5	0.446154	1
Phascolarctobacterium faecium	0.00736152	0.0634985	-0.0487755	0.797164	0.902945	0.428571	0.487179	1
Bacteroides dorei	0.0114089	0.0529832	-0.0301655	0.590677	0.803977	0.555556	0.415385	1
Clostridium lavalense	0.0247586	0.0695974	-0.0200803	0.279151	0.560007	0.6875	0.317949	1
Blautia hydrogenotrophica	0.0308975	0.0660235	-0.00422841	0.0847031	0.300863	0.55	0.25641	1
Alistipes onderdonkii	0.00391966	0.0953893	-0.0875499	0.933066	0.957491	0.45	0.54359	1
Streptococcus sanguinis	0.0170821	0.0425212	-0.00835693	0.18814	0.449701	0.529412	0.338462	1
Acidaminococcus intestini	0.0396593	0.0813962	-0.00207756	0.0625465	0.240375	0.571429	0.205128	1
Enterorhabdus caecimuris	0.0230669	0.0790622	-0.0329285	0.41944	0.681959	0.5	0.364103	1
Megasphaera elsdenii	0.042049	0.0843566	-0.000258642	0.0514171	0.211466	0.736842	0.174359	1
Catenibacterium mitsuokai	0.00688322	0.0774525	-0.0636861	0.848391	0.917917	0.411765	0.502564	1
Parabacteroides johnsonii	0.00292649	0.0321589	-0.0263059	0.844442	0.917917	0.421053	0.538462	1
Streptococcus australis	0.00661479	0.0505063	-0.0372767	0.767702	0.887572	0.6	0.482051	1
Lactobacillus rogosae	0.00391677	0.0344667	-0.0266332	0.801594	0.902945	0.454545	0.517949	1
Streptococcus gordonii	0.0839457	0.168542	-0.000650427	0.0517877	0.211466	0.692308	0.102564	1
Bifidobacterium catenulatum	0.0176997	0.0564917	-0.0210923	0.371173	0.651891	0.6	0.358974	1
Methanobrevibacter smithii	0.0358908	0.0729562	-0.00117452	0.0577149	0.226242	0.588235	0.215385	1
Klebsiella variicola	0.0416076	0.0861377	-0.00292261	0.0670517	0.249456	0.75	0.179487	1
Megamonas funiformis	0.0374073	0.0843603	-0.00954566	0.118406	0.374316	0.6	0.251282	1
Mitsuokella multacida	0.00780201	0.0423149	-0.0267109	0.657715	0.845647	0.5	0.451282	1
Streptococcus salivarius	0.0142196	0.0410132	-0.012574	0.29826	0.573127	0.684211	0.348718	1
Clostridium asparagiforme	0.00875039	0.0593125	-0.0418118	0.734463	0.877772	0.555556	0.45641	1
Streptococcus infantis	0.0240945	0.060379	-0.0121901	0.193088	0.455967	0.6	0.302564	1
Escherichia coli	0.0414917	0.127603	-0.0446191	0.34497	0.637869	0.545455	0.312821	1
Blautia obeum	0.000490918	0.0559887	-0.0550068	0.986168	0.991225	0.4	0.569231	1
Ruthenibacterium lactatiformans	0.0203196	0.156432	-0.115793	0.769833	0.887572	0.7	0.405128	1
Turicimonas muris	0.00342012	0.0468357	-0.0399955	0.877295	0.929459	0.571429	0.533333	1
Haemophilus sp HMSC71H05	0.00110611	0.0547096	-0.0524974	0.967739	0.982782	0.5	0.558974	1
Dialister sp CAG 357	0.0144285	0.15714	-0.128283	0.842922	0.917917	0.25	0.492308	1
Eubacterium sp CAG 38	0.0152894	0.105219	-0.0746399	0.738965	0.8778	0.5	0.441026	1
Proteobacteria bacterium CAG 139	0.0310465	0.120976	-0.0588828	0.498633	0.718617	0.75	0.333333	1
Coprobacter secundus	0.00248743	0.0409551	-0.0359802	0.899149	0.939581	0.444444	0.548718	1
Dielma fastidiosa	0.0234786	0.0629383	-0.0159811	0.24354	0.53207	0.555556	0.323077	1
Eisenbergiella massiliensis	0.00174356	0.0402112	-0.0367241	0.929212	0.957491	0.555556	0.553846	1
Eisenbergiella tayi	0.0374294	0.0954249	-0.0205661	0.205897	0.480425	0.625	0.276923	1
Sellimonas intestinalis	0.0424851	0.134224	-0.049254	0.36405	0.651891	0.666667	0.297436	1
Monoglobus pectinilyticus	0.0161012	0.0560422	-0.0238399	0.429465	0.68996	0.375	0.394872	1
Ruminococcaceae bacterium D5	0.00790529	0.0574551	-0.0416446	0.754511	0.885534	0.625	0.461538	1
Blautia sp CAG 257	0.0414606	0.13139	-0.0484687	0.3662	0.651891	1	0.266667	1
Clostridium sp CAG 167	0.00723371	0.121473	-0.107006	0.901231	0.939581	0.333333	0.528205	1
Clostridium sp CAG 58	0.00540036	0.149938	-0.139137	0.941623	0.96124	0.75	0.523077	1
Firmicutes bacterium CAG 145	0.0729763	0.234484	-0.0885317	0.375835	0.651891	0.5	0.287179	1
Firmicutes bacterium CAG 94	0.0304795	0.168373	-0.107414	0.664851	0.846174	0.25	0.425641	1
Prevotella sp CAG 279	0.0256103	0.131596	-0.0803753	0.635781	0.825253	0.666667	0.379487	1
Actinomyces sp ICM47	0.0320075	0.0727694	-0.00875434	0.123798	0.376705	0.857143	0.241026	1
Intestinibacter bartlettii	0.0425708	0.0979648	-0.0128232	0.132003	0.376705	0.555556	0.246154	1
Veillonella sp T11011 6	0.0563809	0.137266	-0.0245041	0.171878	0.426432	0.8	0.189744	1
Streptococcus anginosus group	0.042759	0.0996712	-0.0141533	0.140873	0.394026	0.75	0.230769	1
Bifidobacterium longum	0.080782	0.152064	0.00950042	0.0263382	0.151832	0.608696	0.0974359	2
Ruminococcus torques	0.0517729	0.0999974	0.00354834	0.035363	0.169177	0.782609	0.128205	2
Flavonifractor plautii	0.0531137	0.10305	0.00317751	0.0370984	0.173126	0.565217	0.169231	2
Haemophilus parainfluenzae	0.0325182	0.0620111	0.00302537	0.0306941	0.16139	0.695652	0.184615	2
Eggerthella lenta	0.0404879	0.0805857	0.000390177	0.047812	0.203721	0.565217	0.194872	2
Coprobacillus cateniformis	0.0284129	0.0554041	0.00142167	0.0390938	0.174145	0.619048	0.220513	2
Christensenella minuta	0.0572929	0.10698	0.00760535	0.0238236	0.146667	0.666667	0.123077	2
Clostridium spiroforme	0.0434115	0.0798998	0.00692318	0.019709	0.137963	0.761905	0.148718	2
Clostridium citroniae	0.0607558	0.112419	0.00909276	0.0211711	0.143087	0.705882	0.112821	2
Bifidobacterium dentium	0.046269	0.0864309	0.0061071	0.0239456	0.146667	0.631579	0.158974	2
Streptococcus mitis	0.0289886	0.0553736	0.00260357	0.03129	0.16139	0.6	0.210256	2
Streptococcus oralis	0.0351507	0.065903	0.00439833	0.0250723	0.148914	1	0.14359	2
Holdemanella biformis	0.0458158	0.0884976	0.003134	0.0353891	0.169177	0.666667	0.164103	2
Veillonella infantium	0.0765455	0.149115	0.00397588	0.0387017	0.174145	0.833333	0.0923077	2
Clostridium bolteae CAG 59	0.100683	0.190612	0.0107534	0.0282118	0.157986	1	0.0769231	2
Ruminococcus gnavus	0.0633771	0.0939707	0.0327834	4.90271e-05	0.00160155	0.73913	0.0358974	3
Clostridium symbiosum	0.0656043	0.107727	0.0234817	0.00226893	0.0247062	0.652174	0.0820513	3
Collinsella aerofaciens	0.0674738	0.10417	0.0307781	0.000313527	0.00529027	0.826087	0.0410256	3
Clostridium innocuum	0.079126	0.108763	0.0494887	1.67028e-07	3.27374e-05	0.772727	0	3
Rothia mucilaginosa	0.0698982	0.109006	0.0307907	0.00045985	0.0064379	0.6	0.0666667	3
Clostridium disporicum	0.0582338	0.0970018	0.0194658	0.00323913	0.0334142	0.736842	0.0871795	3
Bacteroides fragilis	0.0572992	0.0872669	0.0273314	0.000178603	0.00374431	0.727273	0.0615385	3
Streptococcus parasanguinis	0.0703354	0.115332	0.0253384	0.00218659	0.0247062	0.761905	0.0717949	3
Klebsiella pneumoniae	0.0926422	0.143144	0.0421401	0.000323894	0.00529027	0.904762	0.0102564	3
Veillonella parvula	0.107521	0.18373	0.0313108	0.00568851	0.0530927	0.8	0.0564103	3
Actinomyces odontolyticus	0.0867145	0.12661	0.0468188	2.04387e-05	0.00100149	0.833333	0.00512821	3
Turicibacter sanguinis	0.0444978	0.0785205	0.0104751	0.0103649	0.0812608	0.6	0.138462	3
Veillonella atypica	0.0473799	0.0823875	0.0123723	0.00798623	0.0711501	0.7	0.107692	3
Veillonella dispar	0.0858344	0.140729	0.0309394	0.00217947	0.0247062	0.85	0.0512821	3
Lactobacillus ruminis	0.0592798	0.0871786	0.0313809	3.11967e-05	0.00122291	0.857143	0.025641	3
Akkermansia muciniphila	0.0419844	0.0743905	0.0095782	0.0111086	0.0837414	0.714286	0.117949	3
Clostridium bolteae	0.0767135	0.111888	0.0415387	1.91545e-05	0.00100149	0.6	0.0307692	3
Clostridium ramosum	0.077996	0.11746	0.0385318	0.00010723	0.00262713	0.769231	0.0205128	3
Clostridium hathewayi	0.0756133	0.115339	0.0358878	0.000191036	0.00374431	0.846154	0.0153846	3
Gemella sanguinis	0.0650736	0.101223	0.0289241	0.000418419	0.00630846	0.866667	0.0461538	3
