## Supplementary Tables for "Towards a Health-Associated Core Keystone (HACK) index for the human gut microbiome": SupplementaryTable7.xlsx

### Sheet: Sheet1
Supplementary Table 7: Results of the Random Effects Model with where in the effect-sizes were computed using Robust Linear Regression models between the taxon abundance at Tx and the Follow-up distance only within Subjects suffering from Ulcerative Colitis. A and B show the associations with Follow-up distances computed using the Aitchison and Bray-Curtis Distance measures. For each measure, lis…
A. Aitchison Follow-up Distance	Summarized Effect Size	Effect Size Confidence Intervals		P-Value	Q-value (P-value BH Corrected)	Consistency	Stability Score	Directionality
Taxon		Upper Bound	Lower Bound
Faecalibacterium prausnitzii	-0.190878	-0.0974886	-0.284267	6.17671e-05	0.000485313	1	0.957317	-3
Fusicatenibacter saccharivorans	-0.110968	-0.0338845	-0.188052	0.00477958	0.0209237	1	0.810976	-3
Alistipes shahii	-0.136656	-0.0804504	-0.192862	1.88512e-06	4.44349e-05	1	0.945122	-3
Eubacterium rectale	-0.174664	-0.096404	-0.252925	1.21811e-05	0.000143562	1	0.963415	-3
Anaerostipes hadrus	-0.0790135	-0.0228077	-0.135219	0.00586393	0.0225011	1	0.707317	-3
Alistipes putredinis	-0.163596	-0.10739	-0.219802	1.16488e-08	4.80514e-07	1	0.981707	-3
Odoribacter splanchnicus	-0.152339	-0.08611	-0.218568	6.5355e-06	8.98631e-05	1	0.95122	-3
Coprococcus catus	-0.106745	-0.0299278	-0.183563	0.00645828	0.0240169	1	0.77439	-3
Ruminococcus torques	-0.115103	-0.0559634	-0.174242	0.00013636	0.000937476	1	0.859756	-3
Roseburia inulinivorans	-0.128534	-0.0722823	-0.184786	7.51813e-06	9.54224e-05	1	0.914634	-3
Bacteroides stercoris	-0.105608	-0.047116	-0.1641	0.00040204	0.00265346	1	0.853659	-3
Desulfovibrio piger	-0.0643903	-0.00818447	-0.120596	0.0247446	0.0692011	1	0.652439	-3
Collinsella aerofaciens	-0.0779331	-0.0217273	-0.134139	0.0065753	0.0240169	1	0.689024	-3
Eubacterium siraeum	-0.0894031	-0.0331973	-0.145609	0.00182335	0.0100284	1	0.792683	-3
Parasutterella excrementihominis	-0.0896884	-0.0196673	-0.159709	0.012057	0.0382577	1	0.695122	-3
Eubacterium ramulus	-0.145914	-0.0897082	-0.20212	3.61483e-07	9.94078e-06	1	0.969512	-3
Parabacteroides distasonis	-0.122351	-0.0372813	-0.207421	0.00481879	0.0209237	1	0.829268	-3
Dorea longicatena	-0.088371	-0.0321652	-0.144577	0.0020589	0.0102945	1	0.780488	-3
Coprococcus eutactus	-0.115116	-0.0589104	-0.171322	5.9638e-05	0.000485313	1	0.871951	-3
Bacteroides uniformis	-0.184551	-0.128345	-0.240757	1.23063e-10	6.76849e-09	1	0.987805	-3
Dorea formicigenerans	-0.129844	-0.0354614	-0.224226	0.00701009	0.0246099	1	0.835366	-3
Parabacteroides merdae	-0.135421	-0.0792157	-0.191627	2.33182e-06	4.80938e-05	1	0.939024	-3
Bacteroides ovatus	-0.130544	-0.0743386	-0.18675	5.30783e-06	8.75792e-05	1	0.926829	-3
Roseburia hominis	-0.151432	-0.0952258	-0.207637	1.28761e-07	4.2491e-06	1	0.97561	-3
Ruminococcus bromii	-0.124816	-0.0686106	-0.181022	1.34596e-05	0.000148056	1	0.908537	-3
Bacteroides caccae	-0.110095	-0.0280015	-0.192189	0.00857646	0.0288799	1	0.762195	-3
Eubacterium eligens	-0.187063	-0.130857	-0.243269	6.88664e-11	5.68148e-09	1	0.993902	-3
Eubacterium hallii	-0.0777609	-0.0215551	-0.133967	0.00669562	0.0240169	1	0.682927	-3
Bacteroides vulgatus	-0.0770517	-0.0208458	-0.133257	0.00721222	0.024792	1	0.676829	-3
Lachnospira pectinoschiza	-0.109602	-0.0275086	-0.191696	0.00887787	0.029297	1	0.75	-3
Coprobacter fastidiosus	-0.089996	-0.0337443	-0.146248	0.0017144	0.00975435	1	0.79878	-3
Butyricimonas virosa	-0.0902827	-0.0340769	-0.146489	0.00164242	0.00967854	1	0.804878	-3
Bacteroides cellulosilyticus	-0.123902	-0.0359782	-0.211827	0.00574534	0.0225011	1	0.823171	-3
Holdemania filiformis	-0.132324	-0.0435622	-0.221085	0.00347935	0.0164027	1	0.841463	-3
Alistipes finegoldii	-0.0890173	-0.0328114	-0.145223	0.00190834	0.0100589	1	0.786585	-3
Barnesiella intestinihominis	-0.135054	-0.0773428	-0.192765	4.50392e-06	8.25718e-05	1	0.932927	-3
Anaerotruncus colihominis	-0.129654	-0.0734479	-0.18586	6.14957e-06	8.98631e-05	1	0.920732	-3
Bacteroides eggerthii	-0.10301	-0.0174652	-0.188554	0.0182691	0.0558222	1	0.70122	-3
Adlercreutzia equolifaciens	-0.0999797	-0.0437739	-0.156186	0.000489545	0.00310673	1	0.847561	-3
Clostridium leptum	-0.0856842	-0.0294783	-0.14189	0.00280893	0.0136316	1	0.743902	-3
Bilophila wadsworthia	-0.0795393	-0.0233335	-0.135745	0.00554346	0.0225011	1	0.713415	-3
Alistipes indistinctus	-0.131477	-0.068301	-0.194654	4.52474e-05	0.000459678	1	0.902439	-3
Intestinimonas butyriciproducens	-0.11592	-0.0597147	-0.172126	5.29327e-05	0.000459678	1	0.878049	-3
Paraprevotella clara	-0.0797258	-0.0234682	-0.135983	0.00547665	0.0225011	1	0.719512	-3
Eubacterium ventriosum	-0.192553	-0.136347	-0.248759	1.8864e-11	3.11255e-09	1	1	-3
Ruminococcus callidus	-0.0916954	-0.02658	-0.156811	0.00577982	0.0225011	1	0.737805	-3
Ruminococcus lactaris	-0.116115	-0.0599087	-0.17232	5.14253e-05	0.000459678	1	0.884146	-3
Bacteroides coprocola	-0.0650362	-0.00883037	-0.121242	0.0233359	0.0675514	1	0.658537	-3
Bacteroides xylanisolvens	-0.129912	-0.0647961	-0.195027	9.21751e-05	0.000661256	1	0.890244	-3
Gemmiger formicilis	-0.1136	-0.0573946	-0.169806	7.45172e-05	0.000558879	1	0.865854	-3
Allisonella histaminiformans	-0.0742713	-0.0180655	-0.130477	0.00959955	0.0310574	1	0.670732	-3
Victivallis vadensis	-0.0612717	-0.00506585	-0.117477	0.0326292	0.0868358	1	0.646341	-3
Lactobacillus ruminis	-0.131267	-0.067877	-0.194656	4.93532e-05	0.000459678	1	0.896341	-3
Lactobacillus rogosae	-0.147934	-0.0263825	-0.269486	0.017062	0.0531176	1	0.817073	-3
Agathobaculum butyriciproducens	-0.142981	-0.0214292	-0.264533	0.0211386	0.0634159	1	0.768293	-3
Blautia obeum	-0.131433	-0.0098812	-0.252985	0.0340657	0.0892196	1	0.72561	-3
Oscillibacter sp 57 20	-0.135468	-0.0139159	-0.257019	0.0289365	0.0795754	1	0.731707	-3
Anaeromassilibacillus sp An250	-0.142178	-0.0206262	-0.26373	0.0218738	0.0644496	1	0.756098	-3
Bacteroides salyersiae	-0.0720654	0.0154188	-0.15955	0.106413	0.245688	0.666667	0.567073	-1
Gordonibacter pamelaeae	-0.061337	0.00632848	-0.129002	0.0756248	0.180842	0.666667	0.585366	-1
Bifidobacterium longum	-0.0383648	0.0241266	-0.100856	0.228874	0.429139	0.666667	0.469512	-1
Flavonifractor plautii	-0.086056	0.0186497	-0.190762	0.107209	0.245688	0.666667	0.597561	-1
Clostridium symbiosum	-0.0280652	0.0759338	-0.132064	0.596864	0.781607	0.666667	0.378049	-1
Haemophilus parainfluenzae	-0.0316509	0.0245549	-0.0878567	0.269722	0.48374	1	0.481707	-1
Bacteroides nordii	-0.0476872	0.0581051	-0.15348	0.376978	0.598016	0.666667	0.432927	-1
Dialister invisus	-0.0457592	0.0493198	-0.140838	0.345536	0.570135	0.666667	0.439024	-1
Parabacteroides goldsteinii	-0.0345678	0.0473154	-0.116451	0.408	0.617614	0.666667	0.396341	-1
Phascolarctobacterium succinatutens	-0.039015	0.0171908	-0.0952208	0.173672	0.358198	1	0.518293	-1
Clostridium disporicum	-0.012172	0.0529434	-0.0772874	0.714085	0.872771	1	0.365854	-1
Bacteroides finegoldii	-0.0693475	0.0448637	-0.183559	0.234021	0.43386	1	0.554878	-1
Roseburia faecis	-0.0434199	0.0386739	-0.125514	0.299905	0.515462	1	0.5	-1
Streptococcus thermophilus	-0.0536906	0.0284033	-0.135784	0.199897	0.407198	1	0.536585	-1
Bifidobacterium adolescentis	-0.0518973	0.0301965	-0.133991	0.215334	0.408392	1	0.530488	-1
Roseburia intestinalis	-0.0719177	0.0267521	-0.170588	0.15313	0.323928	1	0.603659	-1
Bacteroides fragilis	-0.0233164	0.181906	-0.228538	0.823783	0.919563	0.5	0.341463	-1
Streptococcus parasanguinis	-0.0384743	0.0436195	-0.120568	0.358325	0.579643	1	0.463415	-1
Bacteroides thetaiotaomicron	-0.0773765	0.00471739	-0.15947	0.0646982	0.159331	1	0.634146	-1
Bifidobacterium pseudocatenulatum	-0.00125975	0.0808341	-0.0833536	0.976006	0.987982	0.5	0.29878	-1
Blautia wexlerae	-0.00214569	0.119406	-0.123697	0.9724	0.987982	1	0.304878	-1
Coprobacillus cateniformis	-0.0122259	0.0562179	-0.0806696	0.726262	0.875297	0.333333	0.329268	-1
Christensenella minuta	-0.0701003	0.0237354	-0.163936	0.14314	0.306728	1	0.609756	-1
Clostridium spiroforme	-0.0943408	0.0524326	-0.241114	0.207743	0.408392	0.666667	0.54878	-1
Paraprevotella xylaniphila	-0.00259834	0.0536075	-0.0588042	0.927805	0.962816	0.666667	0.310976	-1
Bacteroides intestinalis	-0.0468311	0.0403369	-0.133999	0.292344	0.513158	0.5	0.420732	-1
Phascolarctobacterium faecium	-0.0617641	0.0203297	-0.143858	0.140321	0.304643	1	0.591463	-1
Bacteroides dorei	-0.0219103	0.0342955	-0.0781161	0.444845	0.655352	0.666667	0.384146	-1
Bacteroides massiliensis	-0.0144246	0.0418247	-0.0706739	0.615235	0.79932	0.333333	0.347561	-1
Clostridium citroniae	-0.106283	0.057583	-0.270149	0.203648	0.408392	1	0.615854	-1
Clostridium lavalense	-0.0459087	0.0756431	-0.167461	0.459145	0.664552	1	0.45122	-1
Blautia hydrogenotrophica	-0.0501017	0.0627404	-0.162944	0.38418	0.598016	0.666667	0.445122	-1
Bacteroides plebeius	-0.00507115	0.0511347	-0.061277	0.859636	0.9456	0.666667	0.323171	-1
Turicibacter sanguinis	-0.0265704	0.0398376	-0.0929784	0.432924	0.643535	0.666667	0.390244	-1
Acidaminococcus intestini	-0.0530232	0.0162262	-0.122273	0.133429	0.293545	1	0.560976	-1
Enterorhabdus caecimuris	-0.0428645	0.0786873	-0.164416	0.489459	0.686335	1	0.426829	-1
Akkermansia muciniphila	-0.0489074	0.0123113	-0.110126	0.117393	0.265341	0.666667	0.52439	-1
Parabacteroides johnsonii	-0.0217003	0.145855	-0.189256	0.799621	0.919563	0.5	0.335366	-1
Butyricimonas synergistica	-0.0777222	0.00437168	-0.159816	0.0635118	0.158779	1	0.640244	-1
Streptococcus gordonii	-0.00401153	0.11754	-0.125563	0.948426	0.978064	1	0.317073	-1
Bifidobacterium catenulatum	-0.0133887	0.0979298	-0.124707	0.81364	0.919563	1	0.353659	-1
Methanobrevibacter smithii	-0.0272726	0.0289332	-0.0834785	0.341589	0.569316	1	0.414634	-1
Collinsella intestinalis	-0.0769893	0.0445625	-0.198541	0.214452	0.408392	1	0.573171	-1
Butyrivibrio crossotus	-0.0368038	0.0490913	-0.122699	0.401024	0.612676	0.666667	0.402439	-1
Clostridium hathewayi	-0.135422	0.0575562	-0.3284	0.169007	0.35299	1	0.628049	-1
Megamonas funiformis	-0.0419793	0.0236663	-0.107625	0.210073	0.408392	0.666667	0.487805	-1
Bacteroides faecis	-0.0527756	0.0687762	-0.174327	0.39478	0.608773	1	0.493902	-1
Holdemanella biformis	-0.0948303	0.0267215	-0.216382	0.126241	0.281484	1	0.621951	-1
Ruthenibacterium lactatiformans	-0.0575904	0.0639614	-0.179142	0.353088	0.576826	1	0.506098	-1
Veillonella infantium	-0.0216711	0.0998807	-0.143223	0.726762	0.875297	1	0.371951	-1
Haemophilus sp HMSC71H05	-0.0401411	0.0814107	-0.161693	0.517467	0.703356	1	0.408537	-1
Olsenella scatoligenes	-0.0770988	0.044453	-0.198651	0.213801	0.408392	1	0.579268	-1
Eisenbergiella tayi	-0.0465148	0.075037	-0.168067	0.453238	0.661807	1	0.457317	-1
Lawsonibacter asaccharolyticus	-0.112335	0.00921632	-0.233887	0.0700859	0.170061	1	0.664634	-1
Asaccharobacter celatus	-0.0685726	0.0529792	-0.190124	0.268857	0.48374	1	0.542683	-1
Ruminococcaceae bacterium D16	-0.0592437	0.0623081	-0.180796	0.339438	0.569316	1	0.512195	-1
Veillonella sp T11011 6	-0.0144622	0.10709	-0.136014	0.815609	0.919563	1	0.359756	-1
Streptococcus anginosus group	-0.0498575	0.0716943	-0.171409	0.421438	0.632157	1	0.47561	-1
Slackia isoflavoniconvertens	0.0142163	0.0704221	-0.0419895	0.620078	0.79932	0.666667	0.176829	1
Bifidobacterium bifidum	0.0315108	0.174422	-0.111401	0.665628	0.832035	0.666667	0.152439	1
Clostridium innocuum	0.0248706	0.132737	-0.0829957	0.651336	0.820385	0.666667	0.158537	1
Eggerthella lenta	0.00459309	0.0677124	-0.0585262	0.886588	0.956124	0.333333	0.27439	1
Rothia mucilaginosa	0.0439798	0.121931	-0.033971	0.268808	0.48374	0.666667	0.0609756	1
Coprococcus comes	0.0275222	0.345818	-0.290773	0.865424	0.945662	0.5	0.20122	1
Prevotella copri	0.0349293	0.106279	-0.0364199	0.337302	0.569316	0.666667	0.103659	1
Klebsiella pneumoniae	0.054966	0.241531	-0.131599	0.563638	0.750003	0.333333	0.140244	1
Veillonella parvula	0.00847971	0.111587	-0.0946274	0.871943	0.946517	0.5	0.262195	1
Clostridium clostridioforme	0.0100925	0.0921863	-0.0720014	0.80959	0.919563	0.5	0.231707	1
Bacteroides clarus	0.0244049	0.240501	-0.191691	0.82482	0.919563	0.333333	0.207317	1
Lactococcus lactis	0.0384187	0.155478	-0.0786406	0.520057	0.703356	0.666667	0.115854	1
Alistipes onderdonkii	0.0118583	0.121572	-0.0978552	0.832231	0.921598	0.5	0.22561	1
Actinomyces odontolyticus	0.0100605	0.0734502	-0.0533293	0.755754	0.897118	0.5	0.219512	1
Veillonella atypica	0.0326577	0.150722	-0.0854062	0.587717	0.775787	0.5	0.146341	1
Bifidobacterium dentium	0.0693732	0.197719	-0.0589726	0.28942	0.513158	1	0.0487805	1
Veillonella dispar	0.046524	0.242864	-0.149816	0.642342	0.81528	0.666667	0.128049	1
Bacteroides galacturonicus	0.00719666	0.128748	-0.114355	0.907619	0.961845	1	0.243902	1
Megasphaera elsdenii	0.0694178	0.223122	-0.0842861	0.376057	0.598016	0.5	0.0731707	1
Catenibacterium mitsuokai	0.0622184	0.242319	-0.117882	0.498343	0.69098	0.666667	0.0914634	1
Streptococcus mitis	0.0646855	0.186237	-0.0568663	0.296938	0.515462	1	0.054878	1
Clostridium bolteae	0.00065982	0.122212	-0.120892	0.991511	0.991511	1	0.292683	1
Klebsiella variicola	0.0399821	0.275394	-0.195429	0.739226	0.883857	0.5	0.170732	1
Prevotella stercorea	0.0282849	0.0916746	-0.0351049	0.381821	0.598016	0.5	0.121951	1
Clostridium ramosum	0.100054	0.370058	-0.16995	0.467657	0.670986	0.5	0.0670732	1
Mitsuokella multacida	0.0132824	0.0783979	-0.051833	0.689305	0.855152	0.5	0.195122	1
Streptococcus salivarius	0.0153991	0.12479	-0.0939917	0.78262	0.915832	0.5	0.213415	1
Clostridium saccharolyticum	0.000957443	0.122509	-0.120594	0.987683	0.991511	1	0.286585	1
Clostridium asparagiforme	0.0232455	0.144797	-0.0983064	0.707793	0.871536	1	0.164634	1
Escherichia coli	0.103266	0.224817	-0.0182862	0.0958913	0.22603	1	0.0426829	1
Ruminococcus bicirculans	0.00605695	0.127609	-0.115495	0.922198	0.962816	1	0.268293	1
Enorma massiliensis	0.0295582	0.15111	-0.0919936	0.633639	0.810468	1	0.134146	1
Turicimonas muris	0.0186553	0.140207	-0.102896	0.763561	0.899911	1	0.182927	1
Alistipes inops	0.0414476	0.162999	-0.0801042	0.503928	0.692901	1	0.097561	1
Coprobacter secundus	0.00660291	0.128155	-0.114949	0.91521	0.961845	1	0.256098	1
Desulfovibrionaceae bacterium	0.00664312	0.128195	-0.114909	0.914696	0.961845	1	0.25	1
Dielma fastidiosa	0.00248034	0.124032	-0.119071	0.968098	0.987982	1	0.280488	1
Eisenbergiella massiliensis	0.00818845	0.12974	-0.113363	0.894957	0.958882	1	0.237805	1
Sellimonas intestinalis	0.0365846	0.158136	-0.0849672	0.555252	0.74485	1	0.109756	1
Monoglobus pectinilyticus	0.0427289	0.164281	-0.0788229	0.490834	0.686335	1	0.0853659	1
Ruminococcaceae bacterium D5	0.0165773	0.138129	-0.104975	0.789238	0.917072	1	0.189024	1
Eubacterium sp OM08 24	0.0441697	0.165721	-0.0773821	0.476332	0.677541	1	0.0792683	1
Ruminococcus gnavus	0.0937313	0.153038	0.0344245	0.00195081	0.0100589	1	0.0121951	3
Streptococcus sanguinis	0.11876	0.230078	0.00744124	0.0365298	0.0927295	1	0.0365854	3
Streptococcus oralis	0.140163	0.261715	0.0186116	0.0238171	0.0677556	1	0.0182927	3
Streptococcus vestibularis	0.207283	0.328835	0.085731	0.000830767	0.00507691	1	0	3
Klebsiella quasipneumoniae	0.177285	0.298836	0.0557327	0.00425479	0.0195011	1	0.00609756	3
Intestinibacter bartlettii	0.130239	0.251791	0.00868764	0.0357246	0.0921025	1	0.0304878	3
Romboutsia ilealis	0.134418	0.25597	0.0128665	0.030202	0.081694	1	0.0243902	3
B. Bray-Curtis Follow-up Distance	Summarized Effect Size	Effect Size Confidence Intervals		P-Value	Q-value (P-value BH Corrected)	Consistency	Stability Score	Directionality
Taxon		Upper Bound	Lower Bound
Parabacteroides distasonis	-0.0741317	-0.0222656	-0.125998	0.00508884	0.30638	1	1	-2
Bacteroides uniformis	-0.0646273	-0.0127612	-0.116493	0.0145983	0.31143	0.714286	0.992126	-2
Ruminococcus gnavus	-0.0380341	0.0374351	-0.113503	0.32327	0.864066	0.571429	0.905512	-1
Bifidobacterium longum	-0.0222927	0.0695146	-0.1141	0.634132	0.964322	0.571429	0.811024	-1
Eubacterium rectale	-0.00494647	0.149087	-0.15898	0.949814	0.99614	0.571429	0.740157	-1
Anaerostipes hadrus	-0.0199996	0.0702882	-0.110287	0.664179	0.964322	0.714286	0.826772	-1
Bacteroides stercoris	-0.0138045	0.0422447	-0.0698536	0.629292	0.964322	0.428571	0.771654	-1
Haemophilus parainfluenzae	-0.0264665	0.0253996	-0.0783327	0.317242	0.864066	0.857143	0.92126	-1
Parasutterella excrementihominis	-0.0238288	0.0280373	-0.075695	0.367873	0.892413	0.714286	0.874016	-1
Eubacterium ramulus	-0.000738508	0.0511276	-0.0526047	0.977736	0.99614	0.571429	0.716535	-1
Dialister invisus	-0.0224334	0.0747277	-0.119595	0.650884	0.964322	0.571429	0.818898	-1
Roseburia hominis	-0.00183433	0.0956695	-0.0993381	0.970587	0.99614	0.571429	0.724409	-1
Ruminococcus bromii	-0.00338187	0.13181	-0.138574	0.960896	0.99614	0.428571	0.732283	-1
Bacteroides finegoldii	-0.0158698	0.0359964	-0.0677359	0.548705	0.964322	0.571429	0.787402	-1
Roseburia faecis	-0.011028	0.0408495	-0.0629056	0.676938	0.964322	0.571429	0.779528	-1
Roseburia intestinalis	-0.0169293	0.0349368	-0.0687955	0.522341	0.964322	0.714286	0.80315	-1
Bacteroides thetaiotaomicron	-0.032446	0.0194202	-0.0843121	0.220162	0.801915	0.571429	0.937008	-1
Bacteroides vulgatus	-0.0452833	0.0065828	-0.0971495	0.0870429	0.655382	0.714286	0.976378	-1
Lachnospira pectinoschiza	-0.0332593	0.0442015	-0.11072	0.400041	0.89552	0.857143	0.897638	-1
Blautia wexlerae	-0.0490688	0.0324457	-0.130583	0.238068	0.801915	0.714286	0.944882	-1
Butyricimonas virosa	-0.000656491	0.0512097	-0.0525226	0.980208	0.99614	0.571429	0.708661	-1
Alistipes finegoldii	-0.0112479	0.111465	-0.133961	0.857427	0.989539	0.428571	0.748031	-1
Paraprevotella clara	-0.0215278	0.0303767	-0.0734323	0.41627	0.89552	0.571429	0.858268	-1
Ruminococcus callidus	-0.000522556	0.105031	-0.106076	0.992258	0.99614	0.571429	0.700787	-1
Lactococcus lactis	-0.0361628	0.0483475	-0.120673	0.401645	0.89552	0.714286	0.889764	-1
Bacteroides intestinalis	-0.0196377	0.0322284	-0.0715039	0.458035	0.916069	0.714286	0.84252	-1
Phascolarctobacterium faecium	-0.0416679	0.0370728	-0.120409	0.299656	0.864066	0.571429	0.929134	-1
Blautia hydrogenotrophica	-0.0327151	0.0358168	-0.101247	0.349464	0.892413	0.857143	0.913386	-1
Bacteroides plebeius	-0.0407934	0.0110728	-0.0926595	0.123186	0.664845	0.714286	0.968504	-1
Streptococcus sanguinis	-0.0207757	0.0311507	-0.0727021	0.432935	0.89552	0.714286	0.866142	-1
Bacteroides xylanisolvens	-0.0153833	0.0393754	-0.0701419	0.581902	0.964322	0.666667	0.795276	-1
Acidaminococcus intestini	-0.0366004	0.0163137	-0.0895144	0.175196	0.738539	0.833333	0.952756	-1
Bacteroides galacturonicus	-0.0136113	0.0876073	-0.11483	0.792115	0.989539	0.666667	0.76378	-1
Parabacteroides johnsonii	-0.0433823	0.00984298	-0.0966077	0.110153	0.664845	0.666667	0.96063	-1
Streptococcus australis	-0.00677596	0.0477517	-0.0613036	0.807573	0.989539	0.8	0.755906	-1
Mitsuokella multacida	-0.000135745	0.0548622	-0.0551337	0.99614	0.99614	0.6	0.685039	-1
Clostridium saccharolyticum	-0.000343447	0.136881	-0.137568	0.996086	0.99614	0.333333	0.692913	-1
Clostridium asparagiforme	-0.0458694	0.119778	-0.211517	0.587313	0.964322	0.5	0.834646	-1
Streptococcus vestibularis	-0.0338737	0.122053	-0.1898	0.670264	0.964322	1	0.850394	-1
Streptococcus infantis	-0.138662	0.0554038	-0.332727	0.16139	0.737782	1	0.984252	-1
Bacteroides salyersiae	0.00567996	0.057613	-0.0462531	0.830264	0.989539	0.571429	0.582677	1
Fusicatenibacter saccharivorans	0.010248	0.0989557	-0.0784598	0.820871	0.989539	0.571429	0.535433	1
Alistipes shahii	0.124134	0.257106	-0.00883829	0.0672962	0.615279	0.714286	0.0708661	1
Alistipes putredinis	0.08607	0.174014	-0.00187354	0.0550845	0.542371	0.714286	0.0944882	1
Odoribacter splanchnicus	0.0142724	0.10679	-0.0782454	0.762379	0.989539	0.428571	0.519685	1
Slackia isoflavoniconvertens	0.0113929	0.0834943	-0.0607086	0.756791	0.989539	0.571429	0.503937	1
Coprococcus catus	0.0305534	0.0958318	-0.0347249	0.358955	0.892413	0.714286	0.283465	1
Ruminococcus torques	0.0544793	0.128015	-0.0190569	0.146491	0.721186	0.857143	0.149606	1
Roseburia inulinivorans	0.00995819	0.0936497	-0.0737333	0.815598	0.989539	0.285714	0.606299	1
Flavonifractor plautii	0.0296184	0.169478	-0.110242	0.678094	0.964322	0.571429	0.393701	1
Clostridium symbiosum	0.0469491	0.233496	-0.139598	0.62182	0.964322	0.428571	0.377953	1
Collinsella aerofaciens	0.0414576	0.0933237	-0.0104086	0.1172	0.664845	0.571429	0.188976	1
Eubacterium siraeum	0.011122	0.0711485	-0.0489045	0.716492	0.986139	0.714286	0.488189	1
Bacteroides nordii	0.0299593	0.144939	-0.0850209	0.609569	0.964322	0.285714	0.448819	1
Coprococcus eutactus	0.0180106	0.0698767	-0.0338556	0.496125	0.959246	0.714286	0.417323	1
Dorea formicigenerans	0.0315816	0.10484	-0.0416768	0.398145	0.89552	0.571429	0.299213	1
Parabacteroides merdae	0.0520206	0.110115	-0.0060739	0.0792514	0.655382	0.571429	0.173228	1
Bacteroides ovatus	0.0235827	0.119999	-0.0728339	0.631661	0.964322	0.714286	0.401575	1
Eggerthella lenta	0.00564487	0.057511	-0.0462213	0.831083	0.989539	0.571429	0.590551	1
Parabacteroides goldsteinii	0.0474958	0.134964	-0.0399728	0.287207	0.864066	0.571429	0.244094	1
Phascolarctobacterium succinatutens	0.0155587	0.0674248	-0.0363075	0.55657	0.964322	0.714286	0.425197	1
Clostridium disporicum	0.00731399	0.0591801	-0.0445522	0.78225	0.989539	0.571429	0.551181	1
Streptococcus thermophilus	0.000341204	0.0668765	-0.0661941	0.991981	0.99614	0.428571	0.677165	1
Bifidobacterium adolescentis	0.0291818	0.127106	-0.068742	0.559167	0.964322	0.571429	0.409449	1
Bacteroides fragilis	0.0140052	0.0658714	-0.0378609	0.596638	0.964322	0.571429	0.464567	1
Bacteroides caccae	0.0769301	0.172751	-0.0188909	0.115589	0.664845	0.857143	0.11811	1
Streptococcus parasanguinis	0.0733285	0.170617	-0.0239601	0.139604	0.714772	0.571429	0.165354	1
Coprococcus comes	0.0102917	0.0621578	-0.0415745	0.697341	0.970214	0.428571	0.480315	1
Eubacterium eligens	0.0222808	0.0741469	-0.0295854	0.399807	0.89552	0.571429	0.330709	1
Eubacterium hallii	0.00665068	0.0986193	-0.085318	0.88729	0.99614	0.571429	0.622047	1
Klebsiella pneumoniae	0.0972001	0.256577	-0.0621764	0.231955	0.801915	0.571429	0.181102	1
Bifidobacterium pseudocatenulatum	0.0235484	0.125877	-0.07878	0.651962	0.964322	0.428571	0.433071	1
Veillonella parvula	0.0313425	0.0832149	-0.0205299	0.236312	0.801915	0.714286	0.228346	1
Clostridium clostridioforme	0.00709761	0.0805803	-0.0663851	0.849849	0.989539	0.571429	0.559055	1
Coprobacter fastidiosus	0.109261	0.245645	-0.0271231	0.116373	0.664845	0.428571	0.133858	1
Bacteroides cellulosilyticus	0.00473085	0.056597	-0.0471353	0.858116	0.989539	0.714286	0.574803	1
Holdemania filiformis	0.0132848	0.0651874	-0.0386177	0.615902	0.964322	0.428571	0.472441	1
Barnesiella intestinihominis	0.0729957	0.205696	-0.0597042	0.280972	0.864066	0.571429	0.220472	1
Anaerotruncus colihominis	0.04562	0.0974862	-0.00624612	0.0847205	0.655382	0.857143	0.141732	1
Bacteroides eggerthii	0.00432062	0.118672	-0.11003	0.940967	0.99614	0.428571	0.661417	1
Adlercreutzia equolifaciens	0.0143255	0.0661917	-0.0375406	0.58827	0.964322	0.571429	0.456693	1
Clostridium leptum	0.0246831	0.076553	-0.0271867	0.350984	0.892413	0.714286	0.291339	1
Bilophila wadsworthia	0.0105577	0.0888216	-0.0677063	0.791475	0.989539	0.285714	0.598425	1
Bacteroides clarus	0.0172884	0.100981	-0.0664042	0.685573	0.964322	0.571429	0.440945	1
Intestinimonas butyriciproducens	0.0674429	0.163813	-0.0289275	0.170175	0.738539	0.714286	0.15748	1
Eubacterium ventriosum	0.00874536	0.0606115	-0.0431208	0.741039	0.989539	0.714286	0.511811	1
Clostridium spiroforme	0.0261953	0.0781619	-0.0257713	0.323163	0.864066	0.714286	0.275591	1
Ruminococcus lactaris	0.0400144	0.118431	-0.0384024	0.317249	0.864066	0.571429	0.259843	1
Paraprevotella xylaniphila	0.113528	0.312134	-0.0850773	0.262557	0.840182	0.333333	0.204724	1
Bacteroides dorei	0.020714	0.0725802	-0.0311521	0.433768	0.89552	0.857143	0.307087	1
Bacteroides coprocola	0.000679491	0.0525473	-0.0511883	0.979515	0.99614	0.428571	0.669291	1
Bacteroides massiliensis	0.0076051	0.0993827	-0.0841725	0.870982	0.995408	0.571429	0.614173	1
Clostridium citroniae	0.0340502	0.0859163	-0.017816	0.198192	0.768746	0.714286	0.212598	1
Clostridium lavalense	0.0209874	0.0728564	-0.0308816	0.42775	0.89552	0.714286	0.322835	1
Alistipes onderdonkii	0.0958143	0.333919	-0.142291	0.430289	0.89552	0.285714	0.267717	1
Turicibacter sanguinis	0.0423993	0.105898	-0.0210994	0.190634	0.762536	0.714286	0.19685	1
Veillonella atypica	0.0186878	0.137999	-0.100624	0.758852	0.989539	0.4	0.496063	1
Gemmiger formicilis	0.00438846	0.0839337	-0.0751568	0.913893	0.99614	0.5	0.637795	1
Bifidobacterium dentium	0.00779321	0.060753	-0.0451666	0.773029	0.989539	0.5	0.566929	1
Veillonella dispar	0.0676413	0.312064	-0.176781	0.587544	0.964322	0.4	0.362205	1
Allisonella histaminiformans	0.00903305	0.103278	-0.0852123	0.85099	0.989539	0.666667	0.527559	1
Megasphaera elsdenii	0.12279	0.291075	-0.0454948	0.152688	0.723856	0.666667	0.125984	1
Victivallis vadensis	0.108935	0.242347	-0.0244772	0.109517	0.664845	1	0.0629921	1
Catenibacterium mitsuokai	0.186789	0.459131	-0.0855542	0.178865	0.738539	0.666667	0.0866142	1
Akkermansia muciniphila	0.0206016	0.0738269	-0.0326237	0.448073	0.91037	0.666667	0.338583	1
Butyricimonas synergistica	0.0243696	0.0775949	-0.0288557	0.369515	0.892413	0.333333	0.370079	1
Streptococcus mitis	0.00590723	0.108268	-0.0964533	0.909944	0.99614	0.5	0.629921	1
Streptococcus gordonii	0.0968117	0.396355	-0.202731	0.526436	0.964322	0.5	0.314961	1
Methanobrevibacter smithii	0.122001	0.277725	-0.033724	0.124658	0.664845	0.75	0.102362	1
Butyrivibrio crossotus	0.030208	0.0820741	-0.0216582	0.253651	0.832495	0.714286	0.251969	1
Clostridium ramosum	0.066802	0.261875	-0.128271	0.502105	0.959246	0.428571	0.354331	1
Clostridium hathewayi	0.0384026	0.145203	-0.0683981	0.480967	0.947134	0.571429	0.346457	1
Megamonas funiformis	0.0332206	0.0882185	-0.0217774	0.236459	0.801915	0.6	0.23622	1
Streptococcus salivarius	0.0116342	0.101281	-0.0780125	0.799217	0.989539	0.5	0.543307	1
Gemella sanguinis	0.00386537	0.093512	-0.0857813	0.932651	0.99614	0.5	0.653543	1
Bacteroides faecis	0.00547351	0.125449	-0.114502	0.92875	0.99614	0.4	0.645669	1
Streptococcus oralis	0.0385148	0.218803	-0.141773	0.675432	0.964322	0.5	0.385827	1
Gordonibacter pamelaeae	0.166251	0.313806	0.0186956	0.0272236	0.410197	0.857143	0	2
Desulfovibrio piger	0.115105	0.229041	0.00116872	0.0476958	0.508755	0.857143	0.0472441	2
Dorea longicatena	0.0659426	0.117809	0.0140764	0.0127063	0.31143	0.714286	0.0551181	2
Prevotella copri	0.0711411	0.123007	0.0192749	0.00718077	0.30638	0.857143	0.0314961	2
Alistipes indistinctus	0.148903	0.285036	0.0127706	0.0320467	0.410197	0.857143	0.00787402	2
Coprobacillus cateniformis	0.0844717	0.136384	0.0325593	0.00142642	0.182582	0.714286	0.015748	2
Christensenella minuta	0.12592	0.23881	0.013031	0.0288005	0.410197	0.857143	0.023622	2
Actinomyces odontolyticus	0.0550065	0.106873	0.00314037	0.0376509	0.43812	0.857143	0.0787402	2
Lactobacillus ruminis	0.0692519	0.122477	0.0160266	0.0107684	0.31143	0.833333	0.0393701	2
Clostridium bolteae	0.0613272	0.116675	0.00597957	0.0298774	0.410197	0.5	0.110236	2
