## Supplementary Tables for "Towards a Health-Associated Core Keystone (HACK) index for the human gut microbiome": SupplementaryTable8.xlsx

### Sheet: Sheet1
Supplementary Table 8: Results of the Random Effects Model with where in the effect-sizes were computed using Robust Linear Regression models between the taxon abundance at Tx and the Follow-up distance only within Subjects suffering from Crohn's Disease. A and B show the associations with Follow-up distances computed using the Aitchison and Bray-Curtis Distance measures. For each measure, listed…
A. Aitchison Follow-up Distance	Summarized Effect Size	Effect Size Confidence Intervals		P-Value	Q-value (P-value BH Corrected)	Consistency	Stability Score	Directionality
Taxon		Upper Bound	Lower Bound
Faecalibacterium prausnitzii	-0.222486	-0.17105	-0.273921	2.29407e-17	3.85404e-15	1	1	-3
Fusicatenibacter saccharivorans	-0.120598	-0.0296909	-0.211504	0.00931957	0.0434913	1	0.808383	-3
Alistipes shahii	-0.0979634	-0.00767103	-0.188256	0.0334635	0.0921617	0.75	0.658683	-3
Bifidobacterium longum	-0.0578508	-0.00641509	-0.109287	0.0274954	0.0869556	1	0.60479	-3
Eubacterium rectale	-0.159134	-0.0432035	-0.275065	0.00713717	0.0342584	0.75	0.826347	-3
Anaerostipes hadrus	-0.0798012	-0.0283654	-0.131237	0.00235925	0.0141555	1	0.796407	-3
Alistipes putredinis	-0.108704	-0.0165413	-0.200866	0.0207922	0.0777899	1	0.760479	-3
Slackia isoflavoniconvertens	-0.0882834	-0.00789286	-0.168674	0.0313662	0.0879838	1	0.694611	-3
Coprococcus catus	-0.137066	-0.0600515	-0.214081	0.000486237	0.00429936	1	0.91018	-3
Ruminococcus torques	-0.120743	-0.0693075	-0.172179	4.20602e-06	0.000169625	1	0.976048	-3
Roseburia inulinivorans	-0.189198	-0.0933773	-0.285018	0.000108855	0.00152397	1	0.982036	-3
Clostridium symbiosum	-0.0602634	-0.00882772	-0.111699	0.0216561	0.079092	0.75	0.556886	-3
Bacteroides stercoris	-0.0998689	-0.0414568	-0.158281	0.000805179	0.00588131	1	0.856287	-3
Collinsella aerofaciens	-0.114592	-0.063049	-0.166135	1.31583e-05	0.000315799	1	0.952096	-3
Eubacterium siraeum	-0.118599	-0.0574063	-0.179792	0.000145491	0.00183384	1	0.916168	-3
Parasutterella excrementihominis	-0.108075	-0.0566388	-0.15951	3.81855e-05	0.000712796	1	0.928144	-3
Bacteroides nordii	-0.0662978	-0.0100689	-0.122527	0.0208366	0.0777899	1	0.652695	-3
Parabacteroides distasonis	-0.0806227	-0.00757828	-0.153667	0.0305175	0.0879838	0.75	0.622754	-3
Dorea longicatena	-0.0963109	-0.0383961	-0.154226	0.00111659	0.00750347	1	0.850299	-3
Bacteroides uniformis	-0.109215	-0.00973101	-0.208699	0.0314228	0.0879838	0.75	0.676647	-3
Dialister invisus	-0.058083	-0.00664733	-0.109519	0.0268796	0.0868419	1	0.610778	-3
Dorea formicigenerans	-0.133345	-0.0629335	-0.203757	0.000205814	0.00230512	1	0.94012	-3
Parabacteroides merdae	-0.11997	-0.0684362	-0.171504	5.04836e-06	0.000169625	1	0.97006	-3
Bacteroides ovatus	-0.0867819	-0.0353462	-0.138218	0.00094357	0.00660499	1	0.844311	-3
Roseburia hominis	-0.175483	-0.0552018	-0.295764	0.00424351	0.0237637	1	0.88024	-3
Ruminococcus bromii	-0.123198	-0.01298	-0.233416	0.0284676	0.0869556	0.75	0.718563	-3
Parabacteroides goldsteinii	-0.0569659	-0.00552361	-0.108408	0.0299754	0.0879838	0.75	0.532934	-3
Coprococcus comes	-0.114828	-0.0187571	-0.210898	0.0191482	0.076543	1	0.766467	-3
Eubacterium eligens	-0.145988	-0.0945523	-0.197424	2.65344e-08	2.22889e-06	1	0.994012	-3
Eubacterium hallii	-0.127506	-0.0578692	-0.197143	0.0003323	0.00328391	1	0.904192	-3
Bacteroides vulgatus	-0.155181	-0.0647764	-0.245586	0.000767345	0.00585973	1	0.934132	-3
Coprobacter fastidiosus	-0.0903767	-0.031271	-0.149482	0.0027272	0.0157989	1	0.802395	-3
Butyricimonas virosa	-0.124799	-0.0346486	-0.21495	0.0066625	0.0329206	1	0.838323	-3
Bacteroides cellulosilyticus	-0.116786	-0.0653499	-0.168221	8.58186e-06	0.000240292	1	0.958084	-3
Holdemania filiformis	-0.154585	-0.046438	-0.262731	0.00508548	0.02756	1	0.862275	-3
Alistipes finegoldii	-0.138592	-0.0871564	-0.190028	1.28433e-07	7.19225e-06	1	0.988024	-3
Barnesiella intestinihominis	-0.102971	-0.0110976	-0.194845	0.0280411	0.0869556	1	0.754491	-3
Anaerotruncus colihominis	-0.151333	-0.0569745	-0.245691	0.00166993	0.0103963	1	0.898204	-3
Adlercreutzia equolifaciens	-0.115622	-0.0252449	-0.205999	0.0121609	0.0537642	1	0.790419	-3
Clostridium leptum	-0.130986	-0.0553884	-0.206583	0.000683819	0.00547056	1	0.886228	-3
Bilophila wadsworthia	-0.0960648	-0.0446211	-0.147508	0.000252222	0.00264834	1	0.874251	-3
Alistipes indistinctus	-0.114679	-0.0113295	-0.218028	0.0296435	0.0879838	0.75	0.682635	-3
Intestinimonas butyriciproducens	-0.117856	-0.0331323	-0.202579	0.00640223	0.0325932	1	0.832335	-3
Eubacterium ventriosum	-0.171743	-0.0773712	-0.266115	0.000361297	0.0033721	1	0.964072	-3
Ruminococcus callidus	-0.108628	-0.0523994	-0.164857	0.00015282	0.00183384	1	0.892216	-3
Christensenella minuta	-0.107116	-0.045679	-0.168554	0.000632672	0.00531444	1	0.868263	-3
Clostridium spiroforme	-0.0794868	-0.0166966	-0.142277	0.0130964	0.0564151	1	0.724551	-3
Ruminococcus lactaris	-0.110444	-0.0590081	-0.16188	2.57101e-05	0.000539913	1	0.946108	-3
Phascolarctobacterium faecium	-0.0949621	-0.0125699	-0.177354	0.0238847	0.0804178	1	0.742515	-3
Bacteroides massiliensis	-0.10664	-0.055166	-0.158115	4.89688e-05	0.000822676	1	0.922156	-3
Akkermansia muciniphila	-0.0586224	-0.00718671	-0.110058	0.0254953	0.0839845	1	0.616766	-3
Methanobrevibacter smithii	-0.0599192	-0.00848353	-0.111355	0.0224168	0.0801283	1	0.628743	-3
Clostridium hathewayi	-0.128529	-0.048385	-0.208672	0.00167083	0.0103963	0.666667	0.814371	-3
Oscillibacter sp 57 20	-0.123405	-0.0202493	-0.226561	0.0190424	0.076543	1	0.778443	-3
Olsenella scatoligenes	-0.119296	-0.0161403	-0.222452	0.0234129	0.0804178	1	0.772455	-3
Lawsonibacter asaccharolyticus	-0.133898	-0.0307425	-0.237054	0.0109569	0.0497502	1	0.820359	-3
Ruminococcaceae bacterium D16	-0.12342	-0.0202635	-0.226576	0.0190286	0.076543	1	0.784431	-3
Odoribacter splanchnicus	-0.107127	-0.0048963	-0.209358	0.0399916	0.104259	0.75	0.664671	-2
Eubacterium ramulus	-0.137623	-0.00565458	-0.26959	0.040959	0.104259	0.75	0.736527	-2
Bacteroides eggerthii	-0.0520886	-0.00065285	-0.103524	0.0471622	0.11483	1	0.550898	-2
Bacteroides clarus	-0.0776981	-0.00408746	-0.151309	0.0385651	0.10284	0.75	0.580838	-2
Clostridium lavalense	-0.109504	-0.00360771	-0.2154	0.0426893	0.107042	1	0.748503	-2
Bacteroides xylanisolvens	-0.0938912	-0.0054675	-0.182315	0.0374198	0.101396	1	0.700599	-2
Monoglobus pectinilyticus	-0.105272	-0.00211636	-0.208428	0.0454814	0.112366	1	0.730539	-2
Bacteroides salyersiae	-0.00574943	0.0961806	-0.107679	0.911971	0.938366	0.5	0.269461	-1
Gordonibacter pamelaeae	-0.0635472	0.0946106	-0.221705	0.430986	0.618851	0.5	0.42515	-1
Bifidobacterium bifidum	-0.0849592	0.0255025	-0.195421	0.131692	0.243123	1	0.568862	-1
Flavonifractor plautii	-0.106271	0.00159721	-0.214139	0.0534901	0.123101	0.75	0.634731	-1
Haemophilus parainfluenzae	-0.0292166	0.0222191	-0.0806524	0.265578	0.409331	0.75	0.449102	-1
Coprococcus eutactus	-0.0578542	0.00512799	-0.120836	0.0718	0.148918	0.75	0.51497	-1
Clostridium innocuum	-0.00845325	0.0429842	-0.0598907	0.747376	0.837061	0.5	0.293413	-1
Eggerthella lenta	-0.036804	0.067845	-0.141453	0.490635	0.659414	0.75	0.413174	-1
Phascolarctobacterium succinatutens	-0.0377711	0.0162143	-0.0917564	0.170283	0.288964	0.5	0.467066	-1
Clostridium disporicum	-0.0635843	0.0367426	-0.163911	0.214174	0.345974	0.666667	0.479042	-1
Roseburia faecis	-0.0541544	0.0890736	-0.197382	0.458656	0.637437	0.666667	0.431138	-1
Bifidobacterium adolescentis	-0.0928271	0.0267939	-0.212448	0.128272	0.239441	1	0.586826	-1
Roseburia intestinalis	-0.0626318	0.0102601	-0.135524	0.0921654	0.180044	1	0.538922	-1
Bacteroides caccae	-0.103685	0.00339116	-0.210762	0.0577104	0.129271	1	0.688623	-1
Streptococcus parasanguinis	-0.0163605	0.0565313	-0.0892523	0.660001	0.792001	0.666667	0.311377	-1
Bacteroides thetaiotaomicron	-0.0652406	0.00765123	-0.138132	0.0793906	0.160694	1	0.562874	-1
Lachnospira pectinoschiza	-0.0660918	0.00680008	-0.138984	0.0755487	0.154783	1	0.57485	-1
Bifidobacterium pseudocatenulatum	-0.0221131	0.0684911	-0.112717	0.632398	0.775496	0.666667	0.341317	-1
Blautia wexlerae	-0.0392575	0.0496482	-0.128163	0.386793	0.560183	1	0.45509	-1
Paraprevotella clara	-0.0504484	0.0596343	-0.160531	0.369075	0.541534	0.75	0.461078	-1
Lactococcus lactis	-0.0199901	0.0842497	-0.12423	0.707019	0.808022	0.666667	0.329341	-1
Coprobacillus cateniformis	-0.0766336	0.00523285	-0.1585	0.0665525	0.143344	0.75	0.54491	-1
Bacteroides intestinalis	-0.0555812	0.0842892	-0.195452	0.436072	0.620849	0.666667	0.443114	-1
Bacteroides dorei	-0.0142532	0.0537213	-0.0822277	0.681091	0.800163	0.75	0.305389	-1
Bacteroides coprocola	-0.016643	0.0481359	-0.0814219	0.614575	0.760214	0.75	0.335329	-1
Clostridium citroniae	-0.0216694	0.0512224	-0.0945613	0.560121	0.746827	0.666667	0.359281	-1
Blautia hydrogenotrophica	-0.0550923	0.0531723	-0.163357	0.318589	0.482189	0.75	0.473054	-1
Alistipes onderdonkii	-0.0291072	0.106378	-0.164592	0.673703	0.797939	0.666667	0.365269	-1
Bacteroides plebeius	-0.0505998	0.0216952	-0.122895	0.170128	0.288964	0.75	0.48503	-1
Turicibacter sanguinis	-0.0838952	0.000731235	-0.168522	0.0520127	0.121363	0.75	0.592814	-1
Gemmiger formicilis	-0.0975206	0.0121042	-0.207145	0.0812367	0.162473	0.75	0.598802	-1
Acidaminococcus intestini	-0.0186671	0.0327686	-0.0701028	0.47689	0.649507	0.5	0.353293	-1
Bifidobacterium dentium	-0.0276785	0.0452133	-0.10057	0.456733	0.637437	0.666667	0.39521	-1
Enterorhabdus caecimuris	-0.0154223	0.0877337	-0.118578	0.769505	0.84257	1	0.323353	-1
Bacteroides galacturonicus	-0.0525533	0.0363525	-0.141459	0.246636	0.394618	1	0.491018	-1
Allisonella histaminiformans	-0.0355373	0.0389838	-0.110058	0.349964	0.524946	0.5	0.407186	-1
Victivallis vadensis	-0.0514126	0.0083314	-0.111157	0.0916718	0.180044	1	0.520958	-1
Catenibacterium mitsuokai	-0.0384271	0.0130087	-0.0898628	0.143121	0.258541	1	0.497006	-1
Parabacteroides johnsonii	-0.128504	0.0478039	-0.304811	0.153136	0.270877	1	0.646707	-1
Butyricimonas synergistica	-0.0547954	0.18539	-0.294981	0.654772	0.792001	0.666667	0.401198	-1
Lactobacillus rogosae	-0.0386357	0.0645203	-0.141792	0.462901	0.637437	1	0.437126	-1
Collinsella intestinalis	-0.0320825	0.0568233	-0.120988	0.479398	0.649507	1	0.419162	-1
Butyrivibrio crossotus	-0.0495357	0.00190002	-0.100971	0.0590846	0.130608	1	0.526946	-1
Mitsuokella multacida	-0.00483609	0.0648871	-0.0745593	0.891864	0.936458	0.5	0.263473	-1
Bacteroides faecis	-0.120236	0.0378606	-0.278334	0.136067	0.24847	1	0.640719	-1
Clostridium saccharolyticum	-0.0189329	0.0842231	-0.122089	0.719053	0.816222	1	0.347305	-1
Streptococcus vestibularis	-0.0657299	0.037426	-0.168886	0.211713	0.345318	1	0.508982	-1
Blautia obeum	-0.102748	0.000407814	-0.205904	0.0509126	0.120993	1	0.712575	-1
Ruminococcus bicirculans	-0.0955167	0.00763931	-0.198673	0.069552	0.146059	1	0.670659	-1
Ruthenibacterium lactatiformans	-0.0111505	0.0920055	-0.114307	0.832216	0.896233	1	0.299401	-1
Enorma massiliensis	-0.0203428	0.0828132	-0.123499	0.699116	0.804463	1	0.371257	-1
Anaeromassilibacillus sp An250	-0.10265	0.000505702	-0.205806	0.0511337	0.120993	1	0.706587	-1
Coprobacter secundus	-0.00856559	0.0945904	-0.111722	0.870718	0.925827	1	0.287425	-1
Desulfovibrionaceae bacterium	-0.0586395	0.0445165	-0.161796	0.265214	0.409331	1	0.502994	-1
Dielma fastidiosa	-0.0272846	0.0758714	-0.130441	0.604174	0.760214	1	0.383234	-1
Eisenbergiella massiliensis	-0.015226	0.08793	-0.118382	0.772356	0.84257	1	0.317365	-1
Sellimonas intestinalis	-0.0282649	0.0748911	-0.131421	0.591245	0.760214	1	0.389222	-1
Ruminococcaceae bacterium D5	-0.00615972	0.0969963	-0.109316	0.906833	0.938366	1	0.281437	-1
Eubacterium sp OM08 24	-0.0265698	0.0765862	-0.129726	0.613681	0.760214	1	0.377246	-1
Streptococcus anginosus group	-0.00374953	0.0994065	-0.106906	0.943206	0.948854	1	0.275449	-1
Ruminococcus gnavus	0.050187	0.101623	-0.00124874	0.0558274	0.126743	1	0.0658683	1
Desulfovibrio piger	0.00312291	0.0738325	-0.0675867	0.931019	0.947947	0.5	0.251497	1
Rothia mucilaginosa	0.0687213	0.154081	-0.0166379	0.114581	0.216287	0.75	0.0958084	1
Streptococcus thermophilus	0.00110834	0.11278	-0.110563	0.98448	0.98448	0.333333	0.257485	1
Bacteroides fragilis	0.034068	0.150316	-0.0821797	0.5657	0.748328	0.666667	0.155689	1
Klebsiella pneumoniae	0.0936366	0.204287	-0.017014	0.0971978	0.187692	1	0.0538922	1
Veillonella parvula	0.055391	0.175297	-0.0645147	0.365246	0.541534	0.666667	0.125749	1
Clostridium clostridioforme	0.0194165	0.0923083	-0.0534754	0.601612	0.760214	0.666667	0.179641	1
Paraprevotella xylaniphila	0.00444972	0.0871607	-0.0782613	0.916024	0.938366	0.666667	0.245509	1
Actinomyces odontolyticus	0.0950949	0.232699	-0.042509	0.175581	0.294977	0.75	0.0838323	1
Streptococcus sanguinis	0.0127287	0.0856205	-0.0601632	0.732158	0.82552	1	0.203593	1
Veillonella atypica	0.0873536	0.181277	-0.00656949	0.0683226	0.145294	1	0.0479042	1
Veillonella dispar	0.0935683	0.221956	-0.0348197	0.153174	0.270877	0.75	0.0778443	1
Megasphaera elsdenii	0.0134577	0.0727961	-0.0458807	0.656673	0.792001	1	0.185629	1
Streptococcus australis	0.0460821	0.221387	-0.129222	0.606404	0.760214	1	0.137725	1
Streptococcus mitis	0.08506	0.173966	-0.00384572	0.0607675	0.132584	1	0.0419162	1
Streptococcus gordonii	0.00687562	0.0957814	-0.0820301	0.879521	0.929306	0.5	0.233533	1
Bifidobacterium catenulatum	0.125883	0.275231	-0.0234642	0.0985282	0.188099	1	0.0299401	1
Prevotella stercorea	0.0308197	0.142264	-0.0806245	0.587802	0.760214	0.333333	0.197605	1
Megamonas funiformis	0.018863	0.143024	-0.105298	0.765883	0.84257	0.5	0.215569	1
Streptococcus salivarius	0.063622	0.172264	-0.0450202	0.251061	0.396698	0.666667	0.113772	1
Gemella sanguinis	0.123048	0.298353	-0.0522565	0.168909	0.288964	1	0.0598802	1
Streptococcus oralis	0.0221079	0.125264	-0.0810481	0.674449	0.797939	1	0.161677	1
Streptococcus infantis	0.209028	0.567172	-0.149117	0.252659	0.396698	1	0.0359281	1
Escherichia coli	0.0682644	0.17142	-0.0348916	0.194623	0.320555	1	0.101796	1
Agathobaculum butyriciproducens	0.00858066	0.111737	-0.0945753	0.870493	0.925827	1	0.221557	1
Holdemanella biformis	0.053201	0.156357	-0.049955	0.312103	0.476667	1	0.107784	1
Turicimonas muris	0.0264402	0.129596	-0.0767158	0.615412	0.760214	1	0.149701	1
Veillonella infantium	0.0143956	0.117552	-0.0887604	0.784456	0.85025	1	0.209581	1
Haemophilus sp HMSC71H05	0.0064904	0.109646	-0.0966656	0.901856	0.938366	1	0.227545	1
Klebsiella quasipneumoniae	0.0698646	0.173021	-0.0332914	0.184367	0.30667	1	0.0898204	1
Alistipes inops	0.0265406	0.129697	-0.0766154	0.614071	0.760214	1	0.143713	1
Eisenbergiella tayi	0.0471146	0.150271	-0.0560414	0.370693	0.541534	1	0.11976	1
Asaccharobacter celatus	0.0386359	0.141792	-0.0645201	0.462899	0.637437	1	0.131737	1
Actinomyces sp ICM47	0.0206471	0.123803	-0.0825089	0.694841	0.804463	1	0.173653	1
Intestinibacter bartlettii	0.0742368	0.177393	-0.0289192	0.158392	0.277186	1	0.0718563	1
Romboutsia ilealis	0.00375565	0.106912	-0.0994004	0.943113	0.948854	1	0.239521	1
Veillonella sp T11011 6	0.0165618	0.119718	-0.0865942	0.753009	0.837785	1	0.191617	1
Actinomyces sp HMSC035G02	0.0206471	0.123803	-0.0825089	0.694841	0.804463	1	0.167665	1
Prevotella copri	0.111297	0.21778	0.00481427	0.0405035	0.104259	1	0.0179641	2
Lactobacillus ruminis	0.112489	0.192639	0.0323385	0.00594571	0.031215	1	0.00598802	3
Clostridium bolteae	0.105876	0.194782	0.0169704	0.0195914	0.076543	1	0.011976	3
Klebsiella variicola	0.0946524	0.176805	0.0125002	0.0239339	0.0804178	1	0.0239521	3
Clostridium ramosum	0.119372	0.17871	0.0600336	8.05051e-05	0.00122953	1	0	3
												Upper Bound	Lower Bound
B. Bray-Curtis Follow-up Distance	Summarized Effect Size	Effect Size Confidence Intervals		P-Value	Q-value (P-value BH Corrected)	Consistency	Stability Score	Directionality
Taxon		Upper Bound	Lower Bound
Faecalibacterium prausnitzii	-0.144753	-0.0933149	-0.19619	3.47596e-08	5.83961e-06	1	1	-3
Eubacterium_rectale	-0.122621	-0.00603463	-0.239208	0.0392636	0.199887	0.75	0.916168	-2
Ruminococcus torques	-0.0601999	-0.00869848	-0.111701	0.0219635	0.184494	1	0.796407	-2
Roseburia inulinivorans	-0.146593	-0.0136284	-0.279557	0.0307066	0.197896	1	0.976048	-2
Clostridium symbiosum	-0.0517083	-0.000272549	-0.103144	0.0487983	0.227726	0.75	0.712575	-2
Parasutterella excrementihominis	-0.077523	-0.0238092	-0.131237	0.00467318	0.124967	1	0.934132	-2
Parabacteroides distasonis	-0.0619318	-0.00443531	-0.119428	0.0347589	0.197896	0.75	0.748503	-2
Dorea formicigenerans	-0.088766	-0.00772074	-0.169811	0.0318188	0.197896	0.75	0.832335	-2
Parabacteroides merdae	-0.0621038	-0.0106609	-0.113547	0.0179746	0.184494	1	0.826347	-2
Bacteroides ovatus	-0.0703386	-0.0188913	-0.121786	0.0073697	0.127112	1	0.904192	-2
Roseburia hominis	-0.12626	-0.00856939	-0.243951	0.0354942	0.197896	0.75	0.928144	-2
Eubacterium eligens	-0.083502	-0.00249554	-0.164509	0.0433477	0.208069	1	0.88024	-2
Bacteroides vulgatus	-0.169537	-0.0184337	-0.32064	0.027873	0.197896	1	0.988024	-2
Butyricimonas virosa	-0.0855515	-0.0123633	-0.15874	0.0219605	0.184494	1	0.898204	-2
Bacteroides cellulosilyticus	-0.0631655	-0.0117297	-0.114601	0.0160874	0.180179	1	0.838323	-2
Holdemania filiformis	-0.11429	-0.0128855	-0.215695	0.0271735	0.197896	1	0.952096	-2
Alistipes finegoldii	-0.10537	-0.0258736	-0.184867	0.00938041	0.127112	1	0.97006	-2
Anaerotruncus colihominis	-0.102607	-0.0248967	-0.180318	0.00965652	0.127112	1	0.964072	-2
Bacteroides clarus	-0.0745333	-0.0230975	-0.125969	0.00450996	0.124967	0.75	0.850299	-2
Alistipes indistinctus	-0.0821372	-0.0196472	-0.144627	0.00998966	0.127112	0.75	0.874251	-2
Intestinimonas butyriciproducens	-0.0859854	-0.00730132	-0.164669	0.0322068	0.197896	0.75	0.820359	-2
Eubacterium ventriosum	-0.128106	-0.0438568	-0.212356	0.00288023	0.12097	1	0.982036	-2
Christensenella minuta	-0.0609578	-0.00952209	-0.112394	0.0201897	0.184494	1	0.802395	-2
Ruminococcus lactaris	-0.06956	-0.0181243	-0.120996	0.00803509	0.127112	1	0.892216	-2
Bacteroides xylanisolvens	-0.0984832	-0.0229612	-0.174005	0.0105926	0.127112	1	0.958084	-2
Olsenella scatoligenes	-0.14705	-0.0438937	-0.250206	0.00520695	0.124967	1	0.994012	-2
Ruminococcaceae bacterium D16	-0.10699	-0.00383367	-0.210146	0.0420724	0.207887	1	0.94012	-2
Fusicatenibacter saccharivorans	-0.0833444	0.0161636	-0.182852	0.100674	0.290194	1	0.808383	-1
Gordonibacter pamelaeae	-0.0455431	0.105708	-0.196794	0.555082	0.734282	0.5	0.45509	-1
Alistipes shahii	-0.0639232	0.0389051	-0.166751	0.223068	0.436887	0.75	0.640719	-1
Bifidobacterium longum	-0.0442917	0.007144	-0.0957274	0.091461	0.276883	1	0.706587	-1
Anaerostipes hadrus	-0.0394753	0.0243032	-0.103254	0.225089	0.436887	0.75	0.550898	-1
Alistipes putredinis	-0.0495396	0.0362721	-0.135351	0.257845	0.466564	0.75	0.592814	-1
Odoribacter splanchnicus	-0.0638841	0.0311044	-0.158873	0.187448	0.41436	0.75	0.652695	-1
Slackia isoflavoniconvertens	-0.0761642	0.0253375	-0.177666	0.141371	0.359853	0.75	0.718563	-1
Coprococcus catus	-0.0770749	0.0100013	-0.164151	0.0827678	0.264132	0.75	0.766467	-1
Bifidobacterium bifidum	-0.0974712	0.0361764	-0.231119	0.15288	0.372231	0.75	0.742515	-1
Flavonifractor plautii	-0.0612586	0.0233746	-0.145892	0.156002	0.374405	0.75	0.664671	-1
Bacteroides stercoris	-0.0955309	0.0121282	-0.20319	0.0820056	0.264132	0.75	0.784431	-1
Collinsella aerofaciens	-0.0713772	0.0286898	-0.171444	0.162104	0.376161	1	0.724551	-1
Eubacterium siraeum	-0.0784336	0.00950708	-0.166374	0.0804508	0.264132	1	0.814371	-1
Haemophilus parainfluenzae	-0.0104947	0.040941	-0.0619304	0.689229	0.813944	0.5	0.401198	-1
Bacteroides nordii	-0.024213	0.0320159	-0.080442	0.398675	0.591925	1	0.491018	-1
Eubacterium ramulus	-0.105865	0.0237696	-0.235499	0.109468	0.306511	0.75	0.778443	-1
Dorea longicatena	-0.0464294	0.0340678	-0.126927	0.258277	0.466564	0.75	0.568862	-1
Coprococcus eutactus	-0.0446882	0.0549853	-0.144362	0.379541	0.581113	0.75	0.51497	-1
Bacteroides uniformis	-0.0700372	0.0434843	-0.183559	0.226586	0.436887	0.75	0.658683	-1
Dialister invisus	-0.0473102	0.00412677	-0.0987472	0.0714327	0.255334	0.75	0.676647	-1
Eggerthella lenta	-0.012557	0.0820125	-0.107127	0.794674	0.878324	0.5	0.389222	-1
Ruminococcus bromii	-0.0517513	0.0330347	-0.136537	0.231574	0.437129	0.75	0.598802	-1
Parabacteroides goldsteinii	-0.0439562	0.00747947	-0.095392	0.0939425	0.276883	1	0.700599	-1
Phascolarctobacterium succinatutens	-0.010156	0.0412797	-0.0615917	0.69876	0.814921	0.5	0.39521	-1
Clostridium disporicum	-0.0398563	0.021725	-0.101438	0.204613	0.431605	0.666667	0.54491	-1
Roseburia faecis	-0.0102625	0.0932114	-0.113736	0.845871	0.916816	0.333333	0.353293	-1
Bifidobacterium adolescentis	-0.0567011	0.0471001	-0.160502	0.284339	0.50283	0.666667	0.562874	-1
Roseburia intestinalis	-0.0510567	0.0321031	-0.134217	0.228846	0.436887	0.666667	0.586826	-1
Bacteroides caccae	-0.111428	0.0285679	-0.251423	0.118758	0.327071	1	0.868263	-1
Coprococcus comes	-0.10269	0.128483	-0.333863	0.38395	0.581113	0.5	0.580838	-1
Bacteroides thetaiotaomicron	-0.0326	0.0402918	-0.105492	0.38072	0.581113	1	0.502994	-1
Eubacterium hallii	-0.0512079	0.00690103	-0.109317	0.0841321	0.264132	0.75	0.688623	-1
Lachnospira pectinoschiza	-0.0608304	0.0120615	-0.133722	0.101913	0.290194	1	0.754491	-1
Bifidobacterium pseudocatenulatum	-0.0456357	0.0497535	-0.141025	0.34841	0.547036	0.666667	0.520958	-1
Blautia wexlerae	-0.00689774	0.082008	-0.0958035	0.879137	0.929983	0.5	0.347305	-1
Coprobacter fastidiosus	-0.0843034	0.00282173	-0.171429	0.0578957	0.255334	1	0.844311	-1
Barnesiella intestinihominis	-0.0574003	0.0301953	-0.144996	0.199023	0.431605	0.75	0.622754	-1
Bacteroides eggerthii	-0.0132282	0.0632824	-0.0897388	0.734711	0.825333	0.25	0.383234	-1
Adlercreutzia equolifaciens	-0.0947067	0.00374957	-0.193163	0.0593864	0.255334	0.75	0.790419	-1
Clostridium leptum	-0.0714058	0.00982335	-0.152635	0.0848997	0.264132	0.75	0.730539	-1
Bilophila wadsworthia	-0.0651802	0.0266853	-0.157046	0.164338	0.376161	0.75	0.670659	-1
Paraprevotella clara	-0.0403844	0.121103	-0.201872	0.624033	0.791619	0.5	0.437126	-1
Ruminococcus callidus	-0.0557692	0.000459707	-0.111998	0.0519027	0.235666	0.666667	0.694611	-1
Lactococcus lactis	-0.0309218	0.0620776	-0.123921	0.514609	0.686146	0.666667	0.461078	-1
Coprobacillus cateniformis	-0.0582886	0.0321008	-0.148678	0.206264	0.431605	0.75	0.628743	-1
Clostridium spiroforme	-0.0360425	0.0349868	-0.107072	0.319956	0.530039	0.5	0.48503	-1
Bacteroides intestinalis	-0.0500262	0.0523729	-0.152425	0.338303	0.54505	0.666667	0.538922	-1
Phascolarctobacterium faecium	-0.062358	0.0105338	-0.13525	0.0935967	0.276883	1	0.772455	-1
Bacteroides coprocola	-0.0138521	0.0395308	-0.067235	0.611045	0.791619	0.5	0.407186	-1
Bacteroides massiliensis	-0.086533	0.00705731	-0.180123	0.0699599	0.255334	1	0.856287	-1
Clostridium lavalense	-0.107432	0.00917669	-0.22404	0.0709619	0.255334	1	0.91018	-1
Blautia hydrogenotrophica	-0.0501981	0.0638498	-0.164246	0.388315	0.582473	0.25	0.443114	-1
Alistipes onderdonkii	-0.0104799	0.125761	-0.146721	0.880163	0.929983	0.666667	0.371257	-1
Bacteroides plebeius	-0.0643375	0.0460759	-0.174751	0.253427	0.466564	0.75	0.634731	-1
Turicibacter sanguinis	-0.0770199	0.00814445	-0.162184	0.0763069	0.264132	0.75	0.760479	-1
Gemmiger formicilis	-0.0492076	0.0698865	-0.168302	0.418042	0.597546	0.75	0.526946	-1
Acidaminococcus intestini	-0.0238865	0.0275492	-0.0753222	0.362718	0.564229	0.5	0.449102	-1
Enterorhabdus caecimuris	-0.0200419	0.0831141	-0.123198	0.703354	0.814921	1	0.42515	-1
Bacteroides galacturonicus	-0.0160111	0.0728946	-0.104917	0.724109	0.825333	1	0.413174	-1
Allisonella histaminiformans	-0.0023562	0.0571882	-0.0619006	0.938181	0.955238	0.5	0.335329	-1
Victivallis vadensis	-0.0522063	0.0476784	-0.152091	0.305643	0.518668	0.75	0.556886	-1
Catenibacterium mitsuokai	-0.0253585	0.0340554	-0.0847725	0.402854	0.591925	0.75	0.473054	-1
Akkermansia muciniphila	-0.0247437	0.026692	-0.0761794	0.345751	0.547036	0.75	0.479042	-1
Parabacteroides johnsonii	-0.162423	0.0439287	-0.368774	0.122899	0.333016	1	0.946108	-1
Butyricimonas synergistica	-0.0652127	0.120175	-0.2506	0.490543	0.664606	0.666667	0.508982	-1
Lactobacillus rogosae	-0.00628123	0.0968748	-0.109437	0.905003	0.944351	1	0.359281	-1
Methanobrevibacter smithii	-0.0326437	0.018792	-0.0840794	0.21354	0.436829	1	0.57485	-1
Collinsella intestinalis	-0.00385543	0.0850503	-0.0927612	0.932266	0.955004	0.5	0.341317	-1
Butyrivibrio crossotus	-0.0363779	0.0150578	-0.0878137	0.16569	0.376161	1	0.610778	-1
Clostridium hathewayi	-0.0881494	0.0514359	-0.227735	0.215814	0.436829	0.666667	0.682635	-1
Bacteroides faecis	-0.110488	0.00744164	-0.228419	0.0663154	0.255334	1	0.922156	-1
Clostridium saccharolyticum	-0.0733455	0.0298105	-0.176502	0.163449	0.376161	1	0.736527	-1
Streptococcus vestibularis	-0.00688788	0.0962681	-0.110044	0.895878	0.940672	1	0.365269	-1
Blautia obeum	-0.0545239	0.0486321	-0.15768	0.300223	0.518668	1	0.616766	-1
Ruminococcus bicirculans	-0.0403055	0.0628505	-0.143462	0.443792	0.621309	1	0.532934	-1
Enorma massiliensis	-0.00865341	0.0945026	-0.111809	0.869405	0.929983	1	0.377246	-1
Oscillibacter sp 57 20	-0.0517763	0.0513797	-0.154932	0.325239	0.530487	1	0.60479	-1
Anaeromassilibacillus sp An250	-0.0978251	0.00533093	-0.200981	0.063073	0.255334	1	0.886228	-1
Eisenbergiella massiliensis	-0.0216312	0.0815248	-0.124787	0.681078	0.811497	1	0.431138	-1
Sellimonas intestinalis	-0.0298255	0.0733305	-0.132982	0.570928	0.749343	1	0.467066	-1
Monoglobus pectinilyticus	-0.0573087	0.0458473	-0.160465	0.276213	0.493658	1	0.646707	-1
Lawsonibacter asaccharolyticus	-0.0914743	0.0116817	-0.19463	0.0822088	0.264132	1	0.862275	-1
Eubacterium sp OM08 24	-0.0182858	0.0848702	-0.121442	0.728268	0.825333	1	0.419162	-1
Romboutsia ilealis	-0.0368724	0.0662836	-0.140028	0.483568	0.660482	1	0.497006	-1
Bacteroides salyersiae	0.00147018	0.0966219	-0.0936816	0.975841	0.975841	0.25	0.329341	1
Ruminococcus gnavus	0.0215048	0.0729406	-0.0299309	0.412533	0.597461	1	0.179641	1
Desulfovibrio piger	0.0219053	0.113381	-0.0695705	0.638824	0.791619	0.5	0.263473	1
Clostridium innocuum	0.0389447	0.0903804	-0.012491	0.137811	0.356188	0.75	0.131737	1
Rothia mucilaginosa	0.0555658	0.137554	-0.0264221	0.184069	0.412316	0.5	0.143713	1
Streptococcus thermophilus	0.0323886	0.168457	-0.10368	0.640834	0.791619	0.333333	0.269461	1
Bacteroides fragilis	0.0446748	0.133054	-0.043704	0.321809	0.530039	0.666667	0.173653	1
Streptococcus parasanguinis	0.0263061	0.0992291	-0.0466169	0.479546	0.660358	0.666667	0.197605	1
Klebsiella pneumoniae	0.0541262	0.11158	-0.00332709	0.0648249	0.255334	1	0.0778443	1
Veillonella parvula	0.0991184	0.251617	-0.0533798	0.202697	0.431605	1	0.0658683	1
Clostridium clostridioforme	0.0175471	0.090439	-0.0553447	0.637056	0.791619	0.666667	0.251497	1
Paraprevotella xylaniphila	0.0210933	0.144152	-0.101965	0.736904	0.825333	0.666667	0.257485	1
Bacteroides dorei	0.00176039	0.0531961	-0.0496753	0.946518	0.957922	0.25	0.323353	1
Clostridium citroniae	0.0136045	0.0864969	-0.0592878	0.71451	0.822176	0.666667	0.281437	1
Actinomyces odontolyticus	0.0561794	0.171735	-0.0593764	0.340656	0.54505	0.75	0.137725	1
Streptococcus sanguinis	0.0265108	0.0994026	-0.0463811	0.475945	0.660358	0.666667	0.191617	1
Bifidobacterium dentium	0.0420252	0.205715	-0.121665	0.614828	0.791619	0.333333	0.233533	1
Veillonella dispar	0.0828303	0.188701	-0.0230405	0.125172	0.333793	0.75	0.0838323	1
Megasphaera elsdenii	0.0381111	0.0974495	-0.0212273	0.208095	0.431605	0.666667	0.161677	1
Lactobacillus ruminis	0.0177779	0.0692136	-0.0336578	0.498133	0.669491	0.5	0.227545	1
Streptococcus mitis	0.0846826	0.173588	-0.00422318	0.0619208	0.255334	1	0.0538922	1
Streptococcus gordonii	0.00920617	0.0981119	-0.0796996	0.839171	0.916816	0.5	0.299401	1
Bifidobacterium catenulatum	0.0612507	0.1414	-0.0188982	0.134178	0.352217	1	0.0958084	1
Prevotella stercorea	0.0149453	0.0742836	-0.0443931	0.621556	0.791619	0.666667	0.275449	1
Megamonas funiformis	0.00251374	0.100016	-0.0949887	0.9597	0.965446	0.5	0.317365	1
Mitsuokella multacida	0.0164101	0.0830795	-0.0502594	0.629502	0.791619	0.75	0.239521	1
Streptococcus salivarius	0.0454269	0.118319	-0.027465	0.221909	0.436887	1	0.107784	1
Gemella sanguinis	0.0398284	0.215133	-0.135476	0.656106	0.801939	1	0.185629	1
Streptococcus infantis	0.0663213	0.155227	-0.0225845	0.143719	0.360371	1	0.0898204	1
Agathobaculum butyriciproducens	0.0541687	0.157325	-0.0489873	0.303383	0.518668	1	0.11976	1
Holdemanella biformis	0.0548194	0.157975	-0.0483366	0.297611	0.518668	1	0.113772	1
Ruthenibacterium lactatiformans	0.0232452	0.126401	-0.0799108	0.658736	0.801939	1	0.203593	1
Turicimonas muris	0.0754385	0.178594	-0.0277175	0.151763	0.372231	1	0.0718563	1
Veillonella infantium	0.0535299	0.156686	-0.0496261	0.309121	0.519323	1	0.125749	1
Haemophilus sp HMSC71H05	0.0164444	0.1196	-0.0867116	0.754704	0.83967	1	0.245509	1
Alistipes inops	0.00928648	0.112442	-0.0938695	0.859946	0.926096	1	0.293413	1
Coprobacter secundus	0.00526322	0.108419	-0.0978928	0.920343	0.948575	1	0.311377	1
Desulfovibrionaceae bacterium	0.00552593	0.108682	-0.0976301	0.916382	0.948575	1	0.305389	1
Dielma fastidiosa	0.0103974	0.113553	-0.0927586	0.843396	0.916816	1	0.287425	1
Eisenbergiella tayi	0.0609629	0.164119	-0.0421931	0.246743	0.460587	1	0.101796	1
Ruminococcaceae bacterium D5	0.020791	0.123947	-0.082365	0.692822	0.813944	1	0.221557	1
Asaccharobacter celatus	0.0438102	0.146966	-0.0593458	0.405187	0.591925	1	0.149701	1
Actinomyces sp ICM47	0.0216461	0.124802	-0.0815099	0.68087	0.811497	1	0.215569	1
Intestinibacter bartlettii	0.0961559	0.199312	-0.00700007	0.0677054	0.255334	1	0.0419162	1
Veillonella sp T11011 6	0.0412422	0.144398	-0.0619138	0.433274	0.611681	1	0.167665	1
Actinomyces sp HMSC035G02	0.0216461	0.124802	-0.0815099	0.68087	0.811497	1	0.209581	1
Streptococcus anginosus group	0.0424702	0.145626	-0.0606858	0.419705	0.597546	1	0.155689	1
Prevotella copri	0.0545376	0.105973	0.00310188	0.0376945	0.197896	1	0.0598802	2
Streptococcus australis	0.195617	0.370921	0.020312	0.0287382	0.197896	1	0.00598802	2
Clostridium bolteae	0.105278	0.194184	0.016372	0.0202927	0.184494	1	0.0299401	2
Klebsiella variicola	0.0790861	0.151978	0.00619425	0.0334601	0.197896	1	0.0479042	2
Streptococcus oralis	0.137522	0.240678	0.0343661	0.00897725	0.127112	1	0.0179641	2
Escherichia coli	0.109769	0.212925	0.00661267	0.0370144	0.197896	1	0.0359281	2
Klebsiella quasipneumoniae	0.11701	0.220166	0.013854	0.026203	0.197896	1	0.0239521	2
Veillonella atypica	0.0891421	0.140578	0.0377063	0.000681866	0.0381845	1	0.011976	3
Clostridium ramosum	0.108131	0.16747	0.0487929	0.000354796	0.0298028	1	0	3
