## Supplementary Tables for "Towards a Health-Associated Core Keystone (HACK) index for the human gut microbiome": SupplementaryTable9.xlsx

### Sheet: Sheet1
Supplementary Table 9: Results of the Random Effects Model with where in the effect-sizes were computed using Robust Linear Regression models between the taxon abundance at Tx and the Follow-up distance only within non-diseased Controls. A and B show the associations with Follow-up distances computed using the Aitchison and Bray-Curtis Distance measures. For each measure, listed are Summarized Ef…
A. Aitchison Follow-up Distance	Summarized Effect Size	Effect Size Confidence Intervals		P-Value	Q-value (P-value BH Corrected)	Consistency	Stability Score	Directionality
Taxon		Upper Bound	Lower Bound
Faecalibacterium prausnitzii	-0.137248	-0.0708389	-0.203658	5.10739e-05	0.000740572	0.823529	0.971098	-3
Fusicatenibacter saccharivorans	-0.0682207	-0.0116531	-0.124788	0.0180924	0.0715474	0.705882	0.763006	-3
Alistipes shahii	-0.0960747	-0.0532459	-0.138904	1.09938e-05	0.000318819	0.823529	0.965318	-3
Alistipes putredinis	-0.114783	-0.0701149	-0.15945	4.74088e-07	2.06228e-05	0.823529	0.988439	-3
Odoribacter splanchnicus	-0.121919	-0.0740087	-0.169829	6.1131e-07	2.12736e-05	0.823529	0.99422	-3
Coprococcus catus	-0.0807611	-0.0506007	-0.110922	1.53568e-07	8.90694e-06	0.941176	0.976879	-3
Eubacterium siraeum	-0.115851	-0.0856904	-0.146011	5.13181e-14	8.92935e-12	0.764706	1	-3
Eubacterium ramulus	-0.0625622	-0.0324018	-0.0927226	4.79129e-05	0.000740572	0.764706	0.901734	-3
Parabacteroides distasonis	-0.0830544	-0.0318599	-0.134249	0.00147422	0.0111528	0.764706	0.884393	-3
Coprococcus eutactus	-0.0833216	-0.0531283	-0.113515	6.34772e-08	5.52252e-06	0.882353	0.982659	-3
Bacteroides uniformis	-0.100109	-0.0543327	-0.145885	1.81678e-05	0.0004516	0.764706	0.953757	-3
Parabacteroides merdae	-0.0602301	-0.0207105	-0.0997498	0.00281644	0.0190594	0.705882	0.797688	-3
Roseburia hominis	-0.0918648	-0.0491608	-0.134569	2.48378e-05	0.000540222	0.823529	0.947977	-3
Ruminococcus bromii	-0.0654775	-0.0262224	-0.104733	0.00107846	0.00893577	0.823529	0.855491	-3
Roseburia faecis	-0.075028	-0.0208351	-0.129221	0.00665773	0.0357506	0.733333	0.820809	-3
Roseburia intestinalis	-0.0799506	-0.0391976	-0.120704	0.000120491	0.00161273	0.8125	0.924855	-3
Bacteroides caccae	-0.0676931	-0.023226	-0.11216	0.00284796	0.0190594	0.75	0.83237	-3
Coprococcus comes	-0.0769901	-0.0318117	-0.122168	0.000837659	0.00809737	0.933333	0.907514	-3
Butyricimonas virosa	-0.0535877	-0.00787975	-0.0992956	0.0215704	0.0834055	0.823529	0.739884	-3
Bacteroides cellulosilyticus	-0.0714791	-0.0230249	-0.119933	0.0038363	0.0230178	0.647059	0.809249	-3
Alistipes finegoldii	-0.0763771	-0.0343168	-0.118437	0.000372142	0.00431685	0.823529	0.895954	-3
Barnesiella intestinihominis	-0.0668512	-0.0270071	-0.106695	0.00100734	0.00876635	0.764706	0.849711	-3
Adlercreutzia equolifaciens	-0.0494082	-0.0192145	-0.0796019	0.00134019	0.0105997	0.647059	0.774566	-3
Intestinimonas butyriciproducens	-0.0878608	-0.0374537	-0.138268	0.000634868	0.00649806	0.705882	0.890173	-3
Eubacterium ventriosum	-0.0710576	-0.0176624	-0.124453	0.00909943	0.0396996	0.705882	0.780347	-3
Ruminococcus lactaris	-0.0652647	-0.0342245	-0.096305	3.77245e-05	0.000656407	0.875	0.930636	-3
Bacteroides intestinalis	-0.057572	-0.0269438	-0.0882002	0.000229459	0.00285185	0.625	0.83815	-3
Bacteroides dorei	-0.0717554	-0.0202815	-0.123229	0.00629093	0.0353104	0.769231	0.82659	-3
Bacteroides massiliensis	-0.052396	-0.0106867	-0.0941053	0.013811	0.0572169	0.769231	0.745665	-3
Turicibacter sanguinis	-0.0534567	-0.0115501	-0.0953634	0.0124137	0.0526825	0.8	0.757225	-3
Akkermansia muciniphila	-0.070628	-0.0285319	-0.112724	0.00100763	0.00876635	0.823529	0.867052	-3
Parabacteroides johnsonii	-0.0383133	-0.00748494	-0.0691416	0.0148576	0.0601214	0.733333	0.699422	-3
Methanobrevibacter smithii	-0.0720397	-0.0382054	-0.105874	3.00431e-05	0.000580833	0.733333	0.919075	-3
Agathobaculum butyriciproducens	-0.0980917	-0.0243536	-0.17183	0.00912634	0.0396996	0.875	0.872832	-3
Ruminococcus bicirculans	-0.115669	-0.0380715	-0.193267	0.00348264	0.0216421	0.875	0.913295	-3
Oscillibacter sp 57 20	-0.135906	-0.0512483	-0.220563	0.00165267	0.0119819	1	0.959538	-3
Oscillibacter sp CAG 241	-0.148886	-0.0394918	-0.258281	0.0076414	0.0369335	1	0.936416	-3
Alistipes inops	-0.077325	-0.0211423	-0.133508	0.00698575	0.0357506	1	0.861272	-3
Anaeromassilibacillus sp An250	-0.100314	-0.0441312	-0.156497	0.000466126	0.00506913	1	0.942197	-3
Ruminococcaceae bacterium D5	-0.0792593	-0.0218117	-0.136707	0.00684848	0.0357506	0.857143	0.843931	-3
Lawsonibacter asaccharolyticus	-0.114393	-0.0297345	-0.199052	0.00808845	0.0370899	0.75	0.878613	-3
Roseburia inulinivorans	-0.0535157	-0.00343121	-0.1036	0.0362388	0.126111	0.647059	0.693642	-2
Eubacterium eligens	-0.0651445	-0.00337958	-0.126909	0.0387146	0.132085	0.692308	0.716763	-2
Bacteroides vulgatus	-0.0517259	-0.00437417	-0.0990776	0.0322726	0.122075	0.769231	0.705202	-2
Lachnospira pectinoschiza	-0.061685	-0.00435458	-0.119015	0.0349588	0.126111	0.8	0.734104	-2
Bacteroides eggerthii	-0.041776	-0.00187452	-0.0816775	0.0401657	0.134401	0.705882	0.66474	-2
Desulfovibrionaceae bacterium	-0.0601793	-0.00399653	-0.116362	0.035783	0.126111	0.75	0.722543	-2
Eubacterium rectale	-0.0366185	0.0193732	-0.0926101	0.199908	0.399816	0.705882	0.578035	-1
Anaerostipes hadrus	-0.0309111	0.0300986	-0.0919208	0.320694	0.547153	0.705882	0.508671	-1
Slackia isoflavoniconvertens	-0.00328043	0.0372834	-0.0438443	0.87406	0.917876	0.588235	0.34104	-1
Bifidobacterium bifidum	-0.00462631	0.0565309	-0.0657835	0.882135	0.91911	0.705882	0.346821	-1
Ruminococcus torques	-0.0119387	0.0385937	-0.062471	0.643323	0.782784	0.529412	0.375723	-1
Bacteroides stercoris	-0.0364919	0.00250156	-0.0754853	0.0666205	0.199862	0.764706	0.647399	-1
Desulfovibrio piger	-0.0278306	0.0271048	-0.0827661	0.320745	0.547153	0.647059	0.491329	-1
Haemophilus parainfluenzae	-0.0226459	0.0298594	-0.0751512	0.397917	0.613161	0.647059	0.445087	-1
Parasutterella excrementihominis	-0.0267179	0.00344255	-0.0568783	0.0825194	0.227911	0.588235	0.572254	-1
Bacteroides nordii	-0.0426829	0.00104434	-0.0864101	0.0557283	0.179569	0.5625	0.630058	-1
Dorea longicatena	-0.0348409	0.0242542	-0.093936	0.247868	0.473946	0.588235	0.531792	-1
Dialister invisus	-0.0287721	0.0218053	-0.0793494	0.264863	0.498024	0.705882	0.526012	-1
Dorea formicigenerans	-0.00654681	0.0469435	-0.0600371	0.810419	0.875468	0.529412	0.352601	-1
Parabacteroides goldsteinii	-0.0110612	0.0433215	-0.0654439	0.690153	0.811396	0.6875	0.381503	-1
Phascolarctobacterium succinatutens	-0.0252325	0.0315941	-0.0820591	0.38415	0.613161	0.8125	0.479769	-1
Clostridium disporicum	-0.0193755	0.0385033	-0.0772542	0.511749	0.706701	0.733333	0.427746	-1
Bacteroides finegoldii	-0.0210575	0.0229089	-0.0650239	0.347877	0.576482	0.625	0.450867	-1
Bacteroides fragilis	-0.00579475	0.0441529	-0.0557424	0.820122	0.875468	0.625	0.358382	-1
Bacteroides thetaiotaomicron	-0.0530517	0.000284344	-0.106388	0.0512339	0.168202	0.75	0.687861	-1
Eubacterium hallii	-0.0263711	0.00658515	-0.0593274	0.116803	0.294547	0.615385	0.549133	-1
Blautia wexlerae	-0.0165757	0.0615132	-0.0946647	0.677384	0.807293	0.5	0.387283	-1
Holdemania filiformis	-0.0208754	0.037382	-0.0791329	0.482482	0.675249	0.588235	0.421965	-1
Clostridium leptum	-0.0344667	0.0282715	-0.0972049	0.281592	0.50336	0.588235	0.514451	-1
Bilophila wadsworthia	-0.0430818	0.0085799	-0.0947435	0.102163	0.269339	0.588235	0.595376	-1
Bacteroides clarus	-0.0106912	0.0807381	-0.10212	0.818725	0.875468	0.625	0.364162	-1
Alistipes indistinctus	-0.0360719	0.0181806	-0.0903244	0.192521	0.397669	0.647059	0.566474	-1
Christensenella minuta	-0.0229195	0.00747662	-0.0533156	0.139444	0.315107	0.75	0.554913	-1
Phascolarctobacterium faecium	-0.0351558	0.015895	-0.0862066	0.177107	0.385208	0.625	0.560694	-1
Alistipes onderdonkii	-0.0356197	0.0489898	-0.120229	0.409301	0.613161	0.733333	0.50289	-1
Bacteroides plebeius	-0.00225708	0.073633	-0.0781472	0.953516	0.964603	0.666667	0.33526	-1
Veillonella dispar	-0.0239227	0.00660875	-0.0544541	0.124608	0.297011	0.5625	0.537572	-1
Bacteroides galacturonicus	-0.0574091	0.0055853	-0.120403	0.074069	0.211279	1	0.710983	-1
Allisonella histaminiformans	-0.0203967	0.0648501	-0.105643	0.639103	0.782784	0.764706	0.410405	-1
Victivallis vadensis	-0.0469622	0.0234682	-0.117393	0.191253	0.397669	0.785714	0.606936	-1
Butyricimonas synergistica	-0.0286943	0.0288404	-0.086229	0.328325	0.554646	0.692308	0.49711	-1
Streptococcus gordonii	-0.0260524	0.0331776	-0.0852823	0.388636	0.613161	0.75	0.468208	-1
Butyrivibrio crossotus	-0.0288461	0.00846579	-0.066158	0.129706	0.304984	0.8	0.589595	-1
Bacteroides faecis	-0.0272142	0.0428165	-0.0972449	0.44627	0.641743	0.636364	0.456647	-1
Streptococcus vestibularis	-0.0158018	0.0677713	-0.099375	0.710946	0.830232	0.75	0.393064	-1
Streptococcus infantis	-0.0285083	0.0713919	-0.128408	0.57595	0.747875	0.714286	0.433526	-1
Blautia obeum	-0.047911	0.00827176	-0.104094	0.0946428	0.253352	0.75	0.65896	-1
Ruthenibacterium lactatiformans	-0.0688303	0.0555124	-0.193173	0.277946	0.50336	0.75	0.612717	-1
Turicimonas muris	-0.0407968	0.0210899	-0.102684	0.196343	0.397669	1	0.618497	-1
Haemophilus sp HMSC71H05	-0.0480264	0.0366312	-0.132684	0.266185	0.498024	1	0.601156	-1
Dialister sp CAG 357	-0.0573134	0.0520811	-0.166708	0.304489	0.529811	0.666667	0.583815	-1
Eubacterium sp CAG 38	-0.0447562	0.0646383	-0.154151	0.422626	0.623194	0.666667	0.520231	-1
Firmicutes bacterium CAG 110	-0.0979807	0.0145658	-0.210527	0.0879513	0.239118	1	0.768786	-1
Firmicutes bacterium CAG 170	-0.0826402	0.0267544	-0.192035	0.138708	0.315107	1	0.728324	-1
Firmicutes bacterium CAG 83	-0.104163	0.00523147	-0.213558	0.0620086	0.192669	1	0.803468	-1
Firmicutes bacterium CAG 95	-0.105849	0.00354589	-0.215243	0.0579027	0.183183	1	0.815029	-1
Proteobacteria bacterium CAG 139	-0.0604848	0.0489097	-0.169879	0.278509	0.50336	1	0.635838	-1
Roseburia sp CAG 182	-0.0275807	0.0818364	-0.136998	0.621273	0.777709	0.666667	0.416185	-1
Coprobacter secundus	-0.0298308	0.0802431	-0.139905	0.595305	0.76164	0.857143	0.439306	-1
Dielma fastidiosa	-0.0366975	0.0605598	-0.133955	0.459578	0.650135	0.625	0.473988	-1
Eisenbergiella massiliensis	-0.0188802	0.109987	-0.147748	0.773996	0.847015	0.75	0.398844	-1
Monoglobus pectinilyticus	-0.0457082	0.0117394	-0.103156	0.118891	0.29548	0.714286	0.624277	-1
Asaccharobacter celatus	-0.0939104	0.043889	-0.23171	0.181642	0.390193	0.75	0.67052	-1
Ruminococcaceae bacterium D16	-0.0367308	0.0479268	-0.121388	0.395114	0.613161	1	0.543353	-1
Bacteroides sp CAG 144	-0.101754	0.00768179	-0.21119	0.0683965	0.201712	1	0.786127	-1
Clostridium sp CAG 167	-0.086206	0.0231885	-0.195601	0.122465	0.295958	0.666667	0.682081	-1
Clostridium sp CAG 58	-0.0720815	0.037313	-0.181476	0.196549	0.397669	1	0.676301	-1
Firmicutes bacterium CAG 94	-0.025078	0.164953	-0.215109	0.795904	0.865545	0.666667	0.404624	-1
Roseburia sp CAG 303	-0.10272	0.00667491	-0.212114	0.0657135	0.199862	1	0.791908	-1
Roseburia sp CAG 309	-0.0702932	0.0391206	-0.179707	0.207964	0.411201	0.666667	0.641618	-1
Intestinibacter bartlettii	-0.0106569	0.0556156	-0.0769293	0.752632	0.847015	0.714286	0.369942	-1
Romboutsia ilealis	-0.0495677	0.0256489	-0.124784	0.19649	0.397669	1	0.653179	-1
Veillonella sp T11011 6	-0.0362357	0.0563639	-0.128835	0.443102	0.641743	0.666667	0.485549	-1
Butyrivibrio sp CAG 318	-0.0331124	0.0952891	-0.161514	0.61325	0.777709	1	0.462428	-1
Firmicutes bacterium CAG 238	-0.1017	0.0267012	-0.230102	0.12057	0.29548	1	0.751445	-1
Bacteroides salyersiae	0.00862024	0.0666479	-0.0494074	0.770929	0.847015	0.529412	0.277457	1
Gordonibacter pamelaeae	0.0249567	0.10789	-0.0579763	0.555322	0.732015	0.5625	0.184971	1
Bifidobacterium longum	0.0265373	0.0641486	-0.0110739	0.166699	0.36716	0.705882	0.104046	1
Flavonifractor plautii	0.00298184	0.0694657	-0.063502	0.929952	0.949109	0.588235	0.312139	1
Clostridium symbiosum	0.0459631	0.102455	-0.0105286	0.110784	0.287709	0.588235	0.0578035	1
Collinsella aerofaciens	0.00558867	0.043548	-0.0323707	0.772917	0.847015	0.529412	0.283237	1
Bacteroides ovatus	0.00556963	0.0713057	-0.0601664	0.868108	0.917876	0.411765	0.289017	1
Eggerthella lenta	0.0146178	0.0721369	-0.0429012	0.618411	0.777709	0.411765	0.231214	1
Rothia mucilaginosa	0.0406722	0.0978094	-0.016465	0.162965	0.363538	0.666667	0.0693642	1
Streptococcus thermophilus	0.0118104	0.0638659	-0.0402451	0.656552	0.793334	0.5	0.248555	1
Bifidobacterium adolescentis	0.000592985	0.0666664	-0.0654804	0.985966	0.985966	0.4375	0.32948	1
Prevotella copri	0.118545	0.252114	-0.0150234	0.0819445	0.227911	0.538462	0.0346821	1
Bifidobacterium pseudocatenulatum	0.00454542	0.0707066	-0.0616158	0.892886	0.924774	0.466667	0.300578	1
Veillonella parvula	0.0549833	0.12724	-0.0172733	0.13585	0.315107	0.571429	0.0520231	1
Clostridium clostridioforme	0.0197815	0.0616878	-0.0221248	0.35487	0.577079	0.636364	0.144509	1
Paraprevotella clara	0.0231062	0.097196	-0.0509836	0.541035	0.728478	0.352941	0.208092	1
Coprobacillus cateniformis	0.0436029	0.11338	-0.0261741	0.220666	0.431414	0.625	0.0809249	1
Clostridium spiroforme	0.00422833	0.057198	-0.0487413	0.875674	0.917876	0.5	0.294798	1
Bacteroides coprocola	0.0245263	0.101238	-0.0521855	0.530896	0.721687	0.461538	0.196532	1
Clostridium citroniae	0.00827883	0.0432057	-0.026648	0.642234	0.782784	0.666667	0.254335	1
Clostridium lavalense	0.0123733	0.0641237	-0.0393771	0.639342	0.782784	0.454545	0.242775	1
Actinomyces odontolyticus	0.0173279	0.0659746	-0.0313189	0.485093	0.675249	0.727273	0.16763	1
Streptococcus sanguinis	0.0130854	0.0866195	-0.0604488	0.727259	0.838917	0.545455	0.265896	1
Acidaminococcus intestini	0.0207205	0.0876945	-0.0462535	0.544265	0.728478	0.529412	0.202312	1
Bifidobacterium dentium	0.0169046	0.0572579	-0.0234488	0.411614	0.613161	0.571429	0.179191	1
Megasphaera elsdenii	0.00284185	0.061875	-0.0561913	0.924829	0.949109	0.533333	0.317919	1
Lactobacillus ruminis	0.0843562	0.240474	-0.0717622	0.289583	0.508964	0.583333	0.0635838	1
Streptococcus australis	0.0323374	0.132827	-0.0681524	0.528229	0.721687	0.75	0.138728	1
Collinsella intestinalis	0.0125287	0.0897282	-0.0646708	0.750422	0.847015	0.375	0.271676	1
Prevotella stercorea	0.0343771	0.125396	-0.0566413	0.459138	0.650135	0.4375	0.150289	1
Clostridium hathewayi	0.0327716	0.0685197	-0.00297658	0.0723726	0.209881	0.888889	0.0462428	1
Megamonas funiformis	0.08439	0.189339	-0.0205586	0.11502	0.294317	0.5625	0.0404624	1
Mitsuokella multacida	0.0482093	0.214682	-0.118263	0.570312	0.746122	0.363636	0.16185	1
Gemella sanguinis	0.0410416	0.107763	-0.0256795	0.227966	0.440733	0.666667	0.0867052	1
Clostridium saccharolyticum	0.0380476	0.210277	-0.134182	0.665029	0.798035	0.285714	0.213873	1
Escherichia coli	0.0603822	0.17073	-0.049966	0.283502	0.50336	0.444444	0.109827	1
Holdemanella biformis	0.0340177	0.118313	-0.0502771	0.428969	0.627233	0.571429	0.132948	1
Enorma massiliensis	0.0366699	0.247551	-0.174211	0.733242	0.839369	0.333333	0.219653	1
Veillonella infantium	0.0309735	0.133759	-0.0718121	0.554777	0.732015	0.5	0.17341	1
Olsenella scatoligenes	0.0434975	0.288653	-0.201658	0.728025	0.838917	0.5	0.190751	1
Eubacterium sp CAG 180	0.0669888	0.31018	-0.176203	0.589276	0.759511	0.333333	0.156069	1
Eubacterium sp CAG 251	0.0505783	0.159973	-0.0588162	0.364838	0.587794	0.666667	0.115607	1
Roseburia sp CAG 471	0.00184808	0.111243	-0.107546	0.973586	0.979214	0.666667	0.323699	1
Sellimonas intestinalis	0.0186017	0.108701	-0.0714979	0.685736	0.811396	0.375	0.236994	1
Eubacterium sp OM08 24	0.0479865	0.162651	-0.0666778	0.412082	0.613161	0.5	0.127168	1
Blautia sp CAG 257	0.0562645	0.172152	-0.0596232	0.34131	0.571038	0.666667	0.0982659	1
Clostridium bolteae CAG 59	0.0338138	0.249329	-0.181701	0.758452	0.847015	0.333333	0.225434	1
Eubacterium sp CAG 274	0.0457599	0.155154	-0.0636346	0.412298	0.613161	0.666667	0.121387	1
Firmicutes bacterium CAG 145	0.00670053	0.162319	-0.148918	0.932745	0.949109	0.333333	0.306358	1
Prevotella sp CAG 279	0.221564	0.61513	-0.172002	0.269857	0.499523	1	0.0115607	1
Actinomyces sp ICM47	0.0588882	0.183544	-0.0657675	0.354498	0.577079	0.666667	0.0924855	1
Actinomyces sp HMSC035G02	0.108551	0.364136	-0.147035	0.40517	0.613161	0.5	0.0751445	1
Streptococcus anginosus group	0.0156082	0.116152	-0.0849358	0.76093	0.847015	0.5	0.260116	1
Clostridium bolteae	0.0934997	0.179607	0.00739219	0.0333185	0.123349	0.714286	0.0289017	2
Ruminococcus gnavus	0.0709613	0.123487	0.0184355	0.00810008	0.0370899	0.647059	0.017341	3
Clostridium innocuum	0.108154	0.179964	0.0363451	0.00315758	0.0203488	0.823529	0	3
Clostridium ramosum	0.0534235	0.0900772	0.0167697	0.00428094	0.0248294	1	0.00578035	3
Clostridium asparagiforme	0.0607556	0.105263	0.0162485	0.00746173	0.0369335	0.75	0.0231214	3
B. Bray-Curtis Follow-up Distance	Summarized Effect Size	Effect Size Confidence Intervals		P-Value	Q-value (P-value BH Corrected)	Consistency	Stability Score	Directionality
Taxon		Upper Bound	Lower Bound
Faecalibacterium prausnitzii	-0.113713	-0.0521466	-0.17528	0.000294558	0.0116385	0.764706	0.994186	-3
Alistipes putredinis	-0.0662347	-0.019328	-0.113141	0.00564756	0.0814191	0.823529	0.976744	-3
Eubacterium siraeum	-0.0753064	-0.0451459	-0.105467	9.89295e-07	0.000171148	0.705882	1	-3
Coprococcus eutactus	-0.0517215	-0.0175535	-0.0858894	0.00300836	0.0473134	0.823529	0.97093	-3
Roseburia intestinalis	-0.0593698	-0.0269165	-0.0918231	0.000336373	0.0116385	0.75	0.988372	-3
Ruminococcus lactaris	-0.0587485	-0.0277043	-0.0897927	0.000208026	0.0116385	0.75	0.982558	-3
Odoribacter splanchnicus	-0.0609655	-0.0091181	-0.112813	0.0211861	0.203622	0.647059	0.947674	-2
Bacteroides stercoris	-0.0341327	-0.0039678	-0.0642976	0.0265704	0.241931	0.764706	0.895349	-2
Roseburia hominis	-0.0469897	-0.00122117	-0.0927583	0.0441927	0.309259	0.647059	0.883721	-2
Eubacterium ventriosum	-0.0415214	-0.00211379	-0.0809289	0.038914	0.292701	0.705882	0.889535	-2
Allisonella histaminiformans	-0.0490467	-0.00813666	-0.0899567	0.0187843	0.203622	0.705882	0.94186	-2
Parabacteroides johnsonii	-0.0383877	-0.00755942	-0.0692161	0.0146642	0.181208	0.733333	0.924419	-2
Agathobaculum butyriciproducens	-0.107182	-0.00254085	-0.211823	0.0446906	0.309259	0.75	0.959302	-2
Fusicatenibacter saccharivorans	-0.0517034	0.00155168	-0.104959	0.0570592	0.329041	0.705882	0.901163	-1
Alistipes shahii	-0.0364629	0.010692	-0.0836179	0.129631	0.525565	0.705882	0.813953	-1
Eubacterium rectale	-0.0392278	0.0285651	-0.107021	0.256745	0.683338	0.705882	0.744186	-1
Anaerostipes hadrus	-0.0281226	0.0883256	-0.144571	0.635972	0.846332	0.470588	0.55814	-1
Slackia isoflavoniconvertens	-0.0159212	0.0458577	-0.0777001	0.613483	0.836029	0.470588	0.52907	-1
Coprococcus catus	-0.0354032	0.0176641	-0.0884705	0.191021	0.612395	0.647059	0.755814	-1
Roseburia inulinivorans	-0.0455377	0.00546589	-0.0965413	0.0801319	0.396136	0.588235	0.848837	-1
Flavonifractor plautii	-0.000631248	0.108435	-0.109697	0.990949	0.990949	0.411765	0.418605	-1
Desulfovibrio piger	-0.0026987	0.0732358	-0.0786332	0.944467	0.9748	0.529412	0.436047	-1
Haemophilus parainfluenzae	-0.00516983	0.0486678	-0.0590074	0.850713	0.908478	0.529412	0.453488	-1
Parasutterella excrementihominis	-0.0134027	0.0167655	-0.0435709	0.383893	0.764825	0.470588	0.540698	-1
Bacteroides nordii	-0.0220786	0.00828849	-0.0524457	0.154156	0.555603	0.5625	0.709302	-1
Eubacterium ramulus	-0.0213167	0.0088557	-0.0514892	0.166142	0.586581	0.470588	0.680233	-1
Parabacteroides distasonis	-0.0398512	0.0104228	-0.0901252	0.120274	0.525565	0.529412	0.773256	-1
Dorea longicatena	-0.00103897	0.068747	-0.0708249	0.976721	0.98844	0.411765	0.424419	-1
Bacteroides uniformis	-0.0665815	0.00100451	-0.134167	0.0535036	0.323773	0.705882	0.936047	-1
Dialister invisus	-0.0384342	0.014102	-0.0909704	0.151612	0.555603	0.647059	0.802326	-1
Parabacteroides merdae	-0.035235	0.000646646	-0.0711166	0.0542741	0.323773	0.647059	0.854651	-1
Ruminococcus bromii	-0.0138699	0.0261307	-0.0538704	0.496758	0.764825	0.588235	0.552326	-1
Parabacteroides goldsteinii	-0.00477255	0.0401904	-0.0497355	0.835199	0.903058	0.5625	0.459302	-1
Phascolarctobacterium succinatutens	-0.0109894	0.0193621	-0.0413409	0.477922	0.764825	0.6875	0.546512	-1
Roseburia faecis	-0.0583892	0.011429	-0.128208	0.101188	0.460669	0.6	0.860465	-1
Bacteroides fragilis	-0.00225195	0.0422967	-0.0468007	0.921077	0.965735	0.5625	0.44186	-1
Bacteroides caccae	-0.0303949	0.0377568	-0.0985465	0.382052	0.764825	0.6875	0.69186	-1
Coprococcus comes	-0.0398296	0.0198904	-0.0995496	0.191152	0.612395	0.733333	0.790698	-1
Bacteroides thetaiotaomicron	-0.0344205	0.0184422	-0.0872832	0.201887	0.621777	0.6875	0.761628	-1
Eubacterium eligens	-0.0269357	0.037436	-0.0913074	0.412143	0.764825	0.615385	0.662791	-1
Bacteroides vulgatus	-0.0367116	0.0200422	-0.0934654	0.204863	0.621777	0.615385	0.75	-1
Lachnospira pectinoschiza	-0.0455487	0.0125866	-0.103684	0.124632	0.525565	0.8	0.837209	-1
Bifidobacterium pseudocatenulatum	-0.0103476	0.0621953	-0.0828905	0.779806	0.903058	0.466667	0.482558	-1
Blautia wexlerae	-0.0100647	0.0499312	-0.0700606	0.74231	0.903058	0.5	0.494186	-1
Butyricimonas virosa	-0.0145359	0.0323049	-0.0613766	0.543037	0.798772	0.705882	0.569767	-1
Bacteroides cellulosilyticus	-0.0297978	0.0323184	-0.091914	0.347107	0.760121	0.529412	0.651163	-1
Holdemania filiformis	-0.00387612	0.0555178	-0.06327	0.89822	0.947513	0.470588	0.447674	-1
Barnesiella intestinihominis	-0.0356305	0.0103556	-0.0816167	0.128863	0.525565	0.647059	0.80814	-1
Bacteroides eggerthii	-0.0192937	0.0245401	-0.0631275	0.388308	0.764825	0.705882	0.627907	-1
Adlercreutzia equolifaciens	-0.0103818	0.0597277	-0.0804912	0.77164	0.903058	0.588235	0.5	-1
Bilophila wadsworthia	-0.0253842	0.0355775	-0.086346	0.414431	0.764825	0.529412	0.622093	-1
Bacteroides clarus	-0.00797911	0.0847245	-0.100683	0.866035	0.919166	0.5625	0.47093	-1
Intestinimonas butyriciproducens	-0.060046	0.00720981	-0.127302	0.0801431	0.396136	0.588235	0.877907	-1
Bacteroides intestinalis	-0.0228135	0.0160945	-0.0617215	0.250468	0.683338	0.625	0.686047	-1
Phascolarctobacterium faecium	-0.00624771	0.0478766	-0.060372	0.821012	0.903058	0.4375	0.465116	-1
Bacteroides dorei	-0.0223558	0.0159122	-0.0606239	0.252213	0.683338	0.538462	0.674419	-1
Bacteroides massiliensis	-0.0212778	0.0239369	-0.0664925	0.356346	0.761084	0.538462	0.593023	-1
Alistipes onderdonkii	-0.0183226	0.115839	-0.152484	0.78895	0.903058	0.533333	0.517442	-1
Bacteroides plebeius	-0.0139428	0.110304	-0.13819	0.825915	0.903058	0.666667	0.511628	-1
Turicibacter sanguinis	-0.0212904	0.0180846	-0.0606653	0.28925	0.744239	0.6	0.633721	-1
Veillonella dispar	-0.0144339	0.0161544	-0.0450221	0.355038	0.761084	0.5625	0.563953	-1
Bacteroides galacturonicus	-0.0501898	0.0151491	-0.115529	0.132186	0.525565	0.571429	0.825581	-1
Megasphaera elsdenii	-0.00204036	0.0771785	-0.0812593	0.959739	0.982455	0.6	0.430233	-1
Victivallis vadensis	-0.0262401	0.0400543	-0.0925344	0.437881	0.764825	0.642857	0.668605	-1
Akkermansia muciniphila	-0.0446602	0.0249623	-0.114283	0.208666	0.6224	0.647059	0.77907	-1
Butyricimonas synergistica	-0.0117961	0.0476776	-0.0712698	0.697466	0.90046	0.538462	0.505814	-1
Methanobrevibacter smithii	-0.0271477	0.00832969	-0.0626252	0.13367	0.525565	0.6	0.738372	-1
Prevotella stercorea	-0.00804597	0.04493	-0.0610219	0.765949	0.903058	0.625	0.488372	-1
Butyrivibrio crossotus	-0.0143456	0.0201179	-0.0488092	0.414588	0.764825	0.666667	0.581395	-1
Bacteroides faecis	-0.025454	0.0269845	-0.0778924	0.341412	0.759445	0.545455	0.639535	-1
Holdemanella biformis	-0.0153974	0.127063	-0.157857	0.832234	0.903058	0.285714	0.476744	-1
Ruminococcus bicirculans	-0.132783	0.0769255	-0.342492	0.214603	0.629259	0.75	0.906977	-1
Ruthenibacterium lactatiformans	-0.106294	0.150319	-0.362907	0.416877	0.764825	0.75	0.831395	-1
Turicimonas muris	-0.0242235	0.0376632	-0.0861103	0.442984	0.764825	0.666667	0.656977	-1
Oscillibacter sp 57 20	-0.0839623	0.000695243	-0.16862	0.0519114	0.323773	1	0.965116	-1
Haemophilus sp HMSC71H05	-0.0420791	0.0772266	-0.161385	0.48939	0.764825	0.75	0.726744	-1
Firmicutes bacterium CAG 110	-0.0839176	0.0812069	-0.249042	0.319216	0.744239	1	0.843023	-1
Firmicutes bacterium CAG 170	-0.0714604	0.0470007	-0.189922	0.237076	0.683338	0.666667	0.819767	-1
Firmicutes bacterium CAG 83	-0.0424238	0.0669707	-0.151818	0.447204	0.764825	1	0.767442	-1
Firmicutes bacterium CAG 95	-0.0529913	0.0564033	-0.162386	0.342409	0.759445	1	0.796512	-1
Oscillibacter sp CAG 241	-0.0951801	0.0142144	-0.204575	0.0881399	0.423561	1	0.953488	-1
Roseburia sp CAG 182	-0.0246543	0.0847402	-0.134049	0.658693	0.863287	0.666667	0.575581	-1
Roseburia sp CAG 471	-0.0169517	0.0924428	-0.126346	0.761345	0.903058	0.666667	0.523256	-1
Alistipes inops	-0.0474416	0.00874109	-0.103624	0.0979191	0.457838	0.75	0.866279	-1
Anaeromassilibacillus sp An250	-0.0557708	0.000411947	-0.111954	0.0517036	0.323773	0.75	0.918605	-1
Coprobacter secundus	-0.0219314	0.0383925	-0.0822554	0.476114	0.764825	0.714286	0.645349	-1
Desulfovibrionaceae bacterium	-0.0250844	0.0311172	-0.081286	0.38169	0.764825	0.5	0.604651	-1
Dielma fastidiosa	-0.030501	0.0525956	-0.113598	0.471886	0.764825	0.75	0.703488	-1
Eisenbergiella massiliensis	-0.0253469	0.0442749	-0.0949688	0.475502	0.764825	0.5	0.610465	-1
Monoglobus pectinilyticus	-0.0226045	0.0348431	-0.080052	0.440584	0.764825	0.571429	0.616279	-1
Ruminococcaceae bacterium D5	-0.0536299	0.00381764	-0.111078	0.0672924	0.3638	0.857143	0.912791	-1
Lawsonibacter asaccharolyticus	-0.0423575	0.0423319	-0.127047	0.326949	0.744239	0.75	0.732558	-1
Asaccharobacter celatus	-0.0548513	0.085975	-0.195677	0.445226	0.764825	0.5	0.715116	-1
Ruminococcaceae bacterium D16	-0.0312106	0.053447	-0.115868	0.46994	0.764825	1	0.72093	-1
Bacteroides sp CAG 144	-0.0712666	0.0702442	-0.212777	0.323612	0.744239	0.666667	0.784884	-1
Clostridium sp CAG 167	-0.0273906	0.0820039	-0.136785	0.623609	0.836312	0.666667	0.598837	-1
Roseburia sp CAG 303	-0.0811279	0.0282666	-0.190522	0.146078	0.549379	1	0.930233	-1
Roseburia sp CAG 309	-0.0212085	0.13851	-0.180927	0.794666	0.903058	0.666667	0.534884	-1
Veillonella sp T11011 6	-0.0232189	0.0694096	-0.115847	0.623216	0.836312	0.666667	0.587209	-1
Butyrivibrio sp CAG 318	-0.0340023	0.0943992	-0.162404	0.603745	0.836029	1	0.697674	-1
Firmicutes bacterium CAG 238	-0.0767247	0.0516768	-0.205126	0.241538	0.683338	1	0.872093	-1
Bacteroides salyersiae	0.0400105	0.144598	-0.0645769	0.453378	0.764825	0.588235	0.162791	1
Gordonibacter pamelaeae	0.0461535	0.175228	-0.0829211	0.48341	0.764825	0.6875	0.127907	1
Bifidobacterium bifidum	0.0115276	0.0848271	-0.061772	0.757902	0.903058	0.411765	0.360465	1
Ruminococcus torques	0.0316161	0.0768665	-0.0136343	0.170871	0.591213	0.529412	0.122093	1
Clostridium symbiosum	0.0383691	0.0974461	-0.0207079	0.203036	0.621777	0.588235	0.104651	1
Dorea formicigenerans	0.0168928	0.091791	-0.0580054	0.658448	0.863287	0.647059	0.296512	1
Bacteroides ovatus	0.0376845	0.112611	-0.0372417	0.324244	0.744239	0.411765	0.209302	1
Eggerthella lenta	0.0140206	0.108174	-0.0801325	0.770391	0.903058	0.647059	0.319767	1
Clostridium disporicum	0.0086098	0.0672792	-0.0500596	0.773632	0.903058	0.466667	0.366279	1
Bacteroides finegoldii	0.00638809	0.0636069	-0.0508307	0.826793	0.903058	0.5	0.377907	1
Streptococcus thermophilus	0.0233979	0.0678379	-0.021042	0.302103	0.744239	0.6875	0.19186	1
Bifidobacterium adolescentis	0.00716992	0.0667186	-0.0523788	0.813442	0.903058	0.375	0.383721	1
Prevotella copri	0.0300803	0.139884	-0.0797239	0.591322	0.831696	0.461538	0.261628	1
Veillonella parvula	0.0640083	0.132489	-0.00447226	0.0669567	0.3638	0.714286	0.0755814	1
Clostridium clostridioforme	0.021169	0.0832595	-0.0409214	0.503989	0.764825	0.636364	0.238372	1
Clostridium leptum	0.049948	0.158687	-0.0587908	0.367967	0.764825	0.411765	0.168605	1
Alistipes indistinctus	0.00155785	0.0471683	-0.0440526	0.946627	0.9748	0.470588	0.395349	1
Paraprevotella clara	0.0423748	0.115382	-0.0306325	0.255288	0.683338	0.647059	0.116279	1
Coprobacillus cateniformis	0.0183628	0.0764969	-0.0397713	0.535856	0.798772	0.4375	0.290698	1
Christensenella minuta	0.0158772	0.0462967	-0.0145423	0.306314	0.744239	0.625	0.244186	1
Clostridium spiroforme	0.0347557	0.0866104	-0.017099	0.188958	0.612395	0.625	0.110465	1
Bacteroides coprocola	0.018916	0.0844278	-0.0465958	0.571446	0.810329	0.538462	0.27907	1
Clostridium citroniae	0.0157899	0.0603912	-0.0288114	0.487762	0.764825	0.666667	0.25	1
Clostridium lavalense	0.0012155	0.0350432	-0.0326122	0.943855	0.9748	0.545455	0.401163	1
Streptococcus sanguinis	0.00867973	0.047807	-0.0304476	0.663719	0.863333	0.454545	0.354651	1
Acidaminococcus intestini	0.0307469	0.112039	-0.0505454	0.458506	0.764825	0.647059	0.174419	1
Bifidobacterium dentium	0.0763493	0.160665	-0.00796609	0.075933	0.396136	0.571429	0.0930233	1
Lactobacillus ruminis	0.111625	0.278212	-0.054962	0.189077	0.612395	0.75	0.0872093	1
Streptococcus australis	0.0277081	0.105299	-0.0498823	0.483979	0.764825	0.625	0.203488	1
Streptococcus gordonii	0.0221672	0.0814261	-0.0370916	0.463453	0.764825	0.625	0.232558	1
Clostridium bolteae	0.0330795	0.0973203	-0.0311613	0.312858	0.744239	0.857143	0.133721	1
Collinsella intestinalis	0.0285962	0.111707	-0.0545148	0.500076	0.764825	0.5	0.226744	1
Mitsuokella multacida	0.0258598	0.126274	-0.0745542	0.613732	0.836029	0.454545	0.284884	1
Clostridium saccharolyticum	0.0311091	0.138762	-0.0765438	0.571134	0.810329	0.428571	0.255814	1
Streptococcus vestibularis	0.0138283	0.102748	-0.075091	0.760515	0.903058	0.5	0.343023	1
Streptococcus infantis	0.00793783	0.0676053	-0.0517296	0.794291	0.903058	0.285714	0.389535	1
Escherichia coli	0.0264317	0.0944895	-0.041626	0.44654	0.764825	0.666667	0.197674	1
Blautia obeum	0.00622114	0.0624039	-0.0499616	0.828187	0.903058	0.625	0.372093	1
Enorma massiliensis	0.0458194	0.202215	-0.110576	0.565824	0.810329	0.5	0.186047	1
Veillonella infantium	0.0351301	0.1198	-0.0495394	0.4161	0.764825	0.75	0.151163	1
Olsenella scatoligenes	0.0294695	0.238126	-0.179187	0.781923	0.903058	0.5	0.302326	1
Dialister sp CAG 357	0.0366846	0.176352	-0.102983	0.606694	0.836029	0.333333	0.273256	1
Eubacterium sp CAG 180	0.0218266	0.179963	-0.13631	0.786759	0.903058	0.333333	0.337209	1
Eubacterium sp CAG 251	0.0374984	0.146933	-0.0719356	0.50184	0.764825	0.666667	0.156977	1
Eubacterium sp CAG 38	0.00160824	0.111003	-0.107786	0.977013	0.98844	0.333333	0.412791	1
Proteobacteria bacterium CAG 139	0.0349492	0.144344	-0.0744454	0.531206	0.798772	1	0.145349	1
Sellimonas intestinalis	0.00149921	0.142306	-0.139308	0.983351	0.989068	0.625	0.406977	1
Eubacterium sp OM08 24	0.0261588	0.110829	-0.0585115	0.544827	0.798772	0.75	0.215116	1
Blautia sp CAG 257	0.081226	0.190621	-0.0281685	0.145591	0.549379	1	0.0639535	1
Clostridium bolteae CAG 59	0.0587066	0.25978	-0.142366	0.567156	0.810329	0.333333	0.22093	1
Clostridium sp CAG 58	0.0143671	0.123762	-0.0950275	0.796865	0.903058	0.666667	0.313953	1
Eubacterium sp CAG 274	0.0579284	0.167323	-0.0514661	0.299329	0.744239	1	0.0988372	1
Firmicutes bacterium CAG 145	0.0157853	0.176636	-0.145066	0.847473	0.908478	0.666667	0.30814	1
Firmicutes bacterium CAG 94	0.0230134	0.180221	-0.134194	0.774176	0.903058	0.333333	0.331395	1
Prevotella sp CAG 279	0.124162	0.341735	-0.0934113	0.26336	0.690321	1	0.0813953	1
Actinomyces sp ICM47	0.0403536	0.119382	-0.0386744	0.316921	0.744239	0.666667	0.139535	1
Intestinibacter bartlettii	0.0113604	0.0809588	-0.0582379	0.749027	0.903058	0.571429	0.348837	1
Romboutsia ilealis	0.0111703	0.104848	-0.0825071	0.81521	0.903058	0.75	0.325581	1
Actinomyces sp HMSC035G02	0.0480184	0.32132	-0.225283	0.730575	0.903058	0.5	0.267442	1
Streptococcus anginosus group	0.0367771	0.137321	-0.0637669	0.473425	0.764825	0.5	0.180233	1
Bifidobacterium longum	0.0471853	0.0869798	0.00739087	0.0201266	0.203622	0.705882	0.0581395	2
Eubacterium hallii	0.0538341	0.0992146	0.00845355	0.0200683	0.203622	0.769231	0.0523256	2
Actinomyces odontolyticus	0.0533584	0.103481	0.00323543	0.0369352	0.290445	0.727273	0.0697674	2
Megamonas funiformis	0.0873519	0.167018	0.00768586	0.0316302	0.260572	0.75	0.0406977	2
Gemella sanguinis	0.074312	0.141852	0.00677204	0.0310459	0.260572	0.777778	0.0465116	2
Ruminococcus gnavus	0.0722272	0.117258	0.0271966	0.00166824	0.0320673	0.647059	0.0232558	3
Collinsella aerofaciens	0.0603106	0.104412	0.0162088	0.00735528	0.0978818	0.647059	0.0348837	3
Clostridium innocuum	0.120382	0.189799	0.0509658	0.000676399	0.0195028	0.823529	0.00581395	3
Rothia mucilaginosa	0.0489351	0.079903	0.0179672	0.00195418	0.0338073	0.666667	0.0290698	3
Clostridium ramosum	0.0745272	0.110275	0.038779	4.38683e-05	0.00379461	1	0	3
Clostridium hathewayi	0.0595264	0.0952746	0.0237783	0.00109985	0.0271821	0.777778	0.0174419	3
Clostridium asparagiforme	0.0723684	0.116867	0.0278697	0.00143509	0.0310338	0.875	0.0116279	3
