## Supplementary Tables for "Towards a Health-Associated Core Keystone (HACK) index for the human gut microbiome": SupplementaryTable10.xlsx

### Sheet: Sheet1
Supplementary Table 10: Results of the Random Effects Model with where in the effect-sizes were computed using Robust Linear Regression models between the taxon abundance at Tx and the Follow-up distance only within Subjects with Fiber intervention. A and B show the associations with Follow-up distances computed using the Aitchison and Bray-Curtis Distance measures. For each measure, listed are S…
A. Aitchison Follow-up Distance	Summarized Effect Size	Effect Size Confidence Intervals		P-Value	Q-value (P-value BH Corrected)	Consistency	Stability Score	Directionality
Taxon		Upper Bound	Lower Bound
Faecalibacterium prausnitzii	-0.0843731	-0.0324874	-0.136259	0.00143676	0.0367812	0.857143	0.976378	-3
Parabacteroides distasonis	-0.103937	-0.0520705	-0.155803	8.57796e-05	0.00548989	1	1	-3
Bacteroides uniformis	-0.114407	-0.0458271	-0.182986	0.0010767	0.0344544	0.714286	0.984252	-3
Phascolarctobacterium faecium	-0.0957797	-0.0438981	-0.147661	0.000296509	0.012651	0.857143	0.992126	-3
Odoribacter splanchnicus	-0.0727464	-0.0208803	-0.124613	0.00597763	0.127523	0.857143	0.968504	-2
Coprococcus comes	-0.0578891	-0.00601711	-0.109761	0.0287193	0.262576	0.714286	0.929134	-2
Eubacterium hallii	-0.0589773	-0.00710968	-0.110845	0.025839	0.255401	0.857143	0.937008	-2
Alistipes finegoldii	-0.0655926	-0.0137182	-0.117467	0.0132018	0.187759	0.714286	0.944882	-2
Bacteroides eggerthii	-0.0753686	-0.0186476	-0.132089	0.00920556	0.16833	0.714286	0.952756	-2
Blautia hydrogenotrophica	-0.0670595	-0.0151933	-0.118926	0.0112736	0.180377	1	0.96063	-2
Parabacteroides johnsonii	-0.0547798	-0.00155452	-0.108005	0.0436739	0.372684	1	0.92126	-2
Bacteroides salyersiae	-0.0364973	0.0153724	-0.0883669	0.167864	0.545235	0.714286	0.771654	-1
Fusicatenibacter saccharivorans	-0.0378637	0.0140192	-0.0897467	0.152612	0.545235	0.714286	0.779528	-1
Ruminococcus gnavus	-0.0194445	0.0480232	-0.0869122	0.572161	0.846735	0.857143	0.606299	-1
Bifidobacterium longum	-0.055054	0.0252236	-0.135332	0.178905	0.545235	0.714286	0.850394	-1
Eubacterium rectale	-0.0474625	0.00444099	-0.099366	0.0730906	0.46778	0.714286	0.858268	-1
Anaerostipes hadrus	-0.0373503	0.0145158	-0.0892165	0.158119	0.545235	0.857143	0.811024	-1
Slackia isoflavoniconvertens	-0.00575343	0.0804515	-0.0919584	0.895925	0.959901	0.571429	0.503937	-1
Coprococcus catus	-0.0268699	0.0250143	-0.0787542	0.310091	0.721665	0.571429	0.645669	-1
Flavonifractor plautii	-0.00552456	0.126487	-0.137536	0.934629	0.959901	0.428571	0.488189	-1
Eubacterium siraeum	-0.0430144	0.00885176	-0.0948805	0.104063	0.545235	0.714286	0.80315	-1
Haemophilus parainfluenzae	-0.00182884	0.0500373	-0.053695	0.944902	0.959901	0.428571	0.448819	-1
Parasutterella excrementihominis	-0.0422658	0.0527125	-0.137244	0.383103	0.72687	0.714286	0.724409	-1
Eubacterium ramulus	-0.0235846	0.0282816	-0.0754507	0.372803	0.72687	0.857143	0.685039	-1
Dorea longicatena	-0.0109899	0.0408762	-0.0628561	0.677925	0.885453	0.571429	0.551181	-1
Dorea formicigenerans	-0.0219966	0.0298696	-0.0738627	0.405846	0.742814	0.571429	0.629921	-1
Roseburia hominis	-0.0385754	0.0132908	-0.0904415	0.144917	0.545235	0.714286	0.787402	-1
Eggerthella lenta	-0.0241578	0.0277084	-0.0760239	0.361297	0.72687	0.714286	0.669291	-1
Ruminococcus bromii	-0.0798856	0.01988	-0.179651	0.116553	0.545235	0.714286	0.897638	-1
Clostridium disporicum	-0.0358085	0.0160577	-0.0876746	0.176004	0.545235	0.714286	0.76378	-1
Bacteroides finegoldii	-0.0514093	0.000456843	-0.103275	0.0520524	0.381749	0.714286	0.905512	-1
Roseburia faecis	-0.0286294	0.0233387	-0.0805974	0.280253	0.689854	0.714286	0.708661	-1
Streptococcus thermophilus	-0.0382292	0.013637	-0.0900953	0.14856	0.545235	0.571429	0.740157	-1
Roseburia intestinalis	-0.0449057	0.00696043	-0.0967719	0.0897086	0.521941	0.714286	0.818898	-1
Bacteroides fragilis	-0.0185016	0.0333645	-0.0703678	0.484455	0.78494	0.571429	0.598425	-1
Bacteroides thetaiotaomicron	-0.042354	0.00951219	-0.0942201	0.109486	0.545235	0.571429	0.748031	-1
Eubacterium eligens	-0.0326646	0.0444184	-0.109748	0.406226	0.742814	0.714286	0.700787	-1
Bacteroides vulgatus	-0.0116865	0.0401796	-0.0635527	0.658763	0.877178	0.714286	0.559055	-1
Lachnospira pectinoschiza	-0.0231114	0.0288196	-0.0750423	0.383066	0.72687	0.714286	0.661417	-1
Blautia wexlerae	-0.0671007	0.0254266	-0.159628	0.155211	0.545235	0.714286	0.866142	-1
Butyricimonas virosa	-0.046301	0.00556518	-0.0981671	0.0801766	0.488696	1	0.889764	-1
Bacteroides cellulosilyticus	-0.0491245	0.00274164	-0.100991	0.0634022	0.427131	0.714286	0.88189	-1
Holdemania filiformis	-0.0261713	0.0256949	-0.0780375	0.322671	0.72687	0.714286	0.677165	-1
Barnesiella intestinihominis	-0.00195374	0.0499364	-0.0538439	0.941173	0.959901	0.428571	0.456693	-1
Anaerotruncus colihominis	-0.00327684	0.0618901	-0.0684438	0.921492	0.959901	0.428571	0.464567	-1
Adlercreutzia equolifaciens	-0.0173363	0.0345299	-0.0692024	0.512391	0.805211	0.571429	0.574803	-1
Clostridium leptum	-0.0386318	0.0132413	-0.0905049	0.144384	0.545235	0.714286	0.795276	-1
Bilophila wadsworthia	-0.0567644	0.000412992	-0.113942	0.0516779	0.381749	0.714286	0.913386	-1
Alistipes indistinctus	-0.00625506	0.0610221	-0.0735323	0.855405	0.952103	0.428571	0.496063	-1
Intestinimonas butyriciproducens	-0.00919496	0.0502728	-0.0686628	0.761851	0.919971	0.428571	0.519685	-1
Paraprevotella clara	-0.0200987	0.0317674	-0.0719649	0.447549	0.771872	0.714286	0.622047	-1
Eubacterium ventriosum	-0.0180854	0.052789	-0.0889599	0.61698	0.862724	0.428571	0.566929	-1
Ruminococcus callidus	-0.0407281	0.0791595	-0.160616	0.505515	0.805211	0.571429	0.653543	-1
Lactococcus lactis	-0.049464	0.0220248	-0.120953	0.17506	0.545235	0.714286	0.834646	-1
Clostridium spiroforme	-0.019743	0.0321237	-0.0716096	0.455633	0.771872	0.428571	0.582677	-1
Bacteroides intestinalis	-0.0118948	0.0749115	-0.098701	0.788263	0.924405	0.714286	0.543307	-1
Bacteroides plebeius	-0.0409941	0.0108721	-0.0928602	0.121353	0.545235	0.857143	0.826772	-1
Streptococcus sanguinis	-0.0241621	0.0277051	-0.0760293	0.361222	0.72687	0.571429	0.637795	-1
Bacteroides xylanisolvens	-0.0245941	0.0301694	-0.0793576	0.378743	0.72687	0.833333	0.692913	-1
Gemmiger formicilis	-0.0200018	0.0329123	-0.0729158	0.458769	0.771872	0.666667	0.614173	-1
Acidaminococcus intestini	-0.0462239	0.0371522	-0.1296	0.27721	0.689854	0.666667	0.732283	-1
Bifidobacterium dentium	-0.00714685	0.0457672	-0.0600609	0.791223	0.924405	0.5	0.511811	-1
Akkermansia muciniphila	-0.0380592	0.0151662	-0.0912845	0.161068	0.545235	0.666667	0.755906	-1
Streptococcus australis	-0.0167448	0.0377829	-0.0712724	0.547253	0.843957	0.8	0.590551	-1
Methanobrevibacter smithii	-0.0125211	0.0441054	-0.0691476	0.664736	0.877178	0.25	0.535433	-1
Collinsella intestinalis	-0.0319577	0.0246687	-0.0885842	0.268672	0.6878	0.666667	0.716535	-1
Gemella sanguinis	-0.00324466	0.086402	-0.0928913	0.943447	0.959901	0.666667	0.480315	-1
Clostridium saccharolyticum	-0.0050112	0.132214	-0.142237	0.942941	0.959901	0.333333	0.472441	-1
Clostridium asparagiforme	-0.01567	0.149977	-0.181317	0.852908	0.952103	0.5	0.527559	-1
Streptococcus vestibularis	-0.0747451	0.0811813	-0.230671	0.347458	0.72687	1	0.84252	-1
Streptococcus infantis	-0.0929402	0.101125	-0.287006	0.34791	0.72687	1	0.874016	-1
Gordonibacter pamelaeae	0.0577688	0.147412	-0.0318744	0.206567	0.614898	0.714286	0.0944882	1
Alistipes shahii	0.0515839	0.163104	-0.0599364	0.364627	0.72687	0.714286	0.141732	1
Alistipes putredinis	0.0212812	0.108837	-0.0662747	0.633799	0.862724	0.571429	0.283465	1
Ruminococcus torques	0.0360789	0.128275	-0.0561174	0.443089	0.771872	0.571429	0.181102	1
Roseburia inulinivorans	0.0394841	0.0923115	-0.0133433	0.142946	0.545235	0.571429	0.133858	1
Clostridium symbiosum	0.0304893	0.191189	-0.130211	0.709998	0.899799	0.285714	0.330709	1
Bacteroides stercoris	0.0139623	0.120426	-0.0925019	0.797148	0.924405	0.571429	0.338583	1
Desulfovibrio piger	0.115476	0.265972	-0.0350189	0.132608	0.545235	0.714286	0.0393701	1
Collinsella aerofaciens	0.0667361	0.247926	-0.114454	0.470359	0.771872	0.285714	0.188976	1
Bacteroides nordii	0.00588615	0.0754182	-0.0636459	0.868221	0.958037	0.428571	0.401575	1
Coprococcus eutactus	0.000190514	0.0520567	-0.0516756	0.994256	0.994256	0.428571	0.440945	1
Dialister invisus	0.022697	0.162192	-0.116798	0.7498	0.919971	0.285714	0.354331	1
Parabacteroides merdae	0.00887589	0.0608058	-0.043054	0.737626	0.916662	0.714286	0.346457	1
Bacteroides ovatus	0.0118769	0.105252	-0.0814984	0.80313	0.924405	0.571429	0.362205	1
Parabacteroides goldsteinii	0.0252363	0.101359	-0.050886	0.515839	0.805211	0.428571	0.267717	1
Phascolarctobacterium succinatutens	0.0548091	0.151004	-0.041386	0.26411	0.6878	0.571429	0.149606	1
Bifidobacterium adolescentis	0.0263884	0.118328	-0.0655511	0.573743	0.846735	0.571429	0.244094	1
Bacteroides caccae	0.00213241	0.0616984	-0.0574335	0.944062	0.959901	0.714286	0.417323	1
Klebsiella pneumoniae	0.0930199	0.244873	-0.0588334	0.229905	0.646632	0.571429	0.0787402	1
Bifidobacterium pseudocatenulatum	0.00416386	0.0747142	-0.0663865	0.907909	0.959901	0.428571	0.409449	1
Veillonella parvula	0.0879305	0.239077	-0.0632163	0.254195	0.677853	0.571429	0.102362	1
Clostridium clostridioforme	0.0507457	0.158971	-0.0574794	0.358091	0.72687	0.571429	0.15748	1
Coprobacter fastidiosus	0.0749574	0.216353	-0.0664378	0.298791	0.721608	0.571429	0.125984	1
Bacteroides clarus	0.0282221	0.0972842	-0.0408401	0.423169	0.757271	0.571429	0.204724	1
Coprobacillus cateniformis	0.0510569	0.102923	-0.000809275	0.0536834	0.381749	0.714286	0.0472441	1
Christensenella minuta	0.0356007	0.0874686	-0.0162671	0.178539	0.545235	0.714286	0.110236	1
Paraprevotella xylaniphila	0.137686	0.363654	-0.0882815	0.232383	0.646632	0.5	0.0551181	1
Bacteroides dorei	0.0335407	0.148074	-0.0809921	0.565987	0.846735	0.571429	0.228346	1
Bacteroides coprocola	0.013958	0.0658247	-0.0379087	0.59788	0.862724	0.571429	0.307087	1
Bacteroides massiliensis	0.021006	0.137827	-0.0958153	0.724518	0.909199	0.571429	0.314961	1
Clostridium citroniae	0.0353413	0.107771	-0.0370887	0.338901	0.72687	0.571429	0.173228	1
Clostridium lavalense	0.0543024	0.131206	-0.0226012	0.166374	0.545235	0.857143	0.0629921	1
Alistipes onderdonkii	0.0340224	0.207181	-0.139136	0.700167	0.896213	0.285714	0.322835	1
Actinomyces odontolyticus	0.0062523	0.0581184	-0.0456138	0.813225	0.924405	0.428571	0.393701	1
Turicibacter sanguinis	0.0108837	0.0846521	-0.0628846	0.77245	0.924053	0.428571	0.370079	1
Veillonella atypica	0.0349161	0.170291	-0.100459	0.613196	0.862724	0.4	0.275591	1
Veillonella dispar	0.039787	0.196801	-0.117227	0.619435	0.862724	0.4	0.259843	1
Bacteroides galacturonicus	0.00935429	0.0695541	-0.0508455	0.760706	0.919971	0.333333	0.385827	1
Allisonella histaminiformans	0.0335392	0.170736	-0.103657	0.631842	0.862724	0.666667	0.220472	1
Megasphaera elsdenii	0.0691434	0.184943	-0.0466561	0.241886	0.658753	0.833333	0.0708661	1
Victivallis vadensis	0.00249804	0.0557234	-0.0507273	0.926708	0.959901	0.333333	0.425197	1
Catenibacterium mitsuokai	0.228586	0.516144	-0.0589719	0.119229	0.545235	0.833333	0.023622	1
Butyricimonas synergistica	0.0246509	0.122758	-0.0734565	0.622387	0.862724	0.333333	0.299213	1
Streptococcus mitis	0.0265647	0.137989	-0.0848596	0.640303	0.862724	0.333333	0.291339	1
Streptococcus gordonii	0.114347	0.4242	-0.195505	0.469495	0.771872	0.5	0.11811	1
Butyrivibrio crossotus	0.0302744	0.104807	-0.0442585	0.425965	0.757271	0.428571	0.212598	1
Clostridium ramosum	0.0466996	0.272668	-0.179268	0.685437	0.886221	0.428571	0.251969	1
Clostridium hathewayi	0.00171749	0.0838814	-0.0804465	0.96732	0.974937	0.428571	0.433071	1
Megamonas funiformis	0.0243185	0.0793178	-0.0306807	0.38615	0.72687	0.6	0.19685	1
Mitsuokella multacida	0.0335432	0.0885767	-0.0214902	0.232239	0.646632	0.6	0.165354	1
Streptococcus salivarius	0.0139371	0.131378	-0.103504	0.816077	0.924405	0.333333	0.377953	1
Bacteroides faecis	0.0384732	0.173139	-0.096193	0.575515	0.846735	0.4	0.23622	1
Streptococcus oralis	0.124101	0.363527	-0.115324	0.309673	0.721665	0.5	0.0866142	1
Streptococcus parasanguinis	0.101035	0.188388	0.0136823	0.0233928	0.255401	0.857143	0.015748	2
Lactobacillus ruminis	0.142517	0.262115	0.0229202	0.0195131	0.249768	0.666667	0.00787402	2
Clostridium bolteae	0.110566	0.207869	0.0132631	0.0259392	0.255401	0.75	0.0314961	2
Prevotella copri	0.173883	0.241471	0.106296	4.59699e-07	5.88415e-05	0.857143	0	3
A. Bray-Curtis Follow-up Distance	Summarized Effect Size	Effect Size Confidence Intervals		P-Value	Q-value (P-value BH Corrected)	Consistency	Stability Score	Directionality
Taxon		Upper Bound	Lower Bound
Faecalibacterium prausnitzii	-0.0843731	-0.0324874	-0.136259	0.00143676	0.0367812	0.857143	0.976378	-3
Parabacteroides distasonis	-0.103937	-0.0520705	-0.155803	8.57796e-05	0.00548989	1	1	-3
Bacteroides uniformis	-0.114407	-0.0458271	-0.182986	0.0010767	0.0344544	0.714286	0.984252	-3
Phascolarctobacterium faecium	-0.0957797	-0.0438981	-0.147661	0.000296509	0.012651	0.857143	0.992126	-3
Odoribacter splanchnicus	-0.0727464	-0.0208803	-0.124613	0.00597763	0.127523	0.857143	0.968504	-2
Coprococcus comes	-0.0578891	-0.00601711	-0.109761	0.0287193	0.262576	0.714286	0.929134	-2
Eubacterium hallii	-0.0589773	-0.00710968	-0.110845	0.025839	0.255401	0.857143	0.937008	-2
Alistipes finegoldii	-0.0655926	-0.0137182	-0.117467	0.0132018	0.187759	0.714286	0.944882	-2
Bacteroides eggerthii	-0.0753686	-0.0186476	-0.132089	0.00920556	0.16833	0.714286	0.952756	-2
Blautia hydrogenotrophica	-0.0670595	-0.0151933	-0.118926	0.0112736	0.180377	1	0.96063	-2
Parabacteroides johnsonii	-0.0547798	-0.00155452	-0.108005	0.0436739	0.372684	1	0.92126	-2
Bacteroides salyersiae	-0.0364973	0.0153724	-0.0883669	0.167864	0.545235	0.714286	0.771654	-1
Fusicatenibacter saccharivorans	-0.0378637	0.0140192	-0.0897467	0.152612	0.545235	0.714286	0.779528	-1
Ruminococcus gnavus	-0.0194445	0.0480232	-0.0869122	0.572161	0.846735	0.857143	0.606299	-1
Bifidobacterium longum	-0.055054	0.0252236	-0.135332	0.178905	0.545235	0.714286	0.850394	-1
Eubacterium rectale	-0.0474625	0.00444099	-0.099366	0.0730906	0.46778	0.714286	0.858268	-1
Anaerostipes hadrus	-0.0373503	0.0145158	-0.0892165	0.158119	0.545235	0.857143	0.811024	-1
Slackia isoflavoniconvertens	-0.00575343	0.0804515	-0.0919584	0.895925	0.959901	0.571429	0.503937	-1
Coprococcus catus	-0.0268699	0.0250143	-0.0787542	0.310091	0.721665	0.571429	0.645669	-1
Flavonifractor plautii	-0.00552456	0.126487	-0.137536	0.934629	0.959901	0.428571	0.488189	-1
Eubacterium siraeum	-0.0430144	0.00885176	-0.0948805	0.104063	0.545235	0.714286	0.80315	-1
Haemophilus parainfluenzae	-0.00182884	0.0500373	-0.053695	0.944902	0.959901	0.428571	0.448819	-1
Parasutterella excrementihominis	-0.0422658	0.0527125	-0.137244	0.383103	0.72687	0.714286	0.724409	-1
Eubacterium ramulus	-0.0235846	0.0282816	-0.0754507	0.372803	0.72687	0.857143	0.685039	-1
Dorea longicatena	-0.0109899	0.0408762	-0.0628561	0.677925	0.885453	0.571429	0.551181	-1
Dorea formicigenerans	-0.0219966	0.0298696	-0.0738627	0.405846	0.742814	0.571429	0.629921	-1
Roseburia hominis	-0.0385754	0.0132908	-0.0904415	0.144917	0.545235	0.714286	0.787402	-1
Eggerthella lenta	-0.0241578	0.0277084	-0.0760239	0.361297	0.72687	0.714286	0.669291	-1
Ruminococcus bromii	-0.0798856	0.01988	-0.179651	0.116553	0.545235	0.714286	0.897638	-1
Clostridium disporicum	-0.0358085	0.0160577	-0.0876746	0.176004	0.545235	0.714286	0.76378	-1
Bacteroides finegoldii	-0.0514093	0.000456843	-0.103275	0.0520524	0.381749	0.714286	0.905512	-1
Roseburia faecis	-0.0286294	0.0233387	-0.0805974	0.280253	0.689854	0.714286	0.708661	-1
Streptococcus thermophilus	-0.0382292	0.013637	-0.0900953	0.14856	0.545235	0.571429	0.740157	-1
Roseburia intestinalis	-0.0449057	0.00696043	-0.0967719	0.0897086	0.521941	0.714286	0.818898	-1
Bacteroides fragilis	-0.0185016	0.0333645	-0.0703678	0.484455	0.78494	0.571429	0.598425	-1
Bacteroides thetaiotaomicron	-0.042354	0.00951219	-0.0942201	0.109486	0.545235	0.571429	0.748031	-1
Eubacterium eligens	-0.0326646	0.0444184	-0.109748	0.406226	0.742814	0.714286	0.700787	-1
Bacteroides vulgatus	-0.0116865	0.0401796	-0.0635527	0.658763	0.877178	0.714286	0.559055	-1
Lachnospira pectinoschiza	-0.0231114	0.0288196	-0.0750423	0.383066	0.72687	0.714286	0.661417	-1
Blautia wexlerae	-0.0671007	0.0254266	-0.159628	0.155211	0.545235	0.714286	0.866142	-1
Butyricimonas virosa	-0.046301	0.00556518	-0.0981671	0.0801766	0.488696	1	0.889764	-1
Bacteroides cellulosilyticus	-0.0491245	0.00274164	-0.100991	0.0634022	0.427131	0.714286	0.88189	-1
Holdemania filiformis	-0.0261713	0.0256949	-0.0780375	0.322671	0.72687	0.714286	0.677165	-1
Barnesiella intestinihominis	-0.00195374	0.0499364	-0.0538439	0.941173	0.959901	0.428571	0.456693	-1
Anaerotruncus colihominis	-0.00327684	0.0618901	-0.0684438	0.921492	0.959901	0.428571	0.464567	-1
Adlercreutzia equolifaciens	-0.0173363	0.0345299	-0.0692024	0.512391	0.805211	0.571429	0.574803	-1
Clostridium leptum	-0.0386318	0.0132413	-0.0905049	0.144384	0.545235	0.714286	0.795276	-1
Bilophila wadsworthia	-0.0567644	0.000412992	-0.113942	0.0516779	0.381749	0.714286	0.913386	-1
Alistipes indistinctus	-0.00625506	0.0610221	-0.0735323	0.855405	0.952103	0.428571	0.496063	-1
Intestinimonas butyriciproducens	-0.00919496	0.0502728	-0.0686628	0.761851	0.919971	0.428571	0.519685	-1
Paraprevotella clara	-0.0200987	0.0317674	-0.0719649	0.447549	0.771872	0.714286	0.622047	-1
Eubacterium ventriosum	-0.0180854	0.052789	-0.0889599	0.61698	0.862724	0.428571	0.566929	-1
Ruminococcus callidus	-0.0407281	0.0791595	-0.160616	0.505515	0.805211	0.571429	0.653543	-1
Lactococcus lactis	-0.049464	0.0220248	-0.120953	0.17506	0.545235	0.714286	0.834646	-1
Clostridium spiroforme	-0.019743	0.0321237	-0.0716096	0.455633	0.771872	0.428571	0.582677	-1
Bacteroides intestinalis	-0.0118948	0.0749115	-0.098701	0.788263	0.924405	0.714286	0.543307	-1
Bacteroides plebeius	-0.0409941	0.0108721	-0.0928602	0.121353	0.545235	0.857143	0.826772	-1
Streptococcus sanguinis	-0.0241621	0.0277051	-0.0760293	0.361222	0.72687	0.571429	0.637795	-1
Bacteroides xylanisolvens	-0.0245941	0.0301694	-0.0793576	0.378743	0.72687	0.833333	0.692913	-1
Gemmiger formicilis	-0.0200018	0.0329123	-0.0729158	0.458769	0.771872	0.666667	0.614173	-1
Acidaminococcus intestini	-0.0462239	0.0371522	-0.1296	0.27721	0.689854	0.666667	0.732283	-1
Bifidobacterium dentium	-0.00714685	0.0457672	-0.0600609	0.791223	0.924405	0.5	0.511811	-1
Akkermansia muciniphila	-0.0380592	0.0151662	-0.0912845	0.161068	0.545235	0.666667	0.755906	-1
Streptococcus australis	-0.0167448	0.0377829	-0.0712724	0.547253	0.843957	0.8	0.590551	-1
Methanobrevibacter smithii	-0.0125211	0.0441054	-0.0691476	0.664736	0.877178	0.25	0.535433	-1
Collinsella intestinalis	-0.0319577	0.0246687	-0.0885842	0.268672	0.6878	0.666667	0.716535	-1
Gemella sanguinis	-0.00324466	0.086402	-0.0928913	0.943447	0.959901	0.666667	0.480315	-1
Clostridium saccharolyticum	-0.0050112	0.132214	-0.142237	0.942941	0.959901	0.333333	0.472441	-1
Clostridium asparagiforme	-0.01567	0.149977	-0.181317	0.852908	0.952103	0.5	0.527559	-1
Streptococcus vestibularis	-0.0747451	0.0811813	-0.230671	0.347458	0.72687	1	0.84252	-1
Streptococcus infantis	-0.0929402	0.101125	-0.287006	0.34791	0.72687	1	0.874016	-1
Gordonibacter pamelaeae	0.0577688	0.147412	-0.0318744	0.206567	0.614898	0.714286	0.0944882	1
Alistipes shahii	0.0515839	0.163104	-0.0599364	0.364627	0.72687	0.714286	0.141732	1
Alistipes putredinis	0.0212812	0.108837	-0.0662747	0.633799	0.862724	0.571429	0.283465	1
Ruminococcus torques	0.0360789	0.128275	-0.0561174	0.443089	0.771872	0.571429	0.181102	1
Roseburia inulinivorans	0.0394841	0.0923115	-0.0133433	0.142946	0.545235	0.571429	0.133858	1
Clostridium symbiosum	0.0304893	0.191189	-0.130211	0.709998	0.899799	0.285714	0.330709	1
Bacteroides stercoris	0.0139623	0.120426	-0.0925019	0.797148	0.924405	0.571429	0.338583	1
Desulfovibrio piger	0.115476	0.265972	-0.0350189	0.132608	0.545235	0.714286	0.0393701	1
Collinsella aerofaciens	0.0667361	0.247926	-0.114454	0.470359	0.771872	0.285714	0.188976	1
Bacteroides nordii	0.00588615	0.0754182	-0.0636459	0.868221	0.958037	0.428571	0.401575	1
Coprococcus eutactus	0.000190514	0.0520567	-0.0516756	0.994256	0.994256	0.428571	0.440945	1
Dialister invisus	0.022697	0.162192	-0.116798	0.7498	0.919971	0.285714	0.354331	1
Parabacteroides merdae	0.00887589	0.0608058	-0.043054	0.737626	0.916662	0.714286	0.346457	1
Bacteroides ovatus	0.0118769	0.105252	-0.0814984	0.80313	0.924405	0.571429	0.362205	1
Parabacteroides goldsteinii	0.0252363	0.101359	-0.050886	0.515839	0.805211	0.428571	0.267717	1
Phascolarctobacterium succinatutens	0.0548091	0.151004	-0.041386	0.26411	0.6878	0.571429	0.149606	1
Bifidobacterium adolescentis	0.0263884	0.118328	-0.0655511	0.573743	0.846735	0.571429	0.244094	1
Bacteroides caccae	0.00213241	0.0616984	-0.0574335	0.944062	0.959901	0.714286	0.417323	1
Klebsiella pneumoniae	0.0930199	0.244873	-0.0588334	0.229905	0.646632	0.571429	0.0787402	1
Bifidobacterium pseudocatenulatum	0.00416386	0.0747142	-0.0663865	0.907909	0.959901	0.428571	0.409449	1
Veillonella parvula	0.0879305	0.239077	-0.0632163	0.254195	0.677853	0.571429	0.102362	1
Clostridium clostridioforme	0.0507457	0.158971	-0.0574794	0.358091	0.72687	0.571429	0.15748	1
Coprobacter fastidiosus	0.0749574	0.216353	-0.0664378	0.298791	0.721608	0.571429	0.125984	1
Bacteroides clarus	0.0282221	0.0972842	-0.0408401	0.423169	0.757271	0.571429	0.204724	1
Coprobacillus cateniformis	0.0510569	0.102923	-0.000809275	0.0536834	0.381749	0.714286	0.0472441	1
Christensenella minuta	0.0356007	0.0874686	-0.0162671	0.178539	0.545235	0.714286	0.110236	1
Paraprevotella xylaniphila	0.137686	0.363654	-0.0882815	0.232383	0.646632	0.5	0.0551181	1
Bacteroides dorei	0.0335407	0.148074	-0.0809921	0.565987	0.846735	0.571429	0.228346	1
Bacteroides coprocola	0.013958	0.0658247	-0.0379087	0.59788	0.862724	0.571429	0.307087	1
Bacteroides massiliensis	0.021006	0.137827	-0.0958153	0.724518	0.909199	0.571429	0.314961	1
Clostridium citroniae	0.0353413	0.107771	-0.0370887	0.338901	0.72687	0.571429	0.173228	1
Clostridium lavalense	0.0543024	0.131206	-0.0226012	0.166374	0.545235	0.857143	0.0629921	1
Alistipes onderdonkii	0.0340224	0.207181	-0.139136	0.700167	0.896213	0.285714	0.322835	1
Actinomyces odontolyticus	0.0062523	0.0581184	-0.0456138	0.813225	0.924405	0.428571	0.393701	1
Turicibacter sanguinis	0.0108837	0.0846521	-0.0628846	0.77245	0.924053	0.428571	0.370079	1
Veillonella atypica	0.0349161	0.170291	-0.100459	0.613196	0.862724	0.4	0.275591	1
Veillonella dispar	0.039787	0.196801	-0.117227	0.619435	0.862724	0.4	0.259843	1
Bacteroides galacturonicus	0.00935429	0.0695541	-0.0508455	0.760706	0.919971	0.333333	0.385827	1
Allisonella histaminiformans	0.0335392	0.170736	-0.103657	0.631842	0.862724	0.666667	0.220472	1
Megasphaera elsdenii	0.0691434	0.184943	-0.0466561	0.241886	0.658753	0.833333	0.0708661	1
Victivallis vadensis	0.00249804	0.0557234	-0.0507273	0.926708	0.959901	0.333333	0.425197	1
Catenibacterium mitsuokai	0.228586	0.516144	-0.0589719	0.119229	0.545235	0.833333	0.023622	1
Butyricimonas synergistica	0.0246509	0.122758	-0.0734565	0.622387	0.862724	0.333333	0.299213	1
Streptococcus mitis	0.0265647	0.137989	-0.0848596	0.640303	0.862724	0.333333	0.291339	1
Streptococcus gordonii	0.114347	0.4242	-0.195505	0.469495	0.771872	0.5	0.11811	1
Butyrivibrio crossotus	0.0302744	0.104807	-0.0442585	0.425965	0.757271	0.428571	0.212598	1
Clostridium ramosum	0.0466996	0.272668	-0.179268	0.685437	0.886221	0.428571	0.251969	1
Clostridium hathewayi	0.00171749	0.0838814	-0.0804465	0.96732	0.974937	0.428571	0.433071	1
Megamonas funiformis	0.0243185	0.0793178	-0.0306807	0.38615	0.72687	0.6	0.19685	1
Mitsuokella multacida	0.0335432	0.0885767	-0.0214902	0.232239	0.646632	0.6	0.165354	1
Streptococcus salivarius	0.0139371	0.131378	-0.103504	0.816077	0.924405	0.333333	0.377953	1
Bacteroides faecis	0.0384732	0.173139	-0.096193	0.575515	0.846735	0.4	0.23622	1
Streptococcus oralis	0.124101	0.363527	-0.115324	0.309673	0.721665	0.5	0.0866142	1
Streptococcus parasanguinis	0.101035	0.188388	0.0136823	0.0233928	0.255401	0.857143	0.015748	2
Lactobacillus ruminis	0.142517	0.262115	0.0229202	0.0195131	0.249768	0.666667	0.00787402	2
Clostridium bolteae	0.110566	0.207869	0.0132631	0.0259392	0.255401	0.75	0.0314961	2
Prevotella copri	0.173883	0.241471	0.106296	4.59699e-07	5.88415e-05	0.857143	0	3
