## Supplementary Tables for "Towards a Health-Associated Core Keystone (HACK) index for the human gut microbiome": SupplementaryTable11.xlsx

### Sheet: Sheet1
Supplementary Table 11: Results of the Random Effects Model with where in the effect-sizes were computed using Robust Linear Regression models between the taxon abundance at Tx and the Follow-up distance only within Subjects belonging to the Others categories (which consisted of variety of disease/treatment groups only observed in single studies). A and B show the associations with Follow-up dist…
A. Aitchison Follow-up Distance	Summarized Effect Size	Effect Size Confidence Intervals		P-Value	Q-value (P-value BH Corrected)	Consistency	Stability Score	Directionality
Taxon		Upper Bound	Lower Bound
Fusicatenibacter saccharivorans	-0.106358	-0.042812	-0.169905	0.00103654	0.023063	0.888889	0.977273	-3
Bacteroides caccae	-0.0904353	-0.0269039	-0.153967	0.00527145	0.0691976	0.888889	0.920455	-3
Bacteroides intestinalis	-0.107776	-0.0434937	-0.172059	0.00101593	0.023063	0.75	0.965909	-3
Allisonella histaminiformans	-0.125597	-0.0597136	-0.191481	0.000186688	0.00830763	1	0.988636	-3
Agathobaculum butyriciproducens	-0.157115	-0.085819	-0.22841	1.56604e-05	0.00139377	0.833333	1	-3
Ruthenibacterium lactatiformans	-0.101093	-0.02981	-0.172376	0.00544251	0.0691976	0.833333	0.931818	-3
Parabacteroides goldsteinii	-0.0970512	-0.00320785	-0.190895	0.0426663	0.228101	0.777778	0.840909	-2
Bacteroides finegoldii	-0.076454	-0.0107355	-0.142172	0.0225996	0.167614	0.714286	0.829545	-2
Bacteroides fragilis	-0.0676633	-0.0041176	-0.131209	0.0368913	0.223535	0.666667	0.795455	-2
Bacteroides thetaiotaomicron	-0.0909826	-0.0168441	-0.165121	0.0161608	0.149444	0.444444	0.806818	-2
Phascolarctobacterium faecium	-0.0811326	-0.0168628	-0.145402	0.0133531	0.148553	0.75	0.863636	-2
Alistipes_onderdonkii	-0.0784548	-0.0141499	-0.14276	0.0167915	0.149444	0.625	0.818182	-2
Bacteroides plebeius	-0.162197	-0.0256397	-0.298754	0.0199141	0.161123	1	0.954545	-2
Enorma massiliensis	-0.0781655	-0.00445348	-0.151878	0.0376744	0.223535	1	0.875	-2
Eubacterium sp CAG 251	-0.152964	-0.0035182	-0.30241	0.0448451	0.228101	1	0.943182	-2
Bacteroides salyersiae	-0.0288202	0.0360807	-0.0937211	0.384109	0.712201	0.875	0.556818	-1
Bacteroides nordii	-0.0623208	0.0533822	-0.178024	0.29111	0.658131	0.857143	0.670455	-1
Eggerthella lenta	-0.025796	0.065479	-0.117071	0.579632	0.835631	0.555556	0.454545	-1
Bifidobacterium adolescentis	-0.0272389	0.0752984	-0.129776	0.602603	0.844838	0.571429	0.477273	-1
Coprococcus comes	-0.0903455	0.0112425	-0.191934	0.0813233	0.344656	0.625	0.784091	-1
Bifidobacterium pseudocatenulatum	-0.0425835	0.0356986	-0.120866	0.286346	0.658131	0.625	0.613636	-1
Clostridium clostridioforme	-0.00860791	0.102427	-0.119643	0.87923	0.942937	0.6	0.397727	-1
Coprobacillus cateniformis	-0.0138521	0.0504176	-0.0781219	0.672709	0.858066	0.5	0.443182	-1
Clostridium spiroforme	-0.0557501	0.00958096	-0.121081	0.0944198	0.381971	0.75	0.715909	-1
Paraprevotella xylaniphila	-0.0488057	0.0565751	-0.154186	0.364021	0.704301	0.6	0.602273	-1
Bacteroides dorei	-0.057718	0.115547	-0.230983	0.51382	0.821683	0.4	0.534091	-1
Bacteroides coprocola	-0.0637322	0.0677201	-0.195184	0.341984	0.677501	0.4	0.579545	-1
Bacteroides massiliensis	-0.0742487	0.0904861	-0.238984	0.377027	0.712201	0.4	0.590909	-1
Blautia hydrogenotrophica	-0.0518514	0.016267	-0.11997	0.135722	0.419063	0.714286	0.693182	-1
Catenibacterium mitsuokai	-0.0976541	0.00848392	-0.203792	0.0713414	0.317469	1	0.852273	-1
Lactobacillus ruminis	-0.0340481	0.104197	-0.172293	0.629298	0.848598	0.75	0.522727	-1
Clostridium bolteae	-0.0806854	0.281089	-0.44246	0.662021	0.858066	0.666667	0.545455	-1
Klebsiella variicola	-0.0101801	0.153765	-0.174125	0.903134	0.945634	0.6	0.409091	-1
Butyrivibrio crossotus	-0.0223646	0.0532426	-0.0979719	0.562078	0.835631	0.8	0.5	-1
Streptococcus salivarius	-0.0365465	0.0283824	-0.101475	0.269939	0.658131	0.875	0.625	-1
Bacteroides faecis	-0.0517648	0.0551306	-0.15866	0.342557	0.677501	0.714286	0.647727	-1
Clostridium asparagiforme	-0.070404	0.0416426	-0.182451	0.218123	0.597462	0.75	0.681818	-1
Streptococcus vestibularis	-0.0218366	0.154795	-0.198468	0.808543	0.942937	0.666667	0.420455	-1
Blautia obeum	-0.0839031	0.0345202	-0.202326	0.164943	0.489331	0.833333	0.75	-1
Holdemanella biformis	-0.00678319	0.0893119	-0.102878	0.889963	0.942937	0.6	0.386364	-1
Oscillibacter sp 57 20	-0.0483704	0.272447	-0.369188	0.767605	0.923201	0.666667	0.465909	-1
Klebsiella quasipneumoniae	-0.0235754	0.256592	-0.303743	0.869002	0.942937	0.666667	0.431818	-1
Eubacterium sp CAG 180	-0.0708786	0.143518	-0.285275	0.517014	0.821683	0.666667	0.568182	-1
Anaeromassilibacillus sp An250	-0.0556636	0.01668	-0.128007	0.131539	0.419063	1	0.738636	-1
Coprobacter secundus	-0.0600363	0.0577939	-0.177866	0.317973	0.658131	0.8	0.659091	-1
Dielma fastidiosa	-0.0292544	0.0937465	-0.152255	0.641104	0.851615	0.6	0.488636	-1
Eisenbergiella tayi	-0.056305	0.051944	-0.164554	0.307984	0.658131	0.6	0.636364	-1
Sellimonas intestinalis	-0.0588766	0.014048	-0.131801	0.113558	0.388717	0.6	0.704545	-1
Monoglobus pectinilyticus	-0.0608294	0.0192526	-0.140911	0.136549	0.419063	1	0.761364	-1
Eubacterium sp OM08 24	-0.144941	0.0317828	-0.321665	0.10795	0.384303	1	0.897727	-1
Ruminococcaceae bacterium D16	-0.110226	0.0664978	-0.28695	0.221531	0.597462	1	0.772727	-1
Clostridium sp CAG 58	-0.00149848	0.416884	-0.419881	0.994399	0.994399	0.5	0.375	-1
Eubacterium sp CAG 274	-0.148139	0.0285848	-0.324863	0.100395	0.384303	1	0.909091	-1
Firmicutes bacterium CAG 94	-0.132692	0.0273384	-0.292722	0.104133	0.384303	1	0.886364	-1
Prevotella sp CAG 279	-0.0963645	0.0664016	-0.259131	0.245893	0.643661	1	0.727273	-1
Intestinibacter bartlettii	-0.0348072	0.0980188	-0.167633	0.607524	0.844838	0.6	0.511364	-1
Bifidobacterium longum	0.0317562	0.144078	-0.0805654	0.579488	0.835631	0.666667	0.227273	1
Bifidobacterium bifidum	0.00534153	0.0754019	-0.0647188	0.881213	0.942937	0.444444	0.329545	1
Rothia mucilaginosa	0.0333372	0.0969039	-0.0302296	0.304001	0.658131	0.666667	0.147727	1
Streptococcus thermophilus	0.00849614	0.0986149	-0.0816226	0.853402	0.942937	0.555556	0.306818	1
Streptococcus parasanguinis	0.0311147	0.106249	-0.044019	0.416981	0.750923	0.555556	0.193182	1
Veillonella parvula	0.0230113	0.147997	-0.101975	0.718211	0.875627	0.555556	0.261364	1
Lactococcus lactis	0.0666934	0.230141	-0.0967547	0.423859	0.750923	0.5	0.136364	1
Clostridium citroniae	0.0591634	0.29359	-0.175263	0.62085	0.848598	0.4	0.215909	1
Clostridium lavalense	0.0243795	0.219053	-0.170294	0.806106	0.942937	0.5	0.284091	1
Streptococcus sanguinis	0.0629408	0.219358	-0.0934764	0.430304	0.750923	0.571429	0.113636	1
Enterorhabdus caecimuris	0.194334	0.77345	-0.384781	0.510727	0.821683	0.5	0.0909091	1
Parabacteroides johnsonii	0.0504958	0.148378	-0.0473862	0.311961	0.658131	0.625	0.102273	1
Streptococcus australis	0.129355	0.360329	-0.10162	0.272356	0.658131	1	0.0454545	1
Streptococcus gordonii	0.00670995	0.0856114	-0.0721916	0.867622	0.942937	0.571429	0.318182	1
Megamonas funiformis	0.00297495	0.0710473	-0.0650974	0.93174	0.953159	0.375	0.340909	1
Streptococcus oralis	0.026373	0.100488	-0.0477424	0.485535	0.815332	0.666667	0.238636	1
Streptococcus infantis	0.0207118	0.093303	-0.0518795	0.576013	0.835631	0.6	0.25	1
Veillonella infantium	0.12352	0.357504	-0.110464	0.300827	0.658131	0.666667	0.0568182	1
Haemophilus sp HMSC71H05	0.018059	0.224048	-0.18793	0.863572	0.942937	0.5	0.295455	1
Firmicutes bacterium CAG 110	0.117028	0.678885	-0.44483	0.683101	0.858066	0.5	0.159091	1
Alistipes inops	0.00173814	0.186961	-0.183484	0.985326	0.994399	0.25	0.363636	1
Eisenbergiella massiliensis	0.0388526	0.145121	-0.0674159	0.473635	0.810644	0.5	0.204545	1
Ruminococcaceae bacterium D5	0.00485578	0.0992717	-0.0895601	0.919709	0.951792	0.2	0.352273	1
Lawsonibacter asaccharolyticus	0.0572294	0.709647	-0.595188	0.863496	0.942937	0.5	0.272727	1
Bacteroides sp CAG 144	0.137711	0.836776	-0.561353	0.699422	0.864563	0.5	0.125	1
Blautia sp CAG 257	0.0486854	0.208716	-0.111345	0.550994	0.835631	1	0.170455	1
Clostridium bolteae CAG 59	0.102905	0.599316	-0.393506	0.684525	0.858066	0.5	0.181818	1
Firmicutes bacterium CAG 145	0.223067	1.01757	-0.571438	0.582125	0.835631	0.5	0.0795455	1
Veillonella sp T11011 6	0.0955496	0.244995	-0.0538962	0.210161	0.597462	0.666667	0.0681818	1
Streptococcus anginosus group	0.138905	0.288351	-0.0105407	0.068497	0.317469	0.666667	0.0340909	1
Gemella sanguinis	0.192725	0.382143	0.00330648	0.0461327	0.228101	0.833333	0.0227273	2
Actinomyces sp HMSC035G02	0.188695	0.365419	0.0119709	0.0363735	0.223535	1	0	2
Escherichia coli	0.10615	0.177454	0.0348453	0.00352547	0.0627534	0.833333	0.0113636	3
B. Bray-Curtis Follow-up Distance	Summarized Effect Size	Effect Size Confidence Intervals		P-Value	Q-value (P-value BH Corrected)	Consistency	Stability Score	Directionality
Taxon		Upper Bound	Lower Bound
Allisonella histaminiformans	-0.110729	-0.0447966	-0.176661	0.000996073	0.0886505	1	1	-3
Fusicatenibacter saccharivorans	-0.0778952	-0.0143421	-0.141448	0.0162936	0.211808	0.777778	0.920455	-2
Bacteroides thetaiotaomicron	-0.0958962	-0.0323609	-0.159432	0.00309395	0.131893	0.555556	0.931818	-2
Bacteroides intestinalis	-0.0918583	-0.0275885	-0.156128	0.0050897	0.131893	0.75	0.943182	-2
Bacteroides plebeius	-0.16873	-0.0321727	-0.305287	0.0154469	0.211808	1	0.988636	-2
Agathobaculum butyriciproducens	-0.102494	-0.0294916	-0.175497	0.00592779	0.131893	0.833333	0.965909	-2
Enorma massiliensis	-0.12324	-0.0223499	-0.224131	0.0166591	0.211808	1	0.977273	-2
Coprobacter secundus	-0.0809943	-0.00859275	-0.153396	0.0283379	0.280231	0.8	0.909091	-2
Bifidobacterium bifidum	-0.0255314	0.0631301	-0.114193	0.572482	0.868952	0.555556	0.511364	-1
Bacteroides nordii	-0.0641081	0.0276798	-0.155896	0.171026	0.585437	0.714286	0.818182	-1
Parabacteroides goldsteinii	-0.0464487	0.068852	-0.161749	0.42978	0.807982	0.444444	0.568182	-1
Bacteroides finegoldii	-0.0464368	0.0192634	-0.112137	0.165961	0.585437	0.571429	0.75	-1
Bifidobacterium adolescentis	-0.0511755	0.0538972	-0.156248	0.339781	0.73477	0.571429	0.670455	-1
Bacteroides fragilis	-0.0300206	0.0436898	-0.103731	0.424726	0.807982	0.555556	0.556818	-1
Bacteroides caccae	-0.0583233	0.00520048	-0.121847	0.0719383	0.457322	0.444444	0.806818	-1
Coprococcus comes	-0.0622811	0.0637601	-0.188322	0.332803	0.73477	0.5	0.693182	-1
Bifidobacterium pseudocatenulatum	-0.0272373	0.0726707	-0.127145	0.593111	0.868952	0.625	0.534091	-1
Coprobacillus cateniformis	-0.0304983	0.0337714	-0.0947681	0.352332	0.73477	0.625	0.613636	-1
Clostridium spiroforme	-0.0529586	0.0113459	-0.117263	0.106496	0.534066	0.75	0.829545	-1
Paraprevotella xylaniphila	-0.0641288	0.041256	-0.169514	0.232996	0.69122	0.6	0.761364	-1
Phascolarctobacterium faecium	-0.0388011	0.0312759	-0.108878	0.277825	0.727249	0.625	0.647727	-1
Bacteroides dorei	-0.0672652	0.0897688	-0.224299	0.401163	0.807982	0.6	0.659091	-1
Bacteroides coprocola	-0.00397114	0.153173	-0.161115	0.960497	0.986177	0.4	0.397727	-1
Bacteroides massiliensis	-0.0708638	0.0779216	-0.219649	0.350564	0.73477	0.6	0.738636	-1
Clostridium lavalense	-0.0303424	0.0817012	-0.142386	0.595574	0.868952	0.5	0.522727	-1
Blautia hydrogenotrophica	-0.0626466	0.00364573	-0.128939	0.0640005	0.438157	0.857143	0.897727	-1
Alistipes onderdonkii	-0.050742	0.013546	-0.11503	0.121867	0.534066	0.625	0.795455	-1
Enterorhabdus caecimuris	-0.00165807	0.416083	-0.4194	0.993793	0.993793	0.5	0.375	-1
Catenibacterium mitsuokai	-0.0769514	0.0291866	-0.183089	0.155317	0.585437	1	0.886364	-1
Clostridium bolteae	-0.00476673	0.454988	-0.464522	0.983787	0.993793	0.666667	0.386364	-1
Klebsiella variicola	-0.015115	0.176585	-0.206815	0.877185	0.986177	0.8	0.465909	-1
Butyrivibrio crossotus	-0.00449859	0.123983	-0.13298	0.945288	0.986177	0.6	0.409091	-1
Streptococcus salivarius	-0.0117592	0.0531417	-0.0766601	0.7225	0.929758	0.5	0.488636	-1
Bacteroides faecis	-0.043371	0.0656996	-0.152442	0.435766	0.807982	0.714286	0.625	-1
Clostridium asparagiforme	-0.0861036	0.0259401	-0.198147	0.132016	0.534066	0.75	0.875	-1
Streptococcus vestibularis	-0.100588	0.265574	-0.46675	0.590287	0.868952	0.666667	0.681818	-1
Ruthenibacterium lactatiformans	-0.0555275	0.0157593	-0.126814	0.126841	0.534066	0.5	0.784091	-1
Oscillibacter sp 57 20	-0.121555	0.284705	-0.527816	0.557585	0.868952	0.666667	0.727273	-1
Haemophilus sp HMSC71H05	-0.128876	0.606608	-0.86436	0.73127	0.929758	0.5	0.590909	-1
Klebsiella quasipneumoniae	-0.0979006	0.362051	-0.557852	0.676548	0.92635	0.666667	0.602273	-1
Eubacterium sp CAG 180	-0.118031	0.265679	-0.501741	0.546578	0.868952	0.666667	0.715909	-1
Eubacterium sp CAG 251	-0.102725	0.0467571	-0.252207	0.178013	0.586783	0.666667	0.852273	-1
Alistipes inops	-0.0174965	0.060885	-0.0958781	0.661743	0.920236	0.5	0.5	-1
Anaeromassilibacillus sp An250	-0.0392547	0.0330889	-0.111598	0.287553	0.731206	0.8	0.704545	-1
Eisenbergiella tayi	-0.0694788	0.0506528	-0.18961	0.25698	0.697841	0.6	0.772727	-1
Sellimonas intestinalis	-0.055367	0.0545103	-0.165244	0.323338	0.73477	0.4	0.636364	-1
Monoglobus pectinilyticus	-0.0283462	0.0517358	-0.108428	0.487834	0.834947	0.666667	0.545455	-1
Lawsonibacter asaccharolyticus	-0.0223443	0.413463	-0.458152	0.919956	0.986177	0.5	0.443182	-1
Eubacterium sp OM08 24	-0.172679	0.00404508	-0.349403	0.0554795	0.418266	1	0.954545	-1
Ruminococcaceae bacterium D16	-0.0438781	0.132846	-0.220602	0.626519	0.898814	1	0.579545	-1
Bacteroides sp CAG 144	-0.0159382	0.435537	-0.467414	0.944837	0.986177	0.5	0.431818	-1
Blautia sp CAG 257	-0.00788911	0.291611	-0.307389	0.958826	0.986177	0.5	0.420455	-1
Clostridium sp CAG 58	-0.027444	0.260179	-0.315067	0.85165	0.986177	0.5	0.477273	-1
Eubacterium sp CAG 274	-0.10183	0.0748939	-0.278554	0.25875	0.697841	1	0.863636	-1
Firmicutes bacterium CAG 94	-0.0957183	0.0643121	-0.255749	0.241075	0.692117	1	0.840909	-1
Prevotella sp CAG 279	-0.022555	0.188796	-0.233905	0.83432	0.986177	0.5	0.454545	-1
Bacteroides salyersiae	0.0158696	0.0816335	-0.0498942	0.636239	0.898814	0.625	0.261364	1
Bifidobacterium longum	0.0533683	0.165878	-0.0591417	0.352529	0.73477	0.666667	0.125	1
Eggerthella lenta	0.0477977	0.180738	-0.085142	0.481001	0.834947	0.555556	0.159091	1
Rothia mucilaginosa	0.085426	0.17318	-0.00232805	0.0563954	0.418266	0.666667	0.0568182	1
Streptococcus thermophilus	0.0278217	0.109886	-0.0542429	0.506389	0.850351	0.666667	0.204545	1
Streptococcus parasanguinis	0.0562474	0.128572	-0.0160776	0.127441	0.534066	0.555556	0.113636	1
Veillonella parvula	0.101288	0.253885	-0.0513102	0.19328	0.614355	0.666667	0.0909091	1
Clostridium clostridioforme	0.0207796	0.136412	-0.0948526	0.724678	0.929758	0.8	0.238636	1
Lactococcus lactis	0.0601123	0.22043	-0.100205	0.462398	0.834947	0.625	0.147727	1
Clostridium citroniae	0.00762713	0.175147	-0.159893	0.928894	0.986177	0.4	0.340909	1
Streptococcus sanguinis	0.0461277	0.156372	-0.0641167	0.412173	0.807982	0.428571	0.170455	1
Lactobacillus ruminis	0.0405242	0.179	-0.0979516	0.566257	0.868952	0.5	0.215909	1
Parabacteroides johnsonii	0.0302166	0.11328	-0.0528473	0.475854	0.834947	0.5	0.227273	1
Streptococcus australis	0.202687	0.632188	-0.226814	0.355001	0.73477	1	0.0340909	1
Streptococcus gordonii	0.0342538	0.100179	-0.0316716	0.308504	0.73477	0.714286	0.136364	1
Megamonas funiformis	0.0200057	0.210467	-0.170455	0.836892	0.986177	0.5	0.284091	1
Streptococcus oralis	0.0590856	0.130369	-0.0121976	0.104251	0.534066	1	0.0795455	1
Streptococcus infantis	0.00804567	0.0806369	-0.0645456	0.828027	0.986177	0.4	0.329545	1
Escherichia coli	0.0955784	0.213077	-0.0219208	0.110866	0.534066	0.666667	0.0681818	1
Blautia obeum	0.00254987	0.113325	-0.108226	0.964016	0.986177	0.333333	0.363636	1
Holdemanella biformis	0.0118398	0.13124	-0.10756	0.845901	0.986177	0.6	0.295455	1
Veillonella infantium	0.0935792	0.243068	-0.0559094	0.219849	0.67471	0.666667	0.102273	1
Firmicutes bacterium CAG 110	0.00989371	0.27917	-0.259382	0.942592	0.986177	0.5	0.318182	1
Dielma fastidiosa	0.00624739	0.10707	-0.0945749	0.903336	0.986177	0.8	0.306818	1
Eisenbergiella massiliensis	0.0189667	0.121112	-0.0831785	0.715908	0.929758	0.5	0.272727	1
Ruminococcaceae bacterium D5	0.00496544	0.077309	-0.0673782	0.892987	0.986177	0.4	0.352273	1
Clostridium bolteae CAG 59	0.0892601	0.527618	-0.349098	0.689823	0.929758	0.5	0.181818	1
Firmicutes bacterium CAG 145	0.0839167	0.660475	-0.492641	0.775438	0.972028	0.5	0.25	1
Intestinibacter bartlettii	0.0372703	0.159164	-0.0846233	0.548986	0.868952	0.6	0.193182	1
Actinomyces sp HMSC035G02	0.123507	0.300231	-0.0532173	0.170763	0.585437	1	0.0227273	1
Streptococcus anginosus group	0.126236	0.275681	-0.0232103	0.0978101	0.534066	0.666667	0.0454545	1
Gemella sanguinis	0.101312	0.196472	0.00615162	0.0369184	0.328574	0.833333	0.0113636	2
Veillonella sp T11011 6	0.177496	0.326942	0.0280506	0.0199204	0.221614	1	0	2
