## Supplementary Tables for "Towards a Health-Associated Core Keystone (HACK) index for the human gut microbiome": SupplementaryTable13.xlsx

### Sheet: Sheet1
Supplementary Table 13: List of Disease Conditions investigated in the Health-Association Investigation along with the Disease Category and the corresponding name of the Study Cohort
Disease	Disease Category	Full Form	Study Cohorts
a-ra	Arthritis_Variants	Arthritis_Variants	ScherJ_2013
bd	Behcets_Disease	Behcets_Disease	YeZ_2018
cdi	CDI	Clostridioides_difficile	SchubertA_2014, YoungsterI_2014
high risk normal	CRC	Colorectal_cancer	BaxterN_2016
crc	CRC	Colorectal_cancer	ThomasAM_2019_c, WangT_2012, ZackularJ_2014, ChenW_2012, ZellerG_2014, WirbelJ_2018, ThomasAM_2018b, HanniganGD_2017, VogtmannE_2016, YachidaS_2019, FengQ_2015, YuJ_2015
coronary artery disease	CVD	Cardiovascular_disease	Yoshida_M_2018, Dong_Y_2023
cad	CVD	Cardiovascular_disease	MetaCardis_2020_a
acvd	CVD	Cardiovascular_disease	JieZ_2017
cirr	Cirrhosis	Cirrhosis	ZhangZ_2013
cirrhosis	Cirrhosis	Cirrhosis	QinN_2014
covid	Covid	Covid	Li_2021, Zuo_2020, Yeoh_2021, Zhang_2022, Liu_2022
gastritis	Gastritis	Gastritis	He
diarrhealcontrol	Gut_Infection	Gut_Infection	SchubertA_2014
edd	Gut_Infection	Gut_Infection	SinghP_2015
hiv	HIV	HIV	LozuponeC_2013
sth	Helminth_Infection	Helminth_Infection	RubelMA_2020
hepatitis	Hepatitis	Hepatitis	QinN_2014
hypertension	Hypertension	Hypertension	LiJ_2017
ibd	IBD_GutInflammation	Inflammatory_bowel_disease	WillingB_2010, NielsenHB_2014, HallAB_2017, Kedia_et_al
asuc	IBD_GutInflammation	Inflammatory_bowel_disease	Kedia_et_al
ibs	IBS	Irritable_bowel_syndrome	Jeffery_et_al_2020
me/cfs	ME_CFS	Myalgic_encephalomyelitis/chronic_fatigue_syndrome	NagySzakalD_2017
metabolic_syndrome	Metabolic_Syndrome	Metabolic_Syndrome	He
migraine	Migraine	Migraine	XieH_2016
ms	Multiple_Sclerosis	Multiple_Sclerosis	MetaCardis_2020_a
mhe	NAFLD_FLD	non_alcoholic_fatty_liver_disease	ZhangZ_2013
nash	NAFLD_FLD	non_alcoholic_fatty_liver_disease	ZhuL_2015, WongV_2013
parkinson's disease	Parkinsons	Parkinsons	Boertien_J_2022, Hill_Burns_E_2017, Hopfner_F_2017, Aho_V_2019, Arumugam_M_2013, Weis_S_2021, Wallen_Z_2020, Zhang_P_2022, HeintzBuschart_A_2017, Qian_Y_2018, Pietrucci_D_2019
pd	Parkinsons	Parkinsons	MicroDiab_India, BedarfJR_2017
par	Parkinsons	Parkinsons	ScheperjansF_2015
adenoma	Polyps	Polyps	BaxterN_2016, ZackularJ_2014, ZellerG_2014, HanniganGD_2017, YachidaS_2019, FengQ_2015
adv adenoma	Polyps	Polyps	BaxterN_2016
few_polyps	Polyps	Polyps	YachidaS_2019
igt	Prediabetes	Prediabetes	MetaCardis_2020_a, KarlssonFH_2013
respiratoryinf	Resp_Infection	Respiratory_Infection	HMP_2019_t2d
schizophrenia	Schizophrenia	Schizophrenia	ZhuF_2020
hf	Skin_Disorders	Skin_Disorders	MetaCardis_2020_a
t2d	T2D	Type_2_diabetes	SankaranarayananK_2015, QinJ_2012, MetaCardis_2020_a, MicroDiab_India, KarlssonFH_2013, FengQ_2015, YuJ_2015
longstay	Unhealthy_Elderly	Unhealthy_Elderly	Ghosh_et_al_2020
