## Supplementary Tables for "Towards a Health-Associated Core Keystone (HACK) index for the human gut microbiome": SupplementaryTable14.xlsx

### Sheet: Sheet1
Supplementary Table 14: The total number of Diseased and Control samples for each study cohort considered for each Disease Category
Disease	Study Name	Control Sample Count	Disease Sample Count	Combined Control Sample Count	Combined Disease Sample Count
Arthritis Variants	ScherJ 2013	28	85	28	85
Behcets Disease	YeZ 2018	45	20	45	20
CDI	SchubertA 2014	154	86	171	113
CDI	YoungsterI 2014	17	27
CRC	BaxterN 2016	121	50	808	788
CRC	ThomasAM 2019 c	40	40
CRC	WangT 2012	56	45
CRC	ZackularJ 2014	30	30
CRC	ChenW 2012	21	21
CRC	ZellerG 2014	61	53
CRC	WirbelJ 2018	65	60
CRC	ThomasAM 2018b	28	32
CRC	HanniganGD 2017	28	27
CRC	VogtmannE 2016	58	52
CRC	YachidaS 2019	246	258
CRC	FengQ 2015	16	46
CRC	YuJ 2015	38	74
CVD	Yoshida M 2018	30	30	467	642
CVD	MetaCardis 2020 a	234	363
CVD	JieZ 2017	171	214
CVD	Dong Y 2023	32	35
Cirrhosis	ZhangZ 2013	26	24	140	145
Cirrhosis	QinN 2014	114	121
Covid	Li 2021	19	46	249	580
Covid	Zuo 2020	15	52
Covid	Yeoh 2021	78	177
Covid	Zhang 2022	70	129
Covid	Liu 2022	67	176
Gastritis	He	3553	1120	3553	1120
Gut Infection	SchubertA 2014	154	88	236	309
Gut Infection	SinghP 2015	82	221
HIV	LozuponeC 2013	21	29	21	29
Helminth Infection	RubelMA 2020	76	77	76	77
Hepatitis	QinN 2014	114	102	114	102
Hypertension	LiJ 2017	41	155	41	155
IBD GutInflammation	WillingB 2010	35	44	442	449
IBD GutInflammation	NielsenHB 2014	248	148
IBD GutInflammation	HallAB 2017	74	184
IBD GutInflammation	Kedia et al	85	73
IBS	Jeffery et al 2020	58	78	58	78
ME CFS	NagySzakalD 2017	50	50	50	50
Metabolic Syndrome	He	3553	1404	3553	1404
Migraine	XieH 2016	169	49	169	49
Multiple Sclerosis	MetaCardis 2020 a	234	631	234	631
NAFLD FLD	ZhangZ 2013	26	26	87	79
NAFLD FLD	ZhuL 2015	40	21
NAFLD FLD	WongV 2013	21	32
Parkinsons	Boertien J 2022	172	192	1233	1531
Parkinsons	Hill Burns E 2017	105	206
Parkinsons	Hopfner F 2017	29	29
Parkinsons	Aho V 2019	130	136
Parkinsons	Arumugam M 2013	100	156
Parkinsons	Weis S 2021	18	18
Parkinsons	MicroDiab India	137	141
Parkinsons	BedarfJR 2017	28	31
Parkinsons	ScheperjansF 2015	73	74
Parkinsons	Wallen Z 2020	212	323
Parkinsons	Zhang P 2022	54	67
Parkinsons	HeintzBuschart A 2017	58	33
Parkinsons	Qian Y 2018	45	45
Parkinsons	Pietrucci D 2019	72	80
Polyps	BaxterN 2016	121	198	502	413
Polyps	ZackularJ 2014	30	28
Polyps	ZellerG 2014	61	42
Polyps	HanniganGD 2017	28	26
Polyps	YachidaS 2019	246	72
Polyps	FengQ 2015	16	47
Prediabetes	MetaCardis 2020 a	234	318	277	366
Prediabetes	KarlssonFH 2013	43	48
Resp Infection	HMP 2019 t2d	42	86	42	86
Schizophrenia	ZhuF 2020	78	76	78	76
Skin Disorders	MetaCardis 2020 a	234	96	234	96
T2D	SankaranarayananK 2015	18	19	678	1259
T2D	QinJ 2012	192	169
T2D	MetaCardis 2020 a	234	792
T2D	MicroDiab India	137	157
T2D	KarlssonFH 2013	43	53
T2D	FengQ 2015	16	24
T2D	YuJ 2015	38	45
Unhealthy Elderly	Ghosh et al 2020	135	53	135	53
