## Supplementary Tables for "Towards a Health-Associated Core Keystone (HACK) index for the human gut microbiome": SupplementaryTable15.xlsx

### Sheet: Sheet1
Species	-3	-2	-1	0	1	2	3	Total Significant	Total Negative Significant	Total Positive Significant	Total Non-Significant	Total	Health Score	Ranked Health Score	Marker	Disease Association
Faecalibacterium_prausnitzii	16	1	6	0	4	0	1	17	16	1	10	28	0.535714	0.992288	yes	Negative Association With Disease
Coprococcus_eutactus	14	2	6	0	4	1	1	15	14	1	10	28	0.464286	0.976864	yes	Negative Association With Disease
Ruminococcus_lactaris	16	1	8	1	2	0	0	16	16	0	11	28	0.571429	1	yes	Negative Association With Disease
Roseburia_hominis	13	1	7	1	4	0	2	15	13	2	12	28	0.392857	0.958869	yes	Negative Association With Disease
Gemmiger_formicilis	13	0	5	4	4	0	2	15	13	2	13	28	0.392857	0.958869	yes	Negative Association With Disease
Roseburia_sp_CAG_309	9	1	5	9	3	0	1	10	9	1	17	28	0.285714	0.881748	yes	Negative Association With Disease
Clostridium_sp_CAG_167	9	0	4	9	6	0	0	9	9	0	19	28	0.321429	0.915167	yes	Negative Association With Disease
Firmicutes_bacterium_CAG_95	12	0	3	9	4	0	0	12	12	0	16	28	0.428571	0.971722	yes	Negative Association With Disease
Paraprevotella_xylaniphila	9	0	11	3	4	0	1	10	9	1	18	28	0.285714	0.881748	yes	Negative Association With Disease
Paraprevotella_clara	7	0	16	0	3	0	2	9	7	2	19	28	0.178571	0.748072	yes	Negative Association With Disease
Eubacterium_ventriosum	16	0	6	0	6	0	0	16	16	0	12	28	0.571429	1	yes	Negative Association With Disease
Parasutterella_excrementihominis	12	0	6	0	9	0	1	13	12	1	15	28	0.392857	0.958869	yes	Negative Association With Disease
Eubacterium_rectale	11	0	7	0	7	0	3	14	11	3	14	28	0.285714	0.881748	yes	Negative Association With Disease
Ruminococcus_bromii	8	0	8	0	11	0	1	9	8	1	19	28	0.25	0.838046	yes	Negative Association With Disease
Butyricimonas_virosa	9	2	3	2	9	0	3	12	9	3	14	28	0.214286	0.791774	yes	Negative Association With Disease
Bacteroides_cellulosilyticus	9	0	5	1	11	0	2	11	9	2	17	28	0.25	0.838046	yes	Negative Association With Disease
Bacteroides_plebeius	9	0	14	0	3	1	1	10	9	1	17	28	0.285714	0.881748	yes	Negative Association With Disease
Roseburia_inulinivorans	8	0	9	0	9	0	2	10	8	2	18	28	0.214286	0.791774	yes	Negative Association With Disease
Odoribacter_splanchnicus	12	2	5	0	7	0	2	14	12	2	12	28	0.357143	0.935733	yes	Negative Association With Disease
Alistipes_putredinis	12	0	7	1	5	0	3	15	12	3	13	28	0.321429	0.915167	yes	Negative Association With Disease
Coprobacter_fastidiosus	9	1	8	0	7	1	2	11	9	2	15	28	0.25	0.838046	yes	Negative Association With Disease
Barnesiella_intestinihominis	16	0	4	0	6	0	2	18	16	2	10	28	0.5	0.984576	yes	Negative Association With Disease
Bacteroides_uniformis	12	0	7	0	7	0	2	14	12	2	14	28	0.357143	0.935733	yes	Negative Association With Disease
Alistipes_shahii	11	0	9	0	6	0	2	13	11	2	15	28	0.321429	0.915167	yes	Negative Association With Disease
Eubacterium_siraeum	11	0	8	0	8	0	1	12	11	1	16	28	0.357143	0.935733	yes	Negative Association With Disease
Roseburia_sp_CAG_182	10	0	3	9	4	0	2	12	10	2	16	28	0.285714	0.881748	yes	Negative Association With Disease
Alistipes_indistinctus	13	1	5	0	5	1	3	16	13	3	10	28	0.357143	0.935733	yes	Negative Association With Disease
Eubacterium_hallii	10	0	4	0	10	0	4	14	10	4	14	28	0.214286	0.791774	yes	Negative Association With Disease
Agathobaculum_butyriciproducens	8	0	6	9	4	0	1	9	8	1	19	28	0.25	0.838046	yes	Negative Association With Disease
Oscillibacter_sp_57_20	9	0	5	9	3	0	2	11	9	2	17	28	0.25	0.838046	yes	Negative Association With Disease
Fusicatenibacter_saccharivorans	12	1	7	2	4	0	2	14	12	2	13	28	0.357143	0.935733	yes	Negative Association With Disease
Adlercreutzia_equolifaciens	9	0	6	3	7	0	3	12	9	3	16	28	0.214286	0.791774	yes	Negative Association With Disease
Coprococcus_catus	12	0	5	0	10	0	1	13	12	1	15	28	0.392857	0.958869	yes	Negative Association With Disease
Eubacterium_ramulus	11	1	5	0	7	1	3	14	11	3	12	28	0.285714	0.881748	yes	Negative Association With Disease
Eubacterium_eligens	16	0	4	0	6	0	2	18	16	2	10	28	0.5	0.984576	yes	Negative Association With Disease
Eubacterium_sp_CAG_38	8	0	5	9	4	0	2	10	8	2	18	28	0.214286	0.791774	yes	Negative Association With Disease
Roseburia_intestinalis	9	0	9	2	6	0	2	11	9	2	17	28	0.25	0.838046	yes	Negative Association With Disease
Coprobacillus_cateniformis	3	0	4	3	9	0	9	12	3	9	16	28	-0.214286	0.159383	yes	Positive Association With Disease
Anaerotruncus_colihominis	1	0	5	0	14	0	8	9	1	8	19	28	-0.25	0.125964	yes	Positive Association With Disease
Megasphaera_elsdenii	3	1	4	2	11	0	7	10	3	7	17	28	-0.142857	0.231362	yes	Positive Association With Disease
Acidaminococcus_intestini	2	0	8	2	9	0	7	9	2	7	19	28	-0.178571	0.195373	yes	Positive Association With Disease
Bifidobacterium_bifidum	2	0	8	0	10	0	8	10	2	8	18	28	-0.214286	0.159383	yes	Positive Association With Disease
Blautia_wexlerae	2	0	7	3	9	0	7	9	2	7	19	28	-0.178571	0.195373	yes	Positive Association With Disease
Blautia_sp_CAG_257	0	1	4	10	3	0	10	10	0	10	17	28	-0.357143	0.0616967	yes	Positive Association With Disease
Streptococcus_parasanguinis	2	0	4	3	12	0	7	9	2	7	19	28	-0.178571	0.195373	yes	Positive Association With Disease
Streptococcus_salivarius	2	0	4	3	12	0	7	9	2	7	19	28	-0.178571	0.195373	yes	Positive Association With Disease
Ruthenibacterium_lactatiformans	3	0	2	9	5	0	9	12	3	9	16	28	-0.214286	0.159383	yes	Positive Association With Disease
Bacteroides_fragilis	0	0	4	0	15	0	9	9	0	9	19	28	-0.321429	0.0745501	yes	Positive Association With Disease
Clostridium_bolteae_CAG_59	0	0	4	9	4	1	10	10	0	10	17	28	-0.357143	0.0616967	yes	Positive Association With Disease
Streptococcus_gordonii	0	0	3	3	11	0	11	11	0	11	17	28	-0.392857	0.0462725	yes	Positive Association With Disease
Klebsiella_pneumoniae	3	0	2	3	10	0	10	13	3	10	15	28	-0.25	0.125964	yes	Positive Association With Disease
Gemella_sanguinis	1	0	3	9	6	0	9	10	1	9	18	28	-0.285714	0.0951157	yes	Positive Association With Disease
Streptococcus_oralis	1	0	5	6	7	0	9	10	1	9	18	28	-0.285714	0.0951157	yes	Positive Association With Disease
Veillonella_parvula	2	1	5	2	6	1	11	13	2	11	13	28	-0.321429	0.0745501	yes	Positive Association With Disease
Streptococcus_anginosus_group	2	0	4	10	3	0	9	11	2	9	17	28	-0.25	0.125964	yes	Positive Association With Disease
Streptococcus_mitis	1	0	7	5	6	0	9	10	1	9	18	28	-0.285714	0.0951157	yes	Positive Association With Disease
Clostridium_hathewayi	1	0	6	0	9	0	12	13	1	12	15	28	-0.392857	0.0462725	yes	Positive Association With Disease
Eggerthella_lenta	0	0	3	2	9	1	13	13	0	13	14	28	-0.464286	0.0231362	yes	Positive Association With Disease
Ruminococcus_gnavus	1	0	2	0	7	0	18	19	1	18	9	28	-0.607143	0	yes	Positive Association With Disease
Escherichia_coli	0	0	4	0	10	0	14	14	0	14	14	28	-0.5	0.0102828	yes	Positive Association With Disease
Bifidobacterium_dentium	0	0	4	3	8	0	13	13	0	13	15	28	-0.464286	0.0231362	yes	Positive Association With Disease
Clostridium_innocuum	1	1	4	0	6	0	16	17	1	16	10	28	-0.535714	0.00514139	yes	Positive Association With Disease
Clostridium_citroniae	1	0	4	1	12	1	9	10	1	9	17	28	-0.285714	0.0951157	yes	Positive Association With Disease
Sellimonas_intestinalis	2	0	4	9	6	0	7	9	2	7	19	28	-0.178571	0.195373	yes	Positive Association With Disease
Streptococcus_vestibularis	1	0	6	5	4	0	12	13	1	12	15	28	-0.392857	0.0462725	yes	Positive Association With Disease
Flavonifractor_plautii	4	0	4	0	7	1	12	16	4	12	11	28	-0.285714	0.0951157	yes	Positive Association With Disease
Clostridium_ramosum	2	0	1	0	10	0	15	17	2	15	11	28	-0.464286	0.0231362	yes	Positive Association With Disease
Clostridium_bolteae	1	0	4	2	7	0	14	15	1	14	13	28	-0.464286	0.0231362	yes	Positive Association With Disease
Clostridium_clostridioforme	2	0	3	2	9	0	12	14	2	12	14	28	-0.357143	0.0616967	yes	Positive Association With Disease
Clostridium_symbiosum	2	0	4	0	7	1	14	16	2	14	11	28	-0.428571	0.0359897	yes	Positive Association With Disease

### Sheet: Sheet2
Supplementary Table 15. Overall disease association pattern for the 70 taxa showing directionally (enriched or depleted) consistent significant alterations in at least 30% of the Disease Categories. The top 37 are the health-associated markers and the bottom are the disease-associated ones.
Taxon	Number of Disease Categories with different Association Values							Total Disease Categories (DC)	Significant Associations			Health Score ((SN-SP)/DC)	Ranked Score	Association
	-3	-2	-1	0	1	2	3		Total	Negative	Positive
Ruminococcus_lactaris	16	1	8	1	2	0	0	28	16	16	0	0.571429	1	Health-Associated
Eubacterium_ventriosum	16	0	6	0	6	0	0	28	16	16	0	0.571429	1	Health-Associated
Faecalibacterium_prausnitzii	16	1	6	0	4	0	1	28	17	16	1	0.535714	0.992288	Health-Associated
Barnesiella_intestinihominis	16	0	4	0	6	0	2	28	18	16	2	0.5	0.984576	Health-Associated
Eubacterium_eligens	16	0	4	0	6	0	2	28	18	16	2	0.5	0.984576	Health-Associated
Coprococcus_eutactus	14	2	6	0	4	1	1	28	15	14	1	0.464286	0.976864	Health-Associated
Firmicutes_bacterium_CAG_95	12	0	3	9	4	0	0	28	12	12	0	0.428571	0.971722	Health-Associated
Roseburia_hominis	13	1	7	1	4	0	2	28	15	13	2	0.392857	0.958869	Health-Associated
Gemmiger_formicilis	13	0	5	4	4	0	2	28	15	13	2	0.392857	0.958869	Health-Associated
Parasutterella_excrementihominis	12	0	6	0	9	0	1	28	13	12	1	0.392857	0.958869	Health-Associated
Coprococcus_catus	12	0	5	0	10	0	1	28	13	12	1	0.392857	0.958869	Health-Associated
Odoribacter_splanchnicus	12	2	5	0	7	0	2	28	14	12	2	0.357143	0.935733	Health-Associated
Bacteroides_uniformis	12	0	7	0	7	0	2	28	14	12	2	0.357143	0.935733	Health-Associated
Eubacterium_siraeum	11	0	8	0	8	0	1	28	12	11	1	0.357143	0.935733	Health-Associated
Alistipes_indistinctus	13	1	5	0	5	1	3	28	16	13	3	0.357143	0.935733	Health-Associated
Fusicatenibacter_saccharivorans	12	1	7	2	4	0	2	28	14	12	2	0.357143	0.935733	Health-Associated
Clostridium_sp_CAG_167	9	0	4	9	6	0	0	28	9	9	0	0.321429	0.915167	Health-Associated
Alistipes_putredinis	12	0	7	1	5	0	3	28	15	12	3	0.321429	0.915167	Health-Associated
Alistipes_shahii	11	0	9	0	6	0	2	28	13	11	2	0.321429	0.915167	Health-Associated
Roseburia_sp_CAG_309	9	1	5	9	3	0	1	28	10	9	1	0.285714	0.881748	Health-Associated
Paraprevotella_xylaniphila	9	0	11	3	4	0	1	28	10	9	1	0.285714	0.881748	Health-Associated
Eubacterium_rectale	11	0	7	0	7	0	3	28	14	11	3	0.285714	0.881748	Health-Associated
Bacteroides_plebeius	9	0	14	0	3	1	1	28	10	9	1	0.285714	0.881748	Health-Associated
Roseburia_sp_CAG_182	10	0	3	9	4	0	2	28	12	10	2	0.285714	0.881748	Health-Associated
Eubacterium_ramulus	11	1	5	0	7	1	3	28	14	11	3	0.285714	0.881748	Health-Associated
Ruminococcus_bromii	8	0	8	0	11	0	1	28	9	8	1	0.25	0.838046	Health-Associated
Bacteroides_cellulosilyticus	9	0	5	1	11	0	2	28	11	9	2	0.25	0.838046	Health-Associated
Coprobacter_fastidiosus	9	1	8	0	7	1	2	28	11	9	2	0.25	0.838046	Health-Associated
Agathobaculum_butyriciproducens	8	0	6	9	4	0	1	28	9	8	1	0.25	0.838046	Health-Associated
Oscillibacter_sp_57_20	9	0	5	9	3	0	2	28	11	9	2	0.25	0.838046	Health-Associated
Roseburia_intestinalis	9	0	9	2	6	0	2	28	11	9	2	0.25	0.838046	Health-Associated
Butyricimonas_virosa	9	2	3	2	9	0	3	28	12	9	3	0.214286	0.791774	Health-Associated
Roseburia_inulinivorans	8	0	9	0	9	0	2	28	10	8	2	0.214286	0.791774	Health-Associated
Eubacterium_hallii	10	0	4	0	10	0	4	28	14	10	4	0.214286	0.791774	Health-Associated
Adlercreutzia_equolifaciens	9	0	6	3	7	0	3	28	12	9	3	0.214286	0.791774	Health-Associated
Eubacterium_sp_CAG_38	8	0	5	9	4	0	2	28	10	8	2	0.214286	0.791774	Health-Associated
Paraprevotella_clara	7	0	16	0	3	0	2	28	9	7	2	0.178571	0.748072	Health-Associated
Megasphaera_elsdenii	3	1	4	2	11	0	7	28	10	3	7	-0.142857	0.231362	Disease-Associated
Acidaminococcus_intestini	2	0	8	2	9	0	7	28	9	2	7	-0.178571	0.195373	Disease-Associated
Blautia_wexlerae	2	0	7	3	9	0	7	28	9	2	7	-0.178571	0.195373	Disease-Associated
Streptococcus_parasanguinis	2	0	4	3	12	0	7	28	9	2	7	-0.178571	0.195373	Disease-Associated
Streptococcus_salivarius	2	0	4	3	12	0	7	28	9	2	7	-0.178571	0.195373	Disease-Associated
Sellimonas_intestinalis	2	0	4	9	6	0	7	28	9	2	7	-0.178571	0.195373	Disease-Associated
Coprobacillus_cateniformis	3	0	4	3	9	0	9	28	12	3	9	-0.214286	0.159383	Disease-Associated
Bifidobacterium_bifidum	2	0	8	0	10	0	8	28	10	2	8	-0.214286	0.159383	Disease-Associated
Ruthenibacterium_lactatiformans	3	0	2	9	5	0	9	28	12	3	9	-0.214286	0.159383	Disease-Associated
Anaerotruncus_colihominis	1	0	5	0	14	0	8	28	9	1	8	-0.25	0.125964	Disease-Associated
Klebsiella_pneumoniae	3	0	2	3	10	0	10	28	13	3	10	-0.25	0.125964	Disease-Associated
Streptococcus_anginosus_group	2	0	4	10	3	0	9	28	11	2	9	-0.25	0.125964	Disease-Associated
Gemella_sanguinis	1	0	3	9	6	0	9	28	10	1	9	-0.285714	0.0951157	Disease-Associated
Streptococcus_oralis	1	0	5	6	7	0	9	28	10	1	9	-0.285714	0.0951157	Disease-Associated
Streptococcus_mitis	1	0	7	5	6	0	9	28	10	1	9	-0.285714	0.0951157	Disease-Associated
Clostridium_citroniae	1	0	4	1	12	1	9	28	10	1	9	-0.285714	0.0951157	Disease-Associated
Flavonifractor_plautii	4	0	4	0	7	1	12	28	16	4	12	-0.285714	0.0951157	Disease-Associated
Bacteroides_fragilis	0	0	4	0	15	0	9	28	9	0	9	-0.321429	0.0745501	Disease-Associated
Veillonella_parvula	2	1	5	2	6	1	11	28	13	2	11	-0.321429	0.0745501	Disease-Associated
Blautia_sp_CAG_257	0	1	4	10	3	0	10	28	10	0	10	-0.357143	0.0616967	Disease-Associated
Clostridium_bolteae_CAG_59	0	0	4	9	4	1	10	28	10	0	10	-0.357143	0.0616967	Disease-Associated
Clostridium_clostridioforme	2	0	3	2	9	0	12	28	14	2	12	-0.357143	0.0616967	Disease-Associated
Streptococcus_gordonii	0	0	3	3	11	0	11	28	11	0	11	-0.392857	0.0462725	Disease-Associated
Clostridium_hathewayi	1	0	6	0	9	0	12	28	13	1	12	-0.392857	0.0462725	Disease-Associated
Streptococcus_vestibularis	1	0	6	5	4	0	12	28	13	1	12	-0.392857	0.0462725	Disease-Associated
Clostridium_symbiosum	2	0	4	0	7	1	14	28	16	2	14	-0.428571	0.0359897	Disease-Associated
Eggerthella_lenta	0	0	3	2	9	1	13	28	13	0	13	-0.464286	0.0231362	Disease-Associated
Bifidobacterium_dentium	0	0	4	3	8	0	13	28	13	0	13	-0.464286	0.0231362	Disease-Associated
Clostridium_ramosum	2	0	1	0	10	0	15	28	17	2	15	-0.464286	0.0231362	Disease-Associated
Clostridium_bolteae	1	0	4	2	7	0	14	28	15	1	14	-0.464286	0.0231362	Disease-Associated
Escherichia_coli	0	0	4	0	10	0	14	28	14	0	14	-0.5	0.0102828	Disease-Associated
Clostridium_innocuum	1	1	4	0	6	0	16	28	17	1	16	-0.535714	0.00514139	Disease-Associated
Ruminococcus_gnavus	1	0	2	0	7	0	18	28	19	1	18	-0.607143	0	Disease-Associated
