## Supplementary Tables for "Towards a Health-Associated Core Keystone (HACK) index for the human gut microbiome": SupplementaryTable16.xlsx

### Sheet: Sheet1
Supplementary Table 16: Distribution of the unranked and the ranked health association scores for each of the 196 taxa across the 10 iterations. The final health association score computed as the Mean of Ranked Health Association Score across all iterations are also indicated. The Taxa are ranked in decreasing order of the final Health Association Scores
Taxon	Iteration 1		Iteration 2		Iteration 3		Iteration 4		Iteration 5		Iteration 6		Iteration 7		Iteration 8		Iteration 9		Iteration 10		Health Association Score
	Health Score	Ranked Health Score	Health Score	Ranked Health Score	Health Score	Ranked Health Score	Health Score	Ranked Health Score	Health Score	Ranked Health Score	Health Score	Ranked Health Score	Health Score	Ranked Health Score	Health Score	Ranked Health Score	Health Score	Ranked Health Score	Health Score	Ranked Health Score
Ruminococcus_lactaris	0.444444	0.984576	0.5	0.982005	0.555556	1	0.555556	0.992308	0.611111	1	0.555556	1	0.666667	1	0.611111	1	0.5	0.989744	0.611111	1	0.994863
Eubacterium_ventriosum	0.611111	1	0.666667	1	0.388889	0.974293	0.5	0.974359	0.611111	1	0.555556	1	0.555556	0.987179	0.555556	0.992308	0.555556	1	0.555556	0.989664	0.99178
Faecalibacterium_prausnitzii	0.5	0.992288	0.666667	1	0.444444	0.987147	0.555556	0.992308	0.611111	1	0.5	0.984576	0.555556	0.987179	0.555556	0.992308	0.5	0.989744	0.555556	0.989664	0.991521
Eubacterium_eligens	0.444444	0.984576	0.5	0.982005	0.555556	1	0.444444	0.946154	0.611111	1	0.5	0.984576	0.611111	0.994872	0.444444	0.969231	0.444444	0.974359	0.611111	1	0.983577
Coprococcus_eutactus	0.388889	0.966581	0.5	0.982005	0.388889	0.974293	0.5	0.974359	0.444444	0.963824	0.5	0.984576	0.5	0.979487	0.5	0.984615	0.388889	0.951282	0.444444	0.971576	0.97326
Barnesiella_intestinihominis	0.611111	1	0.444444	0.956298	0.444444	0.987147	0.611111	1	0.5	0.976744	0.444444	0.969152	0.388889	0.948718	0.444444	0.969231	0.5	0.989744	0.333333	0.925065	0.97221
Firmicutes_bacterium_CAG_95	0.333333	0.928021	0.5	0.982005	0.277778	0.922879	0.388889	0.917949	0.5	0.976744	0.5	0.984576	0.444444	0.969231	0.444444	0.969231	0.444444	0.974359	0.5	0.981912	0.960691
Coprococcus_catus	0.388889	0.966581	0.388889	0.930591	0.277778	0.922879	0.444444	0.946154	0.333333	0.906977	0.333333	0.92545	0.444444	0.969231	0.444444	0.969231	0.388889	0.951282	0.388889	0.956072	0.944445
Eubacterium_siraeum	0.333333	0.928021	0.388889	0.930591	0.333333	0.956298	0.388889	0.917949	0.388889	0.94832	0.388889	0.951157	0.444444	0.969231	0.333333	0.923077	0.388889	0.951282	0.277778	0.878553	0.935448
Gemmiger_formicilis	0.388889	0.966581	0.444444	0.956298	0.166667	0.773779	0.333333	0.882051	0.444444	0.963824	0.388889	0.951157	0.388889	0.948718	0.388889	0.946154	0.444444	0.974359	0.444444	0.971576	0.93345
Roseburia_hominis	0.277778	0.886889	0.444444	0.956298	0.333333	0.956298	0.388889	0.917949	0.555556	0.98708	0.333333	0.92545	0.388889	0.948718	0.388889	0.946154	0.277778	0.879487	0.333333	0.925065	0.932939
Parasutterella_excrementihominis	0.333333	0.928021	0.444444	0.956298	0.222222	0.861183	0.444444	0.946154	0.333333	0.906977	0.277778	0.892031	0.388889	0.948718	0.388889	0.946154	0.333333	0.925641	0.388889	0.956072	0.926725
Fusicatenibacter_saccharivorans	0.222222	0.827763	0.5	0.982005	0.277778	0.922879	0.444444	0.946154	0.5	0.976744	0.277778	0.892031	0.333333	0.923077	0.277778	0.884615	0.277778	0.879487	0.333333	0.925065	0.915982
Alistipes_indistinctus	0.333333	0.928021	0.444444	0.956298	0.333333	0.956298	0.5	0.974359	0.333333	0.906977	0.388889	0.951157	0.222222	0.812821	0.277778	0.884615	0.388889	0.951282	0.222222	0.829457	0.915128
Odoribacter_splanchnicus	0.388889	0.966581	0.277778	0.85347	0.444444	0.987147	0.5	0.974359	0.388889	0.94832	0.277778	0.892031	0.388889	0.948718	0.388889	0.946154	0.277778	0.879487	0.166667	0.754522	0.915079
Bacteroides_uniformis	0.333333	0.928021	0.277778	0.85347	0.333333	0.956298	0.5	0.974359	0.333333	0.906977	0.333333	0.92545	0.277778	0.884615	0.222222	0.823077	0.388889	0.951282	0.222222	0.829457	0.903301
Clostridium_sp_CAG_167	0.277778	0.886889	0.333333	0.902314	0.222222	0.861183	0.333333	0.882051	0.333333	0.906977	0.333333	0.92545	0.277778	0.884615	0.277778	0.884615	0.333333	0.925641	0.333333	0.925065	0.89848
Paraprevotella_xylaniphila	0.222222	0.827763	0.222222	0.784062	0.333333	0.956298	0.333333	0.882051	0.277778	0.855297	0.444444	0.969152	0.277778	0.884615	0.333333	0.923077	0.277778	0.879487	0.333333	0.925065	0.888687
Lachnospira_pectinoschiza	0.277778	0.886889	0.333333	0.902314	0.222222	0.861183	0.166667	0.684615	0.333333	0.906977	0.388889	0.951157	0.333333	0.923077	0.277778	0.884615	0.277778	0.879487	0.444444	0.971576	0.885189
Roseburia_sp_CAG_303	0.166667	0.742931	0.388889	0.930591	0.277778	0.922879	0.222222	0.741026	0.388889	0.94832	0.388889	0.951157	0.277778	0.884615	0.277778	0.884615	0.277778	0.879487	0.333333	0.925065	0.881069
Alistipes_putredinis	0.277778	0.886889	0.277778	0.85347	0.222222	0.861183	0.444444	0.946154	0.277778	0.855297	0.222222	0.840617	0.333333	0.923077	0.444444	0.969231	0.277778	0.879487	0.166667	0.754522	0.876993
Alistipes_shahii	0.388889	0.966581	0.333333	0.902314	0.277778	0.922879	0.444444	0.946154	0.277778	0.855297	0.277778	0.892031	0.222222	0.812821	0.166667	0.758974	0.388889	0.951282	0.166667	0.754522	0.876285
Roseburia_sp_CAG_309	0.333333	0.928021	0.277778	0.85347	0.111111	0.678663	0.277778	0.815385	0.388889	0.94832	0.333333	0.92545	0.277778	0.884615	0.277778	0.884615	0.333333	0.925641	0.277778	0.878553	0.872273
Bacteroides_plebeius	0.333333	0.928021	0.222222	0.784062	0.277778	0.922879	0.333333	0.882051	0.277778	0.855297	0.277778	0.892031	0.277778	0.884615	0.222222	0.823077	0.222222	0.812821	0.277778	0.878553	0.866341
Firmicutes_bacterium_CAG_110	0.166667	0.742931	0.277778	0.85347	0.222222	0.861183	0.277778	0.815385	0.277778	0.855297	0.222222	0.840617	0.333333	0.923077	0.333333	0.923077	0.277778	0.879487	0.333333	0.925065	0.861959
Roseburia_sp_CAG_182	0.222222	0.827763	0.333333	0.902314	0.166667	0.773779	0.388889	0.917949	0.222222	0.79845	0.222222	0.840617	0.222222	0.812821	0.277778	0.884615	0.333333	0.925641	0.277778	0.878553	0.85625
Coprobacter_secundus	0.222222	0.827763	0.222222	0.784062	0.222222	0.861183	0.277778	0.815385	0.277778	0.855297	0.277778	0.892031	0.277778	0.884615	0.222222	0.823077	0.277778	0.879487	0.333333	0.925065	0.854796
Eubacterium_ramulus	0.222222	0.827763	0.388889	0.930591	0.166667	0.773779	0.333333	0.882051	0.333333	0.906977	0.222222	0.840617	0.222222	0.812821	0.333333	0.923077	0.111111	0.661538	0.277778	0.878553	0.843777
Agathobaculum_butyriciproducens	0.222222	0.827763	0.222222	0.784062	0.222222	0.861183	0.277778	0.815385	0.333333	0.906977	0.222222	0.840617	0.277778	0.884615	0.222222	0.823077	0.222222	0.812821	0.277778	0.878553	0.843505
Eubacterium_rectale	0.333333	0.928021	0.388889	0.930591	0.111111	0.678663	0.222222	0.741026	0.222222	0.79845	0.222222	0.840617	0.277778	0.884615	0.333333	0.923077	0.222222	0.812821	0.277778	0.878553	0.841643
Lactobacillus_rogosae	0.222222	0.827763	0.277778	0.85347	0.166667	0.773779	0.111111	0.602564	0.333333	0.906977	0.277778	0.892031	0.333333	0.923077	0.222222	0.823077	0.222222	0.812821	0.388889	0.956072	0.837163
Oscillibacter_sp_57_20	0.222222	0.827763	0.222222	0.784062	0.222222	0.861183	0.333333	0.882051	0.333333	0.906977	0.166667	0.763496	0.222222	0.812821	0.222222	0.823077	0.222222	0.812821	0.222222	0.829457	0.830371
Coprobacter_fastidiosus	0.222222	0.827763	0.166667	0.719794	0.277778	0.922879	0.277778	0.815385	0.277778	0.855297	0.277778	0.892031	0.277778	0.884615	0.277778	0.884615	0.111111	0.661538	0.166667	0.754522	0.821844
Roseburia_inulinivorans	0.333333	0.928021	0.222222	0.784062	0.111111	0.678663	0.277778	0.815385	0.222222	0.79845	0.222222	0.840617	0.222222	0.812821	0.222222	0.823077	0.277778	0.879487	0.222222	0.829457	0.819004
Roseburia_intestinalis	0.166667	0.742931	0.333333	0.902314	0.166667	0.773779	0.277778	0.815385	0.222222	0.79845	0.111111	0.676093	0.222222	0.812821	0.222222	0.823077	0.222222	0.812821	0.333333	0.925065	0.808273
Ruminococcus_bromii	0.277778	0.886889	0.277778	0.85347	0.166667	0.773779	0.277778	0.815385	0.166667	0.728682	0.166667	0.763496	0.222222	0.812821	0.277778	0.884615	0.166667	0.746154	0.166667	0.754522	0.801981
Bacteroides_cellulosilyticus	0.222222	0.827763	0.222222	0.784062	0.111111	0.678663	0.333333	0.882051	0.222222	0.79845	0.166667	0.763496	0.222222	0.812821	0.222222	0.823077	0.277778	0.879487	0.111111	0.677003	0.792687
Asaccharobacter_celatus	0.111111	0.647815	0.277778	0.85347	0.222222	0.861183	0.277778	0.815385	0.333333	0.906977	0.166667	0.763496	0.166667	0.746154	0.222222	0.823077	0.166667	0.746154	0.166667	0.754522	0.791823
Paraprevotella_clara	0.222222	0.827763	0.222222	0.784062	0.277778	0.922879	0.277778	0.815385	0.222222	0.79845	0.111111	0.676093	0.111111	0.689744	0.166667	0.758974	0.277778	0.879487	0.166667	0.754522	0.790736
Eubacterium_sp_OM08_24	0.166667	0.742931	0.166667	0.719794	0.166667	0.773779	0.277778	0.815385	0.222222	0.79845	0.222222	0.840617	0.222222	0.812821	0.222222	0.823077	0.222222	0.812821	0.166667	0.754522	0.789419
Ruminococcus_bicirculans	0.111111	0.647815	0.222222	0.784062	0.222222	0.861183	0.222222	0.741026	0.333333	0.906977	0.166667	0.763496	0.222222	0.812821	0.166667	0.758974	0.166667	0.746154	0.222222	0.829457	0.785196
Eubacterium_sp_CAG_38	0.222222	0.827763	0.277778	0.85347	0.111111	0.678663	0.277778	0.815385	0.222222	0.79845	0.111111	0.676093	0.166667	0.746154	0.111111	0.692308	0.277778	0.879487	0.277778	0.878553	0.784633
Roseburia_faecis	0.166667	0.742931	0.277778	0.85347	0.166667	0.773779	0.277778	0.815385	0.222222	0.79845	0.166667	0.763496	0.166667	0.746154	0.166667	0.758974	0.166667	0.746154	0.222222	0.829457	0.782825
Bacteroides_salyersiae	0.222222	0.827763	0.166667	0.719794	0.166667	0.773779	0.277778	0.815385	0.166667	0.728682	0.166667	0.763496	0.222222	0.812821	0.166667	0.758974	0.222222	0.812821	0.166667	0.754522	0.776804
Adlercreutzia_equolifaciens	0.166667	0.742931	0.277778	0.85347	0.166667	0.773779	0.222222	0.741026	0.277778	0.855297	0.111111	0.676093	0.166667	0.746154	0.222222	0.823077	0.166667	0.746154	0.166667	0.754522	0.77125
Eubacterium_sp_CAG_274	0.111111	0.647815	0.277778	0.85347	0.166667	0.773779	0.277778	0.815385	0.111111	0.648579	0.166667	0.763496	0.166667	0.746154	0.277778	0.884615	0.166667	0.746154	0.222222	0.829457	0.77089
Butyricimonas_virosa	0.222222	0.827763	0.166667	0.719794	0.222222	0.861183	0.277778	0.815385	0.222222	0.79845	0.222222	0.840617	0.111111	0.689744	0.0555556	0.584615	0.222222	0.812821	0.166667	0.754522	0.770489
Eubacterium_hallii	0.333333	0.928021	0.222222	0.784062	0	0.465296	0.333333	0.882051	0.222222	0.79845	0.166667	0.763496	0.166667	0.746154	0.166667	0.758974	0.277778	0.879487	0.0555556	0.596899	0.760289
Bacteroides_vulgatus	0.222222	0.827763	0.166667	0.719794	0.222222	0.861183	0.222222	0.741026	0.166667	0.728682	0.166667	0.763496	0.0555556	0.594872	0.111111	0.692308	0.166667	0.746154	0.166667	0.754522	0.74298
Ruminococcus_callidus	0.111111	0.647815	0.333333	0.902314	0.0555556	0.583548	0.333333	0.882051	0.111111	0.648579	0.166667	0.763496	0.111111	0.689744	0.111111	0.692308	0.222222	0.812821	0.166667	0.754522	0.73772
Ruminococcaceae_bacterium_D5	0.111111	0.647815	0.111111	0.642674	0.222222	0.861183	0.222222	0.741026	0.222222	0.79845	0.166667	0.763496	0.222222	0.812821	0.111111	0.692308	0.111111	0.661538	0.166667	0.754522	0.737583
Firmicutes_bacterium_CAG_238	0.111111	0.647815	0.111111	0.642674	0.166667	0.773779	0.222222	0.741026	0.166667	0.728682	0.166667	0.763496	0.222222	0.812821	0.166667	0.758974	0.111111	0.661538	0.166667	0.754522	0.728533
Firmicutes_bacterium_CAG_170	0.0555556	0.537275	0.111111	0.642674	0.166667	0.773779	0.222222	0.741026	0.166667	0.728682	0.166667	0.763496	0.222222	0.812821	0.222222	0.823077	0.111111	0.661538	0.166667	0.754522	0.723889
Haemophilus_parainfluenzae	0.277778	0.886889	0.111111	0.642674	0.166667	0.773779	-0.0555556	0.353846	0.111111	0.648579	0.111111	0.676093	0.222222	0.812821	0.166667	0.758974	0.166667	0.746154	0.277778	0.878553	0.717836
Bifidobacterium_catenulatum	0.166667	0.742931	0.111111	0.642674	0.111111	0.678663	0	0.44359	0.166667	0.728682	0.222222	0.840617	0.222222	0.812821	0.111111	0.692308	0.166667	0.746154	0.222222	0.829457	0.71579
Butyrivibrio_crossotus	0.166667	0.742931	0.111111	0.642674	0.111111	0.678663	0.111111	0.602564	0.166667	0.728682	0.166667	0.763496	0.222222	0.812821	0.166667	0.758974	0.111111	0.661538	0.111111	0.677003	0.706935
Roseburia_sp_CAG_471	0	0.419023	0.166667	0.719794	0.222222	0.861183	0.111111	0.602564	0.222222	0.79845	0.111111	0.676093	0.111111	0.689744	0.222222	0.823077	0.111111	0.661538	0.0555556	0.596899	0.684836
Bacteroides_massiliensis	0.166667	0.742931	0.166667	0.719794	0.111111	0.678663	0.277778	0.815385	0.111111	0.648579	0.0555556	0.59383	0.0555556	0.594872	0.111111	0.692308	0.166667	0.746154	0.0555556	0.596899	0.682941
Victivallis_vadensis	0.166667	0.742931	0.111111	0.642674	0.222222	0.861183	0.222222	0.741026	0.166667	0.728682	0.111111	0.676093	0.0555556	0.594872	0.0555556	0.584615	0.166667	0.746154	-0.0555556	0.408269	0.67265
Proteobacteria_bacterium_CAG_139	0.166667	0.742931	0.166667	0.719794	0.0555556	0.583548	0.166667	0.684615	0.0555556	0.540052	0	0.496144	0.0555556	0.594872	0.111111	0.692308	0.222222	0.812821	0.222222	0.829457	0.669654
Dialister_sp_CAG_357	0.111111	0.647815	0.166667	0.719794	0.111111	0.678663	0.111111	0.602564	0.222222	0.79845	0.166667	0.763496	0.111111	0.689744	0	0.466667	0.0555556	0.558974	0.166667	0.754522	0.668069
Bacteroides_intestinalis	0.111111	0.647815	0.0555556	0.550129	0.0555556	0.583548	0.166667	0.684615	0.0555556	0.540052	0.111111	0.676093	0.166667	0.746154	0.111111	0.692308	0.166667	0.746154	0.166667	0.754522	0.662139
Alistipes_finegoldii	0.111111	0.647815	0.277778	0.85347	0.222222	0.861183	0.388889	0.917949	0.166667	0.728682	-0.0555556	0.388175	0.0555556	0.594872	0.0555556	0.584615	0.111111	0.661538	-0.111111	0.307494	0.654579
Bacteroides_xylanisolvens	0.166667	0.742931	0.111111	0.642674	0.166667	0.773779	0.222222	0.741026	0.111111	0.648579	-0.111111	0.300771	0.111111	0.689744	0.0555556	0.584615	0.166667	0.746154	0.0555556	0.596899	0.646717
Bacteroides_coprocola	0.222222	0.827763	0.0555556	0.550129	0.111111	0.678663	0.111111	0.602564	0.111111	0.648579	0.111111	0.676093	0.111111	0.689744	0.111111	0.692308	0	0.466667	0.0555556	0.596899	0.642941
Parabacteroides_merdae	0.222222	0.827763	0.111111	0.642674	0.111111	0.678663	0.222222	0.741026	0.111111	0.648579	0.0555556	0.59383	0	0.482051	0.0555556	0.584615	0.166667	0.746154	-0.0555556	0.408269	0.635362
Holdemanella_biformis	0.166667	0.742931	0.0555556	0.550129	0	0.465296	0.166667	0.684615	0.0555556	0.540052	0.0555556	0.59383	0.111111	0.689744	0.0555556	0.584615	0.111111	0.661538	0.111111	0.677003	0.618975
Anaerostipes_hadrus	0.111111	0.647815	0.166667	0.719794	0.111111	0.678663	0.166667	0.684615	0.166667	0.728682	0.222222	0.840617	0.0555556	0.594872	0	0.466667	-0.0555556	0.361538	-0.0555556	0.408269	0.613153
Enterorhabdus_caecimuris	0.111111	0.647815	0.111111	0.642674	0	0.465296	0.111111	0.602564	0.0555556	0.540052	0.0555556	0.59383	0.111111	0.689744	0.111111	0.692308	0.0555556	0.558974	0.111111	0.677003	0.611026
Methanobrevibacter_smithii	0.0555556	0.537275	0.111111	0.642674	0.0555556	0.583548	0.111111	0.602564	0.166667	0.728682	0.222222	0.840617	0.0555556	0.594872	0.0555556	0.584615	0.0555556	0.558974	-0.0555556	0.408269	0.608209
Clostridium_sp_CAG_253	0.0555556	0.537275	0	0.460154	0.0555556	0.583548	0.111111	0.602564	0.0555556	0.540052	0.111111	0.676093	0.111111	0.689744	0.0555556	0.584615	0.111111	0.661538	0.0555556	0.596899	0.593248
Prevotella_copri	0.111111	0.647815	0.111111	0.642674	0.166667	0.773779	0.0555556	0.515385	0	0.431525	0	0.496144	0	0.482051	0.111111	0.692308	0.0555556	0.558974	0.111111	0.677003	0.591766
Bifidobacterium_pseudocatenulatum	0.111111	0.647815	0.111111	0.642674	0.111111	0.678663	0	0.44359	0.166667	0.728682	0.166667	0.763496	0	0.482051	-0.0555556	0.374359	0.0555556	0.558974	0.0555556	0.596899	0.59172
Bacteroides_galacturonicus	0.0555556	0.537275	0.0555556	0.550129	0.0555556	0.583548	0.0555556	0.515385	0.0555556	0.540052	0.0555556	0.59383	0.0555556	0.594872	0.166667	0.758974	0.0555556	0.558974	0.111111	0.677003	0.591004
Bacteroides_dorei	0.111111	0.647815	0.0555556	0.550129	0	0.465296	0	0.44359	0.0555556	0.540052	0.0555556	0.59383	0.0555556	0.594872	0.111111	0.692308	0.111111	0.661538	0.111111	0.677003	0.586643
Turicimonas_muris	0	0.419023	0.222222	0.784062	0.0555556	0.583548	0.222222	0.741026	0.0555556	0.540052	-0.0555556	0.388175	0	0.482051	0.111111	0.692308	0.0555556	0.558974	0.111111	0.677003	0.586622
Prevotella_stercorea	0.111111	0.647815	0.0555556	0.550129	0.111111	0.678663	0.0555556	0.515385	-0.0555556	0.346253	0.111111	0.676093	0.0555556	0.594872	0	0.466667	0.0555556	0.558974	0.222222	0.829457	0.586431
Parabacteroides_goldsteinii	0	0.419023	0.0555556	0.550129	0	0.465296	0.0555556	0.515385	0.111111	0.648579	0.0555556	0.59383	0.166667	0.746154	0	0.466667	0.111111	0.661538	0.166667	0.754522	0.582112
Romboutsia_ilealis	0.0555556	0.537275	0.166667	0.719794	0	0.465296	0.0555556	0.515385	0.111111	0.648579	0	0.496144	0.0555556	0.594872	0.0555556	0.584615	0.0555556	0.558974	0.111111	0.677003	0.579794
Butyrivibrio_sp_CAG_318	0.0555556	0.537275	0	0.460154	0.0555556	0.583548	0.0555556	0.515385	0.0555556	0.540052	0.111111	0.676093	0.111111	0.689744	0.0555556	0.584615	0.0555556	0.558974	0.0555556	0.596899	0.574274
Bacteroides_eggerthii	0.0555556	0.537275	0	0.460154	0	0.465296	0.111111	0.602564	0.111111	0.648579	0.111111	0.676093	0.111111	0.689744	0.0555556	0.584615	0	0.466667	0.0555556	0.596899	0.572789
Bacteroides_sp_CAG_144	0.111111	0.647815	0.0555556	0.550129	-0.0555556	0.318766	0	0.44359	0.166667	0.728682	0.111111	0.676093	0.0555556	0.594872	0	0.466667	0.111111	0.661538	0.0555556	0.596899	0.568505
Lawsonibacter_asaccharolyticus	0.0555556	0.537275	0	0.460154	0.111111	0.678663	0.111111	0.602564	0.0555556	0.540052	0	0.496144	0.0555556	0.594872	0.0555556	0.584615	0	0.466667	0.0555556	0.596899	0.555791
Bacteroides_finegoldii	0.111111	0.647815	0.0555556	0.550129	0.0555556	0.583548	0.166667	0.684615	0	0.431525	-0.0555556	0.388175	0.0555556	0.594872	0.0555556	0.584615	0.0555556	0.558974	0	0.503876	0.552814
Bacteroides_stercoris	0	0.419023	0.111111	0.642674	0.0555556	0.583548	0.111111	0.602564	0.111111	0.648579	0	0.496144	0.0555556	0.594872	0.0555556	0.584615	-0.0555556	0.361538	0	0.503876	0.543743
Eubacterium_sp_CAG_251	-0.0555556	0.311054	0.111111	0.642674	0.111111	0.678663	0.0555556	0.515385	0.0555556	0.540052	0	0.496144	0.0555556	0.594872	0.0555556	0.584615	0	0.466667	0.0555556	0.596899	0.542702
Parabacteroides_johnsonii	0	0.419023	0	0.460154	0	0.465296	0.111111	0.602564	0.111111	0.648579	0.0555556	0.59383	0.0555556	0.594872	0	0.466667	0.0555556	0.558974	0.0555556	0.596899	0.540686
Dorea_longicatena	0	0.419023	0.222222	0.784062	-0.166667	0.154242	0.111111	0.602564	0.111111	0.648579	0	0.496144	0.0555556	0.594872	-0.0555556	0.374359	0.111111	0.661538	0.0555556	0.596899	0.533228
Coprococcus_comes	-0.0555556	0.311054	0.222222	0.784062	0	0.465296	0.111111	0.602564	0.0555556	0.540052	0	0.496144	-0.0555556	0.376923	0.111111	0.692308	-0.0555556	0.361538	0.111111	0.677003	0.530694
Blautia_obeum	0.0555556	0.537275	0.111111	0.642674	0	0.465296	0.166667	0.684615	0.111111	0.648579	-0.0555556	0.388175	0	0.482051	0.0555556	0.584615	-0.0555556	0.361538	0	0.503876	0.529869
Veillonella_atypica	0.0555556	0.537275	-0.0555556	0.357326	0.0555556	0.583548	-0.111111	0.253846	0.0555556	0.540052	0.0555556	0.59383	0.111111	0.689744	0.0555556	0.584615	0.0555556	0.558974	0.0555556	0.596899	0.529611
Clostridium_disporicum	0	0.419023	0.111111	0.642674	-0.0555556	0.318766	-0.0555556	0.353846	0.0555556	0.540052	0.0555556	0.59383	0.0555556	0.594872	0.0555556	0.584615	0.0555556	0.558974	0.0555556	0.596899	0.520355
Alistipes_onderdonkii	0.111111	0.647815	-0.0555556	0.357326	0	0.465296	0	0.44359	0.111111	0.648579	0.111111	0.676093	0.0555556	0.594872	-0.111111	0.292308	0.0555556	0.558974	0	0.503876	0.518873
Butyricimonas_synergistica	0.166667	0.742931	0	0.460154	0.0555556	0.583548	0.166667	0.684615	0.111111	0.648579	0	0.496144	-0.0555556	0.376923	-0.111111	0.292308	0.0555556	0.558974	-0.111111	0.307494	0.515167
Bacteroides_ovatus	0.111111	0.647815	0.111111	0.642674	-0.0555556	0.318766	0.111111	0.602564	0	0.431525	-0.0555556	0.388175	0	0.482051	0	0.466667	0.0555556	0.558974	0.0555556	0.596899	0.513611
Bilophila_wadsworthia	-0.0555556	0.311054	0.0555556	0.550129	0	0.465296	0.166667	0.684615	0.0555556	0.540052	0	0.496144	0	0.482051	0.0555556	0.584615	0	0.466667	0	0.503876	0.50845
Dialister_invisus	-0.0555556	0.311054	0.0555556	0.550129	0.111111	0.678663	0.111111	0.602564	0	0.431525	0	0.496144	-0.0555556	0.376923	0.166667	0.758974	0	0.466667	-0.0555556	0.408269	0.508091
Dorea_formicigenerans	0.0555556	0.537275	0.222222	0.784062	-0.166667	0.154242	0	0.44359	0.0555556	0.540052	-0.0555556	0.388175	0.0555556	0.594872	-0.0555556	0.374359	0.111111	0.661538	0.0555556	0.596899	0.507506
Lactobacillus_ruminis	0.166667	0.742931	-0.0555556	0.357326	-0.166667	0.154242	-0.0555556	0.353846	0	0.431525	0	0.496144	0.0555556	0.594872	0.0555556	0.584615	0.222222	0.812821	0	0.503876	0.50322
Bacteroides_thetaiotaomicron	0.111111	0.647815	0	0.460154	0.166667	0.773779	0	0.44359	0	0.431525	0.0555556	0.59383	-0.111111	0.289744	-0.166667	0.207692	0.111111	0.661538	0	0.503876	0.501354
Alistipes_inops	0	0.419023	0	0.460154	0.0555556	0.583548	0.166667	0.684615	0.111111	0.648579	0	0.496144	0	0.482051	-0.0555556	0.374359	-0.0555556	0.361538	-0.0555556	0.408269	0.491828
Intestinibacter_bartlettii	-0.0555556	0.311054	0.0555556	0.550129	0.111111	0.678663	0.111111	0.602564	0	0.431525	0	0.496144	0	0.482051	0	0.466667	0	0.466667	-0.0555556	0.408269	0.489373
Megamonas_funiformis	0.0555556	0.537275	0	0.460154	0	0.465296	0	0.44359	-0.0555556	0.346253	0.0555556	0.59383	-0.0555556	0.376923	0.111111	0.692308	0	0.466667	0	0.503876	0.488617
Prevotella_sp_CAG_279	0	0.419023	0	0.460154	-0.0555556	0.318766	-0.111111	0.253846	-0.0555556	0.346253	0.0555556	0.59383	0.0555556	0.594872	0.0555556	0.584615	0.0555556	0.558974	0.111111	0.677003	0.480734
Holdemania_filiformis	0	0.419023	-0.0555556	0.357326	0	0.465296	-0.0555556	0.353846	0.0555556	0.540052	0.111111	0.676093	0.111111	0.689744	0.0555556	0.584615	-0.166667	0.194872	0	0.503876	0.478474
Bifidobacterium_longum	0.0555556	0.537275	0.0555556	0.550129	0	0.465296	-0.0555556	0.353846	0.0555556	0.540052	0	0.496144	0	0.482051	-0.0555556	0.374359	0.0555556	0.558974	-0.0555556	0.408269	0.476639
Clostridium_spiroforme	-0.111111	0.22108	0.0555556	0.550129	0	0.465296	0	0.44359	0.111111	0.648579	0.0555556	0.59383	0	0.482051	-0.0555556	0.374359	0	0.466667	0	0.503876	0.474946
Ruminococcus_torques	0.0555556	0.537275	0.0555556	0.550129	-0.166667	0.154242	-0.0555556	0.353846	0.0555556	0.540052	0.166667	0.763496	0	0.482051	-0.0555556	0.374359	0	0.466667	0	0.503876	0.472599
Clostridium_leptum	0.0555556	0.537275	0.111111	0.642674	-0.0555556	0.318766	0.111111	0.602564	0.0555556	0.540052	0	0.496144	-0.111111	0.289744	-0.166667	0.207692	0.111111	0.661538	-0.0555556	0.408269	0.470472
Bifidobacterium_adolescentis	0.0555556	0.537275	0	0.460154	0.0555556	0.583548	0.0555556	0.515385	0.0555556	0.540052	-0.0555556	0.388175	-0.0555556	0.376923	0	0.466667	0	0.466667	-0.111111	0.307494	0.464234
Catenibacterium_mitsuokai	0.0555556	0.537275	-0.0555556	0.357326	-0.0555556	0.318766	-0.111111	0.253846	-0.111111	0.271318	0	0.496144	0	0.482051	0.0555556	0.584615	0.111111	0.661538	0.0555556	0.596899	0.455978
Anaeromassilibacillus_sp_An250	0	0.419023	-0.0555556	0.357326	0.0555556	0.583548	0	0.44359	0.0555556	0.540052	0.0555556	0.59383	0	0.482051	-0.0555556	0.374359	-0.111111	0.261538	-0.0555556	0.408269	0.446359
Christensenella_minuta	0	0.419023	0.0555556	0.550129	0	0.465296	0	0.44359	0	0.431525	-0.111111	0.300771	0	0.482051	-0.0555556	0.374359	-0.0555556	0.361538	0	0.503876	0.433216
Desulfovibrionaceae_bacterium	0.0555556	0.537275	-0.0555556	0.357326	-0.0555556	0.318766	0	0.44359	-0.0555556	0.346253	0	0.496144	-0.0555556	0.376923	0.0555556	0.584615	-0.0555556	0.361538	0	0.503876	0.432631
Akkermansia_muciniphila	0	0.419023	-0.0555556	0.357326	-0.111111	0.215938	0.111111	0.602564	-0.0555556	0.346253	0	0.496144	0	0.482051	0.0555556	0.584615	0.0555556	0.558974	-0.166667	0.24031	0.43032
Bacteroides_faecis	-0.0555556	0.311054	0	0.460154	-0.0555556	0.318766	0.111111	0.602564	0	0.431525	-0.0555556	0.388175	-0.0555556	0.376923	0	0.466667	0	0.466667	-0.0555556	0.408269	0.423076
Desulfovibrio_piger	0	0.419023	-0.0555556	0.357326	-0.0555556	0.318766	0.0555556	0.515385	-0.111111	0.271318	-0.0555556	0.388175	0	0.482051	0	0.466667	-0.0555556	0.361538	0.0555556	0.596899	0.417715
Bacteroides_clarus	-0.0555556	0.311054	0	0.460154	-0.0555556	0.318766	0.0555556	0.515385	0	0.431525	-0.111111	0.300771	0	0.482051	0	0.466667	-0.0555556	0.361538	0	0.503876	0.415179
Bacteroides_caccae	0	0.419023	-0.111111	0.280206	0	0.465296	0.0555556	0.515385	-0.0555556	0.346253	-0.0555556	0.388175	0	0.482051	0.0555556	0.584615	-0.0555556	0.361538	-0.111111	0.307494	0.415004
Streptococcus_australis	-0.0555556	0.311054	-0.0555556	0.357326	0.111111	0.678663	-0.111111	0.253846	0.0555556	0.540052	0	0.496144	-0.0555556	0.376923	0	0.466667	-0.0555556	0.361538	-0.111111	0.307494	0.414971
Rothia_mucilaginosa	-0.0555556	0.311054	0	0.460154	0.0555556	0.583548	-0.0555556	0.353846	0	0.431525	-0.0555556	0.388175	-0.0555556	0.376923	0	0.466667	0	0.466667	-0.111111	0.307494	0.414605
Intestinimonas_butyriciproducens	-0.111111	0.22108	-0.0555556	0.357326	0.166667	0.773779	-0.0555556	0.353846	0	0.431525	0.0555556	0.59383	0	0.482051	-0.166667	0.207692	-0.111111	0.261538	-0.0555556	0.408269	0.409094
Firmicutes_bacterium_CAG_83	-0.0555556	0.311054	-0.0555556	0.357326	0.0555556	0.583548	0.111111	0.602564	0	0.431525	-0.111111	0.300771	-0.0555556	0.376923	-0.0555556	0.374359	-0.111111	0.261538	-0.0555556	0.408269	0.400788
Collinsella_intestinalis	0	0.419023	0.0555556	0.550129	-0.0555556	0.318766	-0.0555556	0.353846	0.0555556	0.540052	-0.111111	0.300771	-0.111111	0.289744	-0.0555556	0.374359	-0.111111	0.261538	0	0.503876	0.39121
Monoglobus_pectinilyticus	0	0.419023	-0.0555556	0.357326	-0.0555556	0.318766	-0.0555556	0.353846	0	0.431525	0	0.496144	-0.0555556	0.376923	-0.0555556	0.374359	-0.0555556	0.361538	-0.0555556	0.408269	0.389772
Veillonella_dispar	0.0555556	0.537275	-0.0555556	0.357326	-0.0555556	0.318766	-0.111111	0.253846	-0.111111	0.271318	-0.0555556	0.388175	-0.0555556	0.376923	-0.111111	0.292308	0.0555556	0.558974	0	0.503876	0.385879
Slackia_isoflavoniconvertens	0	0.419023	-0.0555556	0.357326	0	0.465296	-0.0555556	0.353846	0	0.431525	-0.0555556	0.388175	-0.0555556	0.376923	-0.111111	0.292308	-0.0555556	0.361538	-0.0555556	0.408269	0.385423
Streptococcus_thermophilus	0.0555556	0.537275	-0.166667	0.228792	-0.0555556	0.318766	-0.111111	0.253846	-0.0555556	0.346253	-0.166667	0.22365	-0.166667	0.220513	-0.0555556	0.374359	0.111111	0.661538	-0.0555556	0.408269	0.357326
Oscillibacter_sp_CAG_241	0	0.419023	-0.166667	0.228792	-0.111111	0.215938	0.111111	0.602564	-0.0555556	0.346253	-0.111111	0.300771	-0.0555556	0.376923	0	0.466667	-0.0555556	0.361538	-0.166667	0.24031	0.355878
Ruminococcaceae_bacterium_D16	-0.166667	0.143959	0	0.460154	0.0555556	0.583548	-0.0555556	0.353846	0	0.431525	-0.0555556	0.388175	-0.0555556	0.376923	-0.166667	0.207692	-0.222222	0.133333	-0.0555556	0.408269	0.348742
Clostridium_sp_CAG_58	0.111111	0.647815	-0.111111	0.280206	-0.111111	0.215938	-0.0555556	0.353846	-0.0555556	0.346253	-0.166667	0.22365	-0.166667	0.220513	-0.0555556	0.374359	-0.0555556	0.361538	-0.0555556	0.408269	0.343239
Eubacterium_sp_CAG_180	0.0555556	0.537275	-0.166667	0.228792	-0.111111	0.215938	-0.111111	0.253846	-0.111111	0.271318	-0.111111	0.300771	0	0.482051	0	0.466667	-0.0555556	0.361538	-0.111111	0.307494	0.342569
Bacteroides_nordii	0	0.419023	-0.0555556	0.357326	0	0.465296	0	0.44359	-0.0555556	0.346253	-0.166667	0.22365	-0.111111	0.289744	-0.166667	0.207692	-0.0555556	0.361538	-0.111111	0.307494	0.342161
Phascolarctobacterium_succinatutens	0	0.419023	-0.111111	0.280206	-0.0555556	0.318766	-0.0555556	0.353846	-0.166667	0.21447	-0.111111	0.300771	-0.0555556	0.376923	-0.0555556	0.374359	-0.0555556	0.361538	-0.0555556	0.408269	0.340817
Veillonella_infantium	-0.0555556	0.311054	-0.111111	0.280206	0	0.465296	-0.166667	0.174359	0	0.431525	-0.0555556	0.388175	-0.0555556	0.376923	-0.111111	0.292308	-0.0555556	0.361538	-0.111111	0.307494	0.338888
Parabacteroides_distasonis	0.166667	0.742931	-0.222222	0.172237	0	0.465296	-0.111111	0.253846	-0.166667	0.21447	-0.0555556	0.388175	-0.222222	0.164103	-0.111111	0.292308	0	0.466667	-0.222222	0.204134	0.336417
Haemophilus_sp_HMSC71H05	-0.0555556	0.311054	-0.111111	0.280206	0	0.465296	-0.111111	0.253846	-0.0555556	0.346253	-0.0555556	0.388175	-0.111111	0.289744	-0.166667	0.207692	-0.0555556	0.361538	-0.111111	0.307494	0.32113
Gordonibacter_pamelaeae	0	0.419023	-0.0555556	0.357326	-0.0555556	0.318766	0.0555556	0.515385	-0.0555556	0.346253	-0.166667	0.22365	-0.166667	0.220513	-0.166667	0.207692	-0.0555556	0.361538	-0.166667	0.24031	0.321046
Lactococcus_lactis	-0.111111	0.22108	-0.0555556	0.357326	0	0.465296	-0.111111	0.253846	-0.0555556	0.346253	-0.0555556	0.388175	-0.111111	0.289744	-0.111111	0.292308	-0.111111	0.261538	-0.111111	0.307494	0.318306
Phascolarctobacterium_faecium	-0.166667	0.143959	0	0.460154	-0.111111	0.215938	0	0.44359	0	0.431525	-0.0555556	0.388175	-0.111111	0.289744	-0.277778	0.123077	-0.166667	0.194872	-0.0555556	0.408269	0.30993
Allisonella_histaminiformans	-0.111111	0.22108	-0.0555556	0.357326	0	0.465296	-0.111111	0.253846	-0.166667	0.21447	-0.111111	0.300771	-0.166667	0.220513	-0.0555556	0.374359	-0.111111	0.261538	-0.0555556	0.408269	0.307747
Streptococcus_infantis	0	0.419023	-0.166667	0.228792	0	0.465296	-0.111111	0.253846	-0.0555556	0.346253	-0.111111	0.300771	-0.166667	0.220513	-0.166667	0.207692	-0.0555556	0.361538	-0.222222	0.204134	0.300786
Mitsuokella_multacida	-0.0555556	0.311054	-0.0555556	0.357326	-0.166667	0.154242	-0.166667	0.174359	-0.166667	0.21447	-0.111111	0.300771	-0.111111	0.289744	0.0555556	0.584615	-0.111111	0.261538	-0.111111	0.307494	0.295561
Enorma_massiliensis	-0.111111	0.22108	-0.0555556	0.357326	-0.0555556	0.318766	-0.0555556	0.353846	-0.0555556	0.346253	-0.166667	0.22365	-0.0555556	0.376923	-0.111111	0.292308	-0.222222	0.133333	-0.111111	0.307494	0.293098
Actinomyces_sp_ICM47	-0.0555556	0.311054	-0.0555556	0.357326	-0.0555556	0.318766	-0.166667	0.174359	-0.111111	0.271318	-0.166667	0.22365	-0.111111	0.289744	-0.111111	0.292308	-0.0555556	0.361538	-0.111111	0.307494	0.290756
Clostridium_asparagiforme	0	0.419023	-0.222222	0.172237	-0.166667	0.154242	-0.111111	0.253846	-0.111111	0.271318	0	0.496144	-0.166667	0.220513	-0.222222	0.148718	-0.0555556	0.361538	-0.111111	0.307494	0.280507
Clostridium_saccharolyticum	-0.166667	0.143959	0	0.460154	-0.111111	0.215938	-0.0555556	0.353846	-0.166667	0.21447	-0.222222	0.159383	-0.166667	0.220513	0	0.466667	-0.111111	0.261538	-0.111111	0.307494	0.280396
Olsenella_scatoligenes	-0.111111	0.22108	-0.111111	0.280206	-0.0555556	0.318766	0	0.44359	-0.111111	0.271318	-0.222222	0.159383	-0.111111	0.289744	-0.0555556	0.374359	-0.166667	0.194872	-0.166667	0.24031	0.279363
Actinomyces_odontolyticus	-0.111111	0.22108	0	0.460154	-0.222222	0.11054	-0.166667	0.174359	-0.111111	0.271318	-0.166667	0.22365	-0.111111	0.289744	-0.111111	0.292308	0	0.466667	-0.222222	0.204134	0.271395
Veillonella_sp_T11011_6	-0.0555556	0.311054	-0.222222	0.172237	-0.0555556	0.318766	-0.222222	0.123077	-0.111111	0.271318	-0.0555556	0.388175	-0.0555556	0.376923	-0.166667	0.207692	-0.111111	0.261538	-0.166667	0.24031	0.267109
Firmicutes_bacterium_CAG_145	-0.0555556	0.311054	-0.166667	0.228792	-0.0555556	0.318766	-0.0555556	0.353846	-0.111111	0.271318	-0.111111	0.300771	-0.111111	0.289744	-0.222222	0.148718	-0.166667	0.194872	-0.166667	0.24031	0.265819
Streptococcus_parasanguinis	-0.0555556	0.311054	-0.222222	0.172237	0	0.465296	-0.111111	0.253846	-0.111111	0.271318	-0.166667	0.22365	-0.222222	0.164103	-0.166667	0.207692	-0.111111	0.261538	-0.277778	0.160207	0.249094
Turicibacter_sanguinis	-0.222222	0.0899743	-0.111111	0.280206	-0.277778	0.0719794	-0.0555556	0.353846	-0.166667	0.21447	-0.222222	0.159383	-0.222222	0.164103	0	0.466667	-0.0555556	0.361538	-0.111111	0.307494	0.246966
Streptococcus_salivarius	-0.111111	0.22108	-0.222222	0.172237	-0.0555556	0.318766	-0.111111	0.253846	-0.111111	0.271318	-0.111111	0.300771	-0.222222	0.164103	-0.111111	0.292308	-0.111111	0.261538	-0.277778	0.160207	0.241617
Megasphaera_elsdenii	0.0555556	0.537275	-0.222222	0.172237	-0.166667	0.154242	-0.111111	0.253846	-0.333333	0.0723514	-0.166667	0.22365	-0.222222	0.164103	-0.222222	0.148718	-0.0555556	0.361538	-0.166667	0.24031	0.232827
Actinomyces_sp_HMSC035G02	-0.111111	0.22108	-0.166667	0.228792	-0.0555556	0.318766	-0.166667	0.174359	-0.111111	0.271318	-0.166667	0.22365	-0.166667	0.220513	-0.166667	0.207692	-0.166667	0.194872	-0.222222	0.204134	0.226518
Blautia_wexlerae	-0.166667	0.143959	-0.166667	0.228792	-0.0555556	0.318766	0	0.44359	-0.222222	0.160207	-0.222222	0.159383	-0.333333	0.0871795	-0.166667	0.207692	-0.166667	0.194872	-0.277778	0.160207	0.210465
Firmicutes_bacterium_CAG_94	-0.166667	0.143959	-0.222222	0.172237	-0.0555556	0.318766	-0.0555556	0.353846	-0.166667	0.21447	-0.222222	0.159383	-0.166667	0.220513	-0.166667	0.207692	-0.222222	0.133333	-0.277778	0.160207	0.208441
Coprobacillus_cateniformis	-0.111111	0.22108	-0.222222	0.172237	-0.277778	0.0719794	-0.166667	0.174359	-0.277778	0.103359	-0.222222	0.159383	-0.111111	0.289744	0	0.466667	-0.111111	0.261538	-0.277778	0.160207	0.208055
Acidaminococcus_intestini	-0.111111	0.22108	-0.166667	0.228792	-0.111111	0.215938	-0.166667	0.174359	-0.222222	0.160207	-0.166667	0.22365	-0.222222	0.164103	-0.111111	0.292308	-0.166667	0.194872	-0.222222	0.204134	0.207944
Ruthenibacterium_lactatiformans	-0.222222	0.0899743	-0.166667	0.228792	0	0.465296	-0.166667	0.174359	-0.111111	0.271318	-0.166667	0.22365	-0.222222	0.164103	-0.111111	0.292308	-0.277778	0.0948718	-0.388889	0.0645995	0.206927
Sellimonas_intestinalis	-0.111111	0.22108	-0.222222	0.172237	-0.0555556	0.318766	-0.111111	0.253846	-0.222222	0.160207	-0.277778	0.113111	-0.166667	0.220513	-0.166667	0.207692	-0.166667	0.194872	-0.222222	0.204134	0.206646
Collinsella_aerofaciens	-0.166667	0.143959	-0.111111	0.280206	-0.277778	0.0719794	-0.111111	0.253846	-0.222222	0.160207	-0.333333	0.0771208	-0.0555556	0.376923	-0.111111	0.292308	-0.222222	0.133333	-0.166667	0.24031	0.203019
Klebsiella_quasipneumoniae	-0.166667	0.143959	-0.277778	0.125964	-0.0555556	0.318766	-0.111111	0.253846	-0.222222	0.160207	-0.166667	0.22365	-0.166667	0.220513	-0.166667	0.207692	-0.222222	0.133333	-0.277778	0.160207	0.194814
Klebsiella_variicola	-0.166667	0.143959	-0.333333	0.0874036	-0.111111	0.215938	-0.166667	0.174359	-0.222222	0.160207	-0.111111	0.300771	-0.166667	0.220513	-0.166667	0.207692	-0.166667	0.194872	-0.277778	0.160207	0.186592
Klebsiella_pneumoniae	-0.166667	0.143959	-0.333333	0.0874036	-0.277778	0.0719794	-0.444444	0.025641	-0.222222	0.160207	-0.166667	0.22365	-0.111111	0.289744	-0.222222	0.148718	-0.111111	0.261538	-0.111111	0.307494	0.172033
Eisenbergiella_tayi	-0.166667	0.143959	-0.277778	0.125964	-0.111111	0.215938	-0.222222	0.123077	-0.222222	0.160207	-0.166667	0.22365	-0.166667	0.220513	-0.166667	0.207692	-0.222222	0.133333	-0.333333	0.103359	0.165769
Bifidobacterium_bifidum	-0.222222	0.0899743	-0.166667	0.228792	-0.277778	0.0719794	-0.166667	0.174359	-0.222222	0.160207	-0.277778	0.113111	-0.222222	0.164103	-0.111111	0.292308	-0.166667	0.194872	-0.277778	0.160207	0.164991
Dielma_fastidiosa	-0.222222	0.0899743	-0.222222	0.172237	-0.0555556	0.318766	-0.222222	0.123077	-0.166667	0.21447	-0.166667	0.22365	-0.277778	0.120513	-0.277778	0.123077	-0.333333	0.0692308	-0.277778	0.160207	0.16152
Streptococcus_anginosus_group	-0.0555556	0.311054	-0.277778	0.125964	-0.166667	0.154242	-0.277778	0.0871795	-0.222222	0.160207	-0.222222	0.159383	-0.222222	0.164103	-0.333333	0.0948718	-0.166667	0.194872	-0.277778	0.160207	0.161208
Eisenbergiella_massiliensis	-0.166667	0.143959	-0.166667	0.228792	-0.111111	0.215938	-0.166667	0.174359	-0.277778	0.103359	-0.277778	0.113111	-0.333333	0.0871795	-0.166667	0.207692	-0.222222	0.133333	-0.277778	0.160207	0.156793
Blautia_hydrogenotrophica	-0.166667	0.143959	-0.166667	0.228792	-0.222222	0.11054	-0.111111	0.253846	-0.222222	0.160207	-0.277778	0.113111	-0.333333	0.0871795	-0.277778	0.123077	-0.222222	0.133333	-0.333333	0.103359	0.14574
Streptococcus_sanguinis	-0.166667	0.143959	-0.277778	0.125964	-0.111111	0.215938	-0.222222	0.123077	-0.222222	0.160207	-0.277778	0.113111	-0.277778	0.120513	-0.222222	0.148718	-0.222222	0.133333	-0.333333	0.103359	0.138818
Anaerotruncus_colihominis	-0.111111	0.22108	-0.277778	0.125964	-0.277778	0.0719794	-0.222222	0.123077	-0.277778	0.103359	-0.222222	0.159383	-0.277778	0.120513	-0.388889	0.0641026	-0.166667	0.194872	-0.333333	0.103359	0.128769
Gemella_sanguinis	-0.111111	0.22108	-0.333333	0.0874036	-0.166667	0.154242	-0.277778	0.0871795	-0.277778	0.103359	-0.333333	0.0771208	-0.333333	0.0871795	-0.277778	0.123077	-0.166667	0.194872	-0.333333	0.103359	0.123887
Streptococcus_mitis	-0.111111	0.22108	-0.333333	0.0874036	-0.166667	0.154242	-0.277778	0.0871795	-0.277778	0.103359	-0.277778	0.113111	-0.277778	0.120513	-0.333333	0.0948718	-0.222222	0.133333	-0.333333	0.103359	0.121845
Clostridium_lavalense	-0.277778	0.0616967	-0.277778	0.125964	-0.0555556	0.318766	-0.222222	0.123077	-0.277778	0.103359	-0.277778	0.113111	-0.333333	0.0871795	-0.333333	0.0948718	-0.333333	0.0692308	-0.333333	0.103359	0.120061
Streptococcus_oralis	-0.111111	0.22108	-0.333333	0.0874036	-0.166667	0.154242	-0.333333	0.0615385	-0.277778	0.103359	-0.277778	0.113111	-0.277778	0.120513	-0.333333	0.0948718	-0.222222	0.133333	-0.333333	0.103359	0.119281
Flavonifractor_plautii	-0.333333	0.0488432	-0.277778	0.125964	-0.166667	0.154242	-0.222222	0.123077	-0.222222	0.160207	-0.277778	0.113111	-0.277778	0.120513	-0.444444	0.0358974	-0.388889	0.0384615	-0.333333	0.103359	0.102367
Clostridium_citroniae	-0.222222	0.0899743	-0.277778	0.125964	-0.277778	0.0719794	-0.222222	0.123077	-0.277778	0.103359	-0.333333	0.0771208	-0.388889	0.0666667	-0.388889	0.0641026	-0.277778	0.0948718	-0.333333	0.103359	0.0920475
Veillonella_parvula	-0.111111	0.22108	-0.444444	0.0308483	-0.222222	0.11054	-0.388889	0.0435897	-0.388889	0.0594315	-0.388889	0.0539846	-0.277778	0.120513	-0.388889	0.0641026	-0.277778	0.0948718	-0.333333	0.103359	0.090232
Bacteroides_fragilis	-0.277778	0.0616967	-0.388889	0.0539846	-0.166667	0.154242	-0.333333	0.0615385	-0.333333	0.0723514	-0.333333	0.0771208	-0.388889	0.0666667	-0.333333	0.0948718	-0.388889	0.0384615	-0.388889	0.0645995	0.0745533
Clostridium_hathewayi	-0.444444	0.0179949	-0.333333	0.0874036	-0.388889	0.0257069	-0.444444	0.025641	-0.277778	0.103359	-0.222222	0.159383	-0.277778	0.120513	-0.388889	0.0641026	-0.333333	0.0692308	-0.388889	0.0645995	0.0737934
Clostridium_bolteae_CAG_59	-0.222222	0.0899743	-0.333333	0.0874036	-0.277778	0.0719794	-0.277778	0.0871795	-0.388889	0.0594315	-0.444444	0.0359897	-0.444444	0.0461538	-0.277778	0.123077	-0.333333	0.0692308	-0.444444	0.0439276	0.0714347
Streptococcus_vestibularis	-0.222222	0.0899743	-0.388889	0.0539846	-0.277778	0.0719794	-0.333333	0.0615385	-0.333333	0.0723514	-0.333333	0.0771208	-0.388889	0.0666667	-0.388889	0.0641026	-0.277778	0.0948718	-0.5	0.0206718	0.0673262
Clostridium_clostridioforme	-0.333333	0.0488432	-0.388889	0.0539846	-0.222222	0.11054	-0.277778	0.0871795	-0.444444	0.0413437	-0.388889	0.0539846	-0.444444	0.0461538	-0.444444	0.0358974	-0.333333	0.0692308	-0.444444	0.0439276	0.0591085
Blautia_sp_CAG_257	-0.277778	0.0616967	-0.388889	0.0539846	-0.277778	0.0719794	-0.222222	0.123077	-0.444444	0.0413437	-0.5	0.0179949	-0.444444	0.0461538	-0.333333	0.0948718	-0.388889	0.0384615	-0.5	0.0206718	0.0570235
Streptococcus_gordonii	-0.222222	0.0899743	-0.388889	0.0539846	-0.333333	0.0359897	-0.333333	0.0615385	-0.444444	0.0413437	-0.444444	0.0359897	-0.444444	0.0461538	-0.388889	0.0641026	-0.333333	0.0692308	-0.5	0.0206718	0.0518979
Clostridium_symbiosum	-0.444444	0.0179949	-0.388889	0.0539846	-0.277778	0.0719794	-0.333333	0.0615385	-0.444444	0.0413437	-0.388889	0.0539846	-0.5	0.0230769	-0.444444	0.0358974	-0.5	0.00769231	-0.5	0.0206718	0.0388164
Clostridium_bolteae	-0.388889	0.033419	-0.5	0.0179949	-0.333333	0.0359897	-0.444444	0.025641	-0.444444	0.0413437	-0.388889	0.0539846	-0.444444	0.0461538	-0.5	0.0179487	-0.444444	0.0179487	-0.444444	0.0439276	0.0334352
Clostridium_ramosum	-0.5	0.00771208	-0.444444	0.0308483	-0.333333	0.0359897	-0.444444	0.025641	-0.5	0.0206718	-0.5	0.0179949	-0.5	0.0230769	-0.444444	0.0358974	-0.444444	0.0179487	-0.388889	0.0645995	0.028038
Bifidobacterium_dentium	-0.388889	0.033419	-0.555556	0.00771208	-0.444444	0.0179949	-0.5	0.0102564	-0.555556	0.0103359	-0.5	0.0179949	-0.5	0.0230769	-0.444444	0.0358974	-0.388889	0.0384615	-0.444444	0.0439276	0.0239077
Eggerthella_lenta	-0.5	0.00771208	-0.444444	0.0308483	-0.444444	0.0179949	-0.444444	0.025641	-0.5	0.0206718	-0.444444	0.0359897	-0.5	0.0230769	-0.555556	0.00769231	-0.5	0.00769231	-0.5	0.0206718	0.0197991
Escherichia_coli	-0.388889	0.033419	-0.611111	0	-0.5	0.0102828	-0.388889	0.0435897	-0.611111	0.00516796	-0.555556	0.00514139	-0.611111	0.00512821	-0.5	0.0179487	-0.388889	0.0384615	-0.611111	0	0.0159139
Clostridium_innocuum	-0.388889	0.033419	-0.5	0.0179949	-0.555556	0.00514139	-0.555556	0.00512821	-0.5	0.0206718	-0.5	0.0179949	-0.555556	0.0102564	-0.555556	0.00769231	-0.388889	0.0384615	-0.611111	0	0.015676
Ruminococcus_gnavus	-0.611111	0	-0.555556	0.00771208	-0.611111	0	-0.611111	0	-0.666667	0	-0.666667	0	-0.666667	0	-0.611111	0	-0.555556	0	-0.611111	0	0.000771208
