## Supplementary Tables for "Towards a Health-Associated Core Keystone (HACK) index for the human gut microbiome": SupplementaryTable17.xlsx

### Sheet: Sheet1
Supplementary Table 17. Table showing the species-level HACK-Scores for all 196 taxa. The HACK-score was computed as a single combinatorial index accounting for the association scores with three hallmark properties, namely Core-Influence (CS), Stability-Association (SS) and Health-Association (HS) (also indicated). Also shown are the intermediate Mean and Reward scores that were used to compute t…
Taxa	Core-Influence Score (CS)	Stability-Association Score (SS)	Health-Association Score (HS)	Mean Score (Mean of CS, SS, HS)	Reward Score (1 - GINI of HS, SS, CS)	HACK-Score (Mean Score * Reward Score) (Rank-scaled across 196)
Faecalibacterium_prausnitzii	0.987578	0.991642	0.991521	0.989908	0.998913	0.988892
Bacteroides_uniformis	1	0.969984	0.903301	0.949703	0.974955	0.925529
Fusicatenibacter_saccharivorans	0.981366	0.884863	0.915982	0.919362	0.976382	0.895236
Agathobaculum_butyriciproducens	0.906832	0.908271	0.843505	0.880806	0.980501	0.864614
Odoribacter_splanchnicus	0.819876	0.939898	0.915079	0.881616	0.965573	0.85161
Eubacterium_rectale	0.860248	0.850995	0.841643	0.849412	0.994885	0.844761
Oscillibacter_sp_57_20	0.819876	0.917834	0.830371	0.847864	0.974005	0.823374
Roseburia_hominis	0.729814	0.939196	0.932939	0.849868	0.934792	0.797522
Roseburia_faecis	0.819876	0.82692	0.782825	0.806199	0.985997	0.795175
Coprococcus_catus	0.897516	0.730373	0.944445	0.839605	0.935735	0.786087
Alistipes_putredinis	0.84472	0.74992	0.876993	0.813288	0.96098	0.78152
Roseburia_intestinalis	0.763975	0.946193	0.808273	0.824296	0.950262	0.778741
Eubacterium_ramulus	0.751553	0.825928	0.843777	0.7994	0.970724	0.776344
Alistipes_shahii	0.84472	0.71761	0.876285	0.799649	0.949717	0.75998
Ruminococcus_bromii	0.819876	0.732624	0.801981	0.777556	0.971611	0.755743
Roseburia_inulinivorans	0.913043	0.718812	0.819004	0.800767	0.943147	0.752209
Adlercreutzia_equolifaciens	0.729814	0.772907	0.77125	0.754399	0.984914	0.743626
Asaccharobacter_celatus	0.714286	0.730968	0.791823	0.739231	0.9764	0.719846
Bacteroides_vulgatus	0.993789	0.689821	0.74298	0.783532	0.912712	0.70754
Ruminococcus_bicirculans	0.652174	0.841448	0.785196	0.743833	0.937186	0.696515
Eubacterium_ventriosum	0.621118	0.844445	0.99178	0.788226	0.887062	0.69556
Alistipes_finegoldii	0.763975	0.926472	0.654579	0.759018	0.918748	0.691045
Bacteroides_xylanisolvens	0.779503	0.892402	0.646717	0.7524	0.922927	0.690979
Parabacteroides_merdae	0.795031	0.831665	0.635362	0.737661	0.932347	0.688585
Butyricimonas_virosa	0.652174	0.745926	0.770489	0.713003	0.958046	0.683424
Parasutterella_excrementihominis	0.652174	0.700621	0.926725	0.736961	0.916177	0.668323
Barnesiella_intestinihominis	0.763975	0.611336	0.97221	0.752434	0.890554	0.662215
Gemmiger_formicilis	0.885093	0.547581	0.93345	0.756552	0.868252	0.660085
Coprococcus_eutactus	0.583851	0.787572	0.97326	0.74911	0.877904	0.651758
Coprococcus_comes	0.931677	0.88622	0.530694	0.749449	0.861367	0.649203
Blautia_obeum	0.860248	0.877512	0.529869	0.726906	0.87405	0.639996
Eubacterium_eligens	0.919255	0.479179	0.983577	0.75197	0.826831	0.625871
Firmicutes_bacterium_CAG_110	0.583851	0.693992	0.861959	0.690092	0.908759	0.620565
Eubacterium_hallii	0.950311	0.550208	0.760289	0.720261	0.869456	0.620235
Eubacterium_siraeum	0.453416	0.966565	0.935448	0.742381	0.818469	0.614093
Lawsonibacter_asaccharolyticus	0.729814	0.863515	0.555791	0.690729	0.894103	0.613798
Bacteroides_stercoris	0.729814	0.834841	0.543743	0.678541	0.895917	0.605767
Bilophila_wadsworthia	0.779503	0.782571	0.50845	0.667331	0.890767	0.598801
Firmicutes_bacterium_CAG_170	0.518634	0.67515	0.723889	0.62212	0.917242	0.570806
Firmicutes_bacterium_CAG_95	0.518634	0.668712	0.960691	0.679174	0.853553	0.56866
Bacteroides_thetaiotaomicron	0.897516	0.683806	0.501354	0.661212	0.861775	0.562172
Lachnospira_pectinoschiza	0.453416	0.762077	0.885189	0.664246	0.839018	0.556303
Bacteroides_dorei	0.795031	0.533518	0.586643	0.616605	0.904574	0.551226
Bacteroides_plebeius	0.518634	0.608857	0.866341	0.635635	0.87692	0.548708
Methanobrevibacter_smithii	0.518634	0.665237	0.608209	0.585143	0.939686	0.548492
Dorea_longicatena	0.975155	0.571883	0.533228	0.656595	0.848562	0.546113
Bacteroides_caccae	0.795031	0.862889	0.415004	0.653651	0.824199	0.541679
Anaerostipes_hadrus	0.950311	0.479447	0.613153	0.641732	0.834909	0.524016
Bacteroides_cellulosilyticus	0.381988	0.849021	0.792687	0.635646	0.809978	0.518887
Dorea_formicigenerans	0.950311	0.523662	0.507506	0.623592	0.840231	0.512891
Clostridium_leptum	0.583851	0.684135	0.470472	0.561681	0.910463	0.508265
Parabacteroides_distasonis	0.962733	0.846639	0.336417	0.66307	0.759787	0.506491
Ruminococcus_callidus	0.453416	0.603394	0.73772	0.574484	0.883619	0.503409
Akkermansia_muciniphila	0.621118	0.624448	0.43032	0.542451	0.904977	0.493919
Haemophilus_parainfluenzae	0.518634	0.47468	0.717836	0.55012	0.900549	0.489331
Firmicutes_bacterium_CAG_238	0.381988	0.670279	0.728533	0.564721	0.843235	0.478085
Alistipes_onderdonkii	0.453416	0.741525	0.518873	0.547262	0.881548	0.475235
Bacteroides_massiliensis	0.381988	0.650495	0.682941	0.546728	0.857166	0.47149
Firmicutes_bacterium_CAG_83	0.686335	0.609278	0.400788	0.541672	0.868908	0.470285
Intestinimonas_butyriciproducens	0.583851	0.778164	0.409094	0.559614	0.847279	0.467346
Oscillibacter_sp_CAG_241	0.686335	0.828368	0.355878	0.584153	0.800517	0.46603
Eubacterium_sp_CAG_38	0.583851	0.404264	0.784633	0.559218	0.842555	0.464126
Alistipes_indistinctus	0.381988	0.626188	0.915128	0.596673	0.794011	0.463388
Clostridium_disporicum	0.518634	0.427357	0.520355	0.481032	0.948684	0.457783
Collinsella_intestinalis	0.583851	0.583035	0.39121	0.503312	0.898043	0.455152
Bifidobacterium_adolescentis	0.745342	0.404369	0.464234	0.509567	0.849443	0.424324
Roseburia_sp_CAG_471	0.652174	0.309447	0.684836	0.517536	0.810783	0.423689
Phascolarctobacterium_faecium	0.63354	0.737514	0.30993	0.524696	0.795899	0.4178
Holdemania_filiformis	0.381988	0.645658	0.478474	0.480067	0.876422	0.41415
Anaeromassilibacillus_sp_An250	0.381988	0.959436	0.446359	0.547807	0.762825	0.403445
Slackia_isoflavoniconvertens	0.701863	0.43667	0.385423	0.481615	0.852166	0.402505
Bifidobacterium_pseudocatenulatum	0.453416	0.363804	0.59172	0.450654	0.885595	0.393675
Proteobacteria_bacterium_CAG_139	0.518634	0.322392	0.669654	0.474622	0.826103	0.387806
Ruminococcus_torques	0.84472	0.3341	0.472599	0.507921	0.773804	0.380266
Butyrivibrio_crossotus	0.453416	0.3362	0.706935	0.467956	0.821746	0.375272
Bacteroides_eggerthii	0.276398	0.58793	0.572789	0.453078	0.81887	0.375195
Phascolarctobacterium_succinatutens	0.583851	0.440263	0.340817	0.434724	0.872939	0.373966
Bifidobacterium_longum	0.872671	0.314356	0.476639	0.508029	0.752729	0.36845
Romboutsia_ilealis	0.276398	0.54073	0.579794	0.440357	0.822187	0.364508
Clostridium_sp_CAG_58	0.381988	0.39801	0.343239	0.369848	0.963397	0.356155
Butyricimonas_synergistica	0.276398	0.720615	0.515167	0.467042	0.775691	0.355987
Bacteroides_ovatus	0.937888	0.276708	0.513611	0.520971	0.714445	0.355675
Coprobacter_fastidiosus	0.276398	0.464328	0.821844	0.475403	0.741849	0.339041
Olsenella_scatoligenes	0.453416	0.757535	0.279363	0.456924	0.764537	0.33738
Blautia_wexlerae	0.885093	0.562937	0.210465	0.496613	0.680991	0.327955
Ruthenibacterium_lactatiformans	0.819876	0.556835	0.206927	0.4768	0.693966	0.323563
Enorma_massiliensis	0.381988	0.417446	0.293098	0.353815	0.912961	0.322728
Prevotella_stercorea	0.673913	0.184064	0.586431	0.440648	0.716794	0.318186
Eubacterium_sp_CAG_251	0.276398	0.387818	0.542702	0.380114	0.84034	0.313538
Dialister_sp_CAG_357	0.276398	0.371275	0.668069	0.405941	0.782909	0.308023
Butyrivibrio_sp_CAG_318	0.276398	0.371209	0.574274	0.38247	0.824765	0.308001
Ruminococcus_lactaris	0	0.908057	0.994863	0.551402	0.529363	0.302686
Eubacterium_sp_CAG_180	0.276398	0.459362	0.342569	0.344196	0.880396	0.298455
Enterorhabdus_caecimuris	0.381988	0.256519	0.611026	0.386969	0.793875	0.298342
Intestinibacter_bartlettii	0.518634	0.200455	0.489373	0.376306	0.779708	0.296761
Holdemanella_biformis	0.518634	0.182293	0.618975	0.403577	0.728034	0.294407
Turicibacter_sanguinis	0.381988	0.609177	0.246966	0.382526	0.786949	0.291973
Bacteroides_coprocola	0.276398	0.304829	0.642941	0.37751	0.781537	0.285875
Streptococcus_thermophilus	0.381988	0.24715	0.357326	0.317585	0.891958	0.283875
Streptococcus_salivarius	0.621118	0.319246	0.241617	0.362369	0.764362	0.267494
Roseburia_sp_CAG_303	0	0.770115	0.881069	0.476972	0.522918	0.256705
Prevotella_sp_CAG_279	0.381988	0.183554	0.480734	0.323993	0.775721	0.249698
Desulfovibrio_piger	0.276398	0.225108	0.417715	0.290356	0.850747	0.242205
Victivallis_vadensis	0	0.674959	0.67265	0.392956	0.542353	0.224217
Collinsella_aerofaciens	0.968944	0.265572	0.203019	0.415351	0.585091	0.22387
Catenibacterium_mitsuokai	0.652174	0.102947	0.455978	0.357931	0.627356	0.220624
Flavonifractor_plautii	0.925466	0.456012	0.102367	0.426024	0.55825	0.220249
Roseburia_sp_CAG_309	0	0.654696	0.872273	0.4363	0.500113	0.218232
Prevotella_copri	0.872671	0.0207444	0.591766	0.424066	0.508442	0.211085
Gordonibacter_pamelaeae	0.701863	0.146395	0.321046	0.343479	0.636134	0.204612
Bacteroides_intestinalis	0	0.609964	0.662139	0.368856	0.530733	0.203321
Bacteroides_galacturonicus	0	0.612498	0.591004	0.350126	0.537595	0.197001
Coprobacter_secundus	0	0.586564	0.854796	0.40922	0.486674	0.195521
Bacteroides_sp_CAG_144	0	0.644193	0.568505	0.35055	0.52435	0.189502
Megamonas_funiformis	0.276398	0.145679	0.488617	0.274986	0.718887	0.189252
Bacteroides_finegoldii	0	0.599669	0.552814	0.334189	0.53084	0.184271
Clostridium_sp_CAG_167	0	0.545146	0.89848	0.406335	0.468323	0.181715
Lactobacillus_rogosae	0	0.544376	0.837163	0.39075	0.478632	0.181459
Parabacteroides_johnsonii	0	0.802011	0.540686	0.380731	0.484025	0.180229
Eubacterium_sp_CAG_274	0.276398	0.131152	0.77089	0.339502	0.576023	0.179567
Ruminococcaceae_bacterium_D5	0	0.519764	0.737583	0.35765	0.490655	0.173255
Parabacteroides_goldsteinii	0	0.511995	0.582112	0.316193	0.523849	0.170665
Dialister_invisus	0	0.549523	0.508091	0.306744	0.53128	0.169364
Alistipes_inops	0	0.642384	0.491828	0.324539	0.503094	0.163943
Paraprevotella_clara	0	0.456167	0.790736	0.34974	0.460861	0.152056
Streptococcus_parasanguinis	0.518634	0.101559	0.249094	0.255006	0.632002	0.150738
Clostridium_citroniae	0.518634	0.257521	0.0920475	0.253852	0.620453	0.147205
Veillonella_dispar	0.276398	0.0789404	0.385879	0.221494	0.663415	0.144759
Desulfovibrionaceae_bacterium	0	0.489601	0.432631	0.26661	0.524541	0.14421
Bacteroides_faecis	0	0.657935	0.423076	0.305509	0.476965	0.141025
Roseburia_sp_CAG_182	0	0.406727	0.85625	0.349638	0.432656	0.135576
Clostridium_hathewayi	0.583851	0.243847	0.0737934	0.257992	0.555169	0.130478
Monoglobus_pectinilyticus	0	0.57883	0.389772	0.274631	0.483851	0.129924
Actinomyces_odontolyticus	0.381988	0.0572893	0.271395	0.209833	0.622492	0.128658
Turicimonas_muris	0	0.381695	0.586622	0.273887	0.478724	0.127232
Christensenella_minuta	0	0.368762	0.433216	0.231225	0.518964	0.122921
Clostridium_spiroforme	0	0.364625	0.474946	0.240278	0.503503	0.121542
Bacteroides_fragilis	0.453416	0.209146	0.0745533	0.214133	0.601911	0.119418
Clostridium_symbiosum	0.276398	0.316832	0.0388164	0.187514	0.619005	0.11801
Ruminococcaceae_bacterium_D16	0	0.793455	0.348742	0.314611	0.421697	0.116247
Bacteroides_clarus	0	0.346772	0.415179	0.219385	0.51613	0.115591
Lactobacillus_ruminis	0.276398	0.0348488	0.50322	0.232458	0.527753	0.115365
Bacteroides_nordii	0	0.532566	0.342161	0.247195	0.476834	0.114054
Clostridium_clostridioforme	0.276398	0.213491	0.0591085	0.164892	0.674028	0.110569
Eggerthella_lenta	0.583851	0.287972	0.0197991	0.250203	0.47767	0.10919
Haemophilus_sp_HMSC71H05	0	0.538426	0.32113	0.24165	0.465781	0.107043
Lactococcus_lactis	0	0.32391	0.318306	0.187079	0.54029	0.106102
Bacteroides_salyersiae	0	0.313573	0.776804	0.298725	0.409941	0.104524
Allisonella_histaminiformans	0	0.622226	0.307747	0.258139	0.438435	0.102582
Clostridium_saccharolyticum	0	0.27862	0.280396	0.162972	0.541923	0.0928733
Veillonella_atypica	0	0.275974	0.529611	0.224394	0.445973	0.0919913
Firmicutes_bacterium_CAG_145	0	0.388759	0.265819	0.185796	0.486141	0.0886063
Eubacterium_sp_OM08_24	0	0.248034	0.789419	0.280033	0.36572	0.0826781
Klebsiella_pneumoniae	0.276398	0.0335148	0.172033	0.140408	0.588264	0.0796877
Actinomyces_sp_ICM47	0	0.237171	0.290756	0.151746	0.51259	0.079057
Klebsiella_variicola	0.276398	0.0170455	0.186592	0.138399	0.543541	0.073561
Firmicutes_bacterium_CAG_94	0	0.52454	0.208441	0.200615	0.407801	0.0694802
Coprobacillus_cateniformis	0	0.327811	0.208055	0.151304	0.475015	0.0693517
Acidaminococcus_intestini	0	0.323492	0.207944	0.150188	0.476913	0.0693147
Clostridium_sp_CAG_253	0	0.207567	0.593248	0.217501	0.386298	0.069189
Sellimonas_intestinalis	0	0.306938	0.206646	0.145616	0.483822	0.0688819
Gemella_sanguinis	0.276398	0.0405184	0.123887	0.127278	0.583016	0.068308
Veillonella_sp_T11011_6	0	0.197603	0.267109	0.132645	0.497942	0.0658675
Mitsuokella_multacida	0	0.18736	0.295561	0.136344	0.474835	0.0624532
Bifidobacterium_catenulatum	0	0.18389	0.71579	0.240244	0.329629	0.0612967
Streptococcus_australis	0	0.183866	0.414971	0.165031	0.422825	0.0612886
Eisenbergiella_tayi	0	0.648175	0.165769	0.2173	0.328858	0.0552564
Bifidobacterium_bifidum	0	0.51722	0.164991	0.184302	0.368566	0.054997
Dielma_fastidiosa	0	0.584851	0.16152	0.200053	0.342216	0.0538401
Streptococcus_infantis	0	0.159936	0.300786	0.128508	0.448911	0.0533119
Eisenbergiella_massiliensis	0	0.55065	0.156793	0.189927	0.347663	0.0522643
Ruminococcus_gnavus	0.673913	0.148992	0.000771208	0.218464	0.306718	0.0501783
Blautia_hydrogenotrophica	0	0.522795	0.14574	0.179279	0.343877	0.0485801
Veillonella_infantium	0	0.143107	0.338888	0.132424	0.416134	0.0477023
Streptococcus_sanguinis	0	0.178065	0.138818	0.090789	0.505803	0.0462726
Veillonella_parvula	0.276398	0.0234495	0.090232	0.108947	0.477607	0.0457103
Clostridium_bolteae	0.518634	0.0659159	0.0334352	0.165562	0.340611	0.0442621
Streptococcus_anginosus_group	0	0.131538	0.161208	0.0841482	0.512635	0.0438461
Anaerotruncus_colihominis	0	0.615369	0.128769	0.196765	0.296329	0.042923
Actinomyces_sp_HMSC035G02	0	0.124396	0.226518	0.0980947	0.453624	0.0414653
Paraprevotella_xylaniphila	0	0.124179	0.888687	0.263565	0.241346	0.041393
Streptococcus_mitis	0	0.225279	0.121845	0.0969348	0.451396	0.040615
Clostridium_lavalense	0	0.411023	0.120061	0.142776	0.352272	0.0400205
Megasphaera_elsdenii	0	0.112743	0.232827	0.0957878	0.435402	0.037581
Clostridium_ramosum	0.453416	0.0539838	0.028038	0.143031	0.330845	0.0366866
Klebsiella_quasipneumoniae	0	0.108661	0.194814	0.0849237	0.455902	0.0362202
Rothia_mucilaginosa	0	0.103288	0.414605	0.13808	0.324407	0.0344292
Escherichia_coli	0.701863	0.0575142	0.0159139	0.201268	0.233169	0.0297807
Clostridium_innocuum	0.381988	0.0521123	0.015676	0.119399	0.309711	0.0278215
Streptococcus_oralis	0	0.0821913	0.119281	0.0572174	0.487295	0.0273971
Clostridium_bolteae_CAG_59	0	0.325153	0.0714347	0.1051	0.303905	0.0238116
Streptococcus_vestibularis	0	0.299717	0.0673262	0.0973713	0.307431	0.0224421
Blautia_sp_CAG_257	0	0.0532626	0.0570235	0.0320101	0.532786	0.0177542
Streptococcus_gordonii	0	0.122915	0.0518979	0.048028	0.416115	0.0172993
Bifidobacterium_dentium	0	0.162423	0.0239077	0.0485749	0.247655	0.00796922
