## Supplementary Tables for "Towards a Health-Associated Core Keystone (HACK) index for the human gut microbiome": SupplementaryTable18.xlsx

### Sheet: Legend
Supplementary Table 17: List of external validation cohorts considered for the external validation

### Sheet: Sheet1
Supplementary Table 18: List of external validation cohorts considered for the external validation
Sl. No.	Cohort Name	Samples	Country	Other Information	Accession Number	DOI Number
1	Flemer	173	Ireland	Contains data from CRC patients and Normal individuals using 16S amplicon sequencing	PRJEB47197	doi.org/10.1136/gutjnl-2017-314814
2	MicroDiab_Denmark	399	Denmark	Contains data from T2D patients, prediabetics and Normal individuals using 16S amplicon sequencing	PRJNA517829	doi.org/10.1186/s13073-021-00856-4, doi.org/10.1186/s13073-021-00851-9
3	Nagata	277	Japan	Contains data from Pancreatic Cancer patients (PDAC) and Normal Individuals using whole genome shotgun sequencing	PRJNA832909	doi.org/10.1053/j.gastro.2022.06.070
4	Olsson_16S	392	Sweden	Contains longitudinal data from Normal individuals profiled using 16S amplicon sequencing	PRJEB38984	doi.org/10.1016/j.chom.2022.03.002
5	Olsson_WGS	374	Sweden	Contains longitudinal data from Normal individuals profiled using whole genome shotgun sequencing	PRJEB38984	doi.org/10.1016/j.chom.2022.03.002
6	Pang	1620	China	Contains data from centenarians as well as younger adults using 16S amplicon sequencing, also contains longitudinal data from 45 individuals	PRJNA830660	doi.org/10.1038/s43587-023-00389-y
7	Parbie	110	Ghana	Contains data from HIV patients and Normal individuals using 16S amplicon sequencing	PRJDB10485	doi.org/10.3389/fcimb.2021.646467
8	Saleem	92	Pakistan	Contains data from T2D patients and Normal individuals using 16S amplicon sequencing	PRJEB53017	doi.org/10.1080/19490976.2022.2142009
9	Song	623	S.Korea	Contains data from Hypertension patients and Normal individuals using 16S amplicon sequencing	PRJEB56540	doi.org/10.3389/frmbi.2023.1072059
10	Xu	340	China	Contains data from centenarians as well as younger adults using whole genome shotgun sequencing	PRJNA613947	doi.org/10.1038/s43587-022-00193-0
