## Supplementary Tables for "Towards a Health-Associated Core Keystone (HACK) index for the human gut microbiome": SupplementaryTable19.xlsx

### Sheet: Sheet1
Supplementary Table 19: Details of the Cohorts (or Datasets) investigating the association of the gut microbiome composition with ICT responses in the current study
Dataset Name	Accession Codes	Country	Number of Samples
			Total	Responders	Non-Responders	Reference
FrankelAE_2017	PRJNA397906	USA	39	24	15	[1]
LeeKA_2022	PRJEB43119	ESP, GBR, NLD	165	94	71	[2]
MatsonV_2018	PRJNA399742	USA	39	24	15	[3]
WindTT_2020	curatedMetagenomicData	NLD	20	10	10	[4]
RoutyB_2018	PRJEB22863	FRA	214	126	88	[5]
Reference
1	Frankel, A. E. et al. Metagenomic Shotgun Sequencing and Unbiased Metabolomic Profiling Identify Specific Human Gut Microbiota and Metabolites Associated with Immune Checkpoint Therapy Efficacy in Melanoma Patients. Neoplasia 19, 848–855 (2017).
2	Lee, K. A. et al. Cross-cohort gut microbiome associations with immune checkpoint inhibitor response in advanced melanoma. Nat. Med. 28, 535–544 (2022).
3	Matson, V. et al. The commensal microbiome is associated with anti–PD-1 efficacy in metastatic melanoma patients. Science 359, 104–108 (2018).
4	Wind, T. T. et al. Gut microbial species and metabolic pathways associated with response to treatment with immune checkpoint inhibitors in metastatic melanoma. Melanoma Res. 30, 235 (2020).
5	Routy, B. et al. Gut microbiome influences efficacy of PD-1–based immunotherapy against epithelial tumors. Science 359, 91–97 (2018).
