## Supplementary Tables for "Towards a Health-Associated Core Keystone (HACK) index for the human gut microbiome": SupplementaryTable21.xlsx

### Sheet: A
Supplementary Table 20 A. Feature Importance Scores for the various metabolic functionalities in the Random Forest (RF) models built to predict taxa-specific HACK-indices (Fig. 5A). Selected most informative features of the RF models are highlighted in blue. B. Results of the logistic regression analysis relating the detection of the selected metabolic functionalities (from the RF models in A) to…
A				B
Features	Feature Importance Score	Fractional Cumulative Importance		Features	Estimates	P-value
Butyrate_Production	0.4293	0.0547494		Glucosamine_Consumption	4.13094	0.000749056
Glucosamine_Consumption	0.391736	0.104708		FOS_Consumption	3.76875	0.00102958
FOS_Consumption	0.343126	0.148468		Butyrate_Production	2.76019	0.00166532
Sucrose_Consumption	0.341632	0.192037		Pantothenic_Consumption	-4.46947	0.00345506
D_Fructose_Consumption	0.215456	0.219514		Ethanol_Production	-2.40599	0.0037488
NH3_Consumption	0.214975	0.24693		NH3_Production	-3.65285	0.0047775
L_Lactate_Production	0.20544	0.27313		Inulin_Consumption	2.50631	0.00613165
D_Xylose_Consumption	0.203967	0.299143		D_Galacturonate_Consumption	3.20356	0.00693582
Succinate_Production	0.198846	0.324502		NH3_Consumption	2.87062	0.00832734
Ethanol_Production	0.172263	0.346471		Succinate_Production	1.85307	0.011173
NH3_Production	0.169158	0.368044		Sucrose_Consumption	-1.8185	0.0113728
Inulin_Consumption	0.165474	0.389147		Acetate_Consumption	5.33917	0.0117028
Isobutyrate_Production	0.164768	0.41016		D_Glucuronic_Acid_Consumption	2.56597	0.0133795
Trehalose_Consumption	0.151121	0.429433		Isobutyrate_Production	2.07306	0.0183689
Pantothenic_Consumption	0.146278	0.448088		H2O2_Production	-8.21451	0.0199394
Acetate_Consumption	0.140193	0.465967		L_Lactate_Production	-1.64462	0.0214046
D_Galacturonate_Consumption	0.134198	0.483082		Trehalose_Consumption	-2.3172	0.0219498
Mannose_Consumption	0.131644	0.49987		Xylan_Consumption	3.41121	0.0226551
Formate_Production	0.128436	0.51625		Glycogen_Consumption	2.68369	0.0228377
Galactose_Consumption	0.122565	0.531881		Urea_Consumption	-3.33466	0.0239904
Propanoate_Production	0.11245	0.546222		Galactomannan_Consumption	4.86363	0.0251539
Alpha_Lactose_Consumption	0.11171	0.560469		Laminarin_Consumption	4.89843	0.0428432
L_Arabinose_Consumption	0.104317	0.573772		Glucomannan_Consumption	4.55736	0.0500444
Cellobiose_Consumption	0.0889393	0.585115		Pullulan_Degradation	2.12736	0.0537906
Pyruvate_Consumption	0.0873918	0.59626		Acetoin_Production	-6.14292	0.0541372
H2_Production	0.0849221	0.60709		Salicin_Consumption	-1.64176	0.0546577
Raffinose_Consumption	0.0832458	0.617707		Chondroitin_Sulfate_Consumption	3.60967	0.0567219
Lactose_Consumption	0.0829719	0.628288		Propanoate_Production	1.34691	0.0611689
Salicin_Consumption	0.0818681	0.638729		Xyluglucan_Consumption	4.13325	0.0625755
CO2_Production	0.0797389	0.648899		Mannose_Consumption	-1.30216	0.0636672
Maltose_Consumption	0.0779263	0.658837		D_Fructose_Consumption	-1.33928	0.064919
Isovalerate_Production	0.0745801	0.668348		Trimethylamine_Production	-6.77876	0.0735674
Dextrin_Consumption	0.073581	0.677732		Isovalerate_Production	1.44721	0.083203
N_Acetylneuraminic_Consumption	0.0728775	0.687026		L_Arginine_Consumption	-3.34155	0.0868324
Hemicellulose_Consumption	0.072733	0.696302		Linoleic_Consumption	7.94074	0.0871215
Urea_Consumption	0.0721669	0.705505		Resistant_Starch_Degradation	1.4484	0.0975168
D_Lactate_Production	0.0715333	0.714628		Amylose_Consumption	1.86764	0.0981259
Mannitol_Consumption	0.0667936	0.723147		Arabinoxylan_Consumption	2.13507	0.0994754
Indole_Production	0.0661866	0.731587		Arabinogalactan_Degradatation	2.11878	0.101826
D_Glucuronic_Acid_Consumption	0.0655171	0.739943		Lichenin_Consumption	6.35441	0.107725
Menaquinone_Production	0.0600421	0.7476		CO2_Production	-1.37558	0.109062
H2O2_Production	0.0579664	0.754993		XOS_Consumption	1.85436	0.129255
Glycerol_Consumption	0.0549388	0.761999		Pyruvate_Consumption	-2.04811	0.129303
Fumarate_Consumption	0.0540269	0.768889		Folic_Production	-2.69851	0.130179
L_Arginine_Consumption	0.0531225	0.775664		Gluconic_Acid_Consumption	-4.05288	0.140284
Melibiose_Consumption	0.0512531	0.782201		Galactose_Consumption	-1.1119	0.147323
p_Cresol_Production	0.0506009	0.788654		H2_Production	1.00409	0.150361
Riboflavin_Consumption	0.0497642	0.795		D_Lactate_Production	1.01044	0.158561
Pullulan_Degradation	0.0494191	0.801303		Alpha_Lactose_Consumption	-0.915607	0.185936
D_Ribose_Consumption	0.0486042	0.807501		L_Malate_Consumption	-3.11719	0.191585
Resistant_Starch_Degradation	0.0469929	0.813494		Oxaloacetate_Consumption	-7.98983	0.209222
Acetoin_Production	0.0461541	0.819381		Fumarate_Consumption	-7.98983	0.209222
L_Rhamnose_Consumption	0.0459969	0.825247		D_Sorbitol_Consumption	2.82119	0.212027
D_Psicose_Consumption	0.0441654	0.830879		N_Acetylneuraminic_Consumption	-1.55882	0.223354
Oxaloacetate_Consumption	0.0425166	0.836301		Mannan_Consumption	2.63515	0.237762
D_Sorbitol_Consumption	0.0422415	0.841689		Lactose_Consumption	-0.925525	0.254677
Laminarin_Consumption	0.041759	0.847014		D_Ribose_Consumption	-1.06504	0.264633
Arabinoxylan_Consumption	0.0414098	0.852295		Betaglucan_Consumption	2.42235	0.271587
L_Malate_Consumption	0.0393119	0.857309		Riboflavin_Consumption	1.70343	0.308803
Xylan_Consumption	0.0363371	0.861943		Butanediol_Production	-10.8074	0.311168
Gluconic_Acid_Consumption	0.0309745	0.865893		Putrescine_Production	-1.97614	0.33379
Glycogen_Consumption	0.0301267	0.869735		Mannitol_Consumption	-1.07464	0.34593
L_Lactate_Consumption	0.02928	0.873469		Formate_Production	-0.614651	0.379222
Mucin_Degradation	0.0288959	0.877154		N_Acetylgalactosamine_Consumption	0.881291	0.412199
Galactomannan_Consumption	0.0259922	0.880469		Bicarbonate_Consumption	1.7299	0.418733
Xyluglucan_Consumption	0.025898	0.883772		Glycodeoxycholate_Consumption	-1.76167	0.428023
Acetate_Production	0.0246379	0.886914		Glycocholate_Consumption	-1.76167	0.428023
Menaquinone_Consumption	0.0245574	0.890046		L_Rhamnose_Consumption	0.639277	0.441231
Chondroitin_Sulfate_Consumption	0.0235282	0.893047		Deoxycholic_Production	1.00881	0.449306
Putrescine_Production	0.0231688	0.896001		Menaquinone_Consumption	-1.26448	0.502703
Glycocholate_Consumption	0.0228052	0.89891		Maltose_Consumption	-0.463784	0.502956
Mannan_Consumption	0.0225786	0.901789		Menaquinone_Production	-1.01694	0.516179
Bicarbonate_Consumption	0.0223725	0.904642		Indole_Production	0.570549	0.527476
Deoxycholic_Production	0.0221947	0.907473		L_Lactate_Consumption	-1.17447	0.529886
Butanediol_Production	0.022094	0.910291		H_Antigen_Consumption	0.680368	0.573637
Glycodeoxycholate_Consumption	0.0204411	0.912898		H_antigen_Consumption	0.680368	0.573637
Amylose_Consumption	0.0204182	0.915502		Mucin_Consumption	0.680368	0.573637
Arabinogalactan_Degradataion	0.0201385	0.91807		L_Arabinose_Consumption	0.354213	0.616169
Betaglucan_Consumption	0.018219	0.920393		Cellobiose_Consumption	0.349792	0.625792
Chenodeoxycholic_Consumption	0.0171389	0.922579		D_Psicose_Consumption	0.507317	0.627855
Linoleic_Consumption	0.0165644	0.924692		Sulfate_Consumption	0.816195	0.659257
N_Acetylgalactosamine_Consumption	0.0164779	0.926793		Succinate_Consumption	0.786542	0.711652
Lithocholic_Production	0.0163914	0.928884		Acetate_Production	0.429941	0.74633
Inositol_Consumption	0.015345	0.93084		Taurocholate_Consumption	0.441196	0.774385
Cholic_Consumption	0.0147444	0.932721		Dextrin_Consumption	0.21304	0.826525
Mucin_Consumption	0.0145859	0.934581		D_Xylose_Consumption	-0.150601	0.828766
Lichenin_Consumption	0.0145136	0.936432		Raffinose_Consumption	0.129657	0.851422
XOS_Consumption	0.0144728	0.938278		Cholic_Consumption	-0.332357	0.864065
Succinate_Consumption	0.0142527	0.940095		Chenodeoxycholic_Consumption	-0.332357	0.864065
Taurocholate_Consumption	0.0133757	0.941801		Hemicellulose_Consumption	-0.132162	0.893285
H_antigen_Consumption	0.013084	0.94347		p_Cresol_Production	0.103779	0.907768
Folic_Production	0.0121867	0.945024		Melibiose_Consumption	0.0784801	0.931571
Sulfate_Consumption	0.0116162	0.946505		Lithocholic_Production	-0.130474	0.934114
Trimethylamine_Production	0.011334	0.947951		Mucin_Degradation	-0.081892	0.937032
H_Antigen_Consumption	0.0110219	0.949357		Glycerol_Consumption	0.0604213	0.954602
Glucomannan_Consumption	0.0108387	0.950739		Inositol_Consumption	-0.0251044	0.990858
Methylamine_Production	0.0107627	0.952111
Starch_Consumption	0.0101059	0.9534
L_Glycine_Consumption	0.00955992	0.954619
Acetone_Production	0.00874125	0.955734
Dimethylamine_Production	0.00871205	0.956845
L_Alanine_Production	0.0087022	0.957955
L_Glutamate_Production	0.00849771	0.959039
Thiosulfate_Consumption	0.00838485	0.960108
L_Phenylalanine_Consumption	0.00802633	0.961132
Phenylacetate_Production	0.00755279	0.962095
Cadaverine_Production	0.00747717	0.963049
Glycochenodeoxycholate_Consumption	0.00738896	0.963991
X2_methylbutyrate_Consumption	0.00734685	0.964928
Spermidine_Production	0.00731415	0.965861
Erythritol_Consumption	0.00727888	0.966789
Taurochenodeoxycholate_Consumption	0.00720316	0.967708
Taurodeoxycholate_Consumption	0.00709569	0.968612
Formate_Consumption	0.00698331	0.969503
Adenosylcobalamin_Consumption	0.00683667	0.970375
Inosine_Consumption	0.00678183	0.97124
L_Fucose_Consumption	0.00664232	0.972087
Spermine_Production	0.00662636	0.972932
Heparan_Sul_Proteoglycan_Degradation	0.00627296	0.973732
Pyridoxal_Consumption	0.00614197	0.974515
Valerate_Production	0.0060303	0.975284
Fructan_Degradation	0.0060139	0.976051
Biotin_Consumption	0.00600291	0.976817
Polypeptide_Degradation	0.00586091	0.977564
L_Valine_Consumption	0.00576308	0.978299
Choline_Consumption	0.00572054	0.979029
Rhamnogalacturonan_Consumption	0.00552344	0.979733
CO2_Consumption	0.00548265	0.980433
L_Aspartate_Consumption	0.0054374	0.981126
L_Methionine_Consumption	0.00532993	0.981806
Valerate_Consumption	0.00518859	0.982467
Arabinogalactan_Degradation	0.00515257	0.983125
Chenodeoxycholic_Production	0.0050281	0.983766
Propanol_Production	0.00493064	0.984395
D_Turanose_Consumption	0.00463621	0.984986
Linoleic_Production	0.00461959	0.985575
Ethanol_Consumption	0.0045266	0.986152
Galacturonate_Consumption	0.00436012	0.986708
N_Acetyl_D_Glucosamine_Consumption	0.00431367	0.987258
Taurolithocholate_Consumption	0.00403189	0.987773
Pyridoxal_Production	0.00398831	0.988281
Cholic_Production	0.00396253	0.988787
Uridine_Consumption	0.0035371	0.989238
Phenylethylamine_Production	0.00350086	0.989684
H2_Consumption	0.00349775	0.99013
D_Galactosamine_Consumption	0.00339923	0.990564
Thiamine_Consumption	0.00319285	0.990971
Butanol_Consumption	0.00311322	0.991368
DNA_Degradation	0.00307749	0.99176
Niacin_Consumption	0.00279673	0.992117
Butanol_Production	0.00279146	0.992473
X4_Aminobutyrate_Production	0.0027174	0.99282
Thiamine_Production	0.00263113	0.993155
Butylamine_Production	0.00254708	0.99348
Chitin_Degradation	0.00253328	0.993803
Pectin_Consumption	0.00250294	0.994122
Isethionate_Consumption	0.00240498	0.994429
D_Gluconate_Consumption	0.00238441	0.994733
Hyaluronic_Acid_Consumption	0.00238418	0.995037
Propanol_Consumption	0.00234281	0.995336
Levan_Consumption	0.00217828	0.995614
Thymidine_Consumption	0.00201216	0.99587
L_Glutamate_Consumption	0.00192257	0.996116
Methane_Production	0.00169726	0.996332
Alginate_Degradation	0.00165559	0.996543
Propanoate_Consumption	0.00163844	0.996752
X1.2_propanediol_Production	0.00151444	0.996945
X4_Aminobenzoate_Consumption	0.00145662	0.997131
N_Acetyl_D_mannosamine_Consumption	0.00144567	0.997315
Phenol_Consumption	0.00142771	0.997498
Methanol_Consumption	0.00135596	0.99767
Homogalacturonan_Consumption	0.00118769	0.997822
L_Idonate_Consumption	0.00115431	0.997969
Dextran_Consumption	0.00113814	0.998114
Nitrate_Consumption	0.00107673	0.998252
Butyrate_Consumption	0.00106381	0.998387
Arabinan_Consumption	0.000949638	0.998508
H2S_Production	0.000838481	0.998615
Rhamnogalactouran_Consumption	0.000786941	0.998716
X1.2_Ethanediol_Production	0.000728463	0.998809
L_Histidine_Consumption	0.000716209	0.9989
X2_Oxobutyrate_Consumption	0.000711186	0.998991
Methylamine_Consumption	0.00068022	0.999077
Benzoate_Consumption	0.000665936	0.999162
D_Fructuronate_Consumption	0.000656559	0.999246
Adenosylcobalamin_Production	0.00064387	0.999328
Indole_Consumption	0.000625806	0.999408
Tyramine_Production	0.000563842	0.99948
Glycolithocholate_Consumption	0.000490039	0.999542
Taurine_Consumption	0.000406472	0.999594
L_Sorbose_Consumption	0.000405834	0.999646
Hyaluronan_Degradation	0.000405446	0.999698
Chondroitin_Sulfate_Degradation	0.000385407	0.999747
Methanol_Production	0.000372552	0.999794
Glucose_Consumption	0.000331998	0.999837
Galactan_Degradation	0.000322792	0.999878
N2_Consumption	0.000265831	0.999912
Urea_Production	0.000121064	0.999927
Pyruvate_Production	9.17674e-05	0.999939
Betaine_Consumption	9.05681e-05	0.99995
Formaldehyde_Production	8.64196e-05	0.999961
L_Threonine_Production	6.85101e-05	0.99997
L_Lysine_Consumption	4.30789e-05	0.999976
Pentanol_Production	3.37293e-05	0.99998
Citrate_Consumption	3.13969e-05	0.999984
Ethanolamine_Consumption	2.07884e-05	0.999987
Riboflavin_Production	2.0056e-05	0.999989
Tyramine_Consumption	1.85781e-05	0.999992
D_Tagaturonate_Consumption	1.74428e-05	0.999994
Stachyose_Consumption	1.59217e-05	0.999996
X1.3_Propanediol_Production	1.36306e-05	0.999998
Phenylacetate_Consumption	1.14247e-05	0.999999
L_Arabitol_Consumption	7.77422e-06	1
L_Leucine_Production	0	1
L_Ornithine_Production	0	1
Biotin_Production	0	1
X1.3_Propanediol_Consumption	0	1
p_Cresol_Consumption	0	1
L_Glutamine_Consumption	0	1
L_Lysine_Production	0	1
Dimethylamine_Consumption	0	1
L_Threonine_Consumption	0	1
L_iduronate_Consumption	0	1
Glyoxylate_Consumption	0	1
D_Mannitol_Production	0	1
Tryptamine_Production	0	1
Guanine_Consumption	0	1
K._Production	0	1
Retinol_Consumption	0	1
X5_Aminovalerate_Production	0	1
Stearic_Production	0	1
Sulfate_Production	0	1
Xanthine_Consumption	0	1
Citric_Acid_Consumption	0	1
L_Ornithine_Consumption	0	1
Tryptamine_Consumption	0	1
Acetaldehyde_Consumption	0	1
Propanal_Production	0	1
Indole_3_acetate_Production	0	1
Palmitate_Consumption	0	1
Zn2._Consumption	0	1
Glycochenodeoxycholate_Production	0	1
Dichloromethane_Consumption	0	1
Mucin_Production	0	1
Cu2._Consumption	0	1
Xylitol_Production	0	1
Taurochenodeoxycholate_Production	0	1
Oleic_Consumption	0	1
Shikimate_Consumption	0	1
L_Carnitine_Consumption	0	1
Mn2._Consumption	0	1
Na._Consumption	0	1
Orotic_Consumption	0	1
Cellulose_Consumption	0	1
L_Homoserine_Consumption	0	1
cis_Aconitate_Consumption	0	1
L_Leucine_Consumption	0	1
Cellotetraose_Consumption	0	1
Putrescine_Consumption	0	1
Isovalerate_Consumption	0	1
Niacin_Production	0	1
L_Tryptophan_Consumption	0	1
Sulfur_Consumption	0	1
alpha_Tocopherol_Consumption	0	1
Caproate_Production	0	1
L_Histidine_Production	0	1
Anthranilate_Consumption	0	1
Spermine_Consumption	0	1
Glycocholate_Production	0	1
Lyxose_Consumption	0	1
L_Methionine_Production	0	1
Cytosine_Consumption	0	1
Pimelate_Consumption	0	1
L_Alanine_Consumption	0	1
Retinoate_Consumption	0	1
Guanosine_Consumption	0	1
Acetoin_Consumption	0	1
D_Tagatose_Consumption	0	1
L_Asparagine_Consumption	0	1
Carbon_Consumption	0	1
Acetone_Consumption	0	1
I__Consumption	0	1
Isopropanol_Production	0	1
Nitrite_Consumption	0	1
beta_alanine_Consumption	0	1
X4_Aminobutyrate_Consumption	0	1
D_Arabinose_Consumption	0	1
Oxoglutaric_Acid_Consumption	0	1
X1.2_diacylglycerol_Consumption	0	1
L_Cysteine_Consumption	0	1
L_Serine_Consumption	0	1
Cytidine_Consumption	0	1
Xylitol_Consumption	0	1
Pantothenic_Production	0	1
Arachidate_Consumption	0	1
Ribitol_Consumption	0	1
alpha_Linolenic_Consumption	0	1
D_Xylulose_Consumption	0	1
X3_phenylpropionic_Consumption	0	1
Nitric_Consumption	0	1
L_Arginine_Production	0	1
Dimethyl_Consumption	0	1
Mg2._Consumption	0	1
Butanediol_Consumption	0	1
X2_Oxobutyrate_Production	0	1
Triglyceride_Degradation	0	1
Nitrate_Production	0	1
Stearic_Consumption	0	1
Pelargonic_Consumption	0	1
Myristic_Consumption	0	1
Spermidine_Consumption	0	1
Galactitol_Consumption	0	1
Caproate_Consumption	0	1
Cl__Consumption	0	1
X1.2_propanediol_Consumption	0	1
H2S_Consumption	0	1
Taurocholate_Production	0	1
L_Proline_Consumption	0	1
alpha_ketoglutarate_Consumption	0	1
L_Aspartate_Production	0	1
Isobutyrate_Consumption	0	1
Indole_3_acetate_Consumption	0	1
Trimethylamine_Consumption	0	1
Methane_Consumption	0	1
Pentanol_Consumption	0	1
Phylloquinone_Consumption	0	1
Dodecanoate_Consumption	0	1
Cholecalciferol_Consumption	0	1
Adipate_Consumption	0	1
Oxalate_Consumption	0	1
Histamine_Consumption	0	1
Ascorbic_Consumption	0	1
L_Glutamine_Production	0	1
L_Malate_Production	0	1
L_Selenocysteine_Consumption	0	1
meso_Tartrate_Consumption	0	1
Benzaldehyde_Consumption	0	1
Glycolate_Consumption	0	1
Itaconate_Consumption	0	1
Thymine_Consumption	0	1
Histamine_Production	0	1
Uracil_Consumption	0	1
Malonate_Consumption	0	1
Benzyl_Consumption	0	1
Folic_Consumption	0	1
Adenine_Consumption	0	1
H2O2_Consumption	0	1
L_Isoleucine_Consumption	0	1
X1.2_Ethanediol_Consumption	0	1
Ca2._Consumption	0	1
Octanoate_Consumption	0	1
Crotonate_Consumption	0	1
Ascorbic_Production	0	1
X2_Aminobutyric_Production	0	1
N2_Production	0	1
Adenosine_Consumption	0	1
L_Tyrosine_Consumption	0	1
Bicarbonate_Production	0	1
Nitric_Production	0	1
Toluene_Consumption	0	1
Formaldehyde_Consumption	0	1
